# Feasibility of Integrating Canine Olfaction with Chemical and Microbial Profiling of Urine to Detect Lethal Prostate Cancer

**DOI:** 10.1101/2020.09.09.288258

**Authors:** Claire Guest, Rob Harris, Karen S. Sfanos, Eva Shrestha, Alan W. Partin, Bruce Trock, Leslie Mangold, Rebecca Bader, Adam Kozak, Scott Mclean, Jonathan Simons, Howard Soule, Thomas Johnson, Wen-Yee Lee, Qin Gao, Sophie Aziz, Patritsia Stathatou, Stephen Thaler, Simmie Foster, Andreas Mershin

## Abstract

Prostate cancer is the second leading cause of cancer death in men in the developed world. A more sensitive and specific detection strategy for lethal prostate cancer beyond serum prostate specific antigen (PSA) population screening is urgently needed. Diagnosis by canine olfaction, using dogs trained to detect cancer by smell, has been shown to be both specific and sensitive. While dogs themselves are impractical as scalable diagnostic sensors, machine olfaction for cancer detection is testable. However, studies bridging the divide between clinical diagnostic techniques, artificial intelligence, and molecular analysis remains difficult due to the significant divide between these disciplines. We tested the clinical feasibility of a cross-disciplinary, integrative approach to early prostate cancer biosensing in urine using trained canine olfaction, volatile organic compound (VOC) analysis by gas chromatography-mass spectroscopy (GC-MS) artificial neural network (ANN)-assisted examination, and microbial profiling in a double-blinded pilot study. Two dogs were trained to detect Gleason 9 prostate cancer in urine collected from biopsy-confirmed patients. Biopsy-negative controls were used to assess canine specificity as prostate cancer biodetectors. Urine samples were simultaneously analyzed for their VOC content in headspace via GC-MS and urinary microbiota content via 16S rDNA Illumina sequencing. In addition, the dogs’ diagnoses were used to train an ANN to detect significant peaks in the GC-MS data. The canine olfaction system was 71% sensitive and between 70-76% specific at detecting Gleason 9 prostate cancer. We have also confirmed VOC differences by GC-MS and microbiota differences by 16S rDNA sequencing between cancer positive and biopsy-negative controls. Furthermore, the trained ANN identified regions of interest in the GC-MS data, informed by the canine diagnoses. Methodology and feasibility are established to inform larger-scale studies using canine olfaction, urinary VOCs, and urinary microbiota profiling to develop machine olfaction diagnostic tools. Scalable multi-disciplinary tools may then be compared to PSA screening for earlier, non-invasive, more specific and sensitive detection of clinically aggressive prostate cancers in urine samples.
