## Supplementary material for "Feasibility of Integrating Canine Olfaction with Chemical and Microbial Profiling of Urine to Detect Lethal Prostate Cancer": AWP5568 (Non-Cancer)

Component RT	Compound Name	CAS#	Match Factor	Formula	Component Area	Area %
1.017	Benzenemethanol, .alpha.-(1-aminoethyl)-	48115-38-4	48.7	C9H13NO	7.98E+06	2.81
1.090	(2-Aziridinylethyl)amine	4025-37-0	60.9	C4H10N2	7.41E+06	2.61
1.158	2-Propanone, 1-methoxy-	5878-19-3	50.8	C4H8O2	2.12E+06	0.75
1.231	Acetone	67-64-1	74.4	C3H6O	1.44E+06	0.51
1.475	Silanol, trimethyl-	1066-40-6	72.8	C3H10OSi	3.72E+06	1.31
1.539	Propane, 2-ethoxy-2-methyl-	637-92-3	50.5	C6H14O	1.02E+06	0.36
1.924	2-Pentanone	107-87-9	85.7	C5H10O	2.63E+06	0.93
2.010	Alanine, 3-amino-	515-94-6	48.1	C3H8N2O2	1.89E+05	0.07
2.370	Penicillamine	52-67-5	48.1	C5H11NO2S	1.90E+05	0.07
2.417	Disulfide, dimethyl	624-92-0	54.1	C2H6S2	1.60E+05	0.06
2.515	Pyrrole	109-97-7	80	C4H5N	1.19E+06	0.42
2.640	1,5-Heptadien-3-yne	3511-27-1	66.8	C7H8	3.12E+05	0.11
2.909	3-Methyl-1-adamantaneacetic acid	14202-13-2	53.5	C13H20O2	3.81E+05	0.13
3.029	Hexanal	66-25-1	73.3	C6H12O	8.76E+05	0.31
3.183	Cyclotrisiloxane, hexamethyl-	541-05-9	78.6	C6H18O3Si3	7.74E+06	2.72
3.980	4-Heptanone	123-19-3	96.9	C7H14O	2.23E+07	7.85
4.258	2-Heptanone	110-43-0	55.7	C7H14O	5.19E+05	0.18
4.447	d-Mannitol, 1-decylsulfonyl-	1000154-76-1	51.9	C16H34O7S	3.33E+05	0.12
4.888	8-(2-Acetyloxiran-2-yl)-6,6-dimethylocta-3,4-dien-2-one	91186-38-8	48.7	C14H20O3	2.90E+05	0.1
4.978	Isopropyl n-hexyl disulfide	64580-55-8	49.1	C9H20S2	2.47E+05	0.09
5.217	(-)-Myrtenol, TBDMS derivative	1000334-01-5	59	C16H30OSi	1.05E+05	0.04
5.320	Methyl 11-(2-cyclopenten-1-yl)undecanoate	24828-56-6	45	C17H30O2	2.69E+05	0.09
5.436	Benzaldehyde	100-52-7	82.4	C7H6O	1.46E+06	0.51
5.466	Acetic acid, 3,4-dihydroxy-3-methyl-butyl ester	1000185-30-0	51.1	C7H14O4	1.23E+06	0.43
5.603	Cyclotetrasiloxane, octamethyl-	556-67-2	86.9	C8H24O4Si4	1.76E+06	0.62
5.753	Stearic acid, 2-hydroxy-1-methylpropyl ester	14251-39-9	50.9	C22H44O3	1.16E+06	0.41
5.924	3,3-Bis-tert-butylsulfanyl-2-fluoro-acrylonitrile	1000275-72-8	53.6	C11H18FNS2	3.60E+05	0.13
6.022	Octadecanal, 2-bromo-	56599-95-2	57.2	C18H35BrO	4.73E+05	0.17
6.125	1-Propanol, 3-(octadecyloxy)-	17367-36-1	52.7	C21H44O2	3.39E+05	0.12
6.438	Octadecanal, 2-bromo-	56599-95-2	54.4	C18H35BrO	3.99E+05	0.14
6.549	Tricyclo[5.2.1.0(2,6)]dec-8-ene-3,5-dione, 4-(1,5-dimethyl-3-oxo-2-phenyl-2,3-dihydro-1H-pyrazol-4-yl)-10-oxa-4-aza-	1000302-98-1	41.5	C19H17N3O4	6.94E+05	0.24
7.089	Pyrimido[4,5-b]benzothien-4-ol, 5,6,7,8-tetrahydro-2-methyl-	19819-15-9	56.8	C11H12N2OS	5.43E+05	0.19
7.234	Phenol, 2-methyl-	95-48-7	58.7	C7H8O	3.43E+05	0.12
7.324	Phenol, 3-(trifluoromethyl)-	98-17-9	67.7	C7H5F3O	6.00E+05	0.21
7.384	Benzene, 1-ethenyl-3,5-dimethyl-	5379-20-4	63.8	C10H12	3.13E+05	0.11
7.530	4-Oxepincarboxylic acid, 2,3,6,7-tetrahydro-, ethyl ester	38858-66-1	50.3	C9H14O3	4.18E+05	0.15
7.590	Nonanal	124-19-6	80	C9H18O	1.06E+06	0.37
7.941	Cyclopentasiloxane, decamethyl-	541-02-6	90	C10H30O5Si5	2.07E+06	0.73
8.121	2,6-Dihydroxyacetophenone, 2TMS derivative	1000352-81-3	64.1	C14H24O3Si2	7.58E+05	0.27
8.604	17-Methoxy-4-methyl-d-homo-18-norandrosta-4,8,13,15,17-pentaen-3-one	100623-62-9	60.6	C21H24O2	1.22E+06	0.43
8.720	9,15-Octadecadienoic acid, methyl ester	56630-73-0	65.6	C19H34O2	4.64E+05	0.16
8.759	1H-1,2,3-Triazole-4-carboxylic acid, 1-[4-(dimethylamino)-6-methoxy-1,3,5-triazin-2-yl]-5-methyl-, methyl ester	1000316-27-0	47.7	C11H15N7O3	2.45E+05	0.09
8.955	Cyclopropanedodecanoic acid, 2-octyl-, methyl ester	10152-65-5	50.5	C24H46O2	4.31E+05	0.15
9.093	Octadecane, 1-(ethenyloxy)-	930-02-9	69.2	C20H40O	2.57E+05	0.09
9.315	Benzaldehyde, 2,4-dimethyl-	15764-16-6	90.4	C9H10O	1.53E+06	0.54
9.371	Methylphosphonic acid, dinonyl ester	95428-88-9	55.4	C19H41O3P	1.53E+05	0.05
9.671	Benzene, 1,4-dimethyl-2,5-bis(1-methylethyl)-	10375-96-9	60.3	C14H22	4.62E+05	0.16
10.052	Octanoic acid, octyl ester	2306-88-9	62.4	C16H32O2	9.51E+05	0.33
10.287	Cyclopropanedodecanoic acid, 2-octyl-, methyl ester	10152-65-5	63	C24H46O2	1.21E+06	0.42
10.321	4,6'-Dimethoxy-2'-(tert.-butyldimethylsilyl)oxychalcone	1000454-23-8	75.5	C23H30O4Si	1.16E+06	0.41
10.360	Octadecane, 3-ethyl-5-(2-ethylbutyl)-	55282-12-7	53.4	C26H54	1.25E+06	0.44
10.428	n-Hexadecylsuccinic anhydride	4200-91-3	53.9	C20H36O3	8.70E+05	0.31
10.510	Agaricic acid	666-99-9	51.7	C22H40O7	6.64E+05	0.23
10.617	9-Octadecenoic acid, (2-phenyl-1,3-dioxolan-4-yl)methyl ester, cis-	56599-45-2	48.7	C28H44O4	4.58E+05	0.16
10.720	3,4-dimethyl-5-(3,4-methylenedioxy)phenyloxazolidine	1000378-93-8	47	C12H15NO3	3.66E+05	0.13
10.745	N-{4,6-Bis[(trimethylsilyl)amino]pyrimidin-5-yl}-N-(trimethylsilyl)formamide	1000449-77-5	50.4	C14H31N5OSi3	5.08E+05	0.18
10.874	Octaethylene glycol monododecyl ether	3055-98-9	57	C28H58O9	2.98E+05	0.1
10.938	(o-Methoxy-benzoyl)-tris(trimethylsilyl)-silane	81671-45-6	62.9	C17H34O2Si4	8.45E+05	0.3
11.007	Triacetin	102-76-1	54.3	C9H14O6	5.56E+05	0.2
11.088	2,2,4-Trimethyl-1,3-pentanediol diisobutyrate	6846-50-0	92	C16H30O4	1.14E+07	4
11.263	t-Butyl-(2-[3-(2,2-dimethyl-6-methylene-cyclohexyl)-propyl]-[1,3]dithian-2-yl)-dimethyl-silane	95472-42-7	55	C22H42S2Si	5.82E+05	0.2
11.396	Propanoic acid, 2-methyl-, 3-hydroxy-2,2,4-trimethylpentyl ester	77-68-9	96.9	C12H24O3	1.71E+07	6.01
11.585	tert-Hexadecanethiol	25360-09-2	65.3	C16H34S	6.07E+05	0.21
11.679	Tetradecane	629-59-4	92.1	C14H30	3.27E+06	1.15
11.734	Ethyl iso-allocholate	1000043-05-3	53.9	C26H44O5	2.68E+05	0.09
11.859	Dodecanal	112-54-9	86.2	C12H24O	2.31E+06	0.81
12.368	Diisopropyl adipate	6938-94-9	58.1	C12H22O4	3.69E+05	0.13
12.471	Octasiloxane, 1,1,3,3,5,5,7,7,9,9,11,11,13,13,15,15-hexadecamethyl-	19095-24-0	62.7	C16H50O7Si8	1.80E+06	0.63
12.604	Benzene, [3-(2-cyclohexylethyl)-6-cyclopentylhexyl]-	55334-30-0	57	C25H40	9.82E+05	0.35
12.706	1-Dodecanol	112-53-8	99	C12H26O	1.03E+08	36.14
12.852	1-Tricosanol	1/5/3133	69.6	C23H48O	4.92E+05	0.17
12.938	Dodecane, 2,6,11-trimethyl-	31295-56-4	65.7	C15H32	5.21E+05	0.18
13.015	Heptalene, 7,7'-dihydro-6,6'-bis(trimethylsilyl)methyl-	1000157-43-9	62.8	C22H34Si2	4.80E+05	0.17
13.118	2,4-Di-tert-butylphenol	96-76-4	88.4	C14H22O	1.15E+06	0.4
13.297	Ethyl iso-allocholate	1000043-05-3	55.2	C26H44O5	1.43E+05	0.05
13.507	5-Methyl-2-phenyl-2-hexenal	21834-92-4	53.2	C13H16O	2.24E+05	0.08
13.653	1H-2,8a-Methanocyclopenta[a]cyclopropa[e]cyclodecen-11-one, 1a,2,5,5a,6,9,10,10a-octahydro-5,5a,6-trihydroxy-1,4-bis(hydroxymethyl)-1,7,9-trimethyl-, [1S-(1.alpha.,1a.alpha.,2.alpha.,5.beta.,5a.beta.,6.beta.,8a.alpha.,9.alpha.,10a.alpha.)]-	52557-29-6	58.9	C20H28O6	1.59E+05	0.06
13.734	1-Dodecanol, TBDMS derivative	114058-22-9	66.6	C18H40OSi	1.55E+05	0.05
13.850	Benzene, nonyl-	1081-77-2	65.7	C15H24	3.92E+05	0.14
14.030	2,2,4-Trimethyl-1,3-pentanediol diisobutyrate	6846-50-0	94.7	C16H30O4	1.05E+07	3.71
14.107	Diethyl Phthalate	84-66-2	78	C12H14O4	1.11E+06	0.39
14.325	Octadecanal, 2-bromo-	56599-95-2	72.2	C18H35BrO	3.27E+05	0.11
14.381	2,4-Dihydroxybenzoic acid, 3TMS derivative	10586-16-0	74.6	C16H30O4Si3	1.07E+06	0.38
14.428	4-Biphenylyl 3,5-di-tert-butylbenzoate	293761-63-4	57.5	C27H30O2	2.19E+05	0.08
14.479	Hexasiloxane, 1,1,3,3,5,5,7,7,9,9,11,11-dodecamethyl-	995-82-4	54.6	C12H38O5Si6	1.99E+05	0.07
14.723	Ethyl iso-allocholate	1000043-05-3	55.1	C26H44O5	1.92E+05	0.07
14.788	Cyclopentaneacetic acid, 3-oxo-2-pentyl-, methyl ester	24851-98-7	71.1	C13H22O3	4.11E+05	0.14
14.869	Heptasiloxane, hexadecamethyl-	541-01-5	58.1	C16H48O6Si7	3.48E+05	0.12
15.070	1-Hexadecanol, 2-methyl-	2490-48-4	73.6	C17H36O	2.67E+06	0.94
15.207	9-Hexadecenoic acid	2091-29-4	64.8	C16H30O2	5.56E+05	0.2
15.280	1-Hexadecanol, 2-methyl-	2490-48-4	76.2	C17H36O	1.56E+06	0.55
15.430	Benzoic acid, 2-ethylhexyl ester	5444-75-7	74.8	C15H22O2	1.02E+06	0.36
15.460	Octadecanal, 2-bromo-	56599-95-2	59.4	C18H35BrO	4.02E+05	0.14
15.982	3,5-di-tert-Butyl-4-hydroxybenzaldehyde	1620-98-0	63.5	C15H22O2	1.73E+05	0.06
16.034	Heptasiloxane, hexadecamethyl-	541-01-5	73.9	C16H48O6Si7	6.44E+05	0.23
16.162	Chromone, 2,3-dihydro-7-benzyloxy-2,2-dimethyl-, semicarbazone	273217-51-9	55.1	C19H21N3O3	4.04E+05	0.14
16.256	1-Hexadecanol, 2-methyl-	2490-48-4	65.8	C17H36O	3.08E+05	0.11
16.320	Octadecane, 3-ethyl-5-(2-ethylbutyl)-	55282-12-7	63	C26H54	2.34E+05	0.08
16.376	Tricyclo[8.4.1.1(3,8)]hexadeca-3,5,7,10,12,14-hexaen-2-one, anti-	7068-20-4	57.2	C16H14O	3.39E+05	0.12
16.539	Ethyl iso-allocholate	1000043-05-3	64.4	C26H44O5	1.33E+05	0.05
16.586	Isopropyl myristate	110-27-0	82	C17H34O2	9.24E+05	0.32
16.783	2-Dodecen-1-yl(-)succinic anhydride	19780-11-1	65	C16H26O3	4.22E+05	0.15
17.031	1,2-Benzenedicarboxylic acid, bis(2-methylpropyl) ester	84-69-5	89.3	C16H22O4	1.96E+06	0.69
17.130	Octadecanoic acid, 2-propenyl ester	6289-31-2	62.1	C21H40O2	3.70E+05	0.13
17.271	Ethyl iso-allocholate	1000043-05-3	62.4	C26H44O5	4.12E+05	0.14
17.340	Octadecanal, 2-bromo-	56599-95-2	69.4	C18H35BrO	4.11E+05	0.14
17.391	n-Hexadecylsuccinic anhydride	4200-91-3	60.6	C20H36O3	2.83E+05	0.1
17.498	Cyclopenta(c) pyran-4-carboxylic acid, 1,4a-.alpha.,5,7a-.alpha.-tetrahydro-1-(trimethylsilyl)oxy-7-[(trimethylsilyl)oxymethyl]-, methyl ester	1000454-49-2	62.2	C17H30O5Si2	7.68E+05	0.27
17.622	Hexadecanoic acid, methyl ester	112-39-0	80.7	C17H34O2	8.32E+05	0.29
17.982	1,2-Benzenedicarboxylic acid, butyl 2-ethylhexyl ester	85-69-8	87.3	C20H30O4	1.77E+06	0.62
18.264	9-Octadecenoic acid, (2-phenyl-1,3-dioxolan-4-yl)methyl ester, trans-	56599-46-3	59.4	C28H44O4	2.82E+05	0.1
18.307	Heptadecane, 9-hexyl-	55124-79-3	59.8	C23H48	1.90E+05	0.07
18.551	Isopropyl palmitate	142-91-6	77.5	C19H38O2	6.18E+05	0.22
18.851	Heptasiloxane, hexadecamethyl-	541-01-5	68.7	C16H48O6Si7	4.69E+05	0.17
19.057	Octadecanoic acid, 2-propenyl ester	6289-31-2	71	C21H40O2	4.56E+05	0.16
19.108	4,6-Dioxa-3,7-disilanonane, 2,2,3,3,7,7,8,8-octamethyl-5-[2-methyl-2-(4-methyl-3-pentenyl)cyclopropyl]-, trans-	130876-91-4	51.1	C23H48O2Si2	3.61E+05	0.13
19.172	Hexadecanoic acid, propyl ester	2239-78-3	68.1	C19H38O2	5.41E+05	0.19
19.241	Octadecane, 3-ethyl-5-(2-ethylbutyl)-	55282-12-7	65.3	C26H54	3.82E+05	0.13
19.369	9-Hexadecenoic acid	2091-29-4	68	C16H30O2	7.84E+05	0.28
20.067	Heptasiloxane, hexadecamethyl-	541-01-5	69.3	C16H48O6Si7	5.81E+05	0.2
20.131	Octadecane, 3-ethyl-5-(2-ethylbutyl)-	55282-12-7	66.4	C26H54	2.12E+05	0.07
20.988	Octadecane, 3-ethyl-5-(2-ethylbutyl)-	55282-12-7	64.5	C26H54	3.73E+05	0.13
21.189	Heptasiloxane, hexadecamethyl-	541-01-5	70.4	C16H48O6Si7	4.87E+05	0.17
21.437	Methyl dehydroabietate	1235-74-1	65.1	C21H30O2	1.99E+05	0.07
21.759	Hexanedioic acid, dioctyl ester	123-79-5	62.7	C22H42O4	3.44E+05	0.12
21.801	Octadecane, 3-ethyl-5-(2-ethylbutyl)-	55282-12-7	60.1	C26H54	2.03E+05	0.07
22.251	Heptasiloxane, hexadecamethyl-	541-01-5	67.5	C16H48O6Si7	4.92E+05	0.17
22.598	Ethyl iso-allocholate	1000043-05-3	60.5	C26H44O5	1.95E+05	0.07
22.910	Bis(2-ethylhexyl) phthalate	117-81-7	64	C24H38O4	5.32E+05	0.19
23.249	Heptasiloxane, hexadecamethyl-	541-01-5	66.5	C16H48O6Si7	5.09E+05	0.18
24.178	Heptasiloxane, hexadecamethyl-	541-01-5	72.4	C16H48O6Si7	5.09E+05	0.18
24.443	2-Indazol-2-ylphenylamine	54012-98-5	50.4	C13H11N3	2.87E+05	0.1
25.047	Heptasiloxane, hexadecamethyl-	541-01-5	68.3	C16H48O6Si7	5.56E+05	0.2
25.869	Heptasiloxane, hexadecamethyl-	541-01-5	70.5	C16H48O6Si7	5.55E+05	0.2
26.631	Heptasiloxane, hexadecamethyl-	541-01-5	68.7	C16H48O6Si7	5.69E+05	0.2
27.372	Heptasiloxane, hexadecamethyl-	541-01-5	66	C16H48O6Si7	9.10E+05	0.32
28.207	Heptasiloxane, hexadecamethyl-	541-01-5	63.6	C16H48O6Si7	5.84E+05	0.21
29.209	Heptasiloxane, hexadecamethyl-	541-01-5	67.8	C16H48O6Si7	8.55E+05	0.3
30.434	Heptasiloxane, hexadecamethyl-	541-01-5	57.3	C16H48O6Si7	6.51E+05	0.23
31.247	7,7,9,9,11,11-Hexamethyl-3,6,8,10,12,15-hexaoxa-7,9,11-trisilaheptadecane	1000375-89-1	54	C14H36O6Si3	2.30E+06	0.81
31.933	Heptasiloxane, hexadecamethyl-	541-01-5	54.5	C16H48O6Si7	1.05E+06	0.37
33.821	Heptasiloxane, hexadecamethyl-	541-01-5	58.2	C16H48O6Si7	9.46E+05	0.33
36.167	Methyltris(trimethylsiloxy)silane	17928-28-8	52.9	C10H30O3Si4	9.50E+05	0.33
