## Supplementary material for "Feasibility of Integrating Canine Olfaction with Chemical and Microbial Profiling of Urine to Detect Lethal Prostate Cancer": AWP5577 (Non-Cancer)

Component RT	Compound Name	CAS#	Match Factor	Formula	Component Area	Area %
1.09	Diethyl azodicarboxylate	1972-28-7	35.7	C6H10N2O4	1.82E+07	3.81
1.227	Acetone	67-64-1	90	C3H6O	6.28E+06	1.31
1.282	2-Propanol, 2-methyl-	75-65-0	71.8	C4H10O	1.28E+06	0.27
1.471	2-Butanone	78-93-3	66.2	C4H8O	7.36E+05	0.15
1.543	Propane, 2-ethoxy-2-methyl-	637-92-3	77.6	C6H14O	1.21E+06	0.25
1.663	Amylene hydrate	75-85-4	72.6	C5H12O	5.07E+05	0.11
1.766	1,3-Hexadien-5-yne	10420-90-3	58	C6H6	2.49E+05	0.05
1.916	2-Pentanone	107-87-9	97.6	C5H10O	2.17E+07	4.53
2.301	3-Buten-1-ol, 3-methyl-	763-32-6	74.4	C5H10O	9.50E+05	0.2
2.353	2-Hexanone	591-78-6	58.8	C6H12O	5.57E+05	0.12
2.417	2-Propenoic acid, 2-methyl-, hexyl ester	142-09-6	45.6	C10H18O2	1.11E+05	0.02
2.511	Pyrrole	109-97-7	89.3	C4H5N	2.11E+06	0.44
2.554	Furan, tetrahydro-2,2,5,5-tetramethyl-	15045-43-9	55.9	C8H16O	4.04E+05	0.08
2.631	1,3,5-Cycloheptatriene	544-25-2	75	C7H8	3.74E+05	0.08
2.832	3-Hexanone	589-38-8	55.6	C6H12O	2.54E+05	0.05
2.897	2-Pentanone, 4-amino-4-methyl-	625-04-7	53.1	C6H13NO	2.29E+05	0.05
3.021	Hexanal	66-25-1	89.1	C6H12O	2.09E+06	0.44
3.517	1,2-Benzenediol, 3,5-bis(1,1-dimethylethyl)-	1020-31-1	53.5	C14H22O2	4.24E+05	0.09
3.971	4-Heptanone	123-19-3	93.8	C7H14O	1.32E+07	2.76
4.25	2-Heptanone	110-43-0	59.6	C7H14O	7.48E+05	0.16
4.442	4-tert-Butylphenol, TMS derivative	25237-79-0	49.5	C13H22OSi	2.27E+05	0.05
4.669	Hydrocinnamic acid, benzyldimethylsilyl ester	1000376-18-9	49.3	C18H22O2Si	3.38E+05	0.07
4.883	Cyclopropanemethanol, .alpha.,.alpha.-dimethyl-2-methylene-	126434-25-1	75.4	C7H12O	5.92E+06	1.24
4.96	2-Heptanone, 4-methyl-	6137-06-0	59.9	C8H16O	5.80E+05	0.12
5.457	2-tert-Butoxytetrahydrofuran	1927-59-9	76.7	C8H16O2	5.95E+06	1.24
5.607	Cyclotetrasiloxane, octamethyl-	556-67-2	89	C8H24O4Si4	1.34E+06	0.28
5.646	1-Butanol, 3-methoxy-	2517-43-3	48.8	C5H12O2	8.27E+05	0.17
5.915	Ethanol, 2-(1,1-dimethylethoxy)-	7580-85-0	68.6	C6H14O2	2.74E+06	0.57
6.022	Cyclopropanedodecanoic acid, 2-octyl-, methyl ester	10152-65-5	54.7	C24H46O2	6.31E+05	0.13
6.112	3-Hydroxybutyric acid, t-butyl ester	90435-23-7	73.2	C8H16O3	3.28E+06	0.68
6.421	1-Hexanol, 2-ethyl-	104-76-7	89.9	C8H18O	6.75E+06	1.41
6.639	3-Methoxy-3-methylbutanol	56539-66-3	64.2	C6H14O2	6.08E+05	0.13
6.785	Dihydroxanthin	1000116-12-8	55	C17H24O5	1.34E+05	0.03
7.119	1-Octyl trifluoroacetate	2561-21-9	62	C10H17F3O2	1.29E+06	0.27
7.375	Propoxyphene	469-62-5	50.1	C22H29NO2	9.44E+04	0.02
7.585	Nonanal	124-19-6	92.9	C9H18O	3.56E+06	0.74
7.941	Cyclopentasiloxane, decamethyl-	541-02-6	92.8	C10H30O5Si5	3.21E+06	0.67
8.442	3-Mercaptoindole, N,S-bis(trimethylsilyl)-	1000463-28-4	47.3	C14H23NSSi2	5.44E+05	0.11
8.527	cis-7,10,13,16-Docosatetraenoic acid, methyl ester	1000333-54-8	49.3	C23H38O2	3.14E+05	0.07
8.596	3-(3,4-Dimethylthieno[2,3-b]thiophen-2-yl)-1-methyl-5-methylsulfanyl-1H-pyrazole	1000266-53-7	65.1	C13H14N2S3	3.24E+05	0.07
8.664	1,7-Octanediol, 3,7-dimethyl-	107-74-4	56.8	C10H22O2	6.90E+05	0.14
8.716	Cyclohexanol, 5-methyl-2-(1-methylethyl)-, (1.alpha.,2.beta.,5.alpha.)-(.+/-.)-	15356-70-4	95.9	C10H20O	8.83E+06	1.84
8.836	Cyclopropanedodecanoic acid, 2-octyl-, methyl ester	10152-65-5	54.6	C24H46O2	2.59E+05	0.05
8.968	Methyl salicylate	119-36-8	89.7	C8H8O3	2.53E+06	0.53
9.093	Octadecanal, 2-bromo-	56599-95-2	64.6	C18H35BrO	2.05E+05	0.04
9.311	Benzaldehyde, 2,4-dimethyl-	15764-16-6	96.3	C9H10O	8.36E+06	1.75
9.585	[5,9-Dimethyl-1-(3-phenyl-oxiran-2-yl)-deca-4,8-dienylidene]-(2-phenyl-aziridin-1-yl)-amine	1000193-97-6	54	C28H34N2O	2.28E+05	0.05
9.713	(-)-Carvone	6485-40-1	97.5	C10H14O	1.31E+08	27.32
9.855	2-Cyclohexen-1-one, 3-methyl-6-(1-methylethyl)-	89-81-6	61.9	C10H16O	5.14E+05	0.11
9.966	Ethyl iso-allocholate	1000043-05-3	52.6	C26H44O5	3.13E+05	0.07
10.056	1-Decanol	112-30-1	81.7	C10H22O	2.24E+06	0.47
10.317	2,4'-Dimethoxy-2'(tert.-butyldimethylsilyl)oxychalcone	1000454-30-8	74.9	C23H30O4Si	2.23E+06	0.47
10.433	2,3'-Bifuran, octahydro-	73373-15-6	58.2	C8H14O2	1.01E+06	0.21
10.613	2-Heptadecanone, 1-[(2,2-dimethyl-1,3-dioxolan-4-yl)methoxy]-	39033-40-4	49.2	C23H44O4	1.45E+05	0.03
10.715	3-Hexanone, 2,5-dimethyl-4-nitro-	59906-54-6	60.9	C8H15NO3	8.77E+05	0.18
10.934	(o-Methoxy-benzoyl)-tris(trimethylsilyl)-silane	81671-45-6	59	C17H34O2Si4	3.99E+05	0.08
11.088	2,2,4-Trimethyl-1,3-pentanediol diisobutyrate	6846-50-0	89.1	C16H30O4	5.56E+06	1.16
11.392	Propanoic acid, 2-methyl-, 3-hydroxy-2,2,4-trimethylpentyl ester	77-68-9	96.3	C12H24O3	1.29E+07	2.69
11.465	2-Allyl-4-methylphenol	6/4/6628	80.7	C10H12O	1.69E+06	0.35
11.58	1-Hexadecanol, 2-methyl-	2490-48-4	61.8	C17H36O	3.38E+05	0.07
11.679	Tetradecane	629-59-4	83	C14H30	1.20E+06	0.25
11.739	(E)-13-Docosenoic acid	506-33-2	54.9	C22H42O2	1.84E+05	0.04
11.854	Dodecanal	112-54-9	92.7	C12H24O	4.22E+06	0.88
12.206	Erucin	4430-36-8	65.4	C6H11NS2	6.70E+05	0.14
12.261	8,11,14-Eicosatrienoic acid, methyl ester, (Z,Z,Z)-	21061-10-9	58.2	C21H36O2	2.55E+05	0.05
12.462	2,6-Dihydroxyacetophenone, 2TMS derivative	1000352-81-3	65	C14H24O3Si2	3.35E+06	0.7
12.698	1-Dodecanol	112-53-8	99.1	C12H26O	1.32E+08	27.62
12.852	1-Tricosanol	1/5/3133	60	C23H48O	2.61E+05	0.05
12.933	Octadecane, 3-ethyl-5-(2-ethylbutyl)-	55282-12-7	71.4	C26H54	4.50E+05	0.09
13.015	Heptalene, 7,7'-dihydro-6,6'-bis(trimethylsilyl)methyl-	1000157-43-9	59	C22H34Si2	3.67E+05	0.08
13.113	2,4-Di-tert-butylphenol	96-76-4	95.1	C14H22O	2.77E+06	0.58
13.263	Dodecanoic acid, methyl ester	111-82-0	50.5	C13H26O2	1.16E+05	0.02
13.349	Benzoic acid, 4-ethoxy-, ethyl ester	23676-09-7	61	C11H14O3	3.55E+05	0.07
13.392	Heptasiloxane, hexadecamethyl-	541-01-5	68.7	C16H48O6Si7	2.38E+05	0.05
13.726	1-Dodecanol, TMS derivative	6221-88-1	59.1	C15H34OSi	1.34E+05	0.03
13.846	Benzene, (3-octylundecyl)-	5637-96-7	61.8	C25H44	2.36E+05	0.05
14.025	2,2,4-Trimethyl-1,3-pentanediol diisobutyrate	6846-50-0	94.5	C16H30O4	1.01E+07	2.1
14.115	Diethyl Phthalate	84-66-2	68.8	C12H14O4	1.10E+06	0.23
14.252	Octadecanal, 2-bromo-	56599-95-2	57.5	C18H35BrO	1.86E+05	0.04
14.325	Octadecanal, 2-bromo-	56599-95-2	74.1	C18H35BrO	3.80E+05	0.08
14.381	2,4-Dihydroxybenzoic acid, 3TMS derivative	10586-16-0	75.9	C16H30O4Si3	1.47E+06	0.31
14.436	Dodecanoic acid, 1-methylethyl ester	10233-13-3	73.6	C15H30O2	8.60E+05	0.18
14.723	Hexanoic acid, 3,5,5-trimethyl-, 2-ethylhexyl ester	1000406-82-2	67.6	C17H34O2	4.26E+05	0.09
14.792	Cyclopentaneacetic acid, 3-oxo-2-pentyl-, methyl ester	24851-98-7	64.7	C13H22O3	2.03E+05	0.04
14.848	1-Hexadecanol, 2-methyl-	2490-48-4	65.9	C17H36O	4.74E+05	0.1
14.925	1-Heptatriacotanol	105794-58-9	60.4	C37H76O	1.12E+05	0.02
15.13	1-Hexadecanol, 2-methyl-	2490-48-4	71.7	C17H36O	2.05E+06	0.43
15.207	trans-13-Octadecenoic acid	693-71-0	67	C18H34O2	1.00E+06	0.21
15.276	Hexadecane, 1,1-bis(dodecyloxy)-	56554-64-4	77.9	C40H82O2	2.18E+06	0.46
15.426	Benzoic acid, 2-ethylhexyl ester	5444-75-7	84.4	C15H22O2	2.31E+06	0.48
15.978	3,5-di-tert-Butyl-4-hydroxybenzaldehyde	1620-98-0	64.5	C15H22O2	1.12E+05	0.02
16.034	Heptasiloxane, hexadecamethyl-	541-01-5	74	C16H48O6Si7	6.54E+05	0.14
16.102	6,9,12,15-Docosatetraenoic acid, methyl ester	17364-34-0	63.4	C23H38O2	1.77E+05	0.04
16.321	Octadecanoic acid, 4-hydroxy-, methyl ester	2420-38-4	60.2	C19H38O3	9.69E+04	0.02
16.363	7-Chloro-4-methoxy-3-methylquinoline	1000213-52-2	52.3	C11H10ClNO	2.47E+05	0.05
16.586	Isopropyl myristate	110-27-0	89.3	C17H34O2	1.61E+06	0.34
16.779	2-Pentadecanone, 6,10,14-trimethyl-	502-69-2	72.4	C18H36O	5.87E+05	0.12
17.027	1,2-Benzenedicarboxylic acid, bis(2-methylpropyl) ester	84-69-5	83.8	C16H22O4	9.81E+05	0.2
17.34	Octadecane, 3-ethyl-5-(2-ethylbutyl)-	55282-12-7	62.7	C26H54	2.28E+05	0.05
17.391	Octadecanal, 2-bromo-	56599-95-2	62.9	C18H35BrO	3.22E+05	0.07
17.498	Heptasiloxane, hexadecamethyl-	541-01-5	62.3	C16H48O6Si7	8.80E+05	0.18
17.622	Hexadecanoic acid, 14-methyl-, methyl ester	2490-49-5	66.5	C18H36O2	2.40E+05	0.05
17.982	1,2-Benzenedicarboxylic acid, butyl 2-ethylhexyl ester	85-69-8	79	C20H30O4	8.79E+05	0.18
18.406	Androsta-1,4-dien-3-one, 6-hydroxy,17-trimethylsilyloxy-, (6.beta.,17.beta.)-	1000449-66-9	61.6	C22H34O3Si	1.28E+05	0.03
18.547	Isopropyl palmitate	142-91-6	64.4	C19H38O2	2.24E+05	0.05
18.611	1H-Naphtho[2,1-b]pyran, 3-ethenyldodecahydro-3,4a,7,7,10a-pentamethyl-, [3R-(3.alpha.,4a.beta.,6a.alpha.,10a.beta.,10b.alpha.)]-	596-84-9	63	C20H34O	2.31E+05	0.05
18.843	Heptasiloxane, hexadecamethyl-	541-01-5	72.9	C16H48O6Si7	4.15E+05	0.09
19.241	Octadecane, 3-ethyl-5-(2-ethylbutyl)-	55282-12-7	60.2	C26H54	1.90E+05	0.04
19.382	2-tert-Butylphenol, trimethylsily ether	25282-58-0	59.5	C13H22OSi	1.99E+05	0.04
20.063	Heptasiloxane, hexadecamethyl-	541-01-5	70.6	C16H48O6Si7	4.66E+05	0.1
21.185	Heptasiloxane, hexadecamethyl-	541-01-5	69.9	C16H48O6Si7	3.61E+05	0.08
21.433	Methyl dehydroabietate	1235-74-1	78	C21H30O2	4.14E+05	0.09
22.247	Heptasiloxane, hexadecamethyl-	541-01-5	76.5	C16H48O6Si7	4.22E+05	0.09
23.24	Heptasiloxane, hexadecamethyl-	541-01-5	72.7	C16H48O6Si7	4.29E+05	0.09
24.178	Heptasiloxane, hexadecamethyl-	541-01-5	74.7	C16H48O6Si7	4.03E+05	0.08
25.047	Heptasiloxane, hexadecamethyl-	541-01-5	71.1	C16H48O6Si7	4.60E+05	0.1
25.861	Heptasiloxane, hexadecamethyl-	541-01-5	72.3	C16H48O6Si7	4.91E+05	0.1
26.627	Heptasiloxane, hexadecamethyl-	541-01-5	66.3	C16H48O6Si7	5.12E+05	0.11
27.235	3-Hydroxybenzoic acid, 2TMS derivative	3782-84-1	47.9	C13H22O3Si2	2.58E+05	0.05
27.368	Heptasiloxane, hexadecamethyl-	541-01-5	71	C16H48O6Si7	5.63E+05	0.12
28.207	Heptasiloxane, hexadecamethyl-	541-01-5	63.6	C16H48O6Si7	7.81E+05	0.16
29.201	Heptasiloxane, hexadecamethyl-	541-01-5	67.4	C16H48O6Si7	7.12E+05	0.15
30.417	Heptasiloxane, hexadecamethyl-	541-01-5	69	C16H48O6Si7	9.15E+05	0.19
31.915	Heptasiloxane, hexadecamethyl-	541-01-5	61.9	C16H48O6Si7	7.30E+05	0.15
33.804	Heptasiloxane, hexadecamethyl-	541-01-5	65.5	C16H48O6Si7	1.00E+06	0.21
36.176	Heptasiloxane, 1,1,3,3,5,5,7,7,9,9,11,11,13,13-tetradecamethyl-	19095-23-9	55.3	C14H44O6Si7	1.23E+06	0.26
