## Supplementary material for "Feasibility of Integrating Canine Olfaction with Chemical and Microbial Profiling of Urine to Detect Lethal Prostate Cancer": AWP5585 (Non-Cancer)

Component RT	Compound Name	CAS#	Match Factor	Formula	Component Area	Area %
1.539	n-Hexylmethylamine	35161-70-7	55.2	C7H17N	3.91E+07	2.442
1.646	dl-Alanine	302-72-7	53.4	C3H7NO2	2.84E+06	0.177
1.77	Hydrogen isocyanate	75-13-8	89.4	CHNO	2.82E+07	1.763
2.1	Silanol, trimethyl-	1066-40-6	88.2	C3H10OSi	6.50E+06	0.406
2.151	Acetic acid	64-19-7	60.7	C2H4O2	7.00E+05	0.044
2.194	2-Butanone	78-93-3	62.3	C4H8O	1.60E+06	0.1
2.34	Propane, 2-ethoxy-2-methyl-	637-92-3	79.6	C6H14O	2.20E+06	0.137
2.507	3-Hexanol	623-37-0	50.4	C6H14O	4.41E+05	0.028
2.678	2,4-Hexadiyne	2809-69-0	50.3	C6H6	8.15E+05	0.051
2.884	Silanediol, dimethyl-	1066-42-8	86.5	C2H8O2Si	2.74E+07	1.709
3.003	Cyclopentanol	96-41-3	61.2	C5H10O	2.61E+06	0.163
3.179	2,4-Dimethylfuran	3710-43-8	48.2	C6H8O	4.79E+05	0.03
3.273	11-Octadecenoic acid, methyl ester	52380-33-3	54.6	C19H36O2	4.39E+05	0.027
3.385	3-Buten-1-ol, 3-methyl-	763-32-6	53	C5H10O	4.78E+05	0.03
3.483	Methyl Isobutyl Ketone	108-10-1	61.8	C6H12O	1.02E+06	0.063
3.569	Disulfide, dimethyl	624-92-0	68.1	C2H6S2	8.07E+05	0.05
3.624	Pyrrole	109-97-7	90.2	C4H5N	1.07E+07	0.67
3.791	Furan, tetrahydro-2,2,5,5-tetramethyl-	15045-43-9	68.6	C8H16O	6.38E+05	0.04
3.868	Toluene	108-88-3	88.8	C7H8	7.22E+06	0.451
4.023	16-Methoxy-14-oxohexadec-15-enoic acid, methyl ester	1000191-33-7	54.7	C18H32O4	5.54E+05	0.035
4.087	4-Ethylbenzoic acid, 2-tetrahydrofurylmethyl ester	1000293-49-8	58.2	C14H18O3	2.70E+06	0.169
4.318	Hexanal	66-25-1	90.2	C6H12O	1.03E+07	0.645
4.434	5,8,11-Eicosatriynoic acid, tert-butyldimethylsilyl ester	1000333-56-2	52.1	C26H42O2Si	5.28E+05	0.033
4.545	Cyclotrisiloxane, hexamethyl-	541-05-9	96.4	C6H18O3Si3	5.52E+06	0.345
4.768	1,2-Benzisothiazol-3-amine, TBDMS derivative	1000332-57-2	57.3	C13H20N2SSi	1.98E+05	0.012
4.828	Cyclotrisiloxane, hexamethyl-	541-05-9	49.7	C6H18O3Si3	3.15E+06	0.197
4.922	Thiolane-3,3,4,4-tetracarbonitrile, 2,5-di-tert-butyl-	1000260-74-7	49.7	C16H20N4S	1.33E+06	0.083
5.299	Ethylbenzene	100-41-4	72.7	C8H10	2.34E+06	0.146
5.44	4-Heptanone	123-19-3	86.6	C7H14O	8.89E+07	5.548
5.594	Allyl Isothiocyanate	57-06-7	71.2	C4H5NS	2.70E+06	0.169
5.723	2-Heptanone	110-43-0	72.3	C7H14O	2.34E+06	0.146
5.77	Oxime-, methoxy-phenyl-_	1000222-86-6	83.2	C8H9NO2	9.09E+06	0.568
5.821	Benzene, 1,3-dimethyl-	108-38-3	81.7	C8H10	7.80E+06	0.487
5.937	Heptanal	111-71-7	75.3	C7H14O	3.50E+06	0.218
6.104	Dimethyl sulfone	67-71-0	58.3	C2H6O2S	2.01E+06	0.126
6.232	Cyclotrisiloxane, hexamethyl-	541-05-9	61	C6H18O3Si3	6.74E+05	0.042
6.283	1,2-Benzisothiazol-3-amine, TBDMS derivative	1000332-57-2	52.5	C13H20N2SSi	8.26E+05	0.052
6.335	Pyrrol-2(5H)-one, 4-acetyl-5-(2,4-dichlorophenyl)-1-(2-furfuryl)-3-hydroxy-	1000274-06-9	46.8	C17H13Cl2NO4	2.08E+06	0.13
6.42	Cyclotrisiloxane, hexamethyl-	541-05-9	50.7	C6H18O3Si3	1.41E+06	0.088
6.468	2,5-Dimethylhexane-2,5-dihydroperoxide	3025-88-5	69.8	C8H18O4	1.47E+07	0.918
6.515	2-Heptanone, 4-methyl-	6137-06-0	78.8	C8H16O	9.94E+06	0.62
6.626	3-Hydroxy-4-methoxybenzaldehyde, TBDMS	1000461-64-9	75.7	C14H22O3Si	1.47E+07	0.919
6.827	2-Benzylselanyl-1H-benzoimidazole	1000277-13-2	51	C14H12N2Se	2.30E+05	0.014
6.994	4,5-Dihydrooxazole-5-one, 4-chloromethylene-2-phenyl-	14848-36-3	75	C10H6ClNO2	7.41E+06	0.462
7.033	2-tert-Butoxytetrahydrofuran	1927-59-9	71	C8H16O2	8.05E+06	0.503
7.067	Thiophen-2-methylamine, N-(2-fluorophenyl)-	1000310-35-2	42.4	C11H10FNS	2.96E+06	0.184
7.136	Dimethyl trisulfide	3658-80-8	68.6	C2H6S3	1.65E+06	0.103
7.247	Cyclotetrasiloxane, octamethyl-	556-67-2	90.5	C8H24O4Si4	2.60E+07	1.622
7.367	4,6-Dimethylheptan-2-one	790248-21-4	58.8	C9H18O	8.69E+05	0.054
7.465	2,3-Dehydro-1,8-cineole	92760-25-3	73.6	C10H16O	1.21E+06	0.075
7.547	Orthoformic acid, triisobutyl ester	16754-49-7	73.8	C13H28O3	6.33E+06	0.395
7.632	Pyrimido[4,5-b]benzothien-4-ol, 5,6,7,8-tetrahydro-2-methyl-	19819-15-9	63.5	C11H12N2OS	1.05E+07	0.657
7.739	3-Hydroxybutyric acid, t-butyl ester	90435-23-7	69.8	C8H16O3	6.91E+06	0.431
8.03	1-Hexanol, 2-ethyl-	104-76-7	89	C8H18O	1.84E+07	1.149
8.155	(4-Methyl-3-nitrophenyl)methanol, dimethylpentafluorophenylsilyl ether	1000368-22-9	53.4	C16H14F5NO3Si	1.19E+06	0.075
8.185	Octadecanal, 2-bromo-	56599-95-2	53.8	C18H35BrO	1.40E+06	0.087
8.313	3-Methoxy-3-methylbutanol	56539-66-3	64.9	C6H14O2	3.21E+06	0.2
8.433	9-Octadecenoic acid (Z)-, hexyl ester	20290-84-0	58.6	C24H46O2	6.48E+05	0.04
8.506	2,5-Hexanediol, 2,5-dimethyl-	110-03-2	74.2	C8H18O2	1.67E+06	0.104
8.561	Cyclotrisiloxane, hexamethyl-	541-05-9	71.8	C6H18O3Si3	1.47E+06	0.092
8.746	Phenol, 3-methyl-	108-39-4	79.6	C7H8O	7.37E+06	0.46
8.887	6-Undecanol	23708-56-7	61.9	C11H24O	1.59E+06	0.099
9.037	2-Hydrazino-4,6-dimethylpyrimidine, 2TMS derivative, peak 2	1000332-01-7	70.7	C12H26N4Si2	2.88E+06	0.18
9.088	Benzene, (2-methyl-1-propenyl)-	768-49-0	74	C10H12	8.81E+05	0.055
9.195	Linalool	78-70-6	72	C10H18O	2.17E+06	0.136
9.268	Nonanal	124-19-6	93	C9H18O	1.25E+07	0.777
9.349	Hexanoic acid, 2-ethyl-	149-57-5	45.6	C8H16O2	2.03E+05	0.013
9.426	5H-Benzo[b]pyran-8-ol, 2,3,5,5,8a-pentamethyl-6,7,8,8a-tetrahydro-	97306-66-6	51.7	C14H22O2	5.89E+05	0.037
9.683	Cyclotetrasiloxane, octamethyl-	556-67-2	79.3	C8H24O4Si4	2.44E+07	1.524
9.82	4H-Cyclopropa[5',6']benz[1',2':7,8]azuleno[5,6-b]oxiren-4-one, 8-(acetyloxy)-1,1a,1b,1c,2a,3,3a,6a,6b,7,8,8a-dodecahydro-3a,6b,8a-trihydroxy-2a-(hydroxymethyl)-1,1,5,7-tetramethyl-, [1ar-(1a.alpha.,1b.beta.,1c.alpha.,2a.alpha.,3a.beta.,6a.alpha.,6b.alpha.,7.alpha.,8.beta.,8a.alpha.)]-	77573-35-4	49.5	C22H30O8	8.12E+05	0.051
9.932	Cyclopropanedodecanoic acid, 2-octyl-, methyl ester	10152-65-5	53.3	C24H46O2	3.50E+05	0.022
9.983	Ethyl iso-allocholate	1000043-05-3	55.3	C26H44O5	4.11E+05	0.026
10.142	Cyclohexanone, 5-methyl-2-(1-methylethyl)-, cis-	491-07-6	62.7	C10H18O	4.77E+05	0.03
10.184	3-Mercaptoindole, N,S-bis(trimethylsilyl)-	1000463-28-4	54.8	C14H23NSSi2	7.21E+05	0.045
10.283	Octadecane, 1-(ethenyloxy)-	930-02-9	68.6	C20H40O	1.30E+06	0.081
10.347	3-Mercaptoindole, N,S-bis(trimethylsilyl)-	1000463-28-4	62.2	C14H23NSSi2	1.22E+07	0.763
10.463	Cyclohexanol, 5-methyl-2-(1-methylethyl)-, (1.alpha.,2.beta.,5.alpha.)-(.+/-.)-	15356-70-4	90.4	C10H20O	7.03E+06	0.439
10.518	9-Octadecen-12-ynoic acid, methyl ester	56847-05-3	53	C19H32O2	1.41E+06	0.088
10.587	Benzhydrazide, N2-(3,4-dihydroxybenzylidenamino)-2-methyl-	304456-00-6	63.1	C15H14N2O3	1.99E+06	0.124
10.677	Butanoic acid, 4-(1,1-dimethylethoxy)-3-hydroxy-, methyl ester, (R)-	106058-90-6	57.9	C9H18O4	8.82E+05	0.055
10.728	Geranyl isovalerate	109-20-6	61.5	C15H26O2	7.14E+05	0.045
10.822	1,2-15,16-Diepoxyhexadecane	1000192-65-0	71.4	C16H30O2	1.91E+06	0.119
10.908	2-(5-p-Tolylamino-2-oxa-1,3,4,6,7,8a-hexaaza-as-indacen-8-yl)-acetamide	1000300-20-4	47.1	C14H12N8O2	3.77E+05	0.024
10.964	Benzofuran, 2,3-dihydro-	496-16-2	69.9	C8H8O	1.43E+06	0.089
11.054	Benzaldehyde, 3,4-dimethyl-	5973-71-7	88.6	C9H10O	2.14E+07	1.336
11.122	Stearic acid, 3-(octadecyloxy)propyl ester	17367-40-7	53.8	C39H78O3	6.23E+05	0.039
11.238	1,3-Dioxane, 5-(hexadecyloxy)-2-pentadecyl-, trans-	34315-34-9	58.3	C35H70O3	1.14E+06	0.071
11.31	Benzaldehyde, 4-(1-methylethyl)-	122-03-2	69	C10H12O	2.66E+06	0.166
11.448	(-)-Carvone	6485-40-1	81.1	C10H14O	7.13E+06	0.445
11.627	Nonanoic acid	112-05-0	66.7	C9H18O2	5.28E+06	0.329
11.764	1-Decanol	112-30-1	92.3	C10H22O	1.05E+07	0.654
12.051	1,2-Dibutoxyethane	112-48-1	61.8	C10H22O2	7.08E+06	0.442
12.12	2,4'-Dimethoxy-2'(tert.-butyldimethylsilyl)oxychalcone	1000454-30-8	74.8	C23H30O4Si	1.75E+07	1.091
12.287	Octadecanal, 2-bromo-	56599-95-2	67	C18H35BrO	2.59E+06	0.162
12.36	Phenol, 5-ethenyl-2-methoxy-	621-58-9	56.6	C9H10O2	6.26E+05	0.039
12.407	(o-Methoxy-benzoyl)-tris(trimethylsilyl)-silane	81671-45-6	55.9	C17H34O2Si4	8.10E+05	0.051
12.479	Flutamide	13311-84-7	44.4	C11H11F3N2O3	7.18E+05	0.045
12.548	(o-Methoxy-benzoyl)-tris(trimethylsilyl)-silane	81671-45-6	61.2	C17H34O2Si4	1.05E+06	0.066
12.651	2-[2-[2-[2-(2-Butoxyethoxy)ethoxy]ethoxy]ethoxy]ethyl acetate	1000351-94-0	62.3	C16H32O7	8.88E+05	0.055
12.736	(o-Methoxy-benzoyl)-tris(trimethylsilyl)-silane	81671-45-6	64.6	C17H34O2Si4	7.13E+06	0.445
12.916	2,2,4-Trimethyl-1,3-pentanediol diisobutyrate	6846-50-0	88.4	C16H30O4	1.43E+07	0.894
12.985	Betamethasone valerate	2152-44-5	54.1	C27H37FO6	7.50E+05	0.047
13.105	Benzene, heptyl-	1078-71-3	53.5	C13H20	3.42E+05	0.021
13.165	1,3-Dioxane, 5-(hexadecyloxy)-2-pentadecyl-, trans-	34315-34-9	70	C35H70O3	1.60E+06	0.1
13.212	Propanoic acid, 2-methyl-, 3-hydroxy-2,2,4-trimethylpentyl ester	77-68-9	94.4	C12H24O3	1.65E+07	1.029
13.302	Agaricic acid	666-99-9	47.8	C22H40O7	2.56E+05	0.016
13.434	6-(1-Adamantylamino)-2,4,5-trichloronicotinonitrile	339165-88-7	66.4	C16H16Cl3N3	4.39E+06	0.274
13.524	Carbonic acid, heptadecyl prop-1-en-2-yl ester	1000382-90-2	78.6	C21H40O3	3.70E+06	0.231
13.58	Octadecane, 3-ethyl-5-(2-ethylbutyl)-	55282-12-7	64.5	C26H54	1.03E+06	0.064
13.661	Dodecanal	112-54-9	90.9	C12H24O	1.35E+07	0.841
13.777	3,3',7,8-Tetramethoxyflavone	1017083-18-9	59.5	C19H18O6	6.53E+05	0.041
13.888	1-Hexadecanol, 2-methyl-	2490-48-4	70.8	C17H36O	2.19E+06	0.137
14.098	Cyclohexane, 1,4-dimethyl-2-octadecyl-	55282-02-5	48.7	C26H52	6.56E+05	0.041
14.192	Pyridine, 3-[2,2-bis(trimethylsilyloxy)vinyl]-	1000153-61-1	53.3	C13H23NO2Si2	2.49E+06	0.155
14.235	2,5-Dihydroxybenzoic acid, 3TMS derivative	3618-20-0	65.5	C16H30O4Si3	1.77E+06	0.111
14.338	Octasiloxane, 1,1,3,3,5,5,7,7,9,9,11,11,13,13,15,15-hexadecamethyl-	19095-24-0	66.4	C16H50O7Si8	9.16E+06	0.572
14.406	2,5-Cyclohexadiene-1,4-dione, 2,6-bis(1,1-dimethylethyl)-	719-22-2	74.1	C14H20O2	2.09E+06	0.131
14.518	1-Dodecanol	112-53-8	93.9	C12H26O	6.01E+08	37.484
14.646	Benzene, 1-(1,5-dimethyl-4-hexenyl)-4-methyl-	644-30-4	91.6	C15H22	1.29E+07	0.805
14.719	1-Hexadecanol, 2-methyl-	2490-48-4	80.2	C17H36O	5.97E+06	0.373
14.813	Hexadecane, 1-chloro-	3/1/4860	80.3	C16H33Cl	7.38E+06	0.46
14.869	1,3,5,7,9,11-hexasiloxane, 1,1,3,3,5,5,7,7,9,9,11,11-dodecamethyl-1,11-di(tert.butyl)-	1000458-50-7	64.8	C20H54O5Si6	3.04E+06	0.19
14.907	2,4-Di-tert-butylphenol	96-76-4	91.5	C14H22O	1.73E+07	1.077
14.963	Octadecanal, 2-bromo-	56599-95-2	72.1	C18H35BrO	1.82E+06	0.114
15.002	8,14-Seco-3,19-epoxyandrostane-8,14-dione, 17-acetoxy-3.beta.-methoxy-4,4-dimethyl-	1000195-87-0	51.4	C24H36O6	4.30E+05	0.027
15.147	5H-Cyclopropa[3,4]benz[1,2-e]azulen-5-one, 9-(acetyloxy)-3-[(acetyloxy)methyl]-1,1a,1b,4,4a,7a,7b,8,9,9a-decahydro-4a,7b,9a-trihydroxy-1,1,6,8-tetramethyl-, [1ar-(1a.alpha.,1b.beta.,4a.beta.,7a.alpha.,7b.alpha.,8.alpha.,9.beta.,9a.alpha.)]-	77573-11-6	58.8	C24H32O8	3.83E+05	0.024
15.19	Cyclohexene, 3-(1,5-dimethyl-4-hexenyl)-6-methylene-, [S-(R*,S*)]-	20307-83-9	88.2	C15H24	1.03E+07	0.643
15.293	5H-Cyclopropa[3,4]benz[1,2-e]azulen-5-one, 9-(acetyloxy)-3-[(acetyloxy)methyl]-1,1a,1b,4,4a,7a,7b,8,9,9a-decahydro-4a,7b,9a-trihydroxy-1,1,6,8-tetramethyl-, [1ar-(1a.alpha.,1b.beta.,4a.beta.,7a.alpha.,7b.alpha.,8.alpha.,9.beta.,9a.alpha.)]-	77573-11-6	61	C24H32O8	8.47E+05	0.053
15.374	Benzene, 1-octenyl-	29518-72-7	60.1	C14H20	1.38E+06	0.086
15.49	11-Bromoundecanoic acid	5/1/2834	65.7	C11H21BrO2	1.42E+06	0.089
15.541	3-Oxatricyclo[20.8.0.0(7,16)]triaconta-1(22),7(16),9,13,23,29-hexaene	1000155-82-5	56	C29H42O	1.63E+06	0.102
15.605	1-Dodecanol, TMS derivative	6221-88-1	79.5	C15H34OSi	2.18E+06	0.136
15.742	Benzene, (3-octylundecyl)-	5637-96-7	72.3	C25H44	2.66E+06	0.166
15.837	2-Methyl-6-(p-tolyl)hept-2-en-4-ol	38142-57-3	70.1	C15H22O	3.14E+06	0.196
15.905	2,2,4-Trimethyl-1,3-pentanediol diisobutyrate	6846-50-0	88.5	C16H30O4	1.47E+07	0.916
16.004	(.+/-.)-Dihydro-ar-turmerone	30666-87-6	81	C15H22O	3.71E+06	0.232
16.093	4H-Cyclopropa[5',6']benz[1',2':7,8]azuleno[5,6-b]oxiren-4-one, 8-(acetyloxy)-1,1a,1b,1c,2a,3,3a,6a,6b,7,8,8a-dodecahydro-3a,6b,8a-trihydroxy-2a-(hydroxymethyl)-1,1,5,7-tetramethyl-, (1a.alpha.,1b.beta.,1c.beta.,2a.beta.,3a.beta.,6a.alpha.,6b.alpha.,7.alpha.,8.beta.,8a.alpha.)-	77646-23-2	55.4	C22H30O8	6.97E+05	0.043
16.136	Heptasiloxane, 1,1,3,3,5,5,7,7,9,9,11,11,13,13-tetradecamethyl-	19095-23-9	67.9	C14H44O6Si7	4.84E+05	0.03
16.188	Ethanol, 2-(9-octadecenyloxy)-, (Z)-	5353-25-3	71.8	C20H40O2	1.35E+06	0.085
16.299	2,4-Dihydroxybenzoic acid, 3TMS derivative	10586-16-0	76.9	C16H30O4Si3	7.77E+06	0.485
16.38	5,8,11,14-Eicosatetraynoic acid	1191-85-1	59.1	C20H24O2	1.34E+06	0.083
16.475	(3R,3aR,3bR,4S,7R,7aR)-4-Isopropyl-3,7-dimethyloctahydro-1H-cyclopenta[1,3]cyclopropa[1,2]benzen-3-ol	38230-60-3	70.8	C15H26O	1.59E+06	0.099
16.505	Benzophenone	119-61-9	56.8	C13H10O	1.42E+06	0.088
16.582	5aH-3a,12-Methano-1H-cyclopropa[5',6']cyclodeca[1',2':1,5]cyclopenta[1,2-d][1,3]dioxol-13-one, 1a,2,3,9,12,12a-hexahydro-9-hydroxy-10-(hydroxymethyl)-1,1,3,5,7,7-hexamethyl-, [1aR-(1a.alpha.,3.alpha.,3a.alpha.,5a.alpha.,8aR*,9.beta.,12.alpha.,12a.alpha.)]-	77520-49-1	66.1	C23H32O5	6.72E+05	0.042
16.624	2-Butenoic acid, 2-methyl-, 2-(acetyloxy)-1,1a,2,3,4,6,7,10,11,11a-decahydro-7,10-dihydroxy-1,1,3,6,9-pentamethyl-4a,7a-epoxy-5H-cyclopenta[a]cyclopropa[f]cycloundecen-11-yl ester, [1aR-[1aR*,2R*,3S*,4aR*,6S*,7S*,7aS*,8E,10R*,11R*(E),11aS*]]-	51906-13-9	55.5	C27H38O8	1.47E+06	0.092
16.766	3,3,5,5,7,7,9,9,11,11,13,13-Dodecamethyl-1,15-bis(1,3,3,5,5-pentamethyl-2,4,6-trioxa-1,3,5-trisilacyclohexyl0-4,6,8,10,12-tetraoxa-3,5,7,9,11-tetrasilapentadecane	118229-41-7	65.1	C26H74O11Si12	2.02E+06	0.126
16.83	aR-Turmerone	532-65-0	76.9	C15H20O	8.16E+06	0.509
16.92	1-Tetradecanol	112-72-1	94	C14H30O	1.91E+07	1.194
17.083	Dodecyl acrylate	2156-97-0	88.6	C15H28O2	7.36E+06	0.459
17.151	Propanoic acid, decyl ester	5454-19-3	86.3	C13H26O2	1.13E+07	0.707
17.318	Benzoic acid, 2-ethylhexyl ester	5444-75-7	70.7	C15H22O2	4.57E+06	0.285
17.352	Ethanol, 2-(9-octadecenyloxy)-, (Z)-	5353-25-3	69.2	C20H40O2	2.51E+06	0.157
17.648	Ethyl iso-allocholate	1000043-05-3	56.7	C26H44O5	5.65E+05	0.035
17.716	Bis-(3-azido-4-methoxy-phenyl)methanone	1000287-40-9	57.8	C15H12N6O3	1.31E+06	0.082
17.789	Tetradecanoic acid	544-63-8	85	C14H28O2	4.49E+06	0.28
17.883	3,5-di-tert-Butyl-4-hydroxybenzaldehyde	1620-98-0	75.3	C15H22O2	2.20E+06	0.138
17.995	Heptasiloxane, hexadecamethyl-	541-01-5	79.8	C16H48O6Si7	2.51E+06	0.157
18.072	2,4-Imidazolidinedione, 5-[3,4-bis[(trimethylsilyl)oxy]phenyl]-3-methyl-5-phenyl-1-(trimethylsilyl)-	55517-85-6	59.1	C25H40N2O4Si3	4.17E+05	0.026
18.115	Phenylacetic acid, 4-benzyloxy-2-fluoro-.alpha.-hydroxy-5-methoxy-	141523-24-2	53.5	C16H15FO5	1.01E+06	0.063
18.187	Hexadecane, 1,1-bis(dodecyloxy)-	56554-64-4	71	C40H82O2	1.37E+06	0.085
18.264	Octadecane, 3-ethyl-5-(2-ethylbutyl)-	55282-12-7	72.9	C26H54	1.59E+06	0.099
18.303	9,10-Ethanoanthracene-11,12-dicarbonitrile, 9,10-dihydro-, cis-	14326-60-4	63.5	C18H12N2	1.63E+06	0.102
18.461	Octadecanal, 2-bromo-	56599-95-2	73.2	C18H35BrO	1.85E+06	0.116
18.496	Isopropyl myristate	110-27-0	80.6	C17H34O2	3.09E+06	0.193
18.547	Phorbol	17673-25-5	58.3	C20H28O6	7.19E+05	0.045
18.641	1H-Cyclopropa[3,4]benz[1,2-e]azulene-5,7b,9,9a-tetrol, 1a,1b,4,4a,5,7a,8,9-octahydro-3-(hydroxymethyl)-1,1,6,8-tetramethyl-, 5,9,9a-triacetate, [1aR-(1a.alpha.,1b.beta.,4a.beta.,5.beta.,7a.alpha.,7b.alpha.,8.alpha.,9.beta.,9a.alpha.)]-	77508-64-6	54.5	C26H36O8	9.44E+05	0.059
18.731	.alpha.-D-Galactopyranose, 6-O-(trimethylsilyl)-, cyclic 1,2:3,4-bis(butylboronate)	72347-47-8	62.4	C17H34B2O6Si	2.49E+06	0.155
18.851	Pentadecanoic acid	1002-84-2	82.5	C15H30O2	3.19E+06	0.199
18.915	1,2-Benzenedicarboxylic acid, bis(2-methylpropyl) ester	84-69-5	93.5	C16H22O4	1.45E+07	0.905
19.039	Ethyl iso-allocholate	1000043-05-3	64.8	C26H44O5	5.94E+05	0.037
19.121	Octadecanal, 2-bromo-	56599-95-2	70	C18H35BrO	1.29E+06	0.08
19.202	Benzene, dodecyl-	123-01-3	56.3	C18H30	5.11E+05	0.032
19.245	Octadecanal, 2-bromo-	56599-95-2	64.8	C18H35BrO	9.04E+05	0.056
19.305	Ethanol, 2-(octadecyloxy)-	2136-72-3	72.8	C20H42O2	1.45E+06	0.091
19.403	1,2-Benzenedicarboxylic acid, bis(2-methylpropyl) ester	84-69-5	62.2	C16H22O4	8.56E+05	0.053
19.506	Heptasiloxane, hexadecamethyl-	541-01-5	73.7	C16H48O6Si7	2.21E+06	0.138
19.545	Hexadecanoic acid, methyl ester	112-39-0	86.7	C17H34O2	3.21E+06	0.2
19.716	Ethyl iso-allocholate	1000043-05-3	67.2	C26H44O5	1.30E+06	0.081
19.797	Pentane, 1,1,2,3,4,5-hexachloro-1,2,3,4,5,5-hexafluoro-	55975-93-4	56.4	C5Cl6F6	1.30E+06	0.081
19.883	1,2-Benzenedicarboxylic acid, butyl octyl ester	84-78-6	77.7	C20H30O4	3.35E+07	2.088
20.016	Ethyl iso-allocholate	1000043-05-3	64	C26H44O5	1.48E+06	0.093
20.05	Agaricic acid	666-99-9	57.9	C22H40O7	1.29E+06	0.08
20.093	Andrographolide, tri-(trimethylsilyl)-	1000454-62-8	54.1	C29H54O5Si3	1.34E+06	0.084
20.234	1-Tricosanol	1/5/3133	73.3	C23H48O	1.38E+06	0.086
20.294	Octadecane, 3-ethyl-5-(2-ethylbutyl)-	55282-12-7	73.4	C26H54	2.20E+06	0.137
20.388	Prednisolone, 11,21-bis(trimethylsilyl) ether, bis(O-methyloxime)	1000394-50-0	49.6	C29H50N2O5Si2	9.57E+05	0.06
20.5	Isopropyl palmitate	142-91-6	89.4	C19H38O2	4.82E+06	0.301
20.602	4,4'-(Hexafluoroisopropylidene)diphenol	1478-61-1	70.6	C15H10F6O2	6.81E+05	0.043
20.692	Palmitic Acid, TMS derivative	55520-89-3	64.3	C19H40O2Si	6.13E+05	0.038
20.851	Ethyl iso-allocholate	1000043-05-3	65	C26H44O5	1.68E+06	0.105
20.881	Heptasiloxane, hexadecamethyl-	541-01-5	72.5	C16H48O6Si7	2.68E+06	0.167
21.009	Octadecanoic acid, 2-propenyl ester	6289-31-2	81.6	C21H40O2	2.98E+06	0.186
21.052	Andrographolide, tri-(trimethylsilyl)-	1000454-62-8	53.4	C29H54O5Si3	2.31E+06	0.144
21.133	Hexadecanoic acid, propyl ester	2239-78-3	79.9	C19H38O2	3.06E+06	0.191
21.189	Ethyl iso-allocholate	1000043-05-3	63.4	C26H44O5	6.53E+05	0.041
21.24	Octadecane, 3-ethyl-5-(2-ethylbutyl)-	55282-12-7	73.3	C26H54	2.15E+06	0.134
21.283	Mercaptoacetic acid, 2TMS derivative	6398-62-5	54.4	C8H20O2SSi2	1.89E+06	0.118
21.309	2(3H)-Furanone, 5-dodecyldihydro-	730-46-1	75.6	C16H30O2	3.25E+06	0.203
21.476	3-Pyridinecarboxylic acid, 2,7,10-tris(acetyloxy)-1,1a,2,3,4,6,7,10,11,11a-decahydro-1,1,3,6,9-pentamethyl-4-oxo-4a,7a-epoxy-5H-cyclopenta[a]cyclopropa[f]cycloundecen-11-yl ester, [1aR-(1aR*,2R*,3S*,4aR*,6S*,7S*,7aS*,8E,10R*,11R*,11aS*)]-	51906-00-4	53.7	C32H39NO10	5.01E+05	0.031
21.609	Octadecanal, 2-bromo-	56599-95-2	68.2	C18H35BrO	1.51E+06	0.094
21.703	.beta.-N-Acetylneuraminic acid, methyl ester-2-methyl-7,9-methyl-boronate-3,8-di(trimethylsilyl)-	1000025-31-7	58.4	C20H40BNO9Si2	5.89E+05	0.037
21.776	Octadecanoic acid, 2-hydroxy-1,3-propanediyl di-ester	504-40-5	64.6	C39H76O5	7.02E+05	0.044
21.81	2,4-Imidazolidinedione, 5-[3,4-bis[(trimethylsilyl)oxy]phenyl]-3-methyl-5-phenyl-1-(trimethylsilyl)-	55517-85-6	50.2	C25H40N2O4Si3	3.83E+05	0.024
22.011	Butanoic acid, 1a,2,5,5a,6,9,10,10a-octahydro-5a-hydroxy-4-(hydroxymethyl)-1,1,7,9-tetramethyl-6,11-dioxo-1H-2,8a-methanocyclopenta[a]cyclopropa[e]cyclodecen-5-yl ester, [1aR-(1a.alpha.,2.alpha.,5.beta.,5a.beta.,8a.alpha.,9.alpha.,10a.alpha.)]-	77508-70-4	58.1	C24H32O6	4.84E+05	0.03
22.131	Heptasiloxane, hexadecamethyl-	541-01-5	74.7	C16H48O6Si7	3.61E+06	0.226
22.666	Benzene, 1,1'-sulfonylbis[4-chloro-	80-07-9	60.7	C12H8Cl2O2S	8.77E+05	0.055
22.778	Butanoic acid, 1a,2,5,5a,6,9,10,10a-octahydro-5a-hydroxy-4-(hydroxymethyl)-1,1,7,9-tetramethyl-6,11-dioxo-1H-2,8a-methanocyclopenta[a]cyclopropa[e]cyclodecen-5-yl ester, [1aR-(1a.alpha.,2.alpha.,5.beta.,5a.beta.,8a.alpha.,9.alpha.,10a.alpha.)]-	77508-70-4	58	C24H32O6	1.17E+06	0.073
22.932	4H-Cyclopropa[5',6']benz[1',2':7,8]azuleno[5,6-b]oxiren-4-one, 8-(acetyloxy)-1,1a,1b,1c,2a,3,3a,6a,6b,7,8,8a-dodecahydro-3a,6b,8a-trihydroxy-2a-(hydroxymethyl)-1,1,5,7-tetramethyl-, [1ar-(1a.alpha.,1b.beta.,1c.alpha.,2a.alpha.,3a.beta.,6a.alpha.,6b.alpha.,7.alpha.,8.beta.,8a.alpha.)]-	77573-35-4	67.2	C22H30O8	7.81E+05	0.049
22.97	Octadecanal, 2-bromo-	56599-95-2	66.5	C18H35BrO	1.01E+06	0.063
23.017	Octadecane, 3-ethyl-5-(2-ethylbutyl)-	55282-12-7	77.9	C26H54	2.85E+06	0.178
23.12	2,4-Imidazolidinedione, 5-[3,4-bis[(trimethylsilyl)oxy]phenyl]-3-methyl-5-phenyl-1-(trimethylsilyl)-	55517-85-6	54.8	C25H40N2O4Si3	5.12E+05	0.032
23.193	Ethyl iso-allocholate	1000043-05-3	68.9	C26H44O5	4.24E+05	0.026
23.279	Heptasiloxane, hexadecamethyl-	541-01-5	76.5	C16H48O6Si7	1.35E+06	0.084
23.369	Heptasiloxane, hexadecamethyl-	541-01-5	59.3	C16H48O6Si7	3.50E+05	0.022
23.476	Dehydroabietic acid, TMS derivative	21414-49-3	58.2	C23H36O2Si	2.98E+05	0.019
23.553	Octadecane, 3-ethyl-5-(2-ethylbutyl)-	55282-12-7	57.8	C26H54	7.07E+05	0.044
23.625	Octadecane, 3-ethyl-5-(2-ethylbutyl)-	55282-12-7	60.3	C26H54	5.66E+05	0.035
23.754	Hexanedioic acid, dioctyl ester	123-79-5	82.6	C22H42O4	2.48E+06	0.155
23.81	17-Pentatriacontene	6971-40-0	63.5	C35H70	4.36E+05	0.027
23.852	Octadecane, 3-ethyl-5-(2-ethylbutyl)-	55282-12-7	71.3	C26H54	1.51E+06	0.094
24.362	Heptasiloxane, hexadecamethyl-	541-01-5	76.5	C16H48O6Si7	1.95E+06	0.122
24.495	Heptasiloxane, 1,1,3,3,5,5,7,7,9,9,11,11,13,13-tetradecamethyl-	19095-23-9	61.4	C14H44O6Si7	5.80E+05	0.036
24.653	Octadecane, 3-ethyl-5-(2-ethylbutyl)-	55282-12-7	76.4	C26H54	1.53E+06	0.095
24.97	Triphenylphosphine oxide	791-28-6	77.9	C18H15OP	1.56E+06	0.097
25.385	Heptasiloxane, hexadecamethyl-	541-01-5	75.4	C16H48O6Si7	1.42E+06	0.088
26.344	Heptasiloxane, hexadecamethyl-	541-01-5	75.6	C16H48O6Si7	1.23E+06	0.077
26.494	1,3-Benzenedicarboxylic acid, bis(2-ethylhexyl) ester	137-89-3	75.6	C24H38O4	1.48E+06	0.092
26.982	4,8-Decadienoic acid, 2-benzoyl-5,9-dimethyl-2-(3-oxo-1-butyl)-, ethyl ester, (E)-	1000164-39-3	58.1	C25H34O4	7.05E+05	0.044
27.162	Cholesta-2,4-diene	4117-50-4	64	C27H44	8.54E+05	0.053
27.239	Heptasiloxane, hexadecamethyl-	541-01-5	74.1	C16H48O6Si7	1.32E+06	0.083
27.565	Morphinan-4,6-diol, N-formyl-6-acetate(ester)	1000129-10-2	58.4	C19H23NO4	1.04E+06	0.065
27.886	Phenanthrene, 2-dodecyl-9,10-dihydro-	55401-77-9	58.4	C26H36	5.60E+05	0.035
28.139	2,6,10,14-Tetraazatricyclo[13.1.0.07,9]hexadeca-2,4,10,12-tetraene, 4,12-diphenyl-	1000221-46-1	58.4	C24H24N4	4.98E+05	0.031
28.203	Heptasiloxane, hexadecamethyl-	541-01-5	72.6	C16H48O6Si7	1.12E+06	0.07
28.755	N-Cyclopentyl-2-cyclopropyl-2-(2-cyclopropyl-benzo[d]imidazol-1-yl)acetamide	1000464-98-5	52.6	C20H25N3O	1.05E+06	0.065
29.329	Heptasiloxane, hexadecamethyl-	541-01-5	69.8	C16H48O6Si7	1.13E+06	0.07
30.686	Heptasiloxane, hexadecamethyl-	541-01-5	70.1	C16H48O6Si7	8.06E+05	0.05
32.378	Heptasiloxane, hexadecamethyl-	541-01-5	56.5	C16H48O6Si7	7.03E+05	0.044
34.502	Heptasiloxane, 1,1,3,3,5,5,7,7,9,9,11,11,13,13-tetradecamethyl-	19095-23-9	58.2	C14H44O6Si7	7.87E+05	0.049
