## Supplementary material for "Feasibility of Integrating Canine Olfaction with Chemical and Microbial Profiling of Urine to Detect Lethal Prostate Cancer": AWP5648 (Non-Cancer)

Component RT	Compound Name	CAS#	Match Factor	Formula	Component Area	Area %
1.565	(2-Aziridinylethyl)amine	4025-37-0	75.9	C4H10N2	2.02E+07	1.68
1.62	8-Azanonane, 4-cyano-4-(3,4-dimethoxyphenyl)-	1000150-02-7	48.8	C17H26N2O2	3.47E+06	0.29
1.736	Hydrogen isocyanate	75-13-8	90.4	CHNO	3.52E+07	2.93
1.809	Oxirane, methyl-, (S)-	16088-62-3	62.7	C3H6O	7.74E+06	0.64
2.211	Silanol, trimethyl-	1066-40-6	74	C3H10OSi	1.13E+07	0.94
2.344	Propane, 2-ethoxy-2-methyl-	637-92-3	81.9	C6H14O	2.96E+06	0.25
2.511	2-Propanol, 1-isopropoxy-2-methyl-	3587-75-5	53.4	C7H16O2	3.09E+05	0.03
2.888	Silanediol, dimethyl-	1066-42-8	66	C2H8O2Si	1.07E+07	0.89
3.14	Methyl methacrylate	80-62-6	50.6	C5H8O2	6.25E+05	0.05
3.393	2H-Benzo[f]oxireno[2,3-E]benzofuran-8(9H)-one, 9-[[[2-(dimethylamino)ethyl]amino]methyl]octahydro-2,5a-dimethyl-	1000316-31-0	51.5	C19H32N2O3	6.53E+05	0.05
3.487	Methyl Isobutyl Ketone	108-10-1	55.3	C6H12O	8.22E+05	0.07
3.573	Disulfide, dimethyl	624-92-0	59.3	C2H6S2	4.65E+05	0.04
3.633	Pyrrole	109-97-7	65.3	C4H5N	1.58E+06	0.13
3.795	Furan, tetrahydro-2,2,5,5-tetramethyl-	15045-43-9	64.1	C8H16O	6.88E+05	0.06
3.877	Toluene	108-88-3	88.5	C7H8	5.26E+06	0.44
4.099	1,1,3,3-Tetramethyl-1,3-bis[(2Z)-pent-2-en-1-yloxy]disiloxane	1000352-70-7	64.1	C14H30O3Si2	1.05E+06	0.09
4.335	S-Methyl 2-propenethioate	5883-16-9	83.1	C4H6OS	8.81E+06	0.73
4.433	1-Nitro-.beta.-d-arabinofuranose, tetraacetate	1000128-02-6	51.2	C13H17NO11	2.35E+05	0.02
4.562	Cyclotrisiloxane, hexamethyl-	541-05-9	97.9	C6H18O3Si3	1.33E+07	1.1
4.819	1,4-Bis(trimethylsilyl)benzene	13183-70-5	59.3	C12H22Si2	1.27E+06	0.11
4.866	Cyclotrisiloxane, hexamethyl-	541-05-9	67.3	C6H18O3Si3	2.20E+06	0.18
4.926	1,2-Benzisothiazol-3-amine, TBDMS derivative	1000332-57-2	64.9	C13H20N2SSi	2.24E+06	0.19
5.307	Ethylbenzene	100-41-4	69.7	C8H10	2.20E+06	0.18
5.448	o-Xylene	95-47-6	79.5	C8H10	1.08E+07	0.9
5.658	Cyclotrisiloxane, hexamethyl-	541-05-9	63.5	C6H18O3Si3	2.49E+05	0.02
5.727	Egtazic acid	67-42-5	50	C14H24N2O10	6.90E+05	0.06
5.769	(.+/-.)-2-Phenylpropanoic Acid, tert.-butyldimethylsilyl ester	1000453-23-5	60.2	C15H24O2Si	4.05E+05	0.03
5.825	p-Xylene	106-42-3	83.9	C8H10	3.66E+06	0.31
5.949	Heptanal	111-71-7	54.5	C7H14O	5.23E+05	0.04
6.163	8,11,14-Eicosatrienoic acid, methyl ester, (Z,Z,Z)-	21061-10-9	48.7	C21H36O2	9.93E+05	0.08
6.365	Hydrocinnamic acid, benzyldimethylsilyl ester	1000376-18-9	43.8	C18H22O2Si	3.42E+05	0.03
6.472	2,5-Dimethylhexane-2,5-dihydroperoxide	3025-88-5	69.1	C8H18O4	7.26E+06	0.6
6.523	2-Heptanone, 4-methyl-	6137-06-0	57.9	C8H16O	1.45E+06	0.12
6.639	Acetic acid, N'-[3-(1-hydroxy-1-phenylethyl)phenyl]hydrazide	1000211-14-2	61.2	C16H18N2O2	1.16E+06	0.1
6.836	Cyclobarbital	52-31-3	52.9	C12H16N2O3	7.23E+05	0.06
6.998	4,5-Dihydrooxazole-5-one, 4-chloromethylene-2-phenyl-	14848-36-3	68.6	C10H6ClNO2	1.67E+06	0.14
7.037	Propane, 1-(1,1-dimethylethoxy)-2,2-dimethyl-	32970-46-0	70.7	C9H20O	7.83E+06	0.65
7.14	Dimethyl trisulfide	3658-80-8	58.4	C2H6S3	1.31E+06	0.11
7.26	Cyclotetrasiloxane, octamethyl-	556-67-2	92.3	C8H24O4Si4	1.92E+07	1.6
7.29	Propanoic acid, 3-ethoxy-, ethyl ester	763-69-9	48.5	C7H14O3	3.21E+07	2.67
7.551	Orthoformic acid, triisobutyl ester	16754-49-7	74.7	C13H28O3	7.40E+06	0.62
7.632	N-[4-(4-Chlorophenyl)isothiazol-5-yl)-1-methylpiperidin-2-imine	1000287-08-9	54.9	C15H16ClN3S	1.04E+06	0.09
7.743	3-Hydroxybutyric acid, t-butyl ester	90435-23-7	67.5	C8H16O3	3.04E+07	2.53
8.043	1-Hexanol, 2-ethyl-	104-76-7	84.4	C8H18O	1.05E+07	0.87
8.317	3-Methoxy-3-methylbutanol	56539-66-3	64.3	C6H14O2	1.72E+06	0.14
8.433	Eicosane, 3-methyl-	6418-46-8	55.7	C21H44	6.25E+05	0.05
8.51	2,5-Hexanediol, 2,5-dimethyl-	110-03-2	63.9	C8H18O2	1.49E+06	0.12
8.711	2,6-Dihydroxyacetophenone, 2TMS derivative	1000352-81-3	63.6	C14H24O3Si2	7.04E+05	0.06
9.045	Methanethione, (2,5-dimethylphenyl)-(2,4,6-trimethylphenyl)-, S-oxide	1000217-24-1	61	C18H20OS	2.15E+05	0.02
9.084	2-Hydrazino-4,6-dimethylpyrimidine, 2TMS derivative, peak 2	1000332-01-7	57.7	C12H26N4Si2	6.89E+05	0.06
9.191	2-Bromo-4,6-di(tert-butyl)phenol, tert-butyldimethylsilyl ether	1000467-05-9	56.2	C20H35BrOSi	1.21E+06	0.1
9.272	Nonanal	124-19-6	87.7	C9H18O	6.49E+06	0.54
9.67	Cyclopentasiloxane, decamethyl-	541-02-6	93.2	C10H30O5Si5	2.47E+07	2.06
10.051	1-Hexadecanol, 1-[(2,2-dimethyl-1,3-dioxolan-4-yl)methoxy]-	56599-81-6	46.2	C22H44O4	8.71E+05	0.07
10.111	Pyrano[3,4,5-i,j]quinolizin-1,8(3H)-dione,9-acetyl-3a,4,5,6-tetrahydro-3-(6-methyl-2-pyridyl)-	1000252-07-9	56.5	C19H18N2O4	1.18E+06	0.1
10.201	Hexobarbital, tert-butyldimethylsilyl-	1000442-60-9	48.4	C18H30N2O3Si	1.94E+06	0.16
10.283	Benzeneethanamine, 2-fluoro-.beta.,3,4-trihydroxy-N-isopropyl-	61338-98-5	45.6	C11H16FNO3	2.94E+05	0.02
10.347	Chroman-4-one, 2,3-dehydro-6-ethyl-7-methoxy-2-methyl-3-phenyl-	129414-72-8	64.9	C19H18O3	5.73E+06	0.48
10.535	3-Methylcyclopentadecylcarbamic acid, t-butyl ester	1000191-30-3	47.1	C21H41NO2	2.74E+05	0.02
10.732	Octadecane, 3-ethyl-5-(2-ethylbutyl)-	55282-12-7	61.7	C26H54	7.47E+05	0.06
10.822	Octadecanal, 2-bromo-	56599-95-2	72.9	C18H35BrO	1.57E+06	0.13
11.053	Benzaldehyde, 2,4-dimethyl-	15764-16-6	97	C9H10O	1.73E+07	1.44
11.242	1,3-Dioxane, 5-(hexadecyloxy)-2-pentadecyl-, trans-	34315-34-9	60.2	C35H70O3	2.04E+05	0.02
11.452	(-)-Carvone	6485-40-1	86.7	C10H14O	4.75E+06	0.4
11.563	Caprolactam	105-60-2	57	C6H11NO	1.02E+06	0.08
11.614	15-Isopropenyl-3-(trimethylsilyl)oxacyclopentadecan-2-one	1000191-28-8	53.4	C20H38O2Si	5.26E+05	0.04
11.653	Benzoic acid, 3-(pentafluoropropionyloxy)-, TBDMS derivative	1000375-02-9	49.7	C16H19F5O4Si	7.24E+05	0.06
11.846	Octadecane, 1-(ethenyloxy)-	930-02-9	74.6	C20H40O	4.94E+06	0.41
12.055	Cyclopropanedodecanoic acid, 2-octyl-, methyl ester	10152-65-5	61.6	C24H46O2	8.73E+05	0.07
12.124	4,6'-Dimethoxy-2'-(tert.-butyldimethylsilyl)oxychalcone	1000454-23-8	75.5	C23H30O4Si	8.49E+06	0.71
12.287	Ethyl iso-allocholate	1000043-05-3	58.1	C26H44O5	3.56E+05	0.03
12.411	Cannabinol, TMS derivative	64846-18-0	58.6	C24H34O2Si	2.16E+05	0.02
12.484	4-Heptanone, 3-ethyl-	1528-25-2	47.9	C9H18O	3.63E+05	0.03
12.548	Cannabinol, TMS derivative	64846-18-0	60.5	C24H34O2Si	6.90E+05	0.06
12.651	1,4-Diacetyl-3-acetoxymethyl-2,5-methylene-l-rhamnitol	1000128-41-9	56.3	C14H22O8	4.33E+05	0.04
12.741	(o-Methoxy-benzoyl)-tris(trimethylsilyl)-silane	81671-45-6	62.1	C17H34O2Si4	3.00E+06	0.25
12.937	2,2,4-Trimethyl-1,3-pentanediol diisobutyrate	6846-50-0	87.3	C16H30O4	1.61E+07	1.34
13.22	Propanoic acid, 2-methyl-, 3-hydroxy-2,2,4-trimethylpentyl ester	77-68-9	93	C12H24O3	1.67E+07	1.39
13.426	2,5-Furandione, dihydro-3-tetradecyl-	47165-57-1	62.1	C18H32O3	1.57E+06	0.13
13.528	Octadecane, 3-ethyl-5-(2-ethylbutyl)-	55282-12-7	73.9	C26H54	1.57E+06	0.13
13.661	Dodecanal	112-54-9	93.7	C12H24O	1.32E+07	1.1
13.884	1b,4a-Epoxy-2H-cyclopenta[3,4]cyclopropa[8,9]cycloundec[1,2-b]oxiren-5(1aH)-one, 2,7,9,10-tetrakis(acetyloxy)decahydro-3,6,8,8,10a-pentamethyl-	51906-06-0	60.8	C28H38O11	2.05E+05	0.02
14.004	Erucin	4430-36-8	64.2	C6H11NS2	2.47E+06	0.21
14.119	Cholesta-8,24-dien-3-ol, 4-methyl-, (3.beta.,4.alpha.)-	7199-92-0	53.9	C28H46O	6.96E+05	0.06
14.196	Fluroxypyr, N-trimethylsilyl-, trimethylsilyl ester	1000442-79-1	53.5	C13H21Cl2FN2O3Si2	7.66E+05	0.06
14.248	2,4-Diamino-5,6-dihydro-6,8-diphenyl-8H-thiapyrano[4',3'-4,5]thieno[2,3-d]pyrimidine-7-oxide	1000251-73-9	52.8	C21H18N4OS2	3.67E+05	0.03
14.338	Octasiloxane, 1,1,3,3,5,5,7,7,9,9,11,11,13,13,15,15-hexadecamethyl-	19095-24-0	67.6	C16H50O7Si8	7.43E+06	0.62
14.41	2,5-Cyclohexadiene-1,4-dione, 2,6-bis(1,1-dimethylethyl)-	719-22-2	68.1	C14H20O2	1.21E+06	0.1
14.518	1-Dodecanol	112-53-8	94.8	C12H26O	5.77E+08	48.07
14.715	17-Pentatriacontene	6971-40-0	53.2	C35H70	1.31E+07	1.09
14.813	Pentadecane	629-62-9	71.1	C15H32	4.65E+06	0.39
14.907	2,4-Di-tert-butylphenol	96-76-4	96.4	C14H22O	1.80E+07	1.5
14.963	Ethanol, 2-(9-octadecenyloxy)-, (Z)-	5353-25-3	65.5	C20H40O2	1.14E+06	0.1
15.01	Ethyl iso-allocholate	1000043-05-3	62.2	C26H44O5	7.50E+05	0.06
15.19	1-Tricosanol	1/5/3133	64.1	C23H48O	4.14E+05	0.03
15.374	10-Heneicosene, 11-phenyl-	6703-78-2	54.4	C27H46	7.76E+05	0.06
15.49	Ethyl iso-allocholate	1000043-05-3	60.7	C26H44O5	5.69E+05	0.05
15.541	Butanoic acid, 4-chloro-, 1,1a,1b,4,4a,5,7a,7b,8,9-decahydro-4a,7b-dihydroxy-3-(hydroxymethyl)-1,1,6,8-tetramethyl-5-oxo-9aH-cyclopropa[3,4]benz[1,2-e]azulene-9,9a-diyl ester, [1ar-(1a.alpha.,1b.beta.,4a.beta.,7a.alpha.,7b.alpha.,8.alpha.,9.beta.,9a.alpha.)]-	77573-10-5	53.3	C28H38Cl2O8	4.01E+05	0.03
15.605	1-Dodecanol, TMS derivative	6221-88-1	78.1	C15H34OSi	1.09E+06	0.09
15.742	Benzene, (3-octylundecyl)-	5637-96-7	66.5	C25H44	1.05E+06	0.09
15.909	2,2,4-Trimethyl-1,3-pentanediol diisobutyrate	6846-50-0	91.3	C16H30O4	1.71E+07	1.42
16.021	Octadecane, 3-ethyl-5-(2-ethylbutyl)-	55282-12-7	65.9	C26H54	1.08E+06	0.09
16.089	Octadecanal, 2-bromo-	56599-95-2	64	C18H35BrO	5.49E+05	0.05
16.192	Ethanol, 2-(9-octadecenyloxy)-, (Z)-	5353-25-3	74.7	C20H40O2	1.04E+06	0.09
16.299	2,4-Dihydroxybenzoic acid, 3TMS derivative	10586-16-0	75.2	C16H30O4Si3	5.30E+06	0.44
16.35	Picrotin, O,O'-bis(trimethylsilyl)-	1000454-49-3	54.9	C21H34O7Si2	7.47E+05	0.06
16.504	Benzophenone	119-61-9	57.7	C13H10O	4.27E+05	0.04
16.629	Cyclopentaneacetic acid, 3-oxo-2-pentyl-, methyl ester	24851-98-7	64.3	C13H22O3	1.22E+06	0.1
16.761	Ethyl iso-allocholate	1000043-05-3	58.2	C26H44O5	1.61E+06	0.13
16.963	Benzene, (3-octylundecyl)-	5637-96-7	60.1	C25H44	7.89E+05	0.07
17.082	Dodecyl acrylate	2156-97-0	91.4	C15H28O2	1.17E+07	0.97
17.151	Propanoic acid, decyl ester	5454-19-3	85.6	C13H26O2	1.08E+07	0.9
17.322	Benzoic acid, 2-ethylhexyl ester	5444-75-7	80.7	C15H22O2	5.20E+06	0.43
17.446	5,8,11,14-Eicosatetraynoic acid, methyl ester	1000333-54-5	63.7	C21H26O2	9.77E+05	0.08
17.648	Ethyl iso-allocholate	1000043-05-3	61	C26H44O5	3.38E+05	0.03
17.78	Tetradecanoic acid	544-63-8	68.9	C14H28O2	9.71E+05	0.08
17.883	3,5-di-tert-Butyl-4-hydroxybenzaldehyde	1620-98-0	85.4	C15H22O2	1.35E+06	0.11
17.994	Heptasiloxane, hexadecamethyl-	541-01-5	79.5	C16H48O6Si7	2.09E+06	0.17
18.136	Octadecanoic acid, (2-phenyl-1,3-dioxolan-4-yl)methyl ester, cis-	56599-88-3	56.5	C28H46O4	8.01E+05	0.07
18.191	Octadecanal, 2-bromo-	56599-95-2	69.7	C18H35BrO	8.16E+05	0.07
18.264	Octadecane, 3-ethyl-5-(2-ethylbutyl)-	55282-12-7	72.9	C26H54	9.78E+05	0.08
18.299	L-Lysine, N(6)-[(1,1-dimethylethoxy)carbonyl]-N(2)-[(9H-fluoren-9-ylmethoxy)carbonyl]-	71989-26-9	55.5	C26H32N2O6	1.07E+06	0.09
18.461	Ethyl iso-allocholate	1000043-05-3	68.1	C26H44O5	7.87E+05	0.07
18.5	Isopropyl myristate	110-27-0	88.4	C17H34O2	3.17E+06	0.26
18.71	Octadecanoic acid, (2-phenyl-1,3-dioxolan-4-yl)methyl ester, cis-	56599-88-3	64.4	C28H46O4	1.31E+06	0.11
18.804	Caffeine	58-08-2	81	C8H10N4O2	1.54E+06	0.13
18.847	Pentadecanoic acid	1002-84-2	57.9	C15H30O2	7.63E+05	0.06
18.915	1,2-Benzenedicarboxylic acid, bis(2-methylpropyl) ester	84-69-5	95.2	C16H22O4	1.72E+07	1.43
19.048	9,10-Bis(bromomethyl)anthracene	34373-96-1	52.6	C16H12Br2	4.37E+05	0.04
19.249	Octadecanoic acid, 4-hydroxy-, methyl ester	2420-38-4	58.9	C19H38O3	5.32E+05	0.04
19.305	Octadecane, 3-ethyl-5-(2-ethylbutyl)-	55282-12-7	69.3	C26H54	1.10E+06	0.09
19.399	1,2-Benzenedicarboxylic acid, bis(2-methylpropyl) ester	84-69-5	73.6	C16H22O4	1.19E+06	0.1
19.502	Heptasiloxane, hexadecamethyl-	541-01-5	75.3	C16H48O6Si7	1.29E+06	0.11
19.545	Hexadecanoic acid, methyl ester	112-39-0	87.9	C17H34O2	3.07E+06	0.26
19.793	Butane, 1,1,3,4-tetrachloro-1,2,2,3,4,4-hexafluoro-	423-38-1	60.7	C4Cl4F6	1.18E+06	0.1
19.879	Dibutyl phthalate	84-74-2	91.2	C16H22O4	2.07E+07	1.72
20.046	Agaricic acid	666-99-9	60.7	C22H40O7	6.76E+05	0.06
20.234	Octadecanal, 2-bromo-	56599-95-2	67.3	C18H35BrO	6.06E+05	0.05
20.294	Octadecane, 3-ethyl-5-(2-ethylbutyl)-	55282-12-7	73.5	C26H54	8.26E+05	0.07
20.499	Isopropyl palmitate	142-91-6	90.9	C19H38O2	4.52E+06	0.38
20.692	Butanoic acid, 1a,2,5,5a,6,9,10,10a-octahydro-5a-hydroxy-4-(hydroxymethyl)-1,1,7,9-tetramethyl-6,11-dioxo-1H-2,8a-methanocyclopenta[a]cyclopropa[e]cyclodecen-5-yl ester, [1aR-(1a.alpha.,2.alpha.,5.beta.,5a.beta.,8a.alpha.,9.alpha.,10a.alpha.)]-	77508-70-4	59.3	C24H32O6	3.97E+05	0.03
20.881	Heptasiloxane, hexadecamethyl-	541-01-5	73.8	C16H48O6Si7	2.07E+06	0.17
21.009	Octadecanoic acid, 2-propenyl ester	6289-31-2	69.4	C21H40O2	8.93E+05	0.07
21.052	Andrographolide, tri-(trimethylsilyl)-	1000454-62-8	54.8	C29H54O5Si3	6.68E+05	0.06
21.133	Hexadecanoic acid, propyl ester	2239-78-3	68	C19H38O2	6.31E+05	0.05
21.24	Octadecane, 3-ethyl-5-(2-ethylbutyl)-	55282-12-7	76.4	C26H54	1.35E+06	0.11
21.279	Octasiloxane, 1,1,3,3,5,5,7,7,9,9,11,11,13,13,15,15-hexadecamethyl-	19095-24-0	57.5	C16H50O7Si8	8.83E+05	0.07
21.309	Octadecanal, 2-bromo-	56599-95-2	65.1	C18H35BrO	8.98E+05	0.07
21.48	Ethyl iso-allocholate	1000043-05-3	58.2	C26H44O5	3.34E+05	0.03
22.127	Heptasiloxane, hexadecamethyl-	541-01-5	75.1	C16H48O6Si7	2.51E+06	0.21
23.017	Octadecane, 3-ethyl-5-(2-ethylbutyl)-	55282-12-7	72.4	C26H54	1.22E+06	0.1
23.278	Heptasiloxane, hexadecamethyl-	541-01-5	75.6	C16H48O6Si7	1.19E+06	0.1
23.475	Dehydroabietic acid, TMS derivative	21414-49-3	59.1	C23H36O2Si	2.63E+05	0.02
23.852	Octadecane, 3-ethyl-5-(2-ethylbutyl)-	55282-12-7	64.5	C26H54	3.85E+05	0.03
24.362	Heptasiloxane, hexadecamethyl-	541-01-5	76.1	C16H48O6Si7	1.15E+06	0.1
24.649	Octan-2-yl palmitate	55194-81-5	71.1	C24H48O2	1.38E+06	0.11
24.966	Butylaldehyde, 4-benzyloxy-4-[2,2,-dimethyl-4-dioxolanyl]-	149180-87-0	64.3	C16H22O4	2.70E+05	0.02
25.385	Heptasiloxane, hexadecamethyl-	541-01-5	75.7	C16H48O6Si7	1.10E+06	0.09
26.34	Heptasiloxane, hexadecamethyl-	541-01-5	75.4	C16H48O6Si7	9.34E+05	0.08
26.49	1,3-Benzenedicarboxylic acid, bis(2-ethylhexyl) ester	137-89-3	66.5	C24H38O4	7.87E+05	0.07
27.239	Heptasiloxane, hexadecamethyl-	541-01-5	76.1	C16H48O6Si7	9.24E+05	0.08
28.203	Heptasiloxane, hexadecamethyl-	541-01-5	69.3	C16H48O6Si7	8.69E+05	0.07
29.329	Heptasiloxane, hexadecamethyl-	541-01-5	70.2	C16H48O6Si7	9.00E+05	0.07
30.682	Heptasiloxane, hexadecamethyl-	541-01-5	67.2	C16H48O6Si7	8.08E+05	0.07
32.369	Heptasiloxane, hexadecamethyl-	541-01-5	59.3	C16H48O6Si7	6.88E+05	0.06
34.51	Heptasiloxane, hexadecamethyl-	541-01-5	58.9	C16H48O6Si7	9.43E+05	0.08
