## Supplementary material for "Feasibility of Integrating Canine Olfaction with Chemical and Microbial Profiling of Urine to Detect Lethal Prostate Cancer": AWP5679 (Non-Cancer)

Component RT	Compound Name	CAS#	Match Factor	Formula	Component Area	Area %
1.629	Cyclopropyl carbinol	2516-33-8	37.1	C4H8O	2.20E+06	0.16
1.706	(2-Aziridinylethyl)amine	4025-37-0	70.4	C4H10N2	9.66E+06	0.70
1.835	Methanethiol	74-93-1	61.2	CH4S	6.88E+05	0.05
1.959	Acetone	67-64-1	65.4	C3H6O	3.96E+06	0.29
2.190	2,4,6,8,10-Tetradecapentaenoic acid, 9a-(acetyloxy)-1a,1b,4,4a,5,7a,7b,8,9,9a-decahydro-4a,7b-dihydroxy-3-(hydroxymethyl)-1,1,6,8-tetramethyl-5-oxo-1H-cyclopropa[3,4]benz[1,2-e]azulen-9-yl ester, [1aR-(1a.alpha.,1b.beta.,4a.beta.,7a.alpha.,7b.alpha.,8.alpha.,9.beta.,9a.alpha.)]-	77550-17-5	55.2	C36H46O8	2.55E+05	0.02
2.379	2-Butanone	78-93-3	56.1	C4H8O	8.10E+06	0.59
2.584	Hydrogen isocyanate	75-13-8	89.5	CHNO	3.52E+07	2.56
2.828	4-Hexen-1-ol	6126-50-7	44.9	C6H12O	6.51E+05	0.05
2.892	Acetic acid	64-19-7	56.9	C2H4O2	1.56E+06	0.11
3.124	2-Pentanone	107-87-9	89.5	C5H10O	7.37E+06	0.54
3.239	4H-Pyrazole, 3-tert-butylsulfanyl-4,4-bistrifluoromethyl-	1000303-59-8	57.2	C9H10F6N2S	1.28E+06	0.09
3.543	Silanediol, dimethyl-	1066-42-8	91.3	C2H8O2Si	1.09E+07	0.80
3.744	Butanoic acid, 3-oxo-, 2-propenyl ester	1118-84-9	55.0	C7H10O3	6.59E+05	0.05
3.890	Pyrrole	109-97-7	78.2	C4H5N	3.49E+06	0.25
4.160	Toluene	108-88-3	80.0	C7H8	1.67E+06	0.12
4.374	3-Hexanone	589-38-8	82.4	C6H12O	4.03E+06	0.29
4.502	3-Hexanone, 2,5-dimethyl-4-nitro-	59906-54-6	51.9	C8H15NO3	3.39E+05	0.02
4.622	Hexanal	66-25-1	90.0	C6H12O	7.79E+06	0.57
4.716	l-Alanine, N-methoxycarbonyl-, isobutyl ester	1000313-37-2	53.6	C9H17NO4	2.16E+05	0.02
5.166	Cyclotrisiloxane, hexamethyl-	541-05-9	86.9	C6H18O3Si3	2.72E+07	1.98
5.243	3-Hexanone, 4-methyl-	17042-16-9	58.1	C7H14O	2.79E+06	0.20
5.423	(R)-(+)-3-Methylcyclopentanone	6672-30-6	57.0	C6H10O	7.74E+05	0.06
5.637	1-benzylindole	1000334-31-3	52.3	C15H13N	4.89E+05	0.04
5.783	4-Heptanone	123-19-3	91.5	C7H14O	1.03E+08	7.54
5.933	Allyl Isothiocyanate	57-06-7	97.1	C4H5NS	3.51E+07	2.56
6.065	2-Heptanone	110-43-0	76.0	C7H14O	4.34E+06	0.32
6.198	Oxime-, methoxy-phenyl-_	1000222-86-6	85.1	C8H9NO2	1.10E+07	0.80
6.288	Heptanal	111-71-7	80.6	C7H14O	2.47E+06	0.18
6.408	Ethanone, 1-(2-furanyl)-	1192-62-7	65.5	C6H6O2	1.28E+06	0.09
6.759	1,5,5-Trimethyl-6-[2-(2-methyl-[1,3]dioxolan-2-yl)-vinyl]-4-methylene-7-oxa-bicyclo[4.1.0]hept-2-ene	1000192-69-5	47.8	C16H22O3	2.28E+05	0.02
6.832	1,5-Dimethyl-6-oxa-bicyclo[3.1.0]hexane	82461-31-2	69.8	C7H12O	3.44E+06	0.25
6.879	2-Heptanone, 4-methyl-	6137-06-0	47.2	C8H16O	9.25E+05	0.07
6.965	Vanillin, TBDMS derivative	1000352-84-6	65.8	C14H22O3Si	1.92E+06	0.14
7.191	1-Cyclooctene, 3-bromo-	1000163-39-0	66.8	C8H13Br	8.54E+06	0.62
7.290	3-Ethylcyclopentanone	10264-55-8	62.5	C7H12O	3.00E+06	0.22
7.358	Benzaldehyde	100-52-7	87.5	C7H6O	1.25E+07	0.91
7.487	d-Mannitol, 1-decylsulfonyl-	1000154-76-1	53.2	C16H34O7S	9.86E+05	0.07
7.525	Dimethyl trisulfide	3658-80-8	66.2	C2H6S3	2.08E+06	0.15
7.628	2,6-Dihydroxyacetophenone, 2TMS derivative	1000352-81-3	74.8	C14H24O3Si2	1.68E+06	0.12
7.675	2,3-Octanedione	585-25-1	65.3	C8H14O2	5.52E+06	0.40
7.804	Furan, 2-pentyl-	3777-69-3	63.0	C9H14O	1.13E+06	0.08
7.932	Orthoformic acid, triisobutyl ester	16754-49-7	69.9	C13H28O3	3.21E+06	0.23
8.009	Octanal	124-13-0	69.6	C8H16O	3.31E+06	0.24
8.125	Diethylene glycol tert-butyl ether methyl ether	52788-79-1	62.9	C9H20O3	3.07E+06	0.22
8.305	1,3-Cyclohexadiene, 1-methyl-4-(1-methylethyl)-	99-86-5	81.5	C10H16	1.74E+06	0.13
8.416	2-Ethyl-1-hexanol, pentafluoropropionate	1000365-51-1	80.8	C11H17F5O2	1.25E+07	0.91
8.506	6,9,12-Octadecatrienoic acid, methyl ester	2676-41-7	51.6	C19H32O2	2.48E+06	0.18
8.553	.alpha.-Phellandrene	99-83-2	60.5	C10H16	2.06E+06	0.15
8.707	Oxirane, 2-[2-(benzyloxy)-1-(1-methoxy-1-methylethoxy)ethyl]	1000196-70-3	61.9	C15H22O4	2.17E+06	0.16
8.836	Cyclopentane, (methylthio)-	7133-36-0	75.5	C6H12S	2.97E+06	0.22
8.926	Octadecanal, 2-bromo-	56599-95-2	61.3	C18H35BrO	3.48E+05	0.03
8.973	.gamma.-Terpinene	99-85-4	83.7	C10H16	1.01E+06	0.07
9.118	p-Cresol	106-44-5	84.3	C7H8O	8.03E+06	0.58
9.272	2-Butenoic acid, 2-methyl-, 2-methylpropyl ester, (E)-	61692-84-0	64.7	C9H16O2	1.76E+06	0.13
9.431	Eicosane, 3-methyl-	6418-46-8	63.3	C21H44	4.28E+06	0.31
9.491	Benzene, (2-methyl-1-propenyl)-	768-49-0	71.3	C10H12	9.83E+05	0.07
9.555	4-Oxepincarboxylic acid, 2,3,6,7-tetrahydro-, ethyl ester	38858-66-1	62.9	C9H14O3	1.21E+06	0.09
9.594	Linalool	78-70-6	64.7	C10H18O	1.84E+06	0.13
9.666	Nonanal	124-19-6	92.5	C9H18O	9.89E+06	0.72
9.778	Hexanoic acid, 2-ethyl-	149-57-5	67.5	C8H16O2	1.05E+06	0.08
9.859	2-(2-Methoxy-5-nitrophenyl)-1,3-bis(p-tolyl)imidazolidine	339223-08-4	49.8	C24H25N3O3	2.60E+05	0.02
10.069	Cyclopentasiloxane, decamethyl-	541-02-6	86.5	C10H30O5Si5	8.59E+06	0.63
10.133	4-Acetyl-1-methylcyclohexene	9/1/6090	75.5	C9H14O	3.72E+06	0.27
10.185	trans-3-Nonen-2-one	18402-83-0	79.9	C9H16O	5.33E+06	0.39
10.330	2-Cyclohexen-1-ol, 1-methyl-4-(1-methylethyl)-, cis-	29803-82-5	67.6	C10H18O	1.56E+06	0.11
10.424	L-(-)-Fucose, tetrakis(trifluoroacetate), benzyloxime (isomer 2)	1000380-45-3	64.7	C21H15F12NO9	1.07E+06	0.08
10.540	1-Decen-4-yne, 2-nitro-	80255-22-7	65.8	C10H15NO2	3.49E+06	0.25
10.634	Octanoic acid	124-07-2	68.9	C8H16O2	4.38E+06	0.32
10.771	6,9,12-Octadecatrienoic acid, methyl ester	2676-41-7	56.4	C19H32O2	3.96E+06	0.29
10.891	Cyclohexanol, 5-methyl-2-(1-methylethyl)-, (1.alpha.,2.beta.,5.alpha.)-(.+/-.)-	15356-70-4	94.4	C10H20O	1.14E+07	0.83
10.938	3-Cyclohexen-1-ol, 4-methyl-1-(1-methylethyl)-, (R)-	20126-76-5	80.2	C10H18O	9.37E+06	0.68
10.994	8-(2-Acetyloxiran-2-yl)-6,6-dimethylocta-3,4-dien-2-one	91186-38-8	53.1	C14H20O3	8.49E+05	0.06
11.032	Naphthalene, 1,2,3,4-tetrahydro-1-methyl-	1559-81-5	65.6	C11H14	1.56E+06	0.11
11.084	Benzene, 1-methyl-2-(1-methyl-2-propenyl)-	97664-19-2	85.8	C11H14	2.37E+06	0.17
11.135	2-Acetylamino-3-(4-hydroxy-phenyl)-propionic acid	2901-77-1	55.9	C11H13NO4	1.07E+06	0.08
11.229	2-(Adamantan-1-ylamino)-ethanol	1000300-19-1	68.6	C12H21NO	1.55E+06	0.11
11.349	Benzofuran, 2,3-dihydro-	496-16-2	78.7	C8H8O	3.28E+06	0.24
11.465	Benzaldehyde, 3,4-dimethyl-	5973-71-7	96.0	C9H10O	1.89E+07	1.38
11.542	2,4,6-Cycloheptatrien-1-one, 2-hydroxy-4-(1-methylethyl)-	499-44-5	62.5	C10H12O2	2.43E+06	0.18
11.602	3H-Naphtho[2,3-b]furan-2-one, 3-(3,3-dimethylpiperidin-1-ylmethyl)-5,8a-dimethyl-3a,7,8,8a,9,9a-hexahydro-	1000302-25-1	50.7	C22H33NO2	8.64E+05	0.06
11.653	1,3-Dioxane, 4-(hexadecyloxy)-2-pentadecyl-	56599-40-7	60.8	C35H70O3	9.84E+05	0.07
11.747	Cyclohexane, isothiocyanato-	1122-82-3	72.8	C7H11NS	3.16E+06	0.23
11.795	4-Hydroxy-.beta.-ionone	116296-75-4	58.3	C13H20O2	1.13E+06	0.08
11.867	(-)-Carvone	6485-40-1	96.1	C10H14O	1.55E+07	1.13
11.970	7-Decyloxepan-2-one	128309-00-2	61.4	C16H30O2	9.84E+05	0.07
12.077	Nonanoic acid	112-05-0	87.1	C9H18O2	1.41E+07	1.03
12.146	Strychane, 1-acetyl-20.alpha.-hydroxy-16-methylene-	2111-98-0	50.5	C21H26N2O2	4.50E+05	0.03
12.210	1-Octanesulfonyl chloride	7795-95-1	75.4	C8H17ClO2S	7.33E+06	0.53
12.364	Bicyclo[4.4.1]undeca-1,3,5,7,9-pentaene	2443-46-1	56.5	C11H10	1.94E+05	0.01
12.488	10-Methyl-8-tetradecen-1-ol acetate	1000131-36-1	61.2	C17H32O2	1.09E+06	0.08
12.548	2,4'-Dimethoxy-2'(tert.-butyldimethylsilyl)oxychalcone	1000454-30-8	77.1	C23H30O4Si	4.56E+06	0.33
12.634	Cholesta-8,24-dien-3-ol, 4-methyl-, (3.beta.,4.alpha.)-	7199-92-0	51.9	C28H46O	2.82E+05	0.02
12.779	2-Methoxy-4-vinylphenol	7786-61-0	95.9	C9H10O2	2.76E+07	2.01
12.912	2(3H)-Furanone, 5-butyldihydro-4-methyl-, cis-	55013-32-6	76.5	C9H16O2	2.82E+06	0.21
13.019	Ethanone, 1-(2-hydroxy-5-methylphenyl)-	1450-72-2	85.2	C9H10O2	2.46E+06	0.18
13.156	13-Eicosenoic acid, (Z)-, TMS derivative	1000333-52-6	56.4	C23H46O2Si	4.75E+05	0.03
13.353	2,2,4-Trimethyl-1,3-pentanediol diisobutyrate	6846-50-0	91.5	C16H30O4	5.10E+07	3.72
13.563	Benzenepropanamide, .alpha.-(dimethylamino)-N-[2-methyl-1-[[3,3a,11,12,13,14,15,15a-octahydro-13-(1-methylpropyl)-12,15-dioxo-5,8-ethenopyrrolo[3,2-b][1,5,8]oxadiazacyclotetradecin-1(2H)-yl]carbonyl]butyl]-	38496-02-5	58.7	C36H49N5O5	2.50E+05	0.02
13.649	Propanoic acid, 2-methyl-, 3-hydroxy-2,2,4-trimethylpentyl ester	77-68-9	97.8	C12H24O3	4.94E+07	3.60
13.863	2-Methoxy-4-methyl-1-pentylbenzene	1000408-33-6	74.4	C13H20O	2.18E+06	0.16
13.957	Oxirane, [(hexadecyloxy)methyl]-	15965-99-8	68.8	C19H38O2	2.09E+06	0.15
14.047	2,4,7,9-Tetramethyl-5-decyn-4,7-diol	126-86-3	85.9	C14H26O2	2.77E+06	0.20
14.085	Dodecanal	112-54-9	89.6	C12H24O	8.22E+06	0.60
14.205	Methyl 3-(3,5-dioxo-4-phenyl-1,2,4-triazolidin-1-yl)tricyclo[3.2.1.0(2,4)]octane-3-carboxylate	1000387-45-5	57.1	C18H19N3O4	4.37E+05	0.03
14.385	2,5-Furandione, dihydro-3-isooctadecyl-	41375-88-6	53.5	C22H40O3	2.91E+05	0.02
14.462	N-(Isopropylcarbonyl)-3,4-dichloroaniline	882-14-4	50.9	C10H11Cl2NO	8.50E+05	0.06
14.544	2H-Thiopyran-3,5-diol, tetrahydro-4-methyl-4-nitro-, diacetate (ester), (3.alpha.,4.beta.,5.alpha.)-	114454-77-2	56.5	C10H15NO6S	5.41E+05	0.04
14.608	9-Octadecenoic acid, (2-phenyl-1,3-dioxolan-4-yl)methyl ester, cis-	56599-45-2	57.3	C28H44O4	6.18E+05	0.05
14.676	9-Hexadecenoic acid	2091-29-4	61.5	C16H30O2	1.12E+06	0.08
14.779	Octasiloxane, 1,1,3,3,5,5,7,7,9,9,11,11,13,13,15,15-hexadecamethyl-	19095-24-0	65.8	C16H50O7Si8	5.76E+06	0.42
14.843	2,5-Cyclohexadiene-1,4-dione, 2,6-bis(1,1-dimethylethyl)-	719-22-2	66.6	C14H20O2	2.39E+06	0.17
14.946	1-Dodecanol	112-53-8	97.5	C12H26O	4.49E+08	32.70
15.152	Octadecane, 3-ethyl-5-(2-ethylbutyl)-	55282-12-7	59.1	C26H54	4.18E+06	0.30
15.246	3,5-Heptanedione, 4-ethyl-2,2,6,6-tetramethyl-	167545-33-7	51.7	C13H24O2	2.79E+06	0.20
15.323	2,4-Di-tert-butylphenol	96-76-4	96.5	C14H22O	1.64E+07	1.20
15.439	Octadecane, 3-ethyl-5-(2-ethylbutyl)-	55282-12-7	54.0	C26H54	1.23E+06	0.09
15.494	13-Heptadecyn-1-ol	56554-77-9	59.8	C17H32O	6.74E+05	0.05
15.528	2-(1-Crotonyl-5-oxopyrrolidin-2-yl)malonic acid, diethyl ester	1000287-31-7	48.9	C15H21NO6	7.54E+05	0.05
15.614	1-Hexadecanol, 2-methyl-	2490-48-4	68.7	C17H36O	2.33E+06	0.17
15.713	Cyanoacetic acid, decyl ester	1000406-22-7	68.9	C13H23NO2	1.43E+06	0.10
15.905	Dodecanoic acid	143-07-7	80.2	C12H24O2	2.35E+06	0.17
16.021	2,2-Dimethyl-3-(3,7,16,20-tetramethyl-heneicosa-3,7,11,15,19-pentaenyl)-oxirane	1000194-78-6	72.8	C29H48O	8.43E+05	0.06
16.346	2,2,4-Trimethyl-1,3-pentanediol diisobutyrate	6846-50-0	95.2	C16H30O4	1.98E+07	1.44
16.423	2-[4-methyl-6-(2,6,6-trimethylcyclohex-1-enyl)hexa-1,3,5-trienyl]cyclohex-1-en-1-carboxaldehyde	1000216-09-2	60.8	C23H32O	5.22E+05	0.04
16.522	1-Hexadecanol, 2-methyl-	2490-48-4	66.3	C17H36O	6.02E+05	0.04
16.620	Octadecanal, 2-bromo-	56599-95-2	68.2	C18H35BrO	6.00E+05	0.04
16.659	Octadecane, 3-ethyl-5-(2-ethylbutyl)-	55282-12-7	56.6	C26H54	2.98E+05	0.02
16.749	2,5-Dihydroxybenzoic acid, 3TMS derivative	3618-20-0	72.3	C16H30O4Si3	3.66E+06	0.27
16.929	Tributyl phosphate	126-73-8	66.3	C12H27O4P	6.90E+05	0.05
17.053	Cyclopentaneacetic acid, 3-oxo-2-pentyl-, methyl ester	24851-98-7	72.4	C13H22O3	1.07E+06	0.08
17.216	Propionic acid, 3-(3-ethoxy-4-methoxybenzylamino)-3-p-tolyl-, ethyl ester	1000303-16-1	52.8	C22H29NO4	3.87E+05	0.03
17.323	2,2-Dimethyl-1-phenyl-3-pyrrolidin-1-yl-propan-1,3-dione	1000287-63-9	59.8	C15H19NO2	2.39E+06	0.17
17.447	1-Tetradecanol	112-72-1	77.5	C14H30O	9.55E+06	0.70
17.515	Dodecyl acrylate	2156-97-0	94.3	C15H28O2	2.98E+07	2.17
17.588	Propanoic acid, decyl ester	5454-19-3	85.0	C13H26O2	8.10E+06	0.59
17.764	Benzoic acid, 2-ethylhexyl ester	5444-75-7	75.7	C15H22O2	2.15E+06	0.16
17.866	Ethanol, 2-(9-octadecenyloxy)-, (Z)-	5353-25-3	71.6	C20H40O2	1.97E+06	0.14
17.922	9,12,15-Octadecatrienoic acid, 2-phenyl-1,3-dioxan-5-yl ester	56700-76-6	55.7	C28H40O4	3.77E+05	0.03
18.081	Pimelic acid, 2-methylpropyl tridecyl ester	1000393-86-6	59.0	C24H46O4	4.88E+05	0.04
18.205	Tetradecanoic acid	544-63-8	68.4	C14H28O2	9.47E+05	0.07
18.329	3,5-di-tert-Butyl-4-hydroxybenzaldehyde	1620-98-0	91.8	C15H22O2	1.89E+06	0.14
18.453	Heptasiloxane, hexadecamethyl-	541-01-5	78.5	C16H48O6Si7	1.87E+06	0.14
18.573	1H-2,8a-Methanocyclopenta[a]cyclopropa[e]cyclodecen-11-one, 5,6-bis(benzoyloxy)-1a,2,5,5a,6,9,10,10a-octahydro-5a-hydroxy-4-(hydroxymethyl)-1,1,7,9-tetramethyl-, [1aR-(1a.alpha.,2.alpha.,5.beta.,5a.beta.,6.beta.,8a.alpha.,9.alpha.,10a.alpha.)]-	77495-85-3	52.6	C34H36O7	1.97E+05	0.01
18.624	Cholesta-5,7,9(11)-trien-3-ol acetate	1255-91-0	52.3	C29H44O2	3.45E+05	0.03
18.714	Ethyl iso-allocholate	1000043-05-3	59.2	C26H44O5	1.61E+05	0.01
18.903	Ethanol, 2-(9-octadecenyloxy)-, (Z)-	5353-25-3	71.9	C20H40O2	3.98E+05	0.03
18.937	Isopropyl myristate	110-27-0	87.3	C17H34O2	2.44E+06	0.18
19.057	9-Hexadecenoic acid	2091-29-4	55.4	C16H30O2	2.97E+05	0.02
19.151	Octadecanal, 2-bromo-	56599-95-2	71.6	C18H35BrO	1.02E+06	0.07
19.361	1,2-Benzenedicarboxylic acid, bis(2-methylpropyl) ester	84-69-5	97.0	C16H22O4	2.78E+07	2.03
19.506	9,10-Bis(bromomethyl)anthracene	34373-96-1	61.8	C16H12Br2	5.06E+05	0.04
19.566	1H-2,8a-Methanocyclopenta[a]cyclopropa[e]cyclodecen-11-one, 1a,2,5,5a,6,9,10,10a-octahydro-5,5a,6-trihydroxy-1,4-bis(hydroxymethyl)-1,7,9-trimethyl-, [1S-(1.alpha.,1a.alpha.,2.alpha.,5.beta.,5a.beta.,6.beta.,8a.alpha.,9.alpha.,10a.alpha.)]-	52557-29-6	68.5	C20H28O6	9.70E+05	0.07
19.695	Ethyl iso-allocholate	1000043-05-3	62.4	C26H44O5	3.08E+05	0.02
19.755	Eicosanenitrile	4616-73-3	67.5	C20H39N	7.67E+05	0.06
19.845	1,2-Benzenedicarboxylic acid, bis(2-methylpropyl) ester	84-69-5	76.6	C16H22O4	3.60E+06	0.26
19.986	Hexadecanoic acid, methyl ester	112-39-0	69.6	C17H34O2	3.50E+06	0.26
20.127	Androsta-1,4-dien-3-one, 6-hydroxy,17-trimethylsilyloxy-, (6.beta.,17.alpha.)-	1000449-67-2	54.9	C22H34O3Si	2.40E+05	0.02
20.324	Dibutyl phthalate	84-74-2	96.2	C16H22O4	2.90E+07	2.12
20.483	Ethyl iso-allocholate	1000043-05-3	58.4	C26H44O5	7.00E+05	0.05
20.594	1H-2,8a-Methanocyclopenta[a]cyclopropa[e]cyclodecen-11-one, 1a,2,5,5a,6,9,10,10a-octahydro-5,5a,6-trihydroxy-1,4-bis(hydroxymethyl)-1,7,9-trimethyl-, [1S-(1.alpha.,1a.alpha.,2.alpha.,5.beta.,5a.beta.,6.beta.,8a.alpha.,9.alpha.,10a.alpha.)]-	52557-29-6	62.0	C20H28O6	2.46E+05	0.02
20.752	Hexadecanoic acid, 1-[[[(2-aminoethoxy)hydroxyphosphinyl]oxy]methyl]-1,2-ethanediyl ester	3026-45-7	56.2	C37H74NO8P	4.67E+05	0.03
20.949	Isopropyl palmitate	142-91-6	90.0	C19H38O2	2.78E+06	0.20
21.069	Ingol 12-acetate	51906-01-5	60.6	C22H32O7	3.92E+05	0.03
21.146	3-Isopropyl-6a,10b-dimethyl-8-(2-oxo-2-phenyl-ethyl)-dodecahydro-benzo[f]chromen-7-one	1000187-63-9	51.8	C26H36O3	3.66E+05	0.03
21.305	2-Methyl-5-oxohexanethioic acid, S-t-butyl ester	1000186-90-2	57.4	C11H20O2S	1.28E+06	0.09
21.356	Heptasiloxane, hexadecamethyl-	541-01-5	77.7	C16H48O6Si7	1.51E+06	0.11
21.686	Ethyl iso-allocholate	1000043-05-3	61.8	C26H44O5	5.35E+05	0.04
21.763	2,5-Furandione, dihydro-3-octadecyl-	47458-32-2	60.4	C22H40O3	3.16E+05	0.02
22.058	Ethyl iso-allocholate	1000043-05-3	58.6	C26H44O5	2.51E+05	0.02
22.470	Hexadecanoic acid, butyl ester	111-06-8	67.0	C20H40O2	4.01E+05	0.03
22.611	Heptasiloxane, hexadecamethyl-	541-01-5	80.0	C16H48O6Si7	1.66E+06	0.12
23.711	Nerinine	481-44-7	55.0	C19H25NO5	4.06E+05	0.03
23.771	Heptasiloxane, hexadecamethyl-	541-01-5	82.0	C16H48O6Si7	1.71E+06	0.12
23.947	Methyl dehydroabietate	1235-74-1	74.8	C21H30O2	3.84E+05	0.03
24.204	Octadecanoic acid, butyl ester	123-95-5	62.1	C22H44O2	2.91E+05	0.02
24.859	Heptasiloxane, hexadecamethyl-	541-01-5	81.0	C16H48O6Si7	1.97E+06	0.14
25.891	Heptasiloxane, hexadecamethyl-	541-01-5	81.3	C16H48O6Si7	1.88E+06	0.14
26.850	Heptasiloxane, hexadecamethyl-	541-01-5	81.6	C16H48O6Si7	1.65E+06	0.12
27.295	Heptasiloxane, hexadecamethyl-	541-01-5	81.7	C16H48O6Si7	5.33E+06	0.39
27.809	Heptasiloxane, hexadecamethyl-	541-01-5	81.2	C16H48O6Si7	1.72E+06	0.12
28.897	Heptasiloxane, hexadecamethyl-	541-01-5	81.0	C16H48O6Si7	1.38E+06	0.10
30.198	Heptasiloxane, hexadecamethyl-	541-01-5	75.1	C16H48O6Si7	1.12E+06	0.08
31.620	Heptasiloxane, hexadecamethyl-	541-01-5	79.4	C16H48O6Si7	4.12E+06	0.30
31.774	Heptasiloxane, hexadecamethyl-	541-01-5	75.7	C16H48O6Si7	1.92E+06	0.14
32.237	Heptasiloxane, hexadecamethyl-	541-01-5	62.9	C16H48O6Si7	3.14E+06	0.23
33.778	Heptasiloxane, hexadecamethyl-	541-01-5	75.3	C16H48O6Si7	1.22E+06	0.09
36.296	Heptasiloxane, hexadecamethyl-	541-01-5	68.0	C16H48O6Si7	1.04E+06	0.08
