## Supplementary material for "Feasibility of Integrating Canine Olfaction with Chemical and Microbial Profiling of Urine to Detect Lethal Prostate Cancer": AWP5726 (Non-Cancer)

Component RT	Compound Name	CAS#	Match Factor	Formula	Component Area	Area %
1.068	(2-Aziridinylethyl)amine	4025-37-0	67.8	C4H10N2	8.47E+07	33.64
1.227	Cholesta-5,7,9(11)-trien-3-ol acetate	1255-91-0	49.5	C29H44O2	3.02E+07	11.98
1.458	Ethanol, 2-(methylamino)-	109-83-1	57.8	C3H9NO	1.55E+06	0.62
1.758	2,4-Hexadiyne	2809-69-0	53.6	C6H6	1.34E+05	0.05
1.920	2-Pentanone	107-87-9	87.2	C5H10O	2.73E+06	1.08
2.357	Methyl Isobutyl Ketone	108-10-1	54.8	C6H12O	3.33E+05	0.13
2.516	Pyrrole	109-97-7	74.4	C4H5N	6.90E+05	0.27
2.631	Toluene	108-88-3	72.3	C7H8	5.36E+05	0.21
2.832	3-Hexanone	589-38-8	47.2	C6H12O	2.69E+05	0.11
3.017	Hexanal	66-25-1	78.5	C6H12O	1.00E+06	0.40
3.967	4-Heptanone	123-19-3	92.7	C7H14O	1.01E+07	4.01
4.250	Thieno[2,3-c]furan-3-carbonitrile, 2-amino-4,6-dihydro-4,4,6,6-tetramethyl-	447412-24-0	53.0	C11H14N2OS	4.71E+05	0.19
4.370	Tetrahydrorhombifoline	3382-84-1	49.9	C15H24N2O	7.06E+05	0.28
4.875	Silane, triethyl(2-phenylethoxy)-	14629-62-0	52.4	C14H24OSi	3.18E+05	0.13
4.961	Cyclotrisiloxane, hexamethyl-	541-05-9	60.1	C6H18O3Si3	3.43E+05	0.14
5.470	2-Hydroxychalcone, 2-methylpropionate	1000449-54-0	53.5	C19H18O3	9.94E+05	0.39
5.599	Cyclotetrasiloxane, octamethyl-	556-67-2	90.1	C8H24O4Si4	3.34E+06	1.33
5.718	1,4-Bis[3,4-dimethylphenyl]-2,3-butanedione	34277-93-5	47.2	C20H22O2	2.03E+06	0.81
5.915	7,9-Di-tert-butyl-1-oxaspiro(4,5)deca-6,9-diene-2,8-dione	82304-66-3	53.3	C17H24O3	2.68E+05	0.11
6.010	9-Octadecenoic acid (Z)-, hexyl ester	20290-84-0	54.2	C24H46O2	4.09E+05	0.16
6.125	4,6-Decadiyn-3-ol, 3-isopropyl-9-(methoxyethoxymethoxy)-	1000156-87-6	55.4	C17H28O4	7.88E+05	0.31
6.386	4-Hydroxybenzaldoxime, 2TMS derivative	52629-38-6	51.9	C13H23NO2Si2	4.56E+05	0.18
6.421	1-Hexanol, 2-ethyl-	104-76-7	61.8	C8H18O	5.46E+06	2.17
7.149	2,3-Dimethylhydroquinone, bis(trimethylsilyl) ether	140901-63-9	56.5	C14H26O2Si2	1.23E+06	0.49
7.371	Butanoic acid, 3-(1-methyl-3-phenylpropoxy)	112463-41-9	58.5	C14H20O3	1.85E+05	0.07
7.577	Nonanal	124-19-6	91.2	C9H18O	2.93E+06	1.17
7.932	Cyclopentasiloxane, decamethyl-	541-02-6	91.7	C10H30O5Si5	4.62E+06	1.83
8.502	.alpha.-Ionone	127-41-3	49.2	C13H20O	4.91E+05	0.20
8.592	p-Coumaric alcohol, 2TMS derivative	1000079-08-7	56.0	C15H26O2Si2	3.94E+05	0.16
8.720	9,12-Octadecadienoic acid, methyl ester, (E,E)-	2566-97-4	59.0	C19H34O2	2.84E+05	0.11
9.088	n-Nonadecanol-1	1454-84-8	65.6	C19H40O	1.15E+05	0.05
9.315	Benzaldehyde, 3,4-dimethyl-	5973-71-7	88.6	C9H10O	1.35E+06	0.53
9.662	Benzene, 1,3-bis(1,1-dimethylethyl)-	1014-60-4	63.3	C14H22	1.62E+05	0.06
9.701	(-)-Carvone	6485-40-1	65.2	C10H14O	3.93E+05	0.16
10.313	4,6'-Dimethoxy-2'-(tert.-butyldimethylsilyl)oxychalcone	1000454-23-8	78.3	C23H30O4Si	1.84E+06	0.73
10.429	Octadecane, 3-ethyl-5-(2-ethylbutyl)-	55282-12-7	51.3	C26H54	6.22E+05	0.25
10.711	3-Hexanone, 2,5-dimethyl-4-nitro-	59906-54-6	56.7	C8H15NO3	4.67E+05	0.19
10.921	Pentasiloxane, dodecamethyl-	141-63-9	57.5	C12H36O4Si5	5.63E+05	0.22
11.088	2,2,4-Trimethyl-1,3-pentanediol diisobutyrate	6846-50-0	85.2	C16H30O4	3.18E+06	1.26
11.388	Propanoic acid, 2-methyl-, 3-hydroxy-2,2,4-trimethylpentyl ester	77-68-9	94.5	C12H24O3	7.25E+06	2.88
11.619	Benzamide, 2-methoxy-N-(2-phenylethyl)-N-ethyl-	1000451-45-6	64.6	C18H21NO2	2.37E+05	0.09
11.670	Tetradecane	629-59-4	85.3	C14H30	1.28E+06	0.51
11.850	Hexadecanal	629-80-1	81.1	C16H32O	1.13E+06	0.45
12.454	Octasiloxane, 1,1,3,3,5,5,7,7,9,9,11,11,13,13,15,15-hexadecamethyl-	19095-24-0	64.5	C16H50O7Si8	2.47E+06	0.98
12.531	2-Cyclohexene-1-carboxylic acid, 2-(7-hydroxy-3-methyl-1,3-octadienyl)-1,3-dimethyl-4-oxo-, methyl ester, [R-[R*,S*-(E,E)]]-	26055-31-2	56.8	C19H28O4	1.13E+05	0.05
12.685	1-Dodecanol	112-53-8	97.7	C12H26O	3.02E+07	12.01
12.925	Eicosane, 10-methyl-	54833-23-7	62.1	C21H44	3.63E+05	0.14
13.109	2,4-Di-tert-butylphenol	96-76-4	75.3	C14H22O	2.50E+05	0.10
13.559	DL-Leucine, N-glycyl-	688-14-2	51.9	C8H16N2O3	2.55E+05	0.10
14.021	2,2,4-Trimethyl-1,3-pentanediol diisobutyrate	6846-50-0	95.4	C16H30O4	1.32E+07	5.23
14.115	Phen-1,4-diol, 2,3-dimethyl-5-trifluoromethyl-	1000127-49-8	62.9	C9H9F3O2	5.61E+05	0.22
14.321	Ethanol, 2-(9-octadecenyloxy)-, (Z)-	5353-25-3	67.3	C20H40O2	1.75E+05	0.07
14.372	2,4-Dihydroxybenzoic acid, 3TMS derivative	10586-16-0	74.1	C16H30O4Si3	1.42E+06	0.56
14.432	Dodecanoic acid, 1-methylethyl ester	10233-13-3	74.4	C15H30O2	6.71E+05	0.27
14.719	Hexanoic acid, 3,5,5-trimethyl-, 2-ethylhexyl ester	1000406-82-2	68.1	C17H34O2	3.72E+05	0.15
14.839	1-Hexadecanol, 2-methyl-	2490-48-4	63.3	C17H36O	3.22E+05	0.13
15.130	tert-Hexadecanethiol	25360-09-2	56.3	C16H34S	2.23E+05	0.09
15.207	Octadecanal, 2-bromo-	56599-95-2	61.3	C18H35BrO	1.57E+05	0.06
15.272	1-Hexadecanol, 2-methyl-	2490-48-4	75.5	C17H36O	1.14E+06	0.45
15.426	Benzoic acid, 2-ethylhexyl ester	5444-75-7	84.1	C15H22O2	2.09E+06	0.83
16.025	Heptasiloxane, hexadecamethyl-	541-01-5	75.6	C16H48O6Si7	6.73E+05	0.27
16.102	Digitoxin	71-63-6	59.1	C41H64O13	2.19E+05	0.09
16.582	Isopropyl myristate	110-27-0	89.2	C17H34O2	1.42E+06	0.56
16.779	Octadecanal, 2-bromo-	56599-95-2	72.4	C18H35BrO	6.13E+05	0.24
17.023	1,2-Benzenedicarboxylic acid, bis(2-methylpropyl) ester	84-69-5	90.5	C16H22O4	2.14E+06	0.85
17.494	Heptasiloxane, hexadecamethyl-	541-01-5	65.2	C16H48O6Si7	7.39E+05	0.29
17.978	1,2-Benzenedicarboxylic acid, bis(2-methylpropyl) ester	84-69-5	85.5	C16H22O4	1.52E+06	0.60
18.611	1H-2,8a-Methanocyclopenta[a]cyclopropa[e]cyclodecen-11-one, 1a,2,5,5a,6,9,10,10a-octahydro-5,5a,6-trihydroxy-1,4-bis(hydroxymethyl)-1,7,9-trimethyl-, [1S-(1.alpha.,1a.alpha.,2.alpha.,5.beta.,5a.beta.,6.beta.,8a.alpha.,9.alpha.,10a.alpha.)]-	52557-29-6	62.3	C20H28O6	1.61E+05	0.06
18.843	Heptasiloxane, hexadecamethyl-	541-01-5	71.9	C16H48O6Si7	4.08E+05	0.16
20.059	Heptasiloxane, hexadecamethyl-	541-01-5	72.9	C16H48O6Si7	3.63E+05	0.14
21.185	Heptasiloxane, hexadecamethyl-	541-01-5	74.9	C16H48O6Si7	3.58E+05	0.14
21.429	Methyl dehydroabietate	1235-74-1	73.8	C21H30O2	3.47E+05	0.14
22.243	Heptasiloxane, 1,1,3,3,5,5,7,7,9,9,11,11,13,13-tetradecamethyl-	19095-23-9	74.5	C14H44O6Si7	3.95E+05	0.16
23.240	Heptasiloxane, hexadecamethyl-	541-01-5	67.4	C16H48O6Si7	4.16E+05	0.17
24.169	Heptasiloxane, hexadecamethyl-	541-01-5	75.1	C16H48O6Si7	4.60E+05	0.18
25.043	Heptasiloxane, hexadecamethyl-	541-01-5	65.7	C16H48O6Si7	3.99E+05	0.16
25.857	Heptasiloxane, hexadecamethyl-	541-01-5	72.8	C16H48O6Si7	4.72E+05	0.19
26.623	Heptasiloxane, hexadecamethyl-	541-01-5	69.0	C16H48O6Si7	4.75E+05	0.19
27.205	Heptasiloxane, hexadecamethyl-	541-01-5	68.2	C16H48O6Si7	2.39E+06	0.95
27.360	Heptasiloxane, hexadecamethyl-	541-01-5	67.4	C16H48O6Si7	8.08E+05	0.32
28.195	Heptasiloxane, hexadecamethyl-	541-01-5	62.3	C16H48O6Si7	5.55E+05	0.22
29.201	Heptasiloxane, hexadecamethyl-	541-01-5	65.3	C16H48O6Si7	7.34E+05	0.29
30.400	2,5-Dihydroxybenzoic acid, 3TMS derivative	3618-20-0	61.7	C16H30O4Si3	6.44E+05	0.26
31.141	Heptasiloxane, hexadecamethyl-	541-01-5	60.8	C16H48O6Si7	1.80E+06	0.71
31.903	Heptasiloxane, hexadecamethyl-	541-01-5	59.6	C16H48O6Si7	5.90E+05	0.23
36.133	Heptasiloxane, hexadecamethyl-	541-01-5	66.6	C16H48O6Si7	2.21E+06	0.88
