## Supplementary material for "Feasibility of Integrating Canine Olfaction with Chemical and Microbial Profiling of Urine to Detect Lethal Prostate Cancer": AWP5734 (Cancer)

Component RT	Compound Name	CAS#	Match Factor	Formula	Component Area	Area %
1.539	(2-Aziridinylethyl)amine	4025-37-0	62.8	C4H10N2	3.54E+07	2.31
1.625	n-Hexylmethylamine	35161-70-7	54.9	C7H17N	8.70E+06	0.57
1.749	Hydrogen isocyanate	75-13-8	89.8	CHNO	2.77E+07	1.81
2.138	Silanol, trimethyl-	1066-40-6	89.8	C3H10OSi	2.08E+07	1.36
2.331	Propane, 2-ethoxy-2-methyl-	637-92-3	73.0	C6H14O	1.90E+06	0.12
2.884	Silanediol, dimethyl-	1066-42-8	66.4	C2H8O2Si	1.41E+07	0.92
3.003	Ethanamine, 2,2-dimethoxy-N-methyl-	122-07-6	48.8	C5H13NO2	2.80E+06	0.18
3.479	Butanoic acid, 3-oxo-, 2-propenyl ester	1118-84-9	52.8	C7H10O3	3.43E+05	0.02
3.620	Pyrrole	109-97-7	64.4	C4H5N	1.25E+06	0.08
3.864	Toluene	108-88-3	79.9	C7H8	2.23E+06	0.15
4.095	Glutaric acid, dodecyl 3-nitrophenethyl ester	1000376-75-5	60.5	C25H39NO6	2.06E+06	0.13
4.318	Hexanal	66-25-1	89.8	C6H12O	7.46E+06	0.49
4.549	Cyclotrisiloxane, hexamethyl-	541-05-9	93.5	C6H18O3Si3	6.46E+06	0.42
4.592	Benzenepropanoic acid, TBDMS derivative	78324-01-3	51.2	C15H24O2Si	9.64E+05	0.06
4.631	Tris(tert-butyldimethylsilyloxy)arsane	1000366-57-5	51.1	C18H45AsO3Si3	1.04E+06	0.07
4.836	1,2-Benzisothiazol-3-amine, TBDMS derivative	1000332-57-2	55.9	C13H20N2SSi	1.61E+06	0.11
4.879	Cyclotrisiloxane, hexamethyl-	541-05-9	68.8	C6H18O3Si3	2.26E+06	0.15
4.939	Cyclopropanedodecanoic acid, 2-octyl-, methyl ester	10152-65-5	54.9	C24H46O2	2.60E+06	0.17
5.320	Tris(tert-butyldimethylsilyloxy)arsane	1000366-57-5	50.5	C18H45AsO3Si3	3.47E+05	0.02
5.436	4-Heptanone	123-19-3	91.0	C7H14O	2.76E+07	1.80
5.594	Allyl Isothiocyanate	57-06-7	97.6	C4H5NS	7.33E+07	4.79
5.722	2-Heptanone	110-43-0	61.6	C7H14O	1.06E+06	0.07
5.821	p-Xylene	106-42-3	65.9	C8H10	2.16E+06	0.14
5.937	1,4-Benzenediol, 2,6-bis(1,1-dimethylethyl)-	2444-28-2	55.7	C14H22O2	1.10E+06	0.07
6.463	2,5-Dimethylhexane-2,5-dihydroperoxide	3025-88-5	67.2	C8H18O4	5.04E+06	0.33
6.515	2-Heptanone, 4-methyl-	6137-06-0	70.3	C8H16O	3.83E+06	0.25
6.626	3-Hydroxy-4-methoxybenzaldehyde, TBDMS	1000461-64-9	68.3	C14H22O3Si	7.88E+06	0.51
6.990	Benzaldehyde	100-52-7	70.9	C7H6O	2.30E+06	0.15
7.028	4-Butoxy-2-butanone	30536-44-8	63.4	C8H16O2	6.69E+06	0.44
7.255	Cyclotetrasiloxane, octamethyl-	556-67-2	78.7	C8H24O4Si4	4.80E+07	3.13
7.362	2-Nonadecanone	629-66-3	51.1	C19H38O	1.11E+06	0.07
7.547	Orthoformic acid, triisobutyl ester	16754-49-7	70.3	C13H28O3	3.28E+06	0.21
7.628	1-Trimethylsilyl-4-(1-methyl-1-silacyclobutyl)benzene	141682-10-2	64.5	C13H22Si2	1.07E+07	0.70
7.739	3-Hydroxybutyric acid, t-butyl ester	90435-23-7	64.7	C8H16O3	5.27E+06	0.34
8.035	1-Hexanol, 2-ethyl-	104-76-7	92.0	C8H18O	2.54E+07	1.66
8.176	Eucalyptol	470-82-6	85.6	C10H18O	6.91E+06	0.45
8.309	.beta.-d-Lyxofuranoside, O-nonyl-	1000153-94-0	61.3	C14H28O5	1.12E+06	0.07
8.424	Stearic anhydride	638-08-4	48.8	C36H70O3	3.46E+05	0.02
8.741	L-Glutamine, N2-[(phenylmethoxy)carbonyl]-	2650-64-8	67.1	C13H16N2O5	2.92E+06	0.19
8.955	Ethyl iso-allocholate	1000043-05-3	47.0	C26H44O5	7.45E+05	0.05
9.058	2,5-Dihydroxybenzaldehyde, 2TMS derivative	56114-69-3	68.6	C13H22O3Si2	1.23E+06	0.08
9.195	Octadecanal, 2-bromo-	56599-95-2	57.4	C18H35BrO	1.08E+06	0.07
9.268	Nonanal	124-19-6	89.0	C9H18O	7.73E+06	0.50
9.662	Cyclopentasiloxane, decamethyl-	541-02-6	93.7	C10H30O5Si5	2.50E+07	1.63
10.047	Silane, [(fluoromethylphenylsilyl)methylidyne]tris[trimethyl-	72190-81-9	51.7	C17H35FSi4	4.86E+05	0.03
10.090	Cyclopentane, 1-[(4-hydroxybenzylamino)methyl]-1-(3,4-dimethoxyphenyl)-	1000264-64-8	63.9	C21H27NO3	2.91E+06	0.19
10.184	3-Mercaptoindole, N,S-bis(trimethylsilyl)-	1000463-28-4	56.7	C14H23NSSi2	1.24E+06	0.08
10.343	Chroman-4-one, 2,3-dehydro-6-ethyl-7-methoxy-2-methyl-3-phenyl-	129414-72-8	65.6	C19H18O3	1.21E+07	0.79
10.480	Cyclohexanol, 5-methyl-2-(1-methylethyl)-, (1.alpha.,2.beta.,5.alpha.)-(.+/-.)-	15356-70-4	70.5	C10H20O	6.76E+06	0.44
10.604	Hexadecane, 1,1-bis(dodecyloxy)-	56554-64-4	69.8	C40H82O2	1.65E+06	0.11
10.728	Octadecane, 3-ethyl-5-(2-ethylbutyl)-	55282-12-7	62.3	C26H54	8.25E+05	0.05
10.818	Octadecanal, 2-bromo-	56599-95-2	72.8	C18H35BrO	9.41E+05	0.06
11.049	Benzaldehyde, 3,4-dimethyl-	5973-71-7	97.3	C9H10O	2.26E+07	1.47
11.473	Benzene, 1,3-bis(1,1-dimethylethyl)-	1014-60-4	77.7	C14H22	2.04E+06	0.13
11.563	1-(4-bromophenyl)-2-(piperazin-1-yl)propan-1-one	1000455-10-4	52.3	C13H17BrN2O	4.47E+05	0.03
11.610	15-Isopropenyl-3-(trimethylsilyl)oxacyclopentadecan-2-one	1000191-28-8	51.0	C20H38O2Si	9.01E+05	0.06
11.644	2,4'-Dimethoxy-2'(tert.-butyldimethylsilyl)oxychalcone	1000454-30-8	64.2	C23H30O4Si	8.94E+05	0.06
11.794	1-Decanol	112-30-1	85.8	C10H22O	1.08E+07	0.70
12.060	3-Methylcyclopentadecylcarbamic acid, t-butyl ester	1000191-30-3	63.5	C21H41NO2	1.17E+06	0.08
12.120	2,4'-Dimethoxy-2'(tert.-butyldimethylsilyl)oxychalcone	1000454-30-8	77.6	C23H30O4Si	1.26E+07	0.82
12.287	Octadecanal, 2-bromo-	56599-95-2	59.7	C18H35BrO	1.24E+06	0.08
12.368	Propane, 1-isothiocyanato-3-(methylthio)-	505-79-3	90.7	C5H9NS2	4.95E+07	3.23
12.475	Butanoic acid, 1a,2,5,5a,6,9,10,10a-octahydro-5a-hydroxy-4-(hydroxymethyl)-1,1,7,9-tetramethyl-6,11-dioxo-1H-2,8a-methanocyclopenta[a]cyclopropa[e]cyclodecen-5-yl ester, [1aR-(1a.alpha.,2.alpha.,5.beta.,5a.beta.,8a.alpha.,9.alpha.,10a.alpha.)]-	77508-70-4	45.1	C24H32O6	4.65E+05	0.03
12.544	Cannabinol, TMS derivative	64846-18-0	62.3	C24H34O2Si	5.18E+05	0.03
12.732	(o-Methoxy-benzoyl)-tris(trimethylsilyl)-silane	81671-45-6	63.8	C17H34O2Si4	4.85E+06	0.32
12.925	2,2,4-Trimethyl-1,3-pentanediol diisobutyrate	6846-50-0	89.1	C16H30O4	1.91E+07	1.25
13.122	Benzene, (isothiocyanatomethyl)-	622-78-6	96.0	C8H7NS	1.98E+07	1.29
13.216	Propanoic acid, 2-methyl-, 3-hydroxy-2,2,4-trimethylpentyl ester	77-68-9	95.0	C12H24O3	2.14E+07	1.40
13.421	1-Tricosanol	1/5/3133	69.0	C23H48O	3.74E+06	0.24
13.529	Tetradecane	629-59-4	75.7	C14H30	2.80E+06	0.18
13.661	Dodecanal	112-54-9	93.3	C12H24O	1.54E+07	1.01
14.004	Erucin	4430-36-8	81.1	C6H11NS2	4.55E+06	0.30
14.188	Octasiloxane, 1,1,3,3,5,5,7,7,9,9,11,11,13,13,15,15-hexadecamethyl-	19095-24-0	54.8	C16H50O7Si8	8.43E+05	0.06
14.248	Hexasiloxane, 1,1,3,3,5,5,7,7,9,9,11,11-dodecamethyl-	995-82-4	63.6	C12H38O5Si6	1.44E+06	0.09
14.338	Octasiloxane, 1,1,3,3,5,5,7,7,9,9,11,11,13,13,15,15-hexadecamethyl-	19095-24-0	67.2	C16H50O7Si8	9.49E+06	0.62
14.526	1-Dodecanol	112-53-8	93.5	C12H26O	6.99E+08	45.62
14.715	1-Tricosanol	1/5/3133	69.3	C23H48O	1.55E+07	1.01
14.813	Pentadecane	629-62-9	73.2	C15H32	5.70E+06	0.37
14.869	1,3,5,7,9,11-hexasiloxane, 1,1,3,3,5,5,7,7,9,9,11,11-dodecamethyl-1,11-di(tert.butyl)-	1000458-50-7	64.2	C20H54O5Si6	3.75E+06	0.24
14.903	2,4-Di-tert-butylphenol	96-76-4	84.7	C14H22O	4.28E+06	0.28
14.963	Octadecanal, 2-bromo-	56599-95-2	63.9	C18H35BrO	9.42E+05	0.06
14.997	1H-Cyclopropa[3,4]benz[1,2-e]azulene-5,7b,9,9a-tetrol, 1a,1b,4,4a,5,7a,8,9-octahydro-3-(hydroxymethyl)-1,1,6,8-tetramethyl-, 5,9,9a-triacetate, [1aR-(1a.alpha.,1b.beta.,4a.beta.,5.beta.,7a.alpha.,7b.alpha.,8.alpha.,9.beta.,9a.alpha.)]-	77508-64-6	55.8	C26H36O8	5.60E+05	0.04
15.186	1-Hexadecanol, 2-methyl-	2490-48-4	69.0	C17H36O	1.24E+06	0.08
15.374	4-Hexyl-1-(7-methoxycarbonylheptyl)bicyclo[4.4.0]deca-2,5,7-triene	1000074-20-6	60.8	C25H40O2	1.37E+06	0.09
15.490	Octadecanoic acid, 2-hydroxy-1,3-propanediyl di-ester	504-40-5	61.1	C39H76O5	8.46E+05	0.06
15.537	8,14-Seco-3,19-epoxyandrostane-8,14-dione, 17-acetoxy-3.beta.-methoxy-4,4-dimethyl-	1000195-87-0	54.3	C24H36O6	5.88E+05	0.04
15.605	1-Dodecanol, TMS derivative	6221-88-1	86.8	C15H34OSi	2.16E+06	0.14
15.742	Benzene, nonyl-	1081-77-2	68.9	C15H24	1.22E+06	0.08
15.854	5H-Cyclopropa[3,4]benz[1,2-e]azulen-5-one, 9,9a-bis(acetyloxy)-3-[(acetyloxy)methyl]-1,1a,1b,2,3,4,4a,7a,7b,8,9,9a-dodecahydro-2,3,4a,7b-tetrahydroxy-1,1,6,8-tetramethyl-, [1ar-(1a.alpha.,1b.beta.,2.alpha.,3.alpha.,4a.beta.,7a.alpha.,7b.alpha.,8.alpha.,9.beta.,9a.alpha.)]-	77646-82-3	55.3	C26H36O11	8.08E+05	0.05
15.905	2,2,4-Trimethyl-1,3-pentanediol diisobutyrate	6846-50-0	92.0	C16H30O4	1.62E+07	1.06
16.021	Octadecane, 3-ethyl-5-(2-ethylbutyl)-	55282-12-7	65.7	C26H54	9.65E+05	0.06
16.188	Octadecanal, 2-bromo-	56599-95-2	72.1	C18H35BrO	1.12E+06	0.07
16.295	2,4-Dihydroxybenzoic acid, 3TMS derivative	10586-16-0	77.0	C16H30O4Si3	6.79E+06	0.44
16.500	Benzophenone	119-61-9	61.8	C13H10O	5.50E+05	0.04
16.620	1H-Cyclopropa[3,4]benz[1,2-e]azulene-5,7b,9,9a-tetrol, 1a,1b,4,4a,5,7a,8,9-octahydro-3-(hydroxymethyl)-1,1,6,8-tetramethyl-, 5,9,9a-triacetate, [1aR-(1a.alpha.,1b.beta.,4a.beta.,5.beta.,7a.alpha.,7b.alpha.,8.alpha.,9.beta.,9a.alpha.)]-	77508-64-6	63.1	C26H36O8	1.13E+06	0.07
16.761	3,3,5,5,7,7,9,9,11,11,13,13-Dodecamethyl-1,15-bis(1,3,3,5,5-pentamethyl-2,4,6-trioxa-1,3,5-trisilacyclohexyl0-4,6,8,10,12-tetraoxa-3,5,7,9,11-tetrasilapentadecane	118229-41-7	63.1	C26H74O11Si12	1.62E+06	0.11
16.958	Benzene, (3-octylundecyl)-	5637-96-7	62.1	C25H44	8.17E+05	0.05
17.083	Dodecyl acrylate	2156-97-0	90.7	C15H28O2	8.10E+06	0.53
17.151	Butyl dodecyl ether	1000406-40-3	82.5	C16H34O	5.83E+06	0.38
17.309	Benzoic acid, 2-ethylhexyl ester	5444-75-7	57.0	C15H22O2	4.46E+06	0.29
17.348	Agaricic acid	666-99-9	56.8	C22H40O7	1.21E+06	0.08
17.447	N-(2,2-Diphenylethyl)-2,2-dimethylpropionamide	1000211-18-7	59.8	C19H23NO	9.42E+05	0.06
17.781	Tetradecanoic acid	544-63-8	76.5	C14H28O2	1.70E+06	0.11
17.995	Heptasiloxane, hexadecamethyl-	541-01-5	81.1	C16H48O6Si7	3.10E+06	0.20
18.136	3-Benzoyl-2-t-butyl-4-isopropyloxazolidin-5-one	104057-68-3	54.7	C17H23NO3	1.05E+06	0.07
18.192	1-Tricosanol	1/5/3133	70.8	C23H48O	9.27E+05	0.06
18.260	Octadecane, 3-ethyl-5-(2-ethylbutyl)-	55282-12-7	75.9	C26H54	1.09E+06	0.07
18.299	Iminodiacetic acid, N-[[5-fluorenyloxy]carbonyl]-	112918-82-8	55.6	C19H17NO6	1.16E+06	0.08
18.457	Ethyl iso-allocholate	1000043-05-3	67.6	C26H44O5	8.19E+05	0.05
18.496	Isopropyl myristate	110-27-0	83.2	C17H34O2	3.05E+06	0.20
18.710	1H-2,8a-Methanocyclopenta[a]cyclopropa[e]cyclodecen-11-one, 5,6-bis(benzoyloxy)-1a,2,5,5a,6,9,10,10a-octahydro-5a-hydroxy-4-(hydroxymethyl)-1,1,7,9-tetramethyl-, [1aR-(1a.alpha.,2.alpha.,5.beta.,5a.beta.,6.beta.,8a.alpha.,9.alpha.,10a.alpha.)]-	77495-85-3	66.1	C34H36O7	1.40E+06	0.09
18.847	Pentadecanoic acid	1002-84-2	71.6	C15H30O2	1.11E+06	0.07
18.915	1,2-Benzenedicarboxylic acid, bis(2-methylpropyl) ester	84-69-5	94.5	C16H22O4	1.33E+07	0.87
19.044	1b,4a-Epoxy-2H-cyclopenta[3,4]cyclopropa[8,9]cycloundec[1,2-b]oxiren-5(1aH)-one, 2,7,9,10-tetrakis(acetyloxy)decahydro-3,6,8,8,10a-pentamethyl-	51906-06-0	58.9	C28H38O11	4.21E+05	0.03
19.305	Octadecane, 3-ethyl-5-(2-ethylbutyl)-	55282-12-7	70.6	C26H54	1.08E+06	0.07
19.399	1,2-Benzenedicarboxylic acid, bis(2-methylpropyl) ester	84-69-5	68.6	C16H22O4	8.32E+05	0.05
19.502	Heptasiloxane, hexadecamethyl-	541-01-5	77.2	C16H48O6Si7	2.25E+06	0.15
19.545	Hexadecanoic acid, methyl ester	112-39-0	84.9	C17H34O2	2.75E+06	0.18
19.789	Hexane, 1,2,3,4,5,6-hexachlorooctafluoro-	307-25-5	55.8	C6Cl6F8	5.24E+05	0.03
19.879	1,2-Benzenedicarboxylic acid, butyl 2-methylpropyl ester	17851-53-5	84.6	C16H22O4	1.88E+07	1.23
20.016	4H-Cyclopropa[5',6']benz[1',2':7,8]azuleno[5,6-b]oxiren-4-one, 8-(acetyloxy)-1,1a,1b,1c,2a,3,3a,6a,6b,7,8,8a-dodecahydro-3a,6b,8a-trihydroxy-2a-(hydroxymethyl)-1,1,5,7-tetramethyl-, [1ar-(1a.alpha.,1b.beta.,1c.alpha.,2a.alpha.,3a.beta.,6a.alpha.,6b.alpha.,7.alpha.,8.beta.,8a.alpha.)]-	77573-35-4	60.2	C22H30O8	1.55E+06	0.10
20.238	Ethyl iso-allocholate	1000043-05-3	69.5	C26H44O5	9.52E+05	0.06
20.294	Octadecane, 3-ethyl-5-(2-ethylbutyl)-	55282-12-7	75.3	C26H54	1.54E+06	0.10
20.495	Isopropyl palmitate	142-91-6	91.3	C19H38O2	4.59E+06	0.30
20.692	5,8,11-Eicosatriynoic acid, tert-butyldimethylsilyl ester	1000333-56-2	61.8	C26H42O2Si	6.54E+05	0.04
20.881	Heptasiloxane, hexadecamethyl-	541-01-5	77.6	C16H48O6Si7	2.69E+06	0.18
21.005	Octadecanoic acid, 2-propenyl ester	6289-31-2	69.9	C21H40O2	1.18E+06	0.08
21.048	t-Butyldimethyl(2-styryl[1,3]dithian-2-yl)silane	1000192-03-8	54.9	C18H28S2Si	1.13E+06	0.07
21.133	Hexadecanoic acid, propyl ester	2239-78-3	71.0	C19H38O2	9.62E+05	0.06
21.240	Octadecane, 3-ethyl-5-(2-ethylbutyl)-	55282-12-7	70.7	C26H54	1.52E+06	0.10
21.279	Octasiloxane, 1,1,3,3,5,5,7,7,9,9,11,11,13,13,15,15-hexadecamethyl-	19095-24-0	55.8	C16H50O7Si8	1.48E+06	0.10
21.309	2,5-Furandione, dihydro-3-octadecyl-	47458-32-2	64.6	C22H40O3	1.32E+06	0.09
21.814	Cyclopenta(c) pyran-4-carboxylic acid, 1,4a-.alpha.,5,7a-.alpha.-tetrahydro-1-(trimethylsilyl)oxy-7-[(trimethylsilyl)oxymethyl]-, methyl ester	1000454-49-2	56.4	C17H30O5Si2	3.65E+05	0.02
22.131	Heptasiloxane, hexadecamethyl-	541-01-5	77.2	C16H48O6Si7	2.08E+06	0.14
22.666	Benzene, 1,1'-sulfonylbis[4-chloro-	80-07-9	72.9	C12H8Cl2O2S	8.10E+05	0.05
23.017	Octadecane, 3-ethyl-5-(2-ethylbutyl)-	55282-12-7	80.0	C26H54	1.61E+06	0.11
23.279	Heptasiloxane, hexadecamethyl-	541-01-5	79.5	C16H48O6Si7	1.53E+06	0.10
23.754	Hexanedioic acid, dioctyl ester	123-79-5	61.9	C22H42O4	5.53E+05	0.04
23.852	Octadecane, 3-ethyl-5-(2-ethylbutyl)-	55282-12-7	69.1	C26H54	8.76E+05	0.06
24.362	Heptasiloxane, hexadecamethyl-	541-01-5	78.1	C16H48O6Si7	1.65E+06	0.11
24.653	Octadecane, 3-ethyl-5-(2-ethylbutyl)-	55282-12-7	71.4	C26H54	7.86E+05	0.05
24.970	Triphenylphosphine oxide	791-28-6	89.9	C18H15OP	4.94E+06	0.32
25.385	Heptasiloxane, hexadecamethyl-	541-01-5	76.0	C16H48O6Si7	1.48E+06	0.10
26.340	Heptasiloxane, hexadecamethyl-	541-01-5	74.7	C16H48O6Si7	1.16E+06	0.08
26.490	1,3-Benzenedicarboxylic acid, bis(2-ethylhexyl) ester	137-89-3	80.8	C24H38O4	1.54E+06	0.10
27.239	Heptasiloxane, hexadecamethyl-	541-01-5	77.6	C16H48O6Si7	1.20E+06	0.08
28.199	Heptasiloxane, hexadecamethyl-	541-01-5	74.0	C16H48O6Si7	1.09E+06	0.07
29.329	Heptasiloxane, hexadecamethyl-	541-01-5	67.3	C16H48O6Si7	1.15E+06	0.07
30.699	Heptasiloxane, hexadecamethyl-	541-01-5	64.5	C16H48O6Si7	1.13E+06	0.07
