## Supplementary material for "Feasibility of Integrating Canine Olfaction with Chemical and Microbial Profiling of Urine to Detect Lethal Prostate Cancer": AWP5742 (Non-Cancer)

Component RT	Compound Name	CAS#	Match Factor	Formula	Component Area	Area %
1.034	Hydroxyurea	127-07-1	38.8	CH4N2O2	6.23E+06	4.41
1.085	l-Alanine ethylamide, (S)-	71773-95-0	61.5	C5H12N2O	9.29E+06	6.57
1.227	Acetone	67-64-1	71.1	C3H6O	7.23E+05	0.51
1.445	Silanol, trimethyl-	1066-40-6	71.0	C3H10OSi	1.81E+06	1.28
1.539	Propane, 2-ethoxy-2-methyl-	637-92-3	57.4	C6H14O	7.60E+05	0.54
1.762	Benzene	71-43-2	58.7	C6H6	2.75E+05	0.19
1.925	2-Pentanone	107-87-9	58.7	C5H10O	2.97E+05	0.21
2.357	2-Hexanone, 5-methyl-	110-12-3	49.0	C7H14O	1.68E+05	0.12
2.404	Disulfide, dimethyl	624-92-0	50.7	C2H6S2	2.04E+05	0.14
2.507	2-Hexynoic acid	764-33-0	52.1	C6H8O2	1.28E+05	0.09
2.631	Toluene	108-88-3	73.6	C7H8	4.18E+05	0.30
3.021	Hexanal	66-25-1	68.9	C6H12O	7.20E+05	0.51
3.214	Cyclotrisiloxane, hexamethyl-	541-05-9	83.7	C6H18O3Si3	1.27E+07	8.98
3.976	4-Heptanone	123-19-3	62.3	C7H14O	8.96E+05	0.63
4.284	Bendazol	621-72-7	59.0	C14H12N2	1.42E+05	0.10
4.370	Cyclohexanone	108-94-1	42.9	C6H10O	1.55E+05	0.11
4.883	Acetic acid, 3-hydroxy-5,5-dimethoxy-3-methyl-pentyl ester	1000190-25-1	52.7	C10H20O5	2.64E+05	0.19
5.470	Acetic acid, 2-acetoxy-1,2-bis-chlorocarbonyl-ethyl ester	1000193-84-9	52.3	C8H8Cl2O6	1.07E+06	0.76
5.607	Cyclotetrasiloxane, octamethyl-	556-67-2	85.8	C8H24O4Si4	2.03E+06	1.44
5.718	4-Deoxypyridoxine, O,O'-bis(trimethylsilyl)-	1000453-13-0	51.4	C14H27NO2Si2	1.28E+06	0.90
5.920	Butane, 2,2'-[(2,2,2-trichloroethylidene)bis(oxy)]bis-	54890-04-9	48.5	C10H19Cl3O2	2.68E+05	0.19
6.125	Octaethylene glycol monododecyl ether	3055-98-9	54.1	C28H58O9	2.03E+05	0.14
6.429	1-Hexanethiol, 2-ethyl-	7341-17-5	59.2	C8H18S	2.26E+06	1.60
6.690	Acetamide, 2-chloro-N-(3-cyano-4,6-dihydro-4,4,6,6-tetramethylthieno[2,3-c]furan-2-yl)-	1000350-39-4	50.6	C13H15ClN2O2S	3.57E+05	0.25
7.474	Pentasiloxane, 1,1,3,3,5,5,7,7,9,9-decamethyl-	995-83-5	60.7	C10H32O4Si5	2.29E+05	0.16
7.590	Nonanal	124-19-6	63.5	C9H18O	3.63E+05	0.26
7.941	Cyclopentasiloxane, decamethyl-	541-02-6	89.5	C10H30O5Si5	1.28E+06	0.90
8.031	1b,4a-Epoxy-2H-cyclopenta[3,4]cyclopropa[8,9]cycloundec[1,2-b]oxiren-5(1aH)-one, 2,7,9,10-tetrakis(acetyloxy)decahydro-3,6,8,8,10a-pentamethyl-	51906-06-0	50.5	C28H38O11	6.53E+04	0.05
8.442	Methyl N-[4-(3-acetyl-5-acetamido-2-methyl-1,3,4-thiadiazol-2-yl)phenyl]carbamate	1000444-07-8	41.4	C15H18N4O4S	3.55E+05	0.25
8.527	Benzenepropanal	104-53-0	59.8	C9H10O	2.52E+05	0.18
8.596	3-Mercaptoindole, N,S-bis(trimethylsilyl)-	1000463-28-4	56.7	C14H23NSSi2	6.21E+05	0.44
8.660	1,7-Octanediol, 3,7-dimethyl-	107-74-4	48.8	C10H22O2	5.96E+05	0.42
8.724	10,13-Octadecadienoic acid, methyl ester	56554-62-2	54.7	C19H34O2	3.02E+05	0.21
9.315	Benzaldehyde, 3,4-dimethyl-	5973-71-7	89.0	C9H10O	1.33E+06	0.94
9.701	Carvone	99-49-0	50.9	C10H14O	1.55E+05	0.11
10.065	1-Decanol	112-30-1	58.2	C10H22O	2.45E+05	0.17
10.317	2,4'-Dimethoxy-2'(tert.-butyldimethylsilyl)oxychalcone	1000454-30-8	76.9	C23H30O4Si	1.16E+06	0.82
10.433	Oleic acid, 3-(octadecyloxy)propyl ester	17367-41-8	48.8	C39H76O3	9.52E+04	0.07
10.716	9-Octadecen-12-ynoic acid, methyl ester	56847-05-3	51.7	C19H32O2	4.09E+05	0.29
10.930	(o-Methoxy-benzoyl)-tris(trimethylsilyl)-silane	81671-45-6	58.5	C17H34O2Si4	3.69E+05	0.26
11.084	Pentanoic acid, 2,2,4-trimethyl-3-hydroxy-, isobutyl ester	244074-78-0	88.7	C12H24O3	4.76E+06	3.36
11.392	Propanoic acid, 2-methyl-, 3-hydroxy-2,2,4-trimethylpentyl ester	77-68-9	95.6	C12H24O3	1.02E+07	7.18
11.585	1-Hexadecanol, 2-methyl-	2490-48-4	61.5	C17H36O	2.87E+05	0.20
11.675	Tetradecane	629-59-4	80.8	C14H30	8.25E+05	0.58
11.855	Hexadecanal	629-80-1	84.2	C16H32O	1.15E+06	0.81
12.291	Digitoxin	71-63-6	55.7	C41H64O13	1.43E+05	0.10
12.351	Acetic acid, 2-(2-acetoxy-2,5,5,8a-tetramethyldecalin-1-yl)-	1000296-70-3	57.4	C18H30O4	2.87E+05	0.20
12.463	Octasiloxane, 1,1,3,3,5,5,7,7,9,9,11,11,13,13,15,15-hexadecamethyl-	19095-24-0	62.5	C16H50O7Si8	2.43E+06	1.72
12.600	Chromone, 2,3-dihydro-7-benzyloxy-2,2-dimethyl-, semicarbazone	273217-51-9	53.9	C19H21N3O3	2.50E+05	0.18
12.690	1-Dodecanol	112-53-8	98.3	C12H26O	3.24E+07	22.90
12.848	1-Tricosanol	1/5/3133	65.5	C23H48O	2.72E+05	0.19
12.938	Eicosane, 10-methyl-	54833-23-7	65.2	C21H44	2.59E+05	0.18
13.015	Heptasiloxane, 1,1,3,3,5,5,7,7,9,9,11,11,13,13-tetradecamethyl-	19095-23-9	57.7	C14H44O6Si7	2.39E+05	0.17
13.113	2,4-Di-tert-butylphenol	96-76-4	89.4	C14H22O	7.35E+05	0.52
13.392	Heptasiloxane, hexadecamethyl-	541-01-5	68.0	C16H48O6Si7	2.12E+05	0.15
13.846	Benzene, 1,1'-[3-(3-cyclopentylpropyl)-1,5-pentanediyl]bis-	55191-62-3	59.0	C25H34	2.26E+05	0.16
14.025	2,2,4-Trimethyl-1,3-pentanediol diisobutyrate	6846-50-0	94.4	C16H30O4	9.69E+06	6.86
14.115	1,2-Benzenedicarboxylic acid, butyl octyl ester	84-78-6	63.7	C20H30O4	9.01E+05	0.64
14.235	2-Hexadecanol	14852-31-4	61.0	C16H34O	4.08E+05	0.29
14.321	Octadecanal, 2-bromo-	56599-95-2	65.8	C18H35BrO	2.66E+05	0.19
14.377	2,4-Dihydroxybenzoic acid, 3TMS derivative	10586-16-0	77.8	C16H30O4Si3	3.85E+06	2.72
14.428	Naphtho[1,2-b]furan-2-one, 2,3,3a,4,5,5a,6,7,9a,9b-decahydro-3,5a,9-trimethyl-7,9a-peroxy-	1000212-29-3	56.3	C15H20O4	3.64E+05	0.26
14.475	Andrographolide, tri-(trimethylsilyl)-	1000454-62-8	47.2	C29H54O5Si3	1.26E+05	0.09
14.719	Ethyl iso-allocholate	1000043-05-3	57.6	C26H44O5	1.91E+05	0.14
14.792	Cyclopentaneacetic acid, 3-oxo-2-pentyl-, methyl ester	24851-98-7	55.3	C13H22O3	8.57E+04	0.06
14.869	Cyclopenta(c) pyran-4-carboxylic acid, 1,4a-.alpha.,5,7a-.alpha.-tetrahydro-1-(trimethylsilyl)oxy-7-[(trimethylsilyl)oxymethyl]-, methyl ester	1000454-49-2	55.6	C17H30O5Si2	3.47E+05	0.25
15.070	1-Hexadecanol, 2-methyl-	2490-48-4	75.2	C17H36O	8.45E+05	0.60
15.135	1,3-Dioxocane, 2-pentadecyl-	41583-11-3	51.4	C21H42O2	3.83E+05	0.27
15.203	trans-13-Octadecenoic acid	693-71-0	62.9	C18H34O2	4.11E+05	0.29
15.272	Hexadecane, 1,1-bis(dodecyloxy)-	56554-64-4	69.8	C40H82O2	1.04E+06	0.73
15.426	Benzoic acid, 2-ethylhexyl ester	5444-75-7	75.4	C15H22O2	1.15E+06	0.81
16.034	Heptasiloxane, hexadecamethyl-	541-01-5	76.0	C16H48O6Si7	5.44E+05	0.38
16.166	9-Octadecenoic acid, (2-phenyl-1,3-dioxolan-4-yl)methyl ester, cis-	56599-45-2	54.9	C28H44O4	1.26E+05	0.09
16.316	Octadecane, 3-ethyl-5-(2-ethylbutyl)-	55282-12-7	57.3	C26H54	1.17E+05	0.08
16.359	9,10-Ethanoanthracene, 9,10-dihydro-11,12-diacetyl-	1000210-11-9	53.4	C20H18O2	2.36E+05	0.17
16.586	Isopropyl myristate	110-27-0	89.3	C17H34O2	1.35E+06	0.96
16.779	2-Pentadecanone, 6,10,14-trimethyl-	502-69-2	68.7	C18H36O	3.23E+05	0.23
17.031	1,2-Benzenedicarboxylic acid, butyl octyl ester	84-78-6	82.0	C20H30O4	8.32E+05	0.59
17.340	Octadecanal, 2-bromo-	56599-95-2	62.3	C18H35BrO	2.09E+05	0.15
17.391	Octadecanal, 2-bromo-	56599-95-2	56.3	C18H35BrO	2.10E+05	0.15
17.498	Octasiloxane, 1,1,3,3,5,5,7,7,9,9,11,11,13,13,15,15-hexadecamethyl-	19095-24-0	65.3	C16H50O7Si8	5.66E+05	0.40
17.618	5,8,11-Eicosatriynoic acid, tert-butyldimethylsilyl ester	1000333-56-2	57.9	C26H42O2Si	2.35E+05	0.17
17.978	1,2-Benzenedicarboxylic acid, butyl 2-ethylhexyl ester	85-69-8	77.9	C20H30O4	7.23E+05	0.51
18.307	Heptadecane, 9-hexyl-	55124-79-3	57.8	C23H48	1.14E+05	0.08
18.543	Benz[e]azulene-3,8-dione, 5-[(acetyloxy)methyl]-3a,4,6a,7,9,10,10a,10b-octahydro-3a,10a-dihydroxy-2,10-dimethyl-, (3a.alpha.,6a.alpha.,10.beta.,10a.beta.,10b.beta.)-(+)-	25536-74-7	64.2	C19H24O6	1.58E+05	0.11
18.847	Heptasiloxane, hexadecamethyl-	541-01-5	69.3	C16H48O6Si7	3.24E+05	0.23
18.958	2,7-Diphenyl-1,6-dioxopyridazino[4,5:2',3']pyrrolo[4',5'-d]pyridazine	91757-06-1	55.8	C20H13N5O2	1.18E+05	0.08
19.241	Octadecanal, 2-bromo-	56599-95-2	61.1	C18H35BrO	1.64E+05	0.12
19.378	3-(1,5-Dimethyl-hexa-1,4-dienyl)-2,2-dimethyl-4-trimethylsilylcyclopentanol	1000194-49-6	57.5	C18H34OSi	2.31E+05	0.16
20.063	Heptasiloxane, hexadecamethyl-	541-01-5	71.8	C16H48O6Si7	3.85E+05	0.27
21.189	Heptasiloxane, hexadecamethyl-	541-01-5	73.5	C16H48O6Si7	3.27E+05	0.23
21.438	Methyl dehydroabietate	1235-74-1	73.4	C21H30O2	2.91E+05	0.21
22.247	Heptasiloxane, hexadecamethyl-	541-01-5	72.7	C16H48O6Si7	3.57E+05	0.25
23.240	Heptasiloxane, hexadecamethyl-	541-01-5	69.1	C16H48O6Si7	4.50E+05	0.32
24.178	Heptasiloxane, hexadecamethyl-	541-01-5	73.9	C16H48O6Si7	4.30E+05	0.30
25.047	Heptasiloxane, hexadecamethyl-	541-01-5	72.2	C16H48O6Si7	3.93E+05	0.28
25.861	Heptasiloxane, hexadecamethyl-	541-01-5	67.1	C16H48O6Si7	3.96E+05	0.28
26.632	Heptasiloxane, hexadecamethyl-	541-01-5	66.4	C16H48O6Si7	4.20E+05	0.30
27.231	Heptasiloxane, hexadecamethyl-	541-01-5	54.5	C16H48O6Si7	5.88E+05	0.42
27.377	Heptasiloxane, hexadecamethyl-	541-01-5	67.9	C16H48O6Si7	6.23E+05	0.44
28.199	Heptasiloxane, hexadecamethyl-	541-01-5	62.4	C16H48O6Si7	6.28E+05	0.44
29.205	Heptasiloxane, hexadecamethyl-	541-01-5	65.9	C16H48O6Si7	1.04E+06	0.74
30.408	Heptasiloxane, hexadecamethyl-	541-01-5	63.7	C16H48O6Si7	6.38E+05	0.45
31.911	Heptasiloxane, hexadecamethyl-	541-01-5	58.5	C16H48O6Si7	9.07E+05	0.64
33.791	Heptasiloxane, hexadecamethyl-	541-01-5	60.9	C16H48O6Si7	5.66E+05	0.40
36.198	Heptasiloxane, 1,1,3,3,5,5,7,7,9,9,11,11,13,13-tetradecamethyl-	19095-23-9	53.2	C14H44O6Si7	1.21E+06	0.86
