## Supplementary material for "Feasibility of Integrating Canine Olfaction with Chemical and Microbial Profiling of Urine to Detect Lethal Prostate Cancer": AWP5767 (Non-Cancer)

Component RT	Compound Name	CAS#	Match Factor	Formula	Component Area	Area %
1.745	(2-Aziridinylethyl)amine	4025-37-0	72.7	C4H10N2	2.25E+07	2.95
1.792	(2-Aziridinylethyl)amine	4025-37-0	47.7	C4H10N2	2.03E+06	0.27
1.924	5H-Cyclopropa[3,4]benz[1,2-e]azulen-5-one, 9-(acetyloxy)-3-[(acetyloxy)methyl]-1,1a,1b,4,4a,7a,7b,8,9,9a-decahydro-4a,7b,9a-trihydroxy-1,1,6,8-tetramethyl-, [1ar-(1a.alpha.,1b.beta.,4a.beta.,7a.alpha.,7b.alpha.,8.alpha.,9.beta.,9a.alpha.)]-	77573-11-6	56.5	C24H32O8	8.30E+05	0.11
1.989	Silanediol, dimethyl-	1066-42-8	79.0	C2H8O2Si	1.34E+07	1.75
2.353	Silanol, trimethyl-	1066-40-6	67.5	C3H10OSi	8.07E+06	1.06
2.708	Benzeneethanamine, 2,5-difluoro-.beta.,3,4-trihydroxy-N-methyl-	152434-78-1	46.1	C9H11F2NO3	4.09E+05	0.05
2.832	Hydrogen isocyanate	75-13-8	86.1	CHNO	7.71E+06	1.01
3.179	2-Pentanone	107-87-9	91.9	C5H10O	1.77E+07	2.31
3.757	Silanediol, dimethyl-	1066-42-8	94.0	C2H8O2Si	3.57E+07	4.67
3.903	Disulfide, dimethyl	624-92-0	53.2	C2H6S2	4.70E+05	0.06
3.980	2-Pentanone, 3-methyl-	565-61-7	50.6	C6H12O	2.49E+05	0.03
4.429	3-Hexanone	589-38-8	80.2	C6H12O	4.29E+06	0.56
4.489	2-Pentanone, 4-amino-4-methyl-	625-04-7	54.4	C6H13NO	1.50E+06	0.20
4.678	Hexanal	66-25-1	72.7	C6H12O	1.61E+06	0.21
4.922	Cyclotrisiloxane, hexamethyl-	541-05-9	96.6	C6H18O3Si3	3.62E+07	4.74
5.204	Cyclotrisiloxane, hexamethyl-	541-05-9	71.4	C6H18O3Si3	5.17E+06	0.68
5.817	4-Heptanone	123-19-3	94.8	C7H14O	5.70E+07	7.45
5.962	Allyl Isothiocyanate	57-06-7	81.4	C4H5NS	3.91E+06	0.51
6.035	3-Hexadecanone	18787-64-9	50.5	C16H32O	2.71E+05	0.04
6.099	2-Heptanone	110-43-0	88.6	C7H14O	8.81E+06	1.15
6.292	Oxime-, methoxy-phenyl-_	1000222-86-6	83.1	C8H9NO2	3.54E+07	4.63
6.403	5Z,?8Z,?11Z,?14Z-Eeicosatetraenoic acid,? 3-?theinylmethyl ester	390824-17-6	45.3	C25H36O2S	1.26E+06	0.17
6.613	Dimethyl sulfone	67-71-0	90.3	C2H6O2S	1.43E+07	1.87
6.862	3-Hepten-2-one	1119-44-4	69.8	C7H12O	1.56E+06	0.20
6.990	3-Hydroxy-4-methoxybenzaldehyde, TBDMS	1000461-64-9	74.3	C14H22O3Si	3.64E+06	0.48
7.161	3-Heptanone, 6-methyl-	624-42-0	62.2	C8H16O	2.07E+06	0.27
7.213	1-Cyclooctene, 3-bromo-	1000163-39-0	64.3	C8H13Br	8.33E+06	1.09
7.320	9-Hexadecenoic acid	2091-29-4	55.2	C16H30O2	8.23E+05	0.11
7.375	4,5-Dihydrooxazole-5-one, 4-chloromethylene-2-phenyl-	14848-36-3	74.5	C10H6ClNO2	7.93E+06	1.04
7.482	Hexasiloxane, 1,1,3,3,5,5,7,7,9,9,11,11-dodecamethyl-	995-82-4	45.3	C12H38O5Si6	6.10E+04	0.01
7.619	Cyclotetrasiloxane, octamethyl-	556-67-2	95.1	C8H24O4Si4	1.84E+07	2.41
7.688	2,3-Octanedione	585-25-1	65.6	C8H14O2	2.11E+07	2.76
7.795	4-Hepten-3-one, 5-methyl-, (Z)-	20685-43-2	65.7	C8H14O	1.70E+07	2.22
7.941	2-(Pentafluoropropionyl)oxybenzylidene acetophenone	1000395-75-8	42.4	C18H11F5O3	3.03E+06	0.40
8.022	Pyrimido[4,5-b]benzothien-4-ol, 5,6,7,8-tetrahydro-2-methyl-	19819-15-9	62.1	C11H12N2OS	9.48E+06	1.24
8.138	Thieno[2,3-d]pyrimidine-6-carboxylic acid, 5-methyl-4-oxo-3-[2-(pyrrolidin-1-yl)ethyl]-2-thioxo-1,2,3,4-tetrahydro-, methyl ester	1000304-66-1	57.8	C15H19N3O3S2	3.24E+06	0.42
8.424	Fumaric acid, 2-chloropropyl tridecyl ester	1000348-57-1	55.3	C20H35ClO4	4.01E+06	0.53
8.583	3,5-Octadien-2-ol	69668-82-2	57.7	C8H14O	4.38E+05	0.06
8.724	2,4,6-Cycloheptatrien-1-one, 4-methyl-	1000327-34-9	71.8	C8H8O	3.50E+06	0.46
8.955	Cyclotrisiloxane, hexamethyl-	541-05-9	83.3	C6H18O3Si3	4.03E+06	0.53
9.114	p-Cresol	106-44-5	75.6	C7H8O	6.01E+06	0.79
9.264	2,3-Octanedione	585-25-1	56.4	C8H14O2	1.27E+06	0.17
9.435	Octadecanoic acid, ethenyl ester	111-63-7	64.6	C20H38O2	6.22E+06	0.81
9.495	Cyclopropanedodecanoic acid, 2-octyl-, methyl ester	10152-65-5	63.0	C24H46O2	1.90E+06	0.25
9.623	2-Heptanone, 3-methyl-	2371-19-9	60.2	C8H16O	1.36E+06	0.18
9.671	Nonanal	124-19-6	70.1	C9H18O	2.28E+06	0.30
9.786	N-[4-(4-Chlorophenyl)isothiazol-5-yl)-1-methylpiperidin-2-imine	1000287-08-9	50.6	C15H16ClN3S	3.50E+05	0.05
10.077	Cyclopentasiloxane, decamethyl-	541-02-6	84.5	C10H30O5Si5	1.37E+07	1.79
10.189	3-Nonen-2-one	14309-57-0	75.1	C9H16O	2.15E+06	0.28
10.458	9-Octadecenoic acid, (2-phenyl-1,3-dioxolan-4-yl)methyl ester, cis-	56599-45-2	58.3	C28H44O4	1.92E+06	0.25
10.535	Z,Z-4,6-Nonadecadien-1-ol acetate	1000131-08-4	54.4	C21H38O2	7.06E+05	0.09
10.613	Ethanone, 1-(2-hydroxyphenyl)-	118-93-4	69.2	C8H8O2	3.29E+06	0.43
10.715	4-Aminostyrene	1520-21-4	87.7	C8H9N	7.37E+06	0.96
10.758	2,4-Dichlorophenol, isopropyl ether	1000395-06-6	55.4	C9H10Cl2O	3.58E+06	0.47
10.878	Ethanol, 2-(9,12-octadecadienyloxy)-, (Z,Z)-	17367-08-7	60.2	C20H38O2	2.61E+05	0.03
10.985	4,11-Dispiro(2'-cyclobutanone)tricyclo[6.2.2.0(2,7)]dodeca-5,9-diene, 1,3,3,5,12,12-hexamethyl-	1000191-30-1	56.2	C24H32O2	2.76E+05	0.04
11.032	Cyclopropanedodecanoic acid, 2-octyl-, methyl ester	10152-65-5	56.0	C24H46O2	4.84E+05	0.06
11.084	Benzene, 1-methyl-2-(1-methyl-2-propenyl)-	97664-19-2	74.2	C11H14	1.23E+06	0.16
11.229	Octadecane, 3-ethyl-5-(2-ethylbutyl)-	55282-12-7	58.3	C26H54	2.93E+05	0.04
11.345	Benzofuran, 2,3-dihydro-	496-16-2	59.8	C8H8O	5.65E+05	0.07
11.469	Benzaldehyde, 3,4-dimethyl-	5973-71-7	75.4	C9H10O	7.61E+06	1.00
11.649	5-hydroxy-7-methoxyflavanone, tert.-butyldimethylsilyl ether	1000395-43-2	60.9	C22H28O4Si	6.78E+05	0.09
11.717	1H-2,8a-Methanocyclopenta[a]cyclopropa[e]cyclodecen-11-one, 5,6-bis(benzoyloxy)-1a,2,5,5a,6,9,10,10a-octahydro-5a-hydroxy-4-(hydroxymethyl)-1,1,7,9-tetramethyl-, [1aR-(1a.alpha.,2.alpha.,5.beta.,5a.beta.,6.beta.,8a.alpha.,9.alpha.,10a.alpha.)]-	77495-85-3	55.5	C34H36O7	4.33E+05	0.06
11.799	Pulegone	89-82-7	67.6	C10H16O	6.72E+05	0.09
11.867	(-)-Carvone	6485-40-1	77.3	C10H14O	1.67E+06	0.22
12.034	2-Cyclohexen-1-one, 3-methyl-6-(1-methylethyl)-	89-81-6	98.1	C10H16O	4.76E+07	6.22
12.235	13-Heptadecyn-1-ol	56554-77-9	64.0	C17H32O	1.99E+06	0.26
12.347	3-Methylcyclopentadecylcarbamic acid, t-butyl ester	1000191-30-3	56.2	C21H41NO2	6.07E+05	0.08
12.432	Pentandioic acid, (p-t-butylphenyl) ester	212762-88-4	61.3	C15H20O4	3.73E+05	0.05
12.488	Pentasiloxane, 1,1,3,3,5,5,7,7,9,9-decamethyl-	995-83-5	66.5	C10H32O4Si5	4.32E+05	0.06
12.548	2,4'-Dimethoxy-2'(tert.-butyldimethylsilyl)oxychalcone	1000454-30-8	76.6	C23H30O4Si	1.21E+07	1.59
12.694	Ethanone, 1-(2-aminophenyl)-	551-93-9	58.7	C8H9NO	1.84E+06	0.24
12.779	2-Methoxy-4-vinylphenol	7786-61-0	95.4	C9H10O2	1.99E+07	2.61
12.891	Butanoic acid, 1a,2,5,5a,6,9,10,10a-octahydro-5a-hydroxy-4-(hydroxymethyl)-1,1,7,9-tetramethyl-6,11-dioxo-1H-2,8a-methanocyclopenta[a]cyclopropa[e]cyclodecen-5-yl ester, [1aR-(1a.alpha.,2.alpha.,5.beta.,5a.beta.,8a.alpha.,9.alpha.,10a.alpha.)]-	77508-70-4	48.1	C24H32O6	3.96E+05	0.05
12.963	11-Eicosenoic acid, (Z)-, TMS derivative	1000333-64-3	50.8	C23H46O2Si	4.70E+05	0.06
13.156	11-Eicosenoic acid, (Z)-, TMS derivative	1000333-64-3	57.3	C23H46O2Si	2.26E+06	0.30
13.220	Arachidonic acid, TMS derivative	113516-18-0	47.1	C23H40O2Si	4.73E+05	0.06
13.344	2,2,4-Trimethyl-1,3-pentanediol diisobutyrate	6846-50-0	90.1	C16H30O4	1.55E+07	2.03
13.447	2H-Pyran, tetrahydro-2-(12-pentadecynyloxy)-	56666-38-7	56.4	C20H36O2	9.67E+05	0.13
13.640	Propanoic acid, 2-methyl-, 3-hydroxy-2,2,4-trimethylpentyl ester	77-68-9	94.6	C12H24O3	1.18E+07	1.54
13.854	Ethyl iso-allocholate	1000043-05-3	58.6	C26H44O5	9.13E+05	0.12
13.961	Ethyl iso-allocholate	1000043-05-3	64.1	C26H44O5	8.59E+05	0.11
14.090	1-Eicosanol	629-96-9	75.1	C20H42O	1.82E+06	0.24
14.209	Ethanol, 2-(9-octadecenyloxy)-, (Z)-	5353-25-3	61.3	C20H40O2	5.94E+05	0.08
14.308	Glycidyl (Z)-9-Heptadecenoate	1000465-63-2	66.9	C20H36O3	1.46E+06	0.19
14.676	Methylphosphonic acid, dinonyl ester	95428-88-9	52.9	C19H41O3P	3.99E+05	0.05
14.770	Octasiloxane, 1,1,3,3,5,5,7,7,9,9,11,11,13,13,15,15-hexadecamethyl-	19095-24-0	65.2	C16H50O7Si8	1.10E+07	1.44
14.912	1-Dodecanol	112-53-8	98.6	C12H26O	6.94E+07	9.07
15.083	Benzene, 1-(1,5-dimethyl-4-hexenyl)-4-methyl-	644-30-4	82.8	C15H22	2.55E+06	0.33
15.147	Cyclopropanedodecanoic acid, 2-octyl-, methyl ester	10152-65-5	60.8	C24H46O2	2.45E+05	0.03
15.194	Pregna-5,9(11)-dien-20-ol-3-one ethylene ketal	1000194-02-0	53.0	C23H34O3	5.53E+05	0.07
15.250	Octadecane, 3-ethyl-5-(2-ethylbutyl)-	55282-12-7	63.1	C26H54	4.30E+05	0.06
15.318	2,4-Di-tert-butylphenol	96-76-4	76.8	C14H22O	1.91E+06	0.25
15.528	2,6,10-Dodecatrienal, 3,7,11-trimethyl-, (E,E)-	502-67-0	57.8	C15H24O	9.77E+05	0.13
15.622	Cholesta-8,24-dien-3-ol, 4-methyl-, (3.beta.,4.alpha.)-	7199-92-0	59.1	C28H46O	4.07E+05	0.05
16.273	5H-Cyclohepta[b]pyrazin-2(1H)-one, 6,7,8,9-tetrahydro-1-hydroxy-3-[2-oxo-2-(4-tolyl)ethyl]-, 4-oxide	1000294-02-5	60.4	C18H20N2O4	9.70E+05	0.13
16.346	2,2,4-Trimethyl-1,3-pentanediol diisobutyrate	6846-50-0	64.7	C16H30O4	1.06E+06	0.14
16.410	N,N-[Dimethyl]-N'-methyl-N'-[2-[2-naphthalenyl]-6-trichloromethylpyrimidin-4-yl-ethylenediamine	1000213-96-9	44.7	C20H21Cl3N4	3.42E+05	0.04
16.470	Octadecane, 3-ethyl-5-(2-ethylbutyl)-	55282-12-7	58.7	C26H54	2.38E+05	0.03
16.624	Octadecanal, 2-bromo-	56599-95-2	75.3	C18H35BrO	1.11E+06	0.15
16.753	3,4-Dihydroxyphenylglycol, 4TMS derivative	56114-62-6	74.9	C20H42O4Si4	5.78E+06	0.76
16.924	Spiro(1,2,3,4,4a,4b,5,6,7,8,8a,9-dodecahydro-4a-methyl-5-hydroxy-7,7-di(allyl)-phenanthren-8-one)-2,2'-(1',3'-dioxolane)	115051-23-5	56.2	C23H32O4	4.17E+05	0.05
17.215	Cyclopenta(c) pyran-4-carboxylic acid, 1,4a-.alpha.,5,7a-.alpha.-tetrahydro-1-(trimethylsilyl)oxy-7-[(trimethylsilyl)oxymethyl]-, methyl ester	1000454-49-2	57.8	C17H30O5Si2	3.03E+05	0.04
17.370	1-Tetradecanol	112-72-1	93.3	C14H30O	1.73E+07	2.27
17.515	Dodecyl acrylate	2156-97-0	93.0	C15H28O2	1.43E+07	1.87
17.588	1-Hexadecanol, 2-methyl-	2490-48-4	69.8	C17H36O	1.03E+06	0.13
17.755	Mercaptoacetic acid, 2TMS derivative	6398-62-5	56.2	C8H20O2SSi2	9.97E+05	0.13
17.811	17-Pentatriacontene	6971-40-0	65.3	C35H70	7.73E+05	0.10
17.875	1H-2,8a-Methanocyclopenta[a]cyclopropa[e]cyclodecen-11-one, 1a,2,5,5a,6,9,10,10a-octahydro-5,5a,6-trihydroxy-1,4-bis(hydroxymethyl)-1,7,9-trimethyl-, [1S-(1.alpha.,1a.alpha.,2.alpha.,5.beta.,5a.beta.,6.beta.,8a.alpha.,9.alpha.,10a.alpha.)]-	52557-29-6	57.9	C20H28O6	6.12E+05	0.08
18.324	3,5-Di-tert-butyl-2-hydroxybenzaldehyde	37942-07-7	63.5	C15H22O2	7.03E+05	0.09
18.457	Heptasiloxane, hexadecamethyl-	541-01-5	80.2	C16H48O6Si7	2.52E+06	0.33
18.564	5H-Cyclopropa[3,4]benz[1,2-e]azulen-5-one, 9-(acetyloxy)-3-[(acetyloxy)methyl]-1,1a,1b,4,4a,7a,7b,8,9,9a-decahydro-4a,7b,9a-trihydroxy-1,1,6,8-tetramethyl-, [1ar-(1a.alpha.,1b.beta.,4a.beta.,7a.alpha.,7b.alpha.,8.alpha.,9.beta.,9a.alpha.)]-	77573-11-6	59.4	C24H32O8	4.64E+05	0.06
18.941	Isopropyl myristate	110-27-0	79.2	C17H34O2	1.32E+06	0.17
19.361	1,2-Benzenedicarboxylic acid, bis(2-methylpropyl) ester	84-69-5	95.0	C16H22O4	9.49E+06	1.24
19.570	Andrographolide, tri-(trimethylsilyl)-	1000454-62-8	63.5	C29H54O5Si3	4.69E+05	0.06
19.656	Octadecanal, 2-bromo-	56599-95-2	67.4	C18H35BrO	1.33E+06	0.17
19.759	Octadecanal, 2-bromo-	56599-95-2	67.0	C18H35BrO	5.59E+05	0.07
19.844	1,2-Benzenedicarboxylic acid, bis(2-methylpropyl) ester	84-69-5	71.6	C16H22O4	8.33E+05	0.11
19.977	Heptasiloxane, hexadecamethyl-	541-01-5	75.7	C16H48O6Si7	2.31E+06	0.30
20.324	Dibutyl phthalate	84-74-2	95.4	C16H22O4	1.12E+07	1.46
20.954	Isopropyl palmitate	142-91-6	77.2	C19H38O2	6.14E+05	0.08
21.309	Cholesta-5,7,9(11)-trien-3-ol acetate	1255-91-0	53.8	C29H44O2	3.89E+05	0.05
21.360	Heptasiloxane, hexadecamethyl-	541-01-5	77.2	C16H48O6Si7	1.55E+06	0.20
21.514	Andrographolide, tri-(trimethylsilyl)-	1000454-62-8	51.8	C29H54O5Si3	4.05E+05	0.05
21.737	Cyclopenta(c) pyran-4-carboxylic acid, 1,4a-.alpha.,5,7a-.alpha.-tetrahydro-1-(trimethylsilyl)oxy-7-[(trimethylsilyl)oxymethyl]-, methyl ester	1000454-49-2	55.9	C17H30O5Si2	8.34E+05	0.11
22.615	Heptasiloxane, hexadecamethyl-	541-01-5	77.0	C16H48O6Si7	1.57E+06	0.21
23.775	Heptasiloxane, hexadecamethyl-	541-01-5	79.0	C16H48O6Si7	1.48E+06	0.19
24.863	Heptasiloxane, hexadecamethyl-	541-01-5	79.4	C16H48O6Si7	1.59E+06	0.21
25.895	Heptasiloxane, hexadecamethyl-	541-01-5	79.7	C16H48O6Si7	1.54E+06	0.20
26.858	Heptasiloxane, hexadecamethyl-	541-01-5	79.9	C16H48O6Si7	1.59E+06	0.21
27.813	Heptasiloxane, hexadecamethyl-	541-01-5	80.0	C16H48O6Si7	1.67E+06	0.22
28.905	Heptasiloxane, hexadecamethyl-	541-01-5	80.3	C16H48O6Si7	1.81E+06	0.24
30.211	Heptasiloxane, hexadecamethyl-	541-01-5	80.6	C16H48O6Si7	1.91E+06	0.25
31.804	Heptasiloxane, hexadecamethyl-	541-01-5	79.3	C16H48O6Si7	2.32E+06	0.30
33.791	Heptasiloxane, hexadecamethyl-	541-01-5	77.2	C16H48O6Si7	2.36E+06	0.31
36.334	Heptasiloxane, hexadecamethyl-	541-01-5	77.3	C16H48O6Si7	2.38E+06	0.31
