## Supplementary material for "Feasibility of Integrating Canine Olfaction with Chemical and Microbial Profiling of Urine to Detect Lethal Prostate Cancer": AWP5936 (Non-Cancer)

Component RT	Compound Name	CAS#	Match Factor	Formula	Component Area	Area %
1.090	Norpseudoephedrine	36393-56-3	46.7	C9H13NO	1.90E+07	8.59
1.231	Acetone	67-64-1	79.4	C3H6O	2.61E+06	1.18
1.471	2-Butanone, 4,4-dimethoxy-3-methyl-	36075-03-3	69.5	C7H14O3	1.96E+06	0.88
1.543	Propane, 2-ethoxy-2-methyl-	637-92-3	66.2	C6H14O	6.42E+05	0.29
1.668	Amylene hydrate	75-85-4	57.4	C5H12O	1.71E+05	0.08
1.766	1,3-Hexadien-5-yne	10420-90-3	61.2	C6H6	2.57E+05	0.12
1.924	2-Pentanone	107-87-9	85.5	C5H10O	1.56E+06	0.70
2.010	Pentanal	110-62-3	63.8	C5H10O	7.14E+05	0.32
2.310	3-Buten-1-ol, 3-methyl-	763-32-6	66.6	C5H10O	3.67E+05	0.17
2.357	Methyl Isobutyl Ketone	108-10-1	58.7	C6H12O	4.02E+05	0.18
2.515	Pyrrole	109-97-7	83.3	C4H5N	1.37E+06	0.62
2.635	Toluene	108-88-3	80.9	C7H8	7.89E+05	0.36
2.854	2,3-Pentanedione, 4-methyl-	7493-58-5	52.0	C6H10O2	4.72E+05	0.21
3.021	Hexanal	66-25-1	87.8	C6H12O	2.24E+06	1.01
3.530	N,N-Dimethyl-4-nitroso-3-(trimethylsilyl)aniline	17993-84-9	62.2	C11H18N2OSi	2.09E+06	0.94
3.976	4-Heptanone	123-19-3	93.9	C7H14O	1.11E+07	5.03
4.164	Allyl Isothiocyanate	57-06-7	53.7	C4H5NS	2.83E+05	0.13
4.284	2-(Benzyloxy)ethyl methyl carbonate	1000352-53-5	60.9	C11H14O4	3.19E+05	0.14
4.374	Cyclohexanone	108-94-1	54.6	C6H10O	3.71E+05	0.17
4.447	Heptanal	111-71-7	55.1	C7H14O	3.66E+05	0.17
4.883	Cyclopropanemethanol, .alpha.,.alpha.-dimethyl-2-methylene-	126434-25-1	71.8	C7H12O	2.44E+06	1.10
4.965	2-Heptanone, 4-methyl-	6137-06-0	66.2	C8H16O	7.31E+05	0.33
5.427	Benzaldehyde	100-52-7	91.7	C7H6O	3.75E+06	1.69
5.461	2-tert-Butoxytetrahydrofuran	1927-59-9	66.6	C8H16O2	3.06E+06	1.38
5.654	Cyclotetrasiloxane, octamethyl-	556-67-2	87.8	C8H24O4Si4	6.65E+06	3.00
5.920	3-Hydroxybutyric acid, t-butyl ester	90435-23-7	60.2	C8H16O3	9.26E+05	0.42
6.018	N-[4-(4-Chlorophenyl)isothiazol-5-yl)-1-methylpiperidin-2-imine	1000287-08-9	58.0	C15H16ClN3S	1.09E+06	0.49
6.121	3-Hydroxybutyric acid, t-butyl ester	90435-23-7	57.0	C8H16O3	1.11E+06	0.50
6.335	Benzenepentanoic acid, 4-methyl-.delta.-oxo-	833-85-2	61.8	C12H14O3	3.26E+05	0.15
6.421	1-Hexanol, 2-ethyl-	104-76-7	85.3	C8H18O	6.74E+06	3.04
6.540	2,5-Furandione, 3,4-dimethyl-	766-39-2	63.3	C6H6O3	5.77E+05	0.26
6.639	Cyclopropanetetradecanoic acid, 2-octyl-, methyl ester	52355-42-7	56.9	C26H50O2	1.35E+05	0.06
6.853	Z,Z,Z-4,6,9-Nonadecatriene	1000131-11-7	53.5	C19H34	1.23E+05	0.06
7.080	Benzoisofuran-1-one, 1,3-dihydro-6,7-dimethoxy-3-(4,5,6,7-tetrahydrobenzothiazol-2-yl)amino-	1000295-73-5	55.1	C17H18N2O4S	2.52E+05	0.11
7.131	3-Methylcyclopentadecylcarbamic acid, t-butyl ester	1000191-30-3	53.3	C21H41NO2	9.25E+05	0.42
7.380	1-Phenyl-1-butene	824-90-8	61.4	C10H12	1.52E+05	0.07
7.525	1-Cyclopentene-1-carboxylic acid	1560-11-8	67.8	C6H8O2	1.52E+06	0.69
7.585	Nonanal	124-19-6	87.0	C9H18O	2.13E+06	0.96
7.936	Cyclopentasiloxane, decamethyl-	541-02-6	90.9	C10H30O5Si5	4.45E+06	2.01
8.450	Hexobarbital, tert-butyldimethylsilyl-	1000442-60-9	49.5	C18H30N2O3Si	5.56E+05	0.25
8.514	Ethanone, 1-(2-hydroxyphenyl)-	118-93-4	58.2	C8H8O2	5.89E+05	0.27
8.596	Hexobarbital, tert-butyldimethylsilyl-	1000442-60-9	59.7	C18H30N2O3Si	3.99E+05	0.18
8.664	1,7-Octanediol, 3,7-dimethyl-	107-74-4	56.0	C10H22O2	3.84E+05	0.17
8.754	Terpinen-4-ol	562-74-3	79.7	C10H18O	9.34E+05	0.42
9.093	n-Nonadecanol-1	1454-84-8	69.4	C19H40O	2.30E+05	0.10
9.315	Benzaldehyde, 2,4-dimethyl-	15764-16-6	93.0	C9H10O	2.94E+06	1.33
9.696	(-)-Carvone	6485-40-1	93.9	C10H14O	4.98E+06	2.25
10.069	Octadecane, 1-(ethenyloxy)-	930-02-9	65.9	C20H40O	6.65E+05	0.30
10.317	2,4'-Dimethoxy-2'(tert.-butyldimethylsilyl)oxychalcone	1000454-30-8	76.6	C23H30O4Si	1.98E+06	0.89
10.433	Octadecane, 3-ethyl-5-(2-ethylbutyl)-	55282-12-7	59.5	C26H54	7.18E+05	0.32
10.613	Propane, 1-isothiocyanato-3-(methylthio)-	505-79-3	61.3	C5H9NS2	4.40E+05	0.20
10.715	3-Hexanone, 2,5-dimethyl-4-nitro-	59906-54-6	59.6	C8H15NO3	6.21E+05	0.28
10.929	(o-Methoxy-benzoyl)-tris(trimethylsilyl)-silane	81671-45-6	58.1	C17H34O2Si4	3.76E+05	0.17
11.088	2,2,4-Trimethyl-1,3-pentanediol diisobutyrate	6846-50-0	88.2	C16H30O4	4.72E+06	2.13
11.392	Propanoic acid, 2-methyl-, 3-hydroxy-2,2,4-trimethylpentyl ester	77-68-9	96.3	C12H24O3	1.18E+07	5.34
11.580	1-Decene, 5-methyl-	54244-79-0	56.4	C11H22	3.94E+05	0.18
11.675	Tetradecane	629-59-4	86.3	C14H30	1.67E+06	0.75
11.854	Dodecanal	112-54-9	89.5	C12H24O	2.66E+06	1.20
12.210	Cyclopropanedodecanoic acid, 2-octyl-, methyl ester	10152-65-5	57.8	C24H46O2	3.47E+05	0.16
12.462	2,6-Dihydroxyacetophenone, 2TMS derivative	1000352-81-3	64.9	C14H24O3Si2	2.39E+06	1.08
12.685	1-Dodecanol	112-53-8	98.6	C12H26O	5.06E+07	22.86
12.848	1-Tricosanol	1/5/3133	60.7	C23H48O	7.02E+05	0.32
12.933	Octadecane, 3-ethyl-5-(2-ethylbutyl)-	55282-12-7	63.8	C26H54	1.56E+05	0.07
13.011	Heptalene, 7,7'-dihydro-6,6'-bis(trimethylsilyl)methyl-	1000157-43-9	59.2	C22H34Si2	3.28E+05	0.15
13.113	2,4-Di-tert-butylphenol	96-76-4	83.0	C14H22O	6.92E+05	0.31
13.259	Oxiraneundecanoic acid, 3-pentyl-, methyl ester, cis-	38520-30-8	61.6	C19H36O3	2.66E+05	0.12
13.349	N-[4-(4-Chlorophenyl)isothiazol-5-yl)-1-methylpiperidin-2-imine	1000287-08-9	66.5	C15H16ClN3S	3.39E+05	0.15
13.396	Heptasiloxane, hexadecamethyl-	541-01-5	65.7	C16H48O6Si7	1.17E+05	0.05
14.025	2,2,4-Trimethyl-1,3-pentanediol diisobutyrate	6846-50-0	94.6	C16H30O4	1.25E+07	5.67
14.107	Diethyl Phthalate	84-66-2	79.3	C12H14O4	1.09E+06	0.49
14.321	Octadecanal, 2-bromo-	56599-95-2	73.0	C18H35BrO	2.93E+05	0.13
14.376	2,4-Dihydroxybenzoic acid, 3TMS derivative	10586-16-0	73.3	C16H30O4Si3	1.42E+06	0.64
14.432	Dodecanoic acid, 1-methylethyl ester	10233-13-3	63.3	C15H30O2	7.65E+05	0.35
14.723	Hexanoic acid, 3,5,5-trimethyl-, 2-ethylhexyl ester	1000406-82-2	66.4	C17H34O2	3.11E+05	0.14
14.792	Cyclopentaneacetic acid, 3-oxo-2-pentyl-, methyl ester	24851-98-7	60.4	C13H22O3	1.68E+05	0.08
14.843	Hexadecane, 1,1-bis(dodecyloxy)-	56554-64-4	64.3	C40H82O2	3.62E+05	0.16
15.087	Naphthalene, 1,6-dimethyl-4-(1-methylethyl)-	483-78-3	78.1	C15H18	3.62E+05	0.16
15.130	Octadecane, 3-ethyl-5-(2-ethylbutyl)-	55282-12-7	57.2	C26H54	2.46E+05	0.11
15.207	1-Hexadecanol, 2-methyl-	2490-48-4	72.5	C17H36O	4.39E+05	0.20
15.271	1-Hexadecanol, 2-methyl-	2490-48-4	75.8	C17H36O	1.85E+06	0.83
15.426	Benzoic acid, 2-ethylhexyl ester	5444-75-7	86.6	C15H22O2	2.14E+06	0.96
16.029	Heptasiloxane, hexadecamethyl-	541-01-5	74.9	C16H48O6Si7	6.87E+05	0.31
16.094	Fumaric acid, 2-octyl tridec-2-yn-1-yl ester	1000405-59-5	56.6	C25H42O4	1.77E+05	0.08
16.316	Octadecane, 3-ethyl-5-(2-ethylbutyl)-	55282-12-7	59.6	C26H54	9.34E+04	0.04
16.368	9,10-Ethanoanthracene, 9,10-dihydro-11,12-diacetyl-	1000210-11-9	55.4	C20H18O2	2.56E+05	0.12
16.586	Isopropyl myristate	110-27-0	91.6	C17H34O2	1.70E+06	0.77
16.779	2-Pentadecanone, 6,10,14-trimethyl-	502-69-2	74.2	C18H36O	6.80E+05	0.31
17.027	1,2-Benzenedicarboxylic acid, bis(2-methylpropyl) ester	84-69-5	89.6	C16H22O4	2.09E+06	0.94
17.335	Octadecane, 3-ethyl-5-(2-ethylbutyl)-	55282-12-7	63.4	C26H54	1.88E+05	0.08
17.395	Octadecanal, 2-bromo-	56599-95-2	62.5	C18H35BrO	2.57E+05	0.12
17.498	Heptasiloxane, 1,1,3,3,5,5,7,7,9,9,11,11,13,13-tetradecamethyl-	19095-23-9	62.6	C14H44O6Si7	1.02E+06	0.46
17.622	Pentadecanoic acid, 13-methyl-, methyl ester	5487-50-3	66.1	C17H34O2	2.39E+05	0.11
17.978	Dibutyl phthalate	84-74-2	88.0	C16H22O4	1.72E+06	0.78
18.547	Isopropyl palmitate	142-91-6	65.3	C19H38O2	2.84E+05	0.13
18.616	1H-Naphtho[2,1-b]pyran, 3-ethenyldodecahydro-3,4a,7,7,10a-pentamethyl-, [3R-(3.alpha.,4a.beta.,6a.alpha.,10a.beta.,10b.alpha.)]-	596-84-9	65.7	C20H34O	1.55E+05	0.07
18.843	Heptasiloxane, hexadecamethyl-	541-01-5	71.7	C16H48O6Si7	3.93E+05	0.18
20.063	Heptasiloxane, hexadecamethyl-	541-01-5	71.7	C16H48O6Si7	3.82E+05	0.17
21.189	Heptasiloxane, hexadecamethyl-	541-01-5	71.8	C16H48O6Si7	3.37E+05	0.15
21.433	Methyl dehydroabietate	1235-74-1	79.1	C21H30O2	4.67E+05	0.21
22.242	Heptasiloxane, hexadecamethyl-	541-01-5	71.2	C16H48O6Si7	3.63E+05	0.16
23.244	Heptasiloxane, hexadecamethyl-	541-01-5	72.7	C16H48O6Si7	4.07E+05	0.18
24.174	Heptasiloxane, hexadecamethyl-	541-01-5	72.1	C16H48O6Si7	3.85E+05	0.17
25.043	Heptasiloxane, hexadecamethyl-	541-01-5	71.7	C16H48O6Si7	4.69E+05	0.21
25.861	Heptasiloxane, hexadecamethyl-	541-01-5	74.7	C16H48O6Si7	5.17E+05	0.23
26.627	Heptasiloxane, hexadecamethyl-	541-01-5	71.0	C16H48O6Si7	5.39E+05	0.24
27.364	Heptasiloxane, hexadecamethyl-	541-01-5	74.9	C16H48O6Si7	9.04E+05	0.41
28.199	Heptasiloxane, hexadecamethyl-	541-01-5	70.6	C16H48O6Si7	1.02E+06	0.46
29.196	Heptasiloxane, hexadecamethyl-	541-01-5	70.2	C16H48O6Si7	1.21E+06	0.55
30.408	Heptasiloxane, hexadecamethyl-	541-01-5	65.5	C16H48O6Si7	8.80E+05	0.40
31.920	2,5-Dihydroxybenzoic acid, 3TMS derivative	3618-20-0	62.4	C16H30O4Si3	8.80E+05	0.40
33.804	Heptasiloxane, hexadecamethyl-	541-01-5	65.7	C16H48O6Si7	1.23E+06	0.55
36.172	Heptasiloxane, hexadecamethyl-	541-01-5	68.4	C16H48O6Si7	2.30E+06	1.04
