## Supplementary material for "Feasibility of Integrating Canine Olfaction with Chemical and Microbial Profiling of Urine to Detect Lethal Prostate Cancer": AWP5937 (Non-Cancer)

Component RT	Compound Name	CAS#	Match Factor	Formula	Component Area	Area %
1.526	dl-3-Aminoisobutyric acid, N-methyl-, methyl ester	1000332-87-9	49.3	C6H13NO2	4.06E+07	3.95
1.800	Acetone	67-64-1	62.3	C3H6O	3.49E+06	0.34
1.963	n-Hexylmethylamine	35161-70-7	51.2	C7H17N	6.18E+05	0.06
2.079	Acetohydroxamic acid	546-88-3	79.7	C2H5NO2	1.40E+07	1.36
2.194	2-Pentanone, 3-methyl-	565-61-7	65.9	C6H12O	2.86E+06	0.28
2.323	Propane, 2-ethoxy-2-methyl-	637-92-3	74.7	C6H14O	2.38E+06	0.23
2.438	Acetic acid	64-19-7	60.2	C2H4O2	9.44E+05	0.09
2.892	2-Pentanone	107-87-9	73.7	C5H10O	2.24E+06	0.22
3.003	Pentanal	110-62-3	65.5	C5H10O	2.08E+06	0.20
3.111	Silanediol, dimethyl-	1066-42-8	95.3	C2H8O2Si	2.14E+07	2.09
3.393	3-Buten-1-ol, 3-methyl-	763-32-6	55.8	C5H10O	8.06E+05	0.08
3.487	Methyl Isobutyl Ketone	108-10-1	71.5	C6H12O	1.44E+06	0.14
3.633	Pyrrole	109-97-7	89.6	C4H5N	1.06E+07	1.03
3.796	Furan, tetrahydro-2,2,5,5-tetramethyl-	15045-43-9	59.5	C8H16O	7.54E+05	0.07
3.873	Toluene	108-88-3	92.5	C7H8	9.66E+06	0.94
4.100	1,1,3,3-Tetramethyl-1,3-bis[(2Z)-pent-2-en-1-yloxy]disiloxane	1000352-70-7	68.1	C14H30O3Si2	2.61E+06	0.25
4.322	Hexanal	66-25-1	90.7	C6H12O	1.16E+07	1.13
4.438	t-Butyl-(2-[3-(2,2-dimethyl-6-methylene-cyclohexyl)-propyl]-[1,3]dithian-2-yl)-dimethyl-silane	95472-42-7	50.3	C22H42S2Si	3.87E+05	0.04
4.536	Cyclotrisiloxane, hexamethyl-	541-05-9	78.5	C6H18O3Si3	1.78E+06	0.17
4.716	Arsenous acid, tris(trimethylsilyl) ester	55429-29-3	74.2	C9H27AsO3Si3	1.62E+06	0.16
5.033	7-Chlorocinchoninic acid	13337-66-1	52.2	C10H6ClNO2	2.87E+05	0.03
5.303	Ethylbenzene	100-41-4	76.9	C8H10	2.46E+06	0.24
5.444	o-Xylene	95-47-6	75.9	C8H10	1.77E+07	1.72
5.594	Allyl Isothiocyanate	57-06-7	73.4	C4H5NS	2.25E+06	0.22
5.735	2-Heptanone	110-43-0	53.1	C7H14O	4.22E+05	0.04
5.842	Oxime-, methoxy-phenyl-_	1000222-86-6	85.2	C8H9NO2	2.75E+07	2.67
5.945	Heptanal	111-71-7	67.8	C7H14O	2.15E+06	0.21
6.472	2,5-Dimethylhexane-2,5-dihydroperoxide	3025-88-5	71.0	C8H18O4	6.99E+06	0.68
6.519	2-Heptanone, 4-methyl-	6137-06-0	70.8	C8H16O	2.88E+06	0.28
6.630	3-Hydroxy-4-methoxybenzaldehyde, TBDMS	1000461-64-9	76.6	C14H22O3Si	1.51E+07	1.47
6.999	Arsenous acid, tris(trimethylsilyl) ester	55429-29-3	64.7	C9H27AsO3Si3	1.43E+06	0.14
7.037	2-tert-Butoxytetrahydrofuran	1927-59-9	74.7	C8H16O2	8.61E+06	0.84
7.260	Cyclotetrasiloxane, octamethyl-	556-67-2	90.1	C8H24O4Si4	3.31E+07	3.22
7.551	Orthoformic acid, triisobutyl ester	16754-49-7	72.1	C13H28O3	5.31E+06	0.52
7.632	1-Trimethylsilyl-4-(1-methyl-1-silacyclobutyl)benzene	141682-10-2	66.1	C13H22Si2	6.34E+06	0.62
7.748	3-Hydroxybutyric acid, t-butyl ester	90435-23-7	70.7	C8H16O3	3.11E+06	0.30
8.039	1-Hexanol, 2-ethyl-	104-76-7	92.6	C8H18O	1.74E+07	1.69
8.112	D-Limonene	5989-27-5	61.5	C10H16	1.19E+06	0.12
8.210	Agaricic acid	666-99-9	49.8	C22H40O7	4.28E+05	0.04
8.317	.beta.-d-Lyxofuranoside, O-nonyl-	1000153-94-0	59.9	C14H28O5	1.06E+06	0.10
8.527	2,5-Hexanediol, 2,5-dimethyl-	110-03-2	72.9	C8H18O2	1.15E+06	0.11
8.724	1-Octyl trifluoroacetate	2561-21-9	73.8	C10H17F3O2	2.21E+06	0.21
9.045	2,5-Dihydroxybenzaldehyde, 2TMS derivative	56114-69-3	70.8	C13H22O3Si2	1.67E+06	0.16
9.199	Octadecane, 3-ethyl-5-(2-ethylbutyl)-	55282-12-7	60.4	C26H54	5.97E+05	0.06
9.272	Nonanal	124-19-6	88.8	C9H18O	6.72E+06	0.65
9.670	Cyclopentasiloxane, decamethyl-	541-02-6	93.2	C10H30O5Si5	2.95E+07	2.87
10.060	1H-2,8a-Methanocyclopenta[a]cyclopropa[e]cyclodecen-11-one, 5,6-bis(benzoyloxy)-1a,2,5,5a,6,9,10,10a-octahydro-5a-hydroxy-4-(hydroxymethyl)-1,1,7,9-tetramethyl-, [1aR-(1a.alpha.,2.alpha.,5.beta.,5a.beta.,6.beta.,8a.alpha.,9.alpha.,10a.alpha.)]-	77495-85-3	54.9	C34H36O7	7.71E+05	0.07
10.184	3-Mercaptoindole, N,S-bis(trimethylsilyl)-	1000463-28-4	62.0	C14H23NSSi2	1.50E+06	0.15
10.296	1,7-Octanediol, 3,7-dimethyl-	107-74-4	65.3	C10H22O2	1.14E+06	0.11
10.347	Chroman-4-one, 2,3-dehydro-6-ethyl-7-methoxy-2-methyl-3-phenyl-	129414-72-8	65.5	C19H18O3	9.10E+06	0.88
10.471	Ethanol, 2-(9-octadecenyloxy)-, (Z)-	5353-25-3	62.9	C20H40O2	2.19E+06	0.21
10.604	9-Hexadecenoic acid	2091-29-4	64.3	C16H30O2	7.36E+05	0.07
10.741	Octadecanal, 2-bromo-	56599-95-2	54.7	C18H35BrO	7.24E+05	0.07
10.827	Octadecanal, 2-bromo-	56599-95-2	74.0	C18H35BrO	1.19E+06	0.12
11.054	Benzaldehyde, 2,4-dimethyl-	15764-16-6	97.2	C9H10O	2.48E+07	2.42
11.238	(5.beta.)Pregnane-3,20.beta.-diol, 14.alpha.,18.alpha.-[4-methyl-3-oxo-(1-oxa-4-azabutane-1,4-diyl)]-, diacetate	1000194-30-3	56.6	C28H43NO6	1.42E+06	0.14
11.477	Benzene, 1,3-bis(1,1-dimethylethyl)-	1014-60-4	67.8	C14H22	9.26E+05	0.09
11.610	Nonanoic acid	112-05-0	67.7	C9H18O2	1.06E+06	0.10
11.653	Acrylothiamide, 2-(4-chlorophenyl)-3-(methoxycarbonylmethylamino)-N-benzyl-	1000286-60-0	57.4	C19H19ClN2O2S	6.69E+05	0.07
11.777	1-Decanol	112-30-1	90.3	C10H22O	8.55E+06	0.83
12.060	Octadecane, 1-(ethenyloxy)-	930-02-9	65.0	C20H40O	4.95E+05	0.05
12.120	4,6'-Dimethoxy-2'-(tert.-butyldimethylsilyl)oxychalcone	1000454-23-8	75.3	C23H30O4Si	1.23E+07	1.20
12.287	Octadecanal, 2-bromo-	56599-95-2	64.9	C18H35BrO	1.41E+06	0.14
12.368	Propane, 1-isothiocyanato-3-(methylthio)-	505-79-3	53.4	C5H9NS2	1.11E+06	0.11
12.407	11-Eicosenoic acid, (Z)-, TMS derivative	1000333-64-3	52.1	C23H46O2Si	4.95E+05	0.05
12.484	Propanoic acid, 2-methyl-, 1,2,3-propanetriyl ester	14295-64-8	48.2	C15H26O6	1.01E+06	0.10
12.548	(o-Methoxy-benzoyl)-tris(trimethylsilyl)-silane	81671-45-6	62.4	C17H34O2Si4	1.37E+06	0.13
12.741	(o-Methoxy-benzoyl)-tris(trimethylsilyl)-silane	81671-45-6	64.3	C17H34O2Si4	4.60E+06	0.45
12.921	2,2,4-Trimethyl-1,3-pentanediol diisobutyrate	6846-50-0	90.8	C16H30O4	1.80E+07	1.75
13.216	Propanoic acid, 2-methyl-, 3-hydroxy-2,2,4-trimethylpentyl ester	77-68-9	96.0	C12H24O3	1.96E+07	1.90
13.426	1-Tricosanol	1/5/3133	67.5	C23H48O	2.52E+06	0.25
13.533	Carbonic acid, heptadecyl prop-1-en-2-yl ester	1000382-90-2	76.6	C21H40O3	2.72E+06	0.26
13.618	Naphthalene, 1-(2-propenyl)-	2489-86-3	62.9	C13H12	1.57E+06	0.15
13.661	Dodecanal	112-54-9	90.2	C12H24O	7.71E+06	0.75
13.905	17-Pentatriacontene	6971-40-0	65.7	C35H70	7.62E+05	0.07
14.004	Erucin	4430-36-8	66.1	C6H11NS2	1.32E+06	0.13
14.192	Phosphine oxide, bis(pentamethylphenyl)-	122085-61-4	51.0	C22H31OP	5.07E+05	0.05
14.334	Octasiloxane, 1,1,3,3,5,5,7,7,9,9,11,11,13,13,15,15-hexadecamethyl-	19095-24-0	67.4	C16H50O7Si8	8.00E+06	0.78
14.406	2,5-Cyclohexadiene-1,4-dione, 2,6-bis(1,1-dimethylethyl)-	719-22-2	68.7	C14H20O2	8.57E+05	0.08
14.501	1-Dodecanol	112-53-8	96.8	C12H26O	4.17E+08	40.58
14.813	Pentadecane	629-62-9	69.3	C15H32	1.46E+06	0.14
14.903	2,4-Di-tert-butylphenol	96-76-4	76.9	C14H22O	1.32E+06	0.13
14.959	Octadecanal, 2-bromo-	56599-95-2	62.2	C18H35BrO	6.28E+05	0.06
15.186	Octadecane, 3-ethyl-5-(2-ethylbutyl)-	55282-12-7	59.9	C26H54	3.17E+05	0.03
15.374	Benzene, 1,1'-[3-(2-phenylethylidene)-1,5-pentanediyl]bis-	55334-57-1	54.7	C25H26	5.08E+05	0.05
15.605	1-Dodecanol, TMS derivative	6221-88-1	72.7	C15H34OSi	3.67E+05	0.04
15.747	Benzene, nonyl-	1081-77-2	71.6	C15H24	1.53E+06	0.15
15.909	2,2,4-Trimethyl-1,3-pentanediol diisobutyrate	6846-50-0	89.7	C16H30O4	1.23E+07	1.19
16.021	Heneicosane, 11-(1-ethylpropyl)-	55282-11-6	66.1	C26H54	7.69E+05	0.07
16.188	Octadecanal, 2-bromo-	56599-95-2	76.9	C18H35BrO	1.38E+06	0.13
16.299	2,4-Dihydroxybenzoic acid, 3TMS derivative	10586-16-0	75.5	C16H30O4Si3	4.90E+06	0.48
16.505	1H-2,8a-Methanocyclopenta[a]cyclopropa[e]cyclodecen-11-one, 5,6-bis(benzoyloxy)-1a,2,5,5a,6,9,10,10a-octahydro-5a-hydroxy-4-(hydroxymethyl)-1,1,7,9-tetramethyl-, [1aR-(1a.alpha.,2.alpha.,5.beta.,5a.beta.,6.beta.,8a.alpha.,9.alpha.,10a.alpha.)]-	77495-85-3	57.1	C34H36O7	4.16E+05	0.04
16.624	2-Butenoic acid, 2-methyl-, 2-(acetyloxy)-1,1a,2,3,4,6,7,10,11,11a-decahydro-7,10-dihydroxy-1,1,3,6,9-pentamethyl-4a,7a-epoxy-5H-cyclopenta[a]cyclopropa[f]cycloundecen-11-yl ester, [1aR-[1aR*,2R*,3S*,4aR*,6S*,7S*,7aS*,8E,10R*,11R*(E),11aS*]]-	51906-13-9	59.7	C27H38O8	8.51E+05	0.08
16.761	Cyclopenta(c) pyran-4-carboxylic acid, 1,4a-.alpha.,5,7a-.alpha.-tetrahydro-1-(trimethylsilyl)oxy-7-[(trimethylsilyl)oxymethyl]-, methyl ester	1000454-49-2	58.3	C17H30O5Si2	1.28E+06	0.12
16.954	Benzene, (3-octylundecyl)-	5637-96-7	65.6	C25H44	1.55E+06	0.15
17.083	Dodecyl acrylate	2156-97-0	89.9	C15H28O2	5.96E+06	0.58
17.155	Propanoic acid, decyl ester	5454-19-3	85.8	C13H26O2	8.41E+06	0.82
17.314	Benzoic acid, 2-ethylhexyl ester	5444-75-7	64.3	C15H22O2	4.63E+06	0.45
17.352	Ethanol, 2-(9-octadecenyloxy)-, (Z)-	5353-25-3	68.2	C20H40O2	2.40E+06	0.23
17.447	5,8,11,14-Eicosatetraynoic acid, methyl ester	1000333-54-5	59.4	C21H26O2	1.48E+06	0.14
17.785	Tetradecanoic acid	544-63-8	79.6	C14H28O2	2.29E+06	0.22
17.883	3,5-di-tert-Butyl-4-hydroxybenzaldehyde	1620-98-0	65.3	C15H22O2	5.52E+05	0.05
17.995	Heptasiloxane, hexadecamethyl-	541-01-5	79.1	C16H48O6Si7	2.29E+06	0.22
18.115	Benzene, (3-octylundecyl)-	5637-96-7	62.3	C25H44	1.21E+06	0.12
18.192	Hexadecane, 1,1-bis(dodecyloxy)-	56554-64-4	72.0	C40H82O2	1.04E+06	0.10
18.264	Octadecane, 3-ethyl-5-(2-ethylbutyl)-	55282-12-7	75.2	C26H54	1.23E+06	0.12
18.307	Iminodiacetic acid, N-[[5-fluorenyloxy]carbonyl]-	112918-82-8	58.3	C19H17NO6	1.42E+06	0.14
18.461	Ethyl iso-allocholate	1000043-05-3	69.4	C26H44O5	6.66E+05	0.06
18.496	Isopropyl myristate	110-27-0	82.0	C17H34O2	1.28E+06	0.12
18.731	Myristic acid, TMS derivative	18603-17-3	59.5	C17H36O2Si	1.24E+06	0.12
18.851	Pentadecanoic acid	1002-84-2	73.9	C15H30O2	1.41E+06	0.14
18.915	1,2-Benzenedicarboxylic acid, bis(2-methylpropyl) ester	84-69-5	92.5	C16H22O4	8.63E+06	0.84
19.044	1H-Cyclopropa[3,4]benz[1,2-e]azulene-5,7b,9,9a-tetrol, 1a,1b,4,4a,5,7a,8,9-octahydro-3-(hydroxymethyl)-1,1,6,8-tetramethyl-, 5,9,9a-triacetate, [1aR-(1a.alpha.,1b.beta.,4a.beta.,5.beta.,7a.alpha.,7b.alpha.,8.alpha.,9.beta.,9a.alpha.)]-	77508-64-6	58.1	C26H36O8	4.89E+05	0.05
19.305	Octadecane, 3-ethyl-5-(2-ethylbutyl)-	55282-12-7	73.0	C26H54	1.15E+06	0.11
19.403	1,2-Benzenedicarboxylic acid, bis(2-methylpropyl) ester	84-69-5	60.7	C16H22O4	5.25E+05	0.05
19.506	Heptasiloxane, hexadecamethyl-	541-01-5	74.4	C16H48O6Si7	1.71E+06	0.17
19.545	Hexadecanoic acid, methyl ester	112-39-0	84.0	C17H34O2	2.37E+06	0.23
19.665	Ethyl iso-allocholate	1000043-05-3	69.8	C26H44O5	1.13E+06	0.11
19.733	3,19-Epoxyandrosta-5,7-diene, 17-acetoxy-4,4-dimethyl-3-methoxy-	1000197-54-2	58.5	C24H34O4	1.26E+06	0.12
19.797	Hexane, 1,2,3,4,5,6-hexachlorooctafluoro-	307-25-5	57.7	C6Cl6F8	1.98E+06	0.19
19.883	1,2-Benzenedicarboxylic acid, butyl octyl ester	84-78-6	80.1	C20H30O4	1.58E+07	1.54
20.016	Octadecane, 3-ethyl-5-(2-ethylbutyl)-	55282-12-7	57.4	C26H54	9.13E+05	0.09
20.238	17-Pentatriacontene	6971-40-0	68.3	C35H70	7.83E+05	0.08
20.294	Heptadecane, 9-hexyl-	55124-79-3	72.8	C23H48	1.11E+06	0.11
20.500	Isopropyl palmitate	142-91-6	87.7	C19H38O2	3.06E+06	0.30
20.692	Palmitic Acid, TMS derivative	55520-89-3	63.9	C19H40O2Si	4.38E+05	0.04
20.881	Heptasiloxane, hexadecamethyl-	541-01-5	74.6	C16H48O6Si7	2.37E+06	0.23
21.005	Octadecanoic acid, 2-propenyl ester	6289-31-2	74.3	C21H40O2	2.23E+06	0.22
21.048	2,4-Imidazolidinedione, 5-[3,4-bis[(trimethylsilyl)oxy]phenyl]-3-methyl-5-phenyl-1-(trimethylsilyl)-	55517-85-6	51.7	C25H40N2O4Si3	1.28E+06	0.12
21.133	Hexadecanoic acid, propyl ester	2239-78-3	76.1	C19H38O2	1.34E+06	0.13
21.185	Ethyl iso-allocholate	1000043-05-3	63.1	C26H44O5	3.98E+05	0.04
21.240	Octadecane, 3-ethyl-5-(2-ethylbutyl)-	55282-12-7	71.2	C26H54	1.46E+06	0.14
21.283	Mercaptoacetic acid, 2TMS derivative	6398-62-5	53.9	C8H20O2SSi2	1.06E+06	0.10
21.309	9-Hexadecenoic acid	2091-29-4	70.4	C16H30O2	1.57E+06	0.15
21.609	Ethyl iso-allocholate	1000043-05-3	64.9	C26H44O5	5.94E+05	0.06
21.810	2,4-Imidazolidinedione, 5-[3,4-bis[(trimethylsilyl)oxy]phenyl]-3-methyl-5-phenyl-1-(trimethylsilyl)-	55517-85-6	54.2	C25H40N2O4Si3	7.17E+05	0.07
22.131	Heptasiloxane, hexadecamethyl-	541-01-5	75.1	C16H48O6Si7	3.07E+06	0.30
22.975	Octadecanal, 2-bromo-	56599-95-2	64.9	C18H35BrO	3.86E+05	0.04
23.017	Octadecane, 3-ethyl-5-(2-ethylbutyl)-	55282-12-7	77.0	C26H54	1.74E+06	0.17
23.279	Heptasiloxane, hexadecamethyl-	541-01-5	75.1	C16H48O6Si7	1.10E+06	0.11
23.625	Octadecane, 3-ethyl-5-(2-ethylbutyl)-	55282-12-7	61.2	C26H54	4.55E+05	0.04
23.754	Hexanedioic acid, bis(2-ethylhexyl) ester	103-23-1	69.8	C22H42O4	7.64E+05	0.07
23.852	Octadecane, 3-ethyl-5-(2-ethylbutyl)-	55282-12-7	71.2	C26H54	8.31E+05	0.08
24.362	Heptasiloxane, hexadecamethyl-	541-01-5	75.9	C16H48O6Si7	1.40E+06	0.14
24.653	Octadecane, 3-ethyl-5-(2-ethylbutyl)-	55282-12-7	67.7	C26H54	1.17E+06	0.11
25.385	Heptasiloxane, hexadecamethyl-	541-01-5	76.7	C16H48O6Si7	1.28E+06	0.12
26.340	Heptasiloxane, hexadecamethyl-	541-01-5	75.6	C16H48O6Si7	1.02E+06	0.10
26.490	1,3-Benzenedicarboxylic acid, bis(2-ethylhexyl) ester	137-89-3	69.8	C24H38O4	9.41E+05	0.09
27.162	4-Dehydroxy-N-(4,5-methylenedioxy-2-nitrobenzylidene)tyramine	1000111-66-9	49.6	C16H14N2O4	4.34E+05	0.04
27.239	Heptasiloxane, hexadecamethyl-	541-01-5	75.0	C16H48O6Si7	1.15E+06	0.11
27.561	Phenanthren-9(4aH)-one, 4a-dibromomethyl-1,2,3,4-tetrahydro-	59960-17-7	51.5	C15H14Br2O	4.52E+05	0.04
28.203	Heptasiloxane, hexadecamethyl-	541-01-5	73.0	C16H48O6Si7	8.25E+05	0.08
29.329	Heptasiloxane, hexadecamethyl-	541-01-5	71.4	C16H48O6Si7	1.12E+06	0.11
30.682	Heptasiloxane, hexadecamethyl-	541-01-5	70.9	C16H48O6Si7	7.84E+05	0.08
