## Supplementary material for "Feasibility of Integrating Canine Olfaction with Chemical and Microbial Profiling of Urine to Detect Lethal Prostate Cancer": AWP5986 (Non-Cancer)

Component RT	Compound Name	CAS#	Match Factor	Formula	Component Area	Area %
1.085	(2-Aziridinylethyl)amine	4025-37-0	61.7	C4H10N2	1.66E+07	7.52
1.192	Acetone	67-64-1	53.1	C3H6O	3.10E+05	0.14
1.227	Acetone	67-64-1	73.1	C3H6O	1.05E+06	0.48
1.274	Hydrogen isocyanate	75-13-8	70.8	CHNO	1.71E+06	0.77
1.466	2-Butanone	78-93-3	61.1	C4H8O	6.85E+05	0.31
1.526	Ethyl Acetate	141-78-6	66.0	C4H8O2	5.89E+05	0.27
1.766	Benzene	71-43-2	63.9	C6H6	3.40E+05	0.15
1.916	2-Pentanone	107-87-9	91.2	C5H10O	4.32E+06	1.95
2.006	2-Hexen-1-ol, (E)-	928-95-0	58.8	C6H12O	6.95E+05	0.31
2.113	Silanediol, dimethyl-	1066-42-8	45.0	C2H8O2Si	1.53E+05	0.07
2.353	2,3-Pentanedione, 4-methyl-	7493-58-5	64.5	C6H10O2	7.59E+05	0.34
2.408	Disulfide, dimethyl	624-92-0	49.9	C2H6S2	1.23E+05	0.06
2.507	Pyrrole	109-97-7	89.8	C4H5N	2.52E+06	1.14
2.631	1,3,5-Cycloheptatriene	544-25-2	79.9	C7H8	8.60E+05	0.39
2.824	3-Hexanone	589-38-8	77.2	C6H12O	6.72E+05	0.30
2.901	3-Pentanone, 2,4-dimethyl-	565-80-0	56.2	C7H14O	2.00E+05	0.09
3.021	Hexanal	66-25-1	82.3	C6H12O	1.17E+06	0.53
3.971	4-Heptanone	123-19-3	93.4	C7H14O	1.05E+07	4.76
4.155	Allyl Isothiocyanate	57-06-7	72.4	C4H5NS	1.39E+06	0.63
4.776	Malonic acid, mononitrile, monothioamide, 2-(3-methyl-2-thienylmethylene)-	310454-37-6	59.6	C9H8N2S2	2.32E+05	0.11
5.217	Bicyclo[3.1.0]hex-2-ene, 4-methylene-1-(1-methylethyl)-	36262-09-6	68.2	C10H14	6.74E+05	0.30
5.436	Benzaldehyde	100-52-7	68.5	C7H6O	7.54E+05	0.34
5.491	4-Phenyl-2-butanol, TBDMS derivative	1000373-40-0	45.7	C16H28OSi	3.08E+05	0.14
5.616	Cyclotetrasiloxane, octamethyl-	556-67-2	90.4	C8H24O4Si4	7.39E+05	0.33
5.787	Arachidonic acid	506-32-1	54.3	C20H32O2	3.44E+05	0.16
6.022	Thieno[2,3-b]pyridine-2-carboxamide, 3-amino-6-methyl-N-phenyl-	1000350-91-6	55.2	C15H13N3OS	1.22E+06	0.55
6.339	o-Cymene	527-84-4	65.7	C10H14	4.48E+05	0.20
6.459	Tartronic acid, 4-(dimethylethylsilyl)phenyl-, dimethyl ester	1000158-26-3	52.4	C15H22O5Si	1.08E+06	0.49
6.686	4H-1,2,4-Triazole, 3,5-di(4-nitro-1,2,5-oxadiazol-3-yl)-	1000276-18-5	52.2	C6HN9O6	1.36E+05	0.06
6.887	Strychane, 1-acetyl-20.alpha.-hydroxy-16-methylene-	2111-98-0	48.9	C21H26N2O2	3.06E+05	0.14
6.964	.alpha.-Ethylether of 11-epi-dihydroartemisinin	1000128-44-5	52.2	C17H28O5	1.66E+05	0.08
7.080	1,2,4-Triazole, 3-methylthio-4-phenyl-5-phenylamino-	14132-79-7	59.6	C15H14N4S	6.21E+05	0.28
7.307	2-Butenoic acid, 2-methyl-, 2-methylpropyl ester, (E)-	61692-84-0	55.8	C9H16O2	2.98E+05	0.13
7.384	1-Phenyl-1-butene	824-90-8	70.2	C10H12	2.53E+05	0.11
7.547	Cyclohexane, (3-chloro-1-propynyl)-	55723-99-4	50.9	C9H13Cl	4.73E+05	0.21
7.585	Nonanal	124-19-6	78.9	C9H18O	8.52E+05	0.39
7.941	Cyclopentasiloxane, decamethyl-	541-02-6	92.3	C10H30O5Si5	2.52E+06	1.14
8.270	trans-Verbenol	1820-09-3	65.5	C10H16O	9.54E+05	0.43
8.446	1,3-Dioxolane, 2,2-dimethyl-4-[[(1-methylhexadecyl)oxy]methyl]-	56599-62-3	51.0	C23H46O3	5.42E+05	0.25
8.493	Ethane, 1,2-bis(2-methyl-5-nitrophenyl)-	1000193-50-1	50.8	C16H16N2O4	2.48E+05	0.11
8.656	1-Hexen-4-ol, 1-chloro-3-methyl-	1000153-35-0	52.0	C7H13ClO	8.50E+05	0.38
8.716	Cyclohexanol, 5-methyl-2-(1-methylethyl)-, (1.alpha.,2.beta.,5.alpha.)-(.+/-.)-	15356-70-4	90.2	C10H20O	2.79E+06	1.26
8.750	(2-Benzyloxymethyl-4-isopropyl-1,4-cyclohexadienyl)formaldehyde 4-phenylsemicarbazone	1000243-14-4	49.4	C25H29N3O2	5.76E+05	0.26
8.878	Benzhydrazide, 2-methyl-N2-(3,4-dimethoxy-6-nitrobenzylideno)-	304479-92-3	57.6	C17H17N3O5	3.59E+05	0.16
9.093	Octadecane, 1-(ethenyloxy)-	930-02-9	60.5	C20H40O	2.15E+05	0.10
9.315	Benzaldehyde, 2,4-dimethyl-	15764-16-6	92.1	C9H10O	2.43E+06	1.10
9.581	Benzaldehyde, 4-(1-methylethyl)-	122-03-2	77.5	C10H12O	7.94E+05	0.36
9.692	(-)-Carvone	6485-40-1	97.0	C10H14O	1.31E+07	5.95
9.855	2-Cyclohexen-1-one, 3-methyl-6-(1-methylethyl)-	89-81-6	53.0	C10H16O	1.75E+05	0.08
10.052	1-Decanol	112-30-1	82.6	C10H22O	2.52E+06	1.14
10.317	2,4'-Dimethoxy-2'(tert.-butyldimethylsilyl)oxychalcone	1000454-30-8	74.7	C23H30O4Si	1.78E+06	0.81
10.433	2,3'-Bifuran, octahydro-	73373-15-6	52.3	C8H14O2	5.53E+05	0.25
10.715	3-Hexanone, 2,5-dimethyl-4-nitro-	59906-54-6	62.9	C8H15NO3	9.47E+05	0.43
10.929	(o-Methoxy-benzoyl)-tris(trimethylsilyl)-silane	81671-45-6	58.0	C17H34O2Si4	5.61E+05	0.25
11.024	3-Oxopropionic acid, 3-[1-(4-aminofurazan-3-yl)-5-methyl-1H-[1,2,3]triazol-4-yl]-, ethyl ester	1000271-77-0	53.6	C10H12N6O4	1.44E+05	0.06
11.088	2,2,4-Trimethyl-1,3-pentanediol diisobutyrate	6846-50-0	89.6	C16H30O4	5.82E+06	2.63
11.392	Propanoic acid, 2-methyl-, 3-hydroxy-2,2,4-trimethylpentyl ester	77-68-9	96.6	C12H24O3	1.37E+07	6.22
11.580	2-Octyldecyl butyrate	1000368-56-0	61.8	C22H44O2	4.48E+05	0.20
11.675	Tetradecane	629-59-4	81.3	C14H30	1.13E+06	0.51
11.734	17-Octadecynoic acid	34450-18-5	64.7	C18H32O2	4.79E+05	0.22
11.854	Dodecanal	112-54-9	90.1	C12H24O	2.98E+06	1.35
12.128	Dodecyl cis-9,10-epoxyoctadecanoate	92332-53-1	53.3	C30H58O3	1.21E+05	0.05
12.201	Octadecanal, 2-bromo-	56599-95-2	56.0	C18H35BrO	1.54E+05	0.07
12.265	Cyclopropaneoctanoic acid, 2-[(2-pentylcyclopropyl)methyl]-, methyl ester	56687-67-3	55.5	C21H38O2	1.44E+05	0.06
12.462	Octasiloxane, 1,1,3,3,5,5,7,7,9,9,11,11,13,13,15,15-hexadecamethyl-	19095-24-0	64.0	C16H50O7Si8	2.43E+06	1.10
12.689	1-Dodecanol	112-53-8	98.7	C12H26O	5.70E+07	25.79
12.844	Cyclopropanedodecanoic acid, 2-octyl-, methyl ester	10152-65-5	61.1	C24H46O2	1.00E+06	0.45
12.933	Dodecane, 5,8-diethyl-	24251-86-3	63.5	C16H34	9.28E+05	0.42
13.015	Cyclopenta(c) pyran-4-carboxylic acid, 1,4a-.alpha.,5,7a-.alpha.-tetrahydro-1-(trimethylsilyl)oxy-7-[(trimethylsilyl)oxymethyl]-, methyl ester	1000454-49-2	58.2	C17H30O5Si2	5.40E+05	0.24
13.118	2,4-Di-tert-butylphenol	96-76-4	78.8	C14H22O	4.05E+05	0.18
13.255	Octadecanoic acid, 9,10-dichloro-, methyl ester	33094-27-8	58.4	C19H36Cl2O2	2.47E+05	0.11
13.349	Benzoic acid, 4-ethoxy-, ethyl ester	23676-09-7	60.3	C11H14O3	3.13E+05	0.14
13.400	Heptasiloxane, hexadecamethyl-	541-01-5	63.2	C16H48O6Si7	3.12E+05	0.14
13.537	1H-2,8a-Methanocyclopenta[a]cyclopropa[e]cyclodecen-11-one, 1a,2,5,5a,6,9,10,10a-octahydro-5,5a,6-trihydroxy-1,4-bis(hydroxymethyl)-1,7,9-trimethyl-, [1S-(1.alpha.,1a.alpha.,2.alpha.,5.beta.,5a.beta.,6.beta.,8a.alpha.,9.alpha.,10a.alpha.)]-	52557-29-6	57.4	C20H28O6	4.21E+05	0.19
13.734	Undecanoic acid, benzyldimethylsilyl ester	1000375-60-3	58.5	C20H34O2Si	1.62E+05	0.07
13.846	Benzene, 1,1'-[3-(3-cyclopentylpropyl)-1,5-pentanediyl]bis-	55191-62-3	56.6	C25H34	1.86E+05	0.08
13.931	Octadecane, 3-ethyl-5-(2-ethylbutyl)-	55282-12-7	56.8	C26H54	8.07E+04	0.04
14.025	2,2,4-Trimethyl-1,3-pentanediol diisobutyrate	6846-50-0	95.1	C16H30O4	1.13E+07	5.13
14.107	Diethyl Phthalate	84-66-2	84.2	C12H14O4	1.69E+06	0.76
14.248	1-Hexadecanol, 2-methyl-	2490-48-4	65.1	C17H36O	4.60E+05	0.21
14.325	Ethanol, 2-(9-octadecenyloxy)-, (Z)-	5353-25-3	69.7	C20H40O2	3.55E+05	0.16
14.376	2,4-Dihydroxybenzoic acid, 3TMS derivative	10586-16-0	74.6	C16H30O4Si3	1.47E+06	0.67
14.432	Dodecanoic acid, 1-methylethyl ester	10233-13-3	69.7	C15H30O2	9.22E+05	0.42
14.642	3-Isopropyl-6a,10b-dimethyl-8-(2-oxo-2-phenyl-ethyl)-dodecahydro-benzo[f]chromen-7-one	1000187-63-9	53.1	C26H36O3	1.27E+05	0.06
14.723	Hexanoic acid, 3,5,5-trimethyl-, 2-ethylhexyl ester	1000406-82-2	67.3	C17H34O2	4.43E+05	0.20
14.792	Cyclopentaneacetic acid, 3-oxo-2-pentyl-, methyl ester	24851-98-7	65.8	C13H22O3	3.03E+05	0.14
14.843	1-Hexadecanol, 2-methyl-	2490-48-4	66.4	C17H36O	4.18E+05	0.19
14.929	Silane, 1,3-decadiynyltrimethyl-	84751-17-7	54.7	C13H22Si	8.64E+04	0.04
15.139	1,2-Propanediol, 3-(octadecyloxy)-, diacetate	21994-81-0	59.5	C25H48O5	3.75E+05	0.17
15.207	Dodecyl acrylate	2156-97-0	86.1	C15H28O2	1.70E+06	0.77
15.276	Propanoic acid, decyl ester	5454-19-3	80.4	C13H26O2	2.99E+06	1.35
15.426	Benzoic acid, 2-ethylhexyl ester	5444-75-7	86.4	C15H22O2	2.26E+06	1.02
15.978	3,5-di-tert-Butyl-4-hydroxybenzaldehyde	1620-98-0	62.4	C15H22O2	1.15E+05	0.05
16.029	Heptasiloxane, hexadecamethyl-	541-01-5	73.7	C16H48O6Si7	6.64E+05	0.30
16.102	1-Heptatriacotanol	105794-58-9	66.5	C37H76O	2.37E+05	0.11
16.162	Benzene, 1,1'-[3-(3-cyclopentylpropyl)-1,5-pentanediyl]bis-	55191-62-3	52.7	C25H34	1.84E+05	0.08
16.252	Octadecanal, 2-bromo-	56599-95-2	58.0	C18H35BrO	1.41E+05	0.06
16.316	Heptadecane, 9-hexyl-	55124-79-3	58.6	C23H48	1.39E+05	0.06
16.359	1H-Cyclopropa[3,4]benz[1,2-e]azulene-5,7b,9,9a-tetrol, 1a,1b,4,4a,5,7a,8,9-octahydro-3-(hydroxymethyl)-1,1,6,8-tetramethyl-, 5,9,9a-triacetate, [1aR-(1a.alpha.,1b.beta.,4a.beta.,5.beta.,7a.alpha.,7b.alpha.,8.alpha.,9.beta.,9a.alpha.)]-	77508-64-6	55.8	C26H36O8	3.22E+05	0.15
16.586	Isopropyl myristate	110-27-0	92.8	C17H34O2	2.17E+06	0.98
16.779	Octadecanal, 2-bromo-	56599-95-2	74.8	C18H35BrO	8.10E+05	0.37
16.860	7-Acetyl-6-ethyl-1,1,4,4-tetramethyltetralin	88-29-9	62.3	C18H26O	9.85E+04	0.04
17.027	1,2-Benzenedicarboxylic acid, bis(2-methylpropyl) ester	84-69-5	87.4	C16H22O4	1.53E+06	0.69
17.340	Octadecanal, 2-bromo-	56599-95-2	60.1	C18H35BrO	1.99E+05	0.09
17.395	Octadecanal, 2-bromo-	56599-95-2	62.8	C18H35BrO	3.05E+05	0.14
17.502	Heptasiloxane, hexadecamethyl-	541-01-5	63.4	C16H48O6Si7	8.66E+05	0.39
17.622	Hexadecanoic acid, methyl ester	112-39-0	65.0	C17H34O2	2.88E+05	0.13
17.759	2-[4-methyl-6-(2,6,6-trimethylcyclohex-1-enyl)hexa-1,3,5-trienyl]cyclohex-1-en-1-carboxaldehyde	1000216-09-2	58.3	C23H32O	1.11E+05	0.05
17.982	1,2-Benzenedicarboxylic acid, butyl 2-ethylhexyl ester	85-69-8	82.0	C20H30O4	1.31E+06	0.59
18.410	4H-Cyclopropa[5',6']benz[1',2':7,8]azuleno[5,6-b]oxiren-4-one, 8-(acetyloxy)-1,1a,1b,1c,2a,3,3a,6a,6b,7,8,8a-dodecahydro-3a,6b,8a-trihydroxy-2a-(hydroxymethyl)-1,1,5,7-tetramethyl-, [1ar-(1a.alpha.,1b.beta.,1c.alpha.,2a.alpha.,3a.beta.,6a.alpha.,6b.alpha.,7.alpha.,8.beta.,8a.alpha.)]-	77573-35-4	59.9	C22H30O8	1.02E+05	0.05
18.547	Isopropyl palmitate	142-91-6	69.2	C19H38O2	3.44E+05	0.16
18.616	1H-Naphtho[2,1-b]pyran, 3-ethenyldodecahydro-3,4a,7,7,10a-pentamethyl-, [3R-(3.alpha.,4a.beta.,6a.alpha.,10a.beta.,10b.alpha.)]-	596-84-9	66.4	C20H34O	2.11E+05	0.10
18.847	Heptasiloxane, 1,1,3,3,5,5,7,7,9,9,11,11,13,13-tetradecamethyl-	19095-23-9	70.8	C14H44O6Si7	3.60E+05	0.16
18.962	2-[4-methyl-6-(2,6,6-trimethylcyclohex-1-enyl)hexa-1,3,5-trienyl]cyclohex-1-en-1-carboxaldehyde	1000216-09-2	64.8	C23H32O	1.54E+05	0.07
19.241	Octadecane, 3-ethyl-5-(2-ethylbutyl)-	55282-12-7	56.7	C26H54	1.77E+05	0.08
19.382	Silane, [[3,3-dimethyl-4-methylene-2-(trimethylsilyl)-1-cyclopenten-1-yl]methoxy]trimethyl-	95798-07-5	51.5	C15H30OSi2	1.46E+05	0.07
20.067	Heptasiloxane, hexadecamethyl-	541-01-5	72.9	C16H48O6Si7	4.15E+05	0.19
20.572	Androsta-1,4-dien-3-one, 6-hydroxy,17-trimethylsilyloxy-, (6.beta.,17.alpha.)-	1000449-67-2	58.4	C22H34O3Si	1.57E+05	0.07
21.189	Heptasiloxane, hexadecamethyl-	541-01-5	68.4	C16H48O6Si7	3.38E+05	0.15
21.292	1H-2,8a-Methanocyclopenta[a]cyclopropa[e]cyclodecen-11-one, 1a,2,5,5a,6,9,10,10a-octahydro-5,5a,6-trihydroxy-1,4-bis(hydroxymethyl)-1,7,9-trimethyl-, [1S-(1.alpha.,1a.alpha.,2.alpha.,5.beta.,5a.beta.,6.beta.,8a.alpha.,9.alpha.,10a.alpha.)]-	52557-29-6	54.2	C20H28O6	7.49E+04	0.03
21.433	Methyl dehydroabietate	1235-74-1	83.5	C21H30O2	5.86E+05	0.27
22.247	Heptasiloxane, hexadecamethyl-	541-01-5	72.7	C16H48O6Si7	4.28E+05	0.19
23.244	Heptasiloxane, hexadecamethyl-	541-01-5	72.4	C16H48O6Si7	4.48E+05	0.20
24.174	Heptasiloxane, hexadecamethyl-	541-01-5	67.0	C16H48O6Si7	4.67E+05	0.21
25.047	Heptasiloxane, hexadecamethyl-	541-01-5	72.9	C16H48O6Si7	4.81E+05	0.22
25.861	Heptasiloxane, hexadecamethyl-	541-01-5	69.5	C16H48O6Si7	5.07E+05	0.23
26.627	Heptasiloxane, hexadecamethyl-	541-01-5	71.4	C16H48O6Si7	5.22E+05	0.24
27.231	Heptasiloxane, hexadecamethyl-	541-01-5	53.4	C16H48O6Si7	4.27E+05	0.19
27.372	Heptasiloxane, hexadecamethyl-	541-01-5	67.2	C16H48O6Si7	6.16E+05	0.28
28.207	Heptasiloxane, hexadecamethyl-	541-01-5	69.4	C16H48O6Si7	7.10E+05	0.32
29.205	Heptasiloxane, hexadecamethyl-	541-01-5	68.3	C16H48O6Si7	1.13E+06	0.51
30.412	Heptasiloxane, hexadecamethyl-	541-01-5	58.4	C16H48O6Si7	8.32E+05	0.38
31.933	Pinosylvin, bis(trimethylsilyl) ether	1000462-06-8	57.7	C20H28O2Si2	6.48E+05	0.29
33.795	2,6-Dihydroxybenzoic acid, 3TMS derivative	3782-85-2	54.5	C16H30O4Si3	5.88E+05	0.27
36.180	Heptasiloxane, hexadecamethyl-	541-01-5	55.0	C16H48O6Si7	9.97E+05	0.45
