## Supplementary material for "Feasibility of Integrating Canine Olfaction with Chemical and Microbial Profiling of Urine to Detect Lethal Prostate Cancer": AWP6147 (Non-Cancer)

Component RT	Compound Name	CAS#	Match Factor	Formula	Component Area	Area %
1.676	dl-Alanine	302-72-7	56.3	C3H7NO2	1.11E+07	0.55
1.723	l-Alanine ethylamide, (S)-	71773-95-0	61.7	C5H12N2O	1.67E+07	0.83
1.852	Methanethiol	74-93-1	57.6	CH4S	3.46E+06	0.17
1.980	Benzenemethanol, 2-(2-aminopropoxy)-3-methyl-	53566-98-6	60.3	C11H17NO2	1.67E+06	0.08
2.293	Glycine	56-40-6	55.7	C2H5NO2	1.39E+06	0.07
2.353	1-Nitro-.beta.-d-arabinofuranose, tetraacetate	1000128-02-6	50.6	C13H17NO11	1.08E+06	0.05
2.468	Hydrogen isocyanate	75-13-8	89.1	CHNO	4.71E+07	2.34
2.597	Methanesulfonic anhydride	1/3/7143	45.1	C2H6O5S2	7.80E+05	0.04
2.777	2-Propanol, 1-amino-, (R)-	2799-16-8	56.2	C3H9NO	1.41E+06	0.07
3.111	2-Pentanone	107-87-9	70.2	C5H10O	2.20E+06	0.11
3.239	Benzenemethanol, 2-(2-aminopropoxy)-3-methyl-	53566-98-6	54.2	C11H17NO2	9.47E+05	0.05
3.436	Silanediol, dimethyl-	1066-42-8	88.6	C2H8O2Si	7.48E+06	0.37
3.706	Methane, isothiocyanato-	556-61-6	60.6	C2H3NS	1.49E+06	0.07
3.843	2-Aminopyridine	504-29-0	63.1	C5H6N2	3.30E+06	0.16
4.138	1,3,5-Cycloheptatriene	544-25-2	80.5	C7H8	2.24E+06	0.11
4.344	3-Hexanone	589-38-8	66.9	C6H12O	1.95E+06	0.10
4.592	Hexanal	66-25-1	87.4	C6H12O	6.23E+06	0.31
4.956	1,2-Benzisothiazol-3-amine, TBDMS derivative	1000332-57-2	63.1	C13H20N2SSi	2.35E+05	0.01
5.132	Cyclotrisiloxane, hexamethyl-	541-05-9	79.3	C6H18O3Si3	1.08E+07	0.53
5.757	4-Heptanone	123-19-3	89.6	C7H14O	1.83E+08	9.11
5.911	Allyl Isothiocyanate	57-06-7	94.9	C4H5NS	1.35E+08	6.69
6.035	2-Heptanone	110-43-0	80.5	C7H14O	4.18E+06	0.21
6.142	Oxime-, methoxy-phenyl-_	1000222-86-6	77.5	C8H9NO2	5.65E+06	0.28
6.262	Heptanal	111-71-7	70.7	C7H14O	3.61E+06	0.18
6.468	Cyclotrisiloxane, hexamethyl-	541-05-9	53.9	C6H18O3Si3	2.02E+05	0.01
6.682	6-Methoxypurine, TBDMS derivative	1000332-62-7	52.8	C12H20N4OSi	6.10E+05	0.03
6.746	Urea, N-[5-(ethylsulfonyl)-1,3,4-thiadiazol-2-yl]-N,N'-dimethyl-	30043-49-3	56.4	C7H12N4O3S2	4.90E+05	0.02
6.810	8-Decen-2-one, 9-methyl-5-methylene-	130876-97-0	60.6	C12H20O	1.04E+06	0.05
6.853	1,2-Benzisothiazol-3-amine, TBDMS derivative	1000332-57-2	57.8	C13H20N2SSi	7.48E+05	0.04
6.952	Vanillin, TBDMS derivative	1000352-84-6	62.1	C14H22O3Si	2.36E+06	0.12
7.149	Propoxyphene	469-62-5	52.8	C22H29NO2	1.28E+06	0.06
7.209	Octadecanal, 2-bromo-	56599-95-2	53.8	C18H35BrO	1.22E+06	0.06
7.346	Benzaldehyde	100-52-7	93.8	C7H6O	3.46E+07	1.72
7.508	Dimethyl trisulfide	3658-80-8	74.9	C2H6S3	3.63E+06	0.18
7.602	Cyclotetrasiloxane, octamethyl-	556-67-2	90.2	C8H24O4Si4	1.12E+07	0.56
7.662	2,3-Octanedione	585-25-1	58.3	C8H14O2	3.84E+06	0.19
7.752	Cyclohexene, 4-methyl-1-(1-methylethyl)-	500-00-5	75.1	C10H18	2.38E+06	0.12
7.791	Furan, 2-pentyl-	3777-69-3	57.3	C9H14O	1.37E+06	0.07
7.842	2,3-Dehydro-1,8-cineole	92760-25-3	81.6	C10H16O	2.27E+06	0.11
7.924	Butanoic acid, 4-(1,1-dimethylethoxy)-3-hydroxy-, methyl ester, (R)-	106058-90-6	53.8	C9H18O4	9.58E+05	0.05
8.001	Octanal	124-13-0	84.1	C8H16O	7.86E+06	0.39
8.116	.alpha.-Phellandrene	99-83-2	81.5	C10H16	4.09E+06	0.20
8.223	2-Amino-5-[3,4-dichlorophenyl]-3-cyano-4-methylthiophenen	42160-27-0	45.7	C12H8Cl2N2S	2.16E+05	0.01
8.296	1,3-Cyclohexadiene, 1-methyl-4-(1-methylethyl)-	99-86-5	90.0	C10H16	4.48E+06	0.22
8.416	Benzene, 1-methyl-3-(1-methylethyl)-	535-77-3	86.3	C10H14	1.68E+07	0.84
8.497	Arachidonoyl-N,N-dimethyl amide	45280-17-9	48.1	C22H37NO	1.36E+06	0.07
8.544	.beta.-Phellandrene	555-10-2	85.8	C10H16	4.92E+06	0.24
8.609	1,5-Undecadiene, 6,7,7,8,8,9,9,10,10,11,11,11-dodecafluoro-3-methyl-	1000149-84-2	50.9	C12H10F12	4.85E+05	0.02
8.711	3-Benzylsulfanyl-3-fluoro-2-trifluoromethyl-acrylonitrile	1000275-80-5	61.3	C11H7F4NS	1.29E+06	0.06
8.827	Cyclopentane, (methylthio)-	7133-36-0	74.5	C6H12S	3.17E+06	0.16
8.921	9-Octadecen-12-ynoic acid, methyl ester	56847-05-3	61.3	C19H32O2	5.75E+05	0.03
8.968	.gamma.-Terpinene	99-85-4	90.3	C10H16	2.63E+06	0.13
9.118	1-Octyl trifluoroacetate	2561-21-9	68.1	C10H17F3O2	3.95E+06	0.20
9.264	2-Butenoic acid, 2-methyl-, 2-methylpropyl ester, (E)-	61692-84-0	62.5	C9H16O2	1.96E+06	0.10
9.427	2,4-Dioxaspiro[5.5]undeca-8-ene, 9-methyl-3-(1,1-dimethyl-2-dimethylaminoethyl)-	308366-06-5	68.0	C16H29NO2	4.19E+06	0.21
9.491	Benzene, (2-methyl-1-propenyl)-	768-49-0	91.4	C10H12	5.91E+06	0.29
9.594	Linalool	78-70-6	80.5	C10H18O	2.12E+06	0.11
9.666	Nonanal	124-19-6	95.0	C9H18O	3.50E+07	1.74
9.782	Hexanoic acid, 2-ethyl-	149-57-5	64.3	C8H16O2	1.55E+06	0.08
9.859	Benzamide, 2-methyl-N-benzyl-N-isopropyl-	13493-25-9	60.9	C18H21NO	4.10E+05	0.02
10.005	2-Cyclohexen-1-ol, 1-methyl-4-(1-methylethenyl)-, trans-	7212-40-0	81.3	C10H16O	1.87E+06	0.09
10.065	Cyclopentasiloxane, decamethyl-	541-02-6	73.6	C10H30O5Si5	1.15E+07	0.57
10.133	4-Acetyl-1-methylcyclohexene	9/1/6090	89.2	C9H14O	7.52E+06	0.37
10.180	trans-3-Nonen-2-one	18402-83-0	61.9	C9H16O	3.71E+06	0.18
10.244	(R,S)-5-Ethyl-6-methyl-3E-hepten-2-one	57283-79-1	88.1	C10H18O	1.24E+07	0.61
10.334	4-Isopropyl-1-methylcyclohex-2-enol	619-62-5	83.1	C10H18O	9.60E+06	0.48
10.407	trans-Verbenol	1820-09-3	82.7	C10H16O	5.38E+06	0.27
10.480	Benzene, 1-ethenyl-4-methoxy-	637-69-4	88.6	C9H10O	4.21E+06	0.21
10.561	l-Menthone	14073-97-3	98.9	C10H18O	8.48E+07	4.21
10.677	Benzofuran, 4,5,6,7-tetrahydro-3,6-dimethyl-	494-90-6	91.5	C10H14O	6.76E+06	0.34
10.703	Cyclohexanone, 5-methyl-2-(1-methylethyl)-, (2R-trans)-	3391-87-5	90.7	C10H18O	1.14E+07	0.57
10.775	p-Mentha-1,5-dien-8-ol	1686-20-0	78.8	C10H16O	8.65E+06	0.43
10.895	Cyclohexanol, 5-methyl-2-(1-methylethyl)-, (1.alpha.,2.beta.,5.alpha.)-(.+/-.)-	15356-70-4	99.2	C10H20O	1.80E+08	8.93
10.947	Terpinen-4-ol	562-74-3	85.4	C10H18O	1.44E+07	0.71
10.994	Ethanone, 1-(2-methylphenyl)-	577-16-2	76.7	C9H10O	3.65E+06	0.18
11.037	3,6-Dimethyl-2,3,3a,4,5,7a-hexahydrobenzofuran	70786-44-6	64.1	C10H16O	1.79E+06	0.09
11.084	Benzene, (3-methyl-2-butenyl)-	4489-84-3	56.9	C11H14	2.44E+05	0.01
11.152	Cyclohexene, 3-acetoxy-4-(1-hydroxy-1-methylethyl)-1-methyl-	1000196-01-7	63.8	C12H20O3	1.14E+06	0.06
11.234	Benzene, 1-methoxy-4-(1-methylpropyl)-	4917-90-2	77.7	C11H16O	3.58E+06	0.18
11.353	Benzofuran, 2,3-dihydro-	496-16-2	75.3	C8H8O	3.66E+06	0.18
11.469	Benzaldehyde, 3,4-dimethyl-	5973-71-7	88.7	C9H10O	3.58E+07	1.78
11.538	Dipropyl methylphosphonate	6410-56-6	50.1	C7H17O3P	1.40E+06	0.07
11.717	Benzaldehyde, 4-(1-methylethyl)-	122-03-2	72.8	C10H12O	2.25E+06	0.11
11.747	Crotonic acid, menthyl ester	114761-14-7	72.8	C14H24O2	3.71E+06	0.18
11.795	Cyclohexanone, 5-methyl-2-(1-methylethylidene)-	15932-80-6	70.4	C10H16O	1.84E+06	0.09
11.867	(-)-Carvone	6485-40-1	97.1	C10H14O	1.76E+07	0.88
12.030	2-Cyclohexen-1-one, 3-methyl-6-(1-methylethyl)-	89-81-6	86.3	C10H16O	6.06E+06	0.30
12.094	Nonanoic acid	112-05-0	83.9	C9H18O2	1.40E+07	0.70
12.206	1H-Indole-4-carboxaldehyde	1074-86-8	74.3	C9H7NO	1.85E+07	0.92
12.368	Photodieldrin	13366-73-9	52.0	C12H8Cl6O	9.09E+05	0.05
12.441	4'-methoxymethcathinone, N-(trimethylsilyl)	1000445-46-0	56.3	C14H23NO2Si	1.53E+06	0.08
12.548	2,4'-Dimethoxy-2'(tert.-butyldimethylsilyl)oxychalcone	1000454-30-8	76.5	C23H30O4Si	7.11E+06	0.35
12.642	5H-Cyclopropa[3,4]benz[1,2-e]azulen-5-one, 9-(acetyloxy)-3-[(acetyloxy)methyl]-1,1a,1b,4,4a,7a,7b,8,9,9a-decahydro-4a,7b,9a-trihydroxy-1,1,6,8-tetramethyl-, [1ar-(1a.alpha.,1b.beta.,4a.beta.,7a.alpha.,7b.alpha.,8.alpha.,9.beta.,9a.alpha.)]-	77573-11-6	58.7	C24H32O8	2.03E+06	0.10
12.732	1-Oxaspiro[4.5]dec-6-ene, 2,6,10,10-tetramethyl-	36431-72-8	68.8	C13H22O	3.20E+06	0.16
12.779	Phenol, 5-ethenyl-2-methoxy-	621-58-9	79.7	C9H10O2	1.11E+07	0.55
12.904	4-Heptanone, 3-ethyl-	1528-25-2	54.4	C9H18O	5.33E+05	0.03
12.938	1-Oxaspiro[4.5]dec-6-ene, 2,6,10,10-tetramethyl-	36431-72-8	73.2	C13H22O	9.94E+05	0.05
13.019	Ethanone, 1-(2-hydroxy-5-methylphenyl)-	1450-72-2	85.7	C9H10O2	2.33E+06	0.12
13.113	4-Nonene, 5-nitro-	1/6/6065	76.5	C9H17NO2	1.45E+06	0.07
13.156	1,2-Cinnolinedicarboxylic acid, 1,2,3,5,6,7,8,8a-octahydro-4-trimethylsilyloxy-, diethyl ester	215712-69-9	55.5	C17H30N2O5Si	2.65E+05	0.01
13.357	2,2,4-Trimethyl-1,3-pentanediol diisobutyrate	6846-50-0	89.2	C16H30O4	3.53E+07	1.76
13.490	cis-5,8,11,14,17-Eicosapentaenoic acid	10417-94-4	68.2	C20H30O2	1.59E+06	0.08
13.563	4-[2,2-Bis(methylthio)vinyl]-5-methyl-2-phenyl[1,3]dioxane	1000194-58-2	60.0	C15H20O2S2	8.22E+05	0.04
13.649	Propanoic acid, 2-methyl-, 3-hydroxy-2,2,4-trimethylpentyl ester	77-68-9	96.3	C12H24O3	3.73E+07	1.85
13.867	1-(1,3-benzodioxol-5-yl)-N-(1,3-benzodioxol-4-ylmethyl)-N-methylpropan-2-amine	1000378-90-9	75.7	C19H21NO4	5.13E+06	0.25
13.957	Cyclooctene, 3-methyl-	13152-05-1	88.6	C9H16	3.04E+07	1.51
14.047	2,4,7,9-Tetramethyl-5-decyn-4,7-diol	126-86-3	68.9	C14H26O2	1.25E+06	0.06
14.085	Dodecanal	112-54-9	88.8	C12H24O	8.86E+06	0.44
14.197	2-[4-methyl-6-(2,6,6-trimethylcyclohex-1-enyl)hexa-1,3,5-trienyl]cyclohex-1-en-1-carboxaldehyde	1000216-09-2	62.5	C23H32O	2.21E+05	0.01
14.308	17-Octadecynoic acid	34450-18-5	72.1	C18H32O2	2.08E+06	0.10
14.501	Cyclooctene, 3-methyl-	13152-05-1	79.6	C9H16	5.28E+06	0.26
14.612	Octadecane, 3-ethyl-5-(2-ethylbutyl)-	55282-12-7	52.6	C26H54	3.25E+05	0.02
14.676	tert-Hexadecanethiol	25360-09-2	56.4	C16H34S	5.75E+05	0.03
14.783	Octasiloxane, 1,1,3,3,5,5,7,7,9,9,11,11,13,13,15,15-hexadecamethyl-	19095-24-0	64.9	C16H50O7Si8	5.93E+06	0.29
14.843	2,5-Cyclohexadiene-1,4-dione, 2,6-bis(1,1-dimethylethyl)-	719-22-2	66.1	C14H20O2	1.40E+06	0.07
14.955	1-Dodecanol	112-53-8	97.2	C12H26O	5.39E+08	26.78
15.152	tert-Hexadecanethiol	25360-09-2	54.6	C16H34S	3.28E+06	0.16
15.250	Nonane, 1-iodo-	4282-42-2	54.0	C9H19I	2.57E+06	0.13
15.327	2,4-Di-tert-butylphenol	96-76-4	92.8	C14H22O	1.15E+07	0.57
15.443	tert-Hexadecanethiol	25360-09-2	58.2	C16H34S	5.74E+05	0.03
15.618	Cyclododecane	294-62-2	84.8	C12H24	3.78E+06	0.19
15.717	3,11-Tetradecadien-1-ol	1000131-36-2	69.8	C14H26O	1.34E+06	0.07
15.755	Widdrol hydroxyether	29620-91-5	57.4	C15H26O2	1.24E+06	0.06
15.909	Dodecanoic acid	143-07-7	81.5	C12H24O2	4.23E+06	0.21
15.965	Betamethasone acetate	987-24-6	53.1	C24H31FO6	3.49E+05	0.02
16.025	Nerolidyl acetate	2306-78-7	76.2	C17H28O2	1.61E+06	0.08
16.128	1H-2,8a-Methanocyclopenta[a]cyclopropa[e]cyclodecen-11-one, 1a,2,5,5a,6,9,10,10a-octahydro-5,5a,6-trihydroxy-1,4-bis(hydroxymethyl)-1,7,9-trimethyl-, [1S-(1.alpha.,1a.alpha.,2.alpha.,5.beta.,5a.beta.,6.beta.,8a.alpha.,9.alpha.,10a.alpha.)]-	52557-29-6	63.2	C20H28O6	3.89E+05	0.02
16.201	2-(4a,8-Dimethyl-2,3,4,4a,5,6-hexahydro-naphthalen-2-yl)-prop-2-en-1-ol	1000190-11-4	53.4	C15H22O	6.26E+05	0.03
16.346	2,2,4-Trimethyl-1,3-pentanediol diisobutyrate	6846-50-0	94.6	C16H30O4	1.34E+07	0.67
16.432	Desogestrel	54024-22-5	65.9	C22H30O	8.31E+05	0.04
16.522	1-Hexadecanol, 2-methyl-	2490-48-4	63.5	C17H36O	9.63E+05	0.05
16.616	2-((3R,3aR,3bS,4R,7R,7aS)-3,7-Dimethyloctahydro-1H-cyclopenta[1,3]cyclopropa[1,2]benzen-4-yl)propan-2-ol	220766-71-2	73.3	C15H26O	2.60E+06	0.13
16.749	2,4-Dihydroxybenzoic acid, 3TMS derivative	10586-16-0	72.9	C16H30O4Si3	3.32E+06	0.16
16.924	Tributyl phosphate	126-73-8	63.8	C12H27O4P	1.58E+06	0.08
16.980	2-Methyl-4-nitro-3-phenyl-butyric acid, methyl ester	252036-58-1	53.5	C12H15NO4	6.90E+05	0.03
17.053	Cyclopentaneacetic acid, 3-oxo-2-pentyl-, methyl ester	24851-98-7	66.1	C13H22O3	7.77E+05	0.04
17.164	9-Octadecenoic acid (Z)-, oxiranylmethyl ester	5431-33-4	59.3	C21H38O3	7.77E+05	0.04
17.280	Eprazinone	10402-90-1	66.0	C24H32N2O2	2.80E+06	0.14
17.400	1-Tetradecanol	112-72-1	90.8	C14H30O	2.64E+07	1.31
17.515	Dodecyl acrylate	2156-97-0	93.7	C15H28O2	2.14E+07	1.06
17.588	Propanoic acid, decyl ester	5454-19-3	84.2	C13H26O2	4.13E+06	0.21
17.764	Benzoic acid, 2-ethylhexyl ester	5444-75-7	74.8	C15H22O2	1.68E+06	0.08
17.832	Octadecanal, 2-bromo-	56599-95-2	51.2	C18H35BrO	4.71E+05	0.02
17.973	1-Hexadecanol, 2-methyl-	2490-48-4	66.7	C17H36O	2.99E+05	0.01
18.080	Isoxazolo[2,3-b]benz[1,2]oxazine, perhydro-2-methoxycarbonyl-10-methyl-5a-trimethylsilyloxy-	111556-18-4	56.2	C16H29NO5Si	3.21E+05	0.02
18.205	Tetradecanoic acid	544-63-8	79.1	C14H28O2	1.36E+06	0.07
18.329	3,5-di-tert-Butyl-4-hydroxybenzaldehyde	1620-98-0	90.5	C15H22O2	1.86E+06	0.09
18.453	Heptasiloxane, hexadecamethyl-	541-01-5	77.8	C16H48O6Si7	1.48E+06	0.07
18.620	Phenylserine, 2-fluoro-4,5-dimethoxy-.beta.,.beta.-didehydro-, methyl(ester	1000130-37-5	52.3	C12H14FNO5	5.18E+05	0.03
18.903	Octadecanal, 2-bromo-	56599-95-2	73.7	C18H35BrO	4.57E+05	0.02
18.937	Isopropyl myristate	110-27-0	83.1	C17H34O2	1.80E+06	0.09
19.052	Hexadecane, 1,1-bis(dodecyloxy)-	56554-64-4	72.9	C40H82O2	1.27E+06	0.06
19.155	2-Benzoyloxy-1,1,10-trimethyl-6,9-epidioxydecalin	108511-83-7	62.4	C20H26O4	8.52E+05	0.04
19.356	1,2-Benzenedicarboxylic acid, bis(2-methylpropyl) ester	84-69-5	96.8	C16H22O4	2.37E+07	1.18
19.511	9,10-Bis(bromomethyl)anthracene	34373-96-1	63.7	C16H12Br2	1.90E+05	0.01
19.571	Azuleno[6,5-b]furan-2,5-dione, decahydro-4a,8-dimethyl-3-methylene-, [3aR-(3a.alpha.,4a.beta.,7a.alpha.,8.beta.,9a.alpha.)]-	19908-69-1	62.8	C15H20O3	5.12E+05	0.03
19.755	Eicosanenitrile	4616-73-3	68.2	C20H39N	6.19E+05	0.03
19.845	1,2-Benzenedicarboxylic acid, bis(2-methylpropyl) ester	84-69-5	75.7	C16H22O4	2.78E+06	0.14
19.986	Hexadecanoic acid, methyl ester	112-39-0	71.8	C17H34O2	3.14E+06	0.16
20.324	Dibutyl phthalate	84-74-2	96.3	C16H22O4	2.73E+07	1.36
20.500	1H-[1,2,3]Triazole-4-carboxylic acid, 1-(4-aminofurazan-3-yl)-5-[(4-carbamoylphenylamino)methyl]-, ethyl ester	1000303-81-5	54.6	C15H16N8O4	3.08E+05	0.02
20.752	Octadecane, 3-ethyl-5-(2-ethylbutyl)-	55282-12-7	58.3	C26H54	5.75E+05	0.03
20.949	Isopropyl palmitate	142-91-6	91.7	C19H38O2	2.74E+06	0.14
21.146	Pyrrol-2(5H)-one, 4-benzoyl-3-hydroxy-5-(4-hydroxy-3-methoxyphenyl)-1-(2-methoxyethyl)-	337506-57-7	51.9	C21H21NO6	2.91E+05	0.01
21.305	2-Methyl-5-oxohexanethioic acid, S-t-butyl ester	1000186-90-2	56.9	C11H20O2S	1.28E+06	0.06
21.356	Heptasiloxane, hexadecamethyl-	541-01-5	75.7	C16H48O6Si7	9.93E+05	0.05
21.442	Ethyl iso-allocholate	1000043-05-3	57.1	C26H44O5	5.41E+05	0.03
21.690	Octadecane, 3-ethyl-5-(2-ethylbutyl)-	55282-12-7	59.4	C26H54	4.71E+05	0.02
21.759	n-Hexadecylsuccinic anhydride	4200-91-3	61.8	C20H36O3	4.41E+05	0.02
22.054	Ethyl iso-allocholate	1000043-05-3	59.9	C26H44O5	3.18E+05	0.02
22.469	Hexadecanoic acid, butyl ester	111-06-8	64.5	C20H40O2	2.95E+05	0.01
22.611	Heptasiloxane, hexadecamethyl-	541-01-5	75.3	C16H48O6Si7	8.55E+05	0.04
22.983	Tributyl acetylcitrate	77-90-7	65.6	C20H34O8	3.93E+05	0.02
23.707	Nerinine	481-44-7	55.0	C19H25NO5	3.03E+05	0.02
23.767	Heptasiloxane, hexadecamethyl-	541-01-5	77.2	C16H48O6Si7	7.48E+05	0.04
23.947	Methyl dehydroabietate	1235-74-1	66.2	C21H30O2	2.52E+05	0.01
24.863	Heptasiloxane, hexadecamethyl-	541-01-5	74.7	C16H48O6Si7	7.54E+05	0.04
25.886	Heptasiloxane, hexadecamethyl-	541-01-5	76.0	C16H48O6Si7	7.80E+05	0.04
26.850	Heptasiloxane, hexadecamethyl-	541-01-5	76.0	C16H48O6Si7	6.66E+05	0.03
27.282	Heptasiloxane, hexadecamethyl-	541-01-5	64.8	C16H48O6Si7	1.09E+06	0.05
27.809	Heptasiloxane, hexadecamethyl-	541-01-5	77.1	C16H48O6Si7	6.60E+05	0.03
28.901	Heptasiloxane, hexadecamethyl-	541-01-5	74.6	C16H48O6Si7	5.95E+05	0.03
29.518	Heptasiloxane, hexadecamethyl-	541-01-5	65.4	C16H48O6Si7	3.06E+06	0.15
30.194	Heptasiloxane, hexadecamethyl-	541-01-5	73.0	C16H48O6Si7	7.50E+05	0.04
31.783	Heptasiloxane, hexadecamethyl-	541-01-5	69.6	C16H48O6Si7	4.80E+05	0.02
32.262	Heptasiloxane, hexadecamethyl-	541-01-5	66.7	C16H48O6Si7	2.19E+06	0.11
33.774	Heptasiloxane, hexadecamethyl-	541-01-5	68.5	C16H48O6Si7	7.16E+05	0.04
