## Supplementary material for "Feasibility of Integrating Canine Olfaction with Chemical and Microbial Profiling of Urine to Detect Lethal Prostate Cancer": AWP6195 (Non-Cancer)

Component RT	Compound Name	CAS#	Match Factor	Formula	Component Area	Area %
1.094	Benzenemethanol, .alpha.-(1-aminoethyl)-	48115-38-4	50.9	C9H13NO	1.82E+07	5.30
1.235	Acetone	67-64-1	79.5	C3H6O	2.92E+06	0.85
1.475	2-Butanone	78-93-3	65.5	C4H8O	6.95E+05	0.20
1.543	Propane, 2-ethoxy-2-methyl-	637-92-3	59.7	C6H14O	2.15E+05	0.06
1.770	2,4-Hexadiyne	2809-69-0	50.1	C6H6	1.29E+05	0.04
1.925	2-Pentanone	107-87-9	93.5	C5H10O	4.46E+06	1.30
2.015	Sulfone, 2-hydroxypropyl t-butyl	154619-05-3	51.1	C7H16O3S	6.68E+05	0.19
2.122	Cyclopropanecarboxylic acid, cyclohexyl ester	1000278-70-7	44.0	C10H16O2	1.57E+05	0.05
2.323	3-Buten-1-ol, 3-methyl-	763-32-6	52.2	C5H10O	1.18E+05	0.03
2.361	Methyl Isobutyl Ketone	108-10-1	60.2	C6H12O	2.71E+05	0.08
2.515	Pyrrole	109-97-7	88.3	C4H5N	1.72E+06	0.50
2.640	Toluene	108-88-3	88.4	C7H8	1.34E+06	0.39
2.862	Chloro(2-methyloxiran-2-yl)acetic acid, t-butyl ester	1000195-30-2	52.2	C9H15ClO3	3.47E+05	0.10
3.029	Hexanal	66-25-1	84.3	C6H12O	1.78E+06	0.52
3.248	1-Methyl-2-phenylbenzimidazole	2622-63-1	64.5	C14H12N2	2.46E+05	0.07
3.830	Benzyl-N-(1-benzyl-2-hydroxyethyl)-N-methylcarbamat	301833-79-4	54.2	C18H21NO3	2.99E+05	0.09
3.980	4-Heptanone	123-19-3	90.0	C7H14O	5.13E+06	1.50
4.155	Allyl Isothiocyanate	57-06-7	70.0	C4H5NS	7.01E+05	0.20
4.288	o-Xylene	95-47-6	65.3	C8H10	5.26E+05	0.15
4.370	Cyclohexanone	108-94-1	49.9	C6H10O	4.87E+05	0.14
4.447	1,4-Benzenedicarboxamide, 2-nitro-	50739-80-5	51.2	C8H7N3O4	2.58E+05	0.08
4.883	Cyclopropanemethanol, .alpha.,.alpha.-dimethyl-2-methylene-	126434-25-1	72.0	C7H12O	3.19E+06	0.93
4.965	2-Heptanone, 4-methyl-	6137-06-0	76.3	C8H16O	1.18E+06	0.34
5.466	Acetic acid, 3,4-dihydroxy-3-methyl-butyl ester	1000185-30-0	62.3	C7H14O4	1.46E+06	0.43
5.607	Cyclotetrasiloxane, octamethyl-	556-67-2	90.4	C8H24O4Si4	6.67E+05	0.19
5.646	1,3-Benzenedicarboxylic acid, 5-(1,1-dimethylethyl)-	9/3/2359	48.9	C12H14O4	3.98E+05	0.12
5.748	(S)-9-[(R)-2-(Hydroxymethyl)pyrrolidin-1-yl]-3-methyl-3,4-dihydro-2H-benzo[b][1,4,5]oxathiazepine 1,1-dioxide	1334427-01-8	53.8	C14H20N2O4S	1.36E+05	0.04
5.915	3-Hydroxybutyric acid, t-butyl ester	90435-23-7	66.6	C8H16O3	1.17E+06	0.34
6.018	Octadecanal, 2-bromo-	56599-95-2	53.2	C18H35BrO	5.47E+05	0.16
6.129	Heptaethylene glycol monododecyl ether	3055-97-8	53.2	C26H54O8	7.72E+05	0.23
6.421	1-Hexanol, 2-ethyl-	104-76-7	83.2	C8H18O	6.46E+06	1.88
6.643	d-Mannitol, 1-O-heptyl-	126403-07-4	54.3	C13H28O6	2.29E+05	0.07
6.789	Octadecane, 3-ethyl-5-(2-ethylbutyl)-	55282-12-7	47.6	C26H54	1.52E+05	0.04
7.149	9-Octadecenoic acid (Z)-, hexyl ester	20290-84-0	58.1	C24H46O2	9.38E+05	0.27
7.380	Benzene, (2-methyl-1-propenyl)-	768-49-0	70.5	C10H12	2.66E+05	0.08
7.491	8,11,14-Eicosatrienoic acid, (Z,Z,Z)-	1783-84-2	54.3	C20H34O2	3.30E+05	0.10
7.585	Nonanal	124-19-6	94.2	C9H18O	3.75E+06	1.09
7.936	Cyclopentasiloxane, decamethyl-	541-02-6	92.2	C10H30O5Si5	4.47E+06	1.30
8.506	Pinocarvone	30460-92-5	77.2	C10H14O	1.17E+06	0.34
8.592	Cobalt, acetylacetonato-(pentamethylcyclopentadienyl)-	1000163-59-4	55.8	C15H22CoO2	2.46E+05	0.07
8.673	1,7-Octanediol, 3,7-dimethyl-	107-74-4	56.8	C10H22O2	3.69E+05	0.11
8.724	9,12-Hexadecadienoic acid, methyl ester	2462-80-8	64.0	C17H30O2	4.53E+05	0.13
8.827	Cyclopropanedodecanoic acid, 2-octyl-, methyl ester	10152-65-5	58.4	C24H46O2	1.54E+05	0.04
8.887	Benzenemethanol, .alpha.,.alpha.,4-trimethyl-	1197-01-9	48.3	C10H14O	1.49E+05	0.04
9.093	n-Nonadecanol-1	1454-84-8	65.3	C19H40O	1.49E+05	0.04
9.311	Benzaldehyde, 2,4-dimethyl-	15764-16-6	95.1	C9H10O	5.20E+06	1.52
9.581	Benzaldehyde, 4-(1-methylethyl)-	122-03-2	77.4	C10H12O	6.59E+05	0.19
9.692	(-)-Carvone	6485-40-1	89.3	C10H14O	2.05E+06	0.60
10.086	Octadecane, 1-(ethenyloxy)-	930-02-9	64.5	C20H40O	3.58E+05	0.10
10.313	4,6'-Dimethoxy-2'-(tert.-butyldimethylsilyl)oxychalcone	1000454-23-8	77.3	C23H30O4Si	1.49E+06	0.43
10.429	Octadecane, 3-ethyl-5-(2-ethylbutyl)-	55282-12-7	51.8	C26H54	2.12E+05	0.06
10.711	3-Hexanone, 2,5-dimethyl-4-nitro-	59906-54-6	60.1	C8H15NO3	5.14E+05	0.15
10.930	Pentasiloxane, dodecamethyl-	141-63-9	56.5	C12H36O4Si5	2.37E+05	0.07
11.088	2,2,4-Trimethyl-1,3-pentanediol diisobutyrate	6846-50-0	88.3	C16H30O4	5.09E+06	1.49
11.388	Propanoic acid, 2-methyl-, 3-hydroxy-2,2,4-trimethylpentyl ester	77-68-9	96.6	C12H24O3	1.19E+07	3.47
11.478	Octadecane, 3-ethyl-5-(2-ethylbutyl)-	55282-12-7	51.7	C26H54	4.35E+05	0.13
11.580	1-Hexadecanol, 2-methyl-	2490-48-4	60.6	C17H36O	2.95E+05	0.09
11.675	Tetradecane	629-59-4	85.9	C14H30	1.18E+06	0.34
11.730	3-Dodecanol	10203-30-2	63.4	C12H26O	4.56E+05	0.13
11.850	Dodecanal	112-54-9	94.0	C12H24O	5.33E+06	1.56
12.458	Octasiloxane, 1,1,3,3,5,5,7,7,9,9,11,11,13,13,15,15-hexadecamethyl-	19095-24-0	63.9	C16H50O7Si8	3.60E+06	1.05
12.617	Ethyl iso-allocholate	1000043-05-3	60.7	C26H44O5	3.65E+05	0.11
12.711	1-Dodecanol	112-53-8	99.4	C12H26O	1.79E+08	52.34
12.925	tert-Hexadecanethiol	25360-09-2	58.0	C16H34S	5.63E+05	0.16
13.041	Butylated Hydroxytoluene	128-37-0	86.1	C15H24O	6.87E+05	0.20
13.113	2,4-Di-tert-butylphenol	96-76-4	90.7	C14H22O	1.01E+06	0.29
13.255	Dodecanoic acid, methyl ester	111-82-0	62.6	C13H26O2	2.23E+05	0.07
13.345	Octadecanal, 2-bromo-	56599-95-2	66.5	C18H35BrO	3.73E+05	0.11
13.392	Heptasiloxane, hexadecamethyl-	541-01-5	73.9	C16H48O6Si7	1.94E+05	0.06
13.563	Dodecanoic acid, 2-butoxyethyl ester	109-37-5	52.1	C18H36O3	2.09E+05	0.06
13.726	1-Dodecanol, TMS derivative	6221-88-1	69.9	C15H34OSi	2.11E+05	0.06
14.025	2,2,4-Trimethyl-1,3-pentanediol diisobutyrate	6846-50-0	95.5	C16H30O4	1.81E+07	5.28
14.111	Diethyl Phthalate	84-66-2	68.0	C12H14O4	9.19E+05	0.27
14.248	Octadecanal, 2-bromo-	56599-95-2	59.7	C18H35BrO	1.73E+05	0.05
14.325	Ethanol, 2-(9-octadecenyloxy)-, (Z)-	5353-25-3	76.6	C20H40O2	3.28E+05	0.10
14.377	2,4-Dihydroxybenzoic acid, 3TMS derivative	10586-16-0	75.9	C16H30O4Si3	1.50E+06	0.44
14.432	Dodecanoic acid, 1-methylethyl ester	10233-13-3	76.2	C15H30O2	1.16E+06	0.34
14.719	Hexanoic acid, 3,5,5-trimethyl-, 2-ethylhexyl ester	1000406-82-2	71.7	C17H34O2	5.28E+05	0.15
14.792	Cyclopentaneacetic acid, 3-oxo-2-pentyl-, methyl ester	24851-98-7	59.7	C13H22O3	1.30E+05	0.04
14.839	1-Hexadecanol, 2-methyl-	2490-48-4	71.9	C17H36O	5.23E+05	0.15
14.925	2-(4a,8-Dimethyl-6-oxo-1,2,3,4,4a,5,6,8a-octahydro-naphthalen-2-yl)-propionaldehyde	1000190-21-8	58.4	C15H22O2	1.37E+05	0.04
15.130	1-Hexadecanol, 2-methyl-	2490-48-4	60.5	C17H36O	3.91E+05	0.11
15.203	Dodecyl acrylate	2156-97-0	83.0	C15H28O2	1.61E+06	0.47
15.271	Oxirane, [(dodecyloxy)methyl]-	2461-18-9	82.3	C15H30O2	3.07E+06	0.90
15.426	Benzoic acid, 2-ethylhexyl ester	5444-75-7	89.1	C15H22O2	2.88E+06	0.84
15.974	3,5-di-tert-Butyl-4-hydroxybenzaldehyde	1620-98-0	70.2	C15H22O2	1.66E+05	0.05
16.029	Heptasiloxane, hexadecamethyl-	541-01-5	74.2	C16H48O6Si7	6.93E+05	0.20
16.102	2,2-Dimethyl-6-methylene-1-[3,5-dihydroxy-1-pentenyl]cyclohexan-1-perhydrol	1000212-02-6	65.9	C14H24O4	2.89E+05	0.08
16.312	Octadecane, 3-ethyl-5-(2-ethylbutyl)-	55282-12-7	56.4	C26H54	1.45E+05	0.04
16.359	tert-Hexadecanethiol	25360-09-2	57.2	C16H34S	2.12E+05	0.06
16.582	Isopropyl myristate	110-27-0	92.4	C17H34O2	2.21E+06	0.65
16.774	2-Pentadecanone, 6,10,14-trimethyl-	502-69-2	76.6	C18H36O	9.29E+05	0.27
16.860	7-Acetyl-6-ethyl-1,1,4,4-tetramethyltetralin	88-29-9	69.0	C18H26O	1.53E+05	0.04
17.027	1,2-Benzenedicarboxylic acid, bis(2-methylpropyl) ester	84-69-5	87.1	C16H22O4	1.71E+06	0.50
17.331	Octadecanal, 2-bromo-	56599-95-2	62.8	C18H35BrO	1.12E+05	0.03
17.395	Octadecanal, 2-bromo-	56599-95-2	60.5	C18H35BrO	1.82E+05	0.05
17.498	Heptasiloxane, hexadecamethyl-	541-01-5	62.9	C16H48O6Si7	8.71E+05	0.25
17.618	Hexadecanoic acid, methyl ester	112-39-0	61.0	C17H34O2	2.28E+05	0.07
17.982	1,2-Benzenedicarboxylic acid, butyl 2-ethylhexyl ester	85-69-8	80.4	C20H30O4	1.09E+06	0.32
18.410	1H-2,8a-Methanocyclopenta[a]cyclopropa[e]cyclodecen-11-one, 1a,2,5,5a,6,9,10,10a-octahydro-5,5a,6-trihydroxy-1,4-bis(hydroxymethyl)-1,7,9-trimethyl-, [1S-(1.alpha.,1a.alpha.,2.alpha.,5.beta.,5a.beta.,6.beta.,8a.alpha.,9.alpha.,10a.alpha.)]-	52557-29-6	60.6	C20H28O6	1.54E+05	0.04
18.543	Estra-1,3,5(10)-trien-17.beta.-ol	2529-64-8	57.9	C18H24O	1.86E+05	0.05
18.611	1H-Naphtho[2,1-b]pyran, 3-ethenyldodecahydro-3,4a,7,7,10a-pentamethyl-, [3R-(3.alpha.,4a.beta.,6a.alpha.,10a.beta.,10b.alpha.)]-	596-84-9	72.8	C20H34O	3.36E+05	0.10
18.838	Heptasiloxane, hexadecamethyl-	541-01-5	71.3	C16H48O6Si7	3.84E+05	0.11
20.059	Heptasiloxane, hexadecamethyl-	541-01-5	71.2	C16H48O6Si7	3.71E+05	0.11
21.185	Heptasiloxane, hexadecamethyl-	541-01-5	73.6	C16H48O6Si7	3.60E+05	0.11
21.433	Methyl dehydroabietate	1235-74-1	76.0	C21H30O2	4.05E+05	0.12
22.243	Heptasiloxane, hexadecamethyl-	541-01-5	72.1	C16H48O6Si7	4.00E+05	0.12
23.240	Heptasiloxane, hexadecamethyl-	541-01-5	76.6	C16H48O6Si7	4.42E+05	0.13
24.169	Heptasiloxane, hexadecamethyl-	541-01-5	75.1	C16H48O6Si7	4.29E+05	0.13
25.043	Heptasiloxane, hexadecamethyl-	541-01-5	71.4	C16H48O6Si7	4.37E+05	0.13
25.857	Heptasiloxane, hexadecamethyl-	541-01-5	75.2	C16H48O6Si7	4.60E+05	0.13
26.619	Heptasiloxane, hexadecamethyl-	541-01-5	68.6	C16H48O6Si7	5.62E+05	0.16
27.364	Heptasiloxane, hexadecamethyl-	541-01-5	70.9	C16H48O6Si7	6.00E+05	0.18
28.194	Heptasiloxane, hexadecamethyl-	541-01-5	67.6	C16H48O6Si7	6.80E+05	0.20
29.192	Heptasiloxane, hexadecamethyl-	541-01-5	69.3	C16H48O6Si7	7.27E+05	0.21
30.408	Heptasiloxane, hexadecamethyl-	541-01-5	69.8	C16H48O6Si7	8.15E+05	0.24
31.894	Heptasiloxane, hexadecamethyl-	541-01-5	59.0	C16H48O6Si7	8.00E+05	0.23
33.774	Heptasiloxane, 1,1,3,3,5,5,7,7,9,9,11,11,13,13-tetradecamethyl-	19095-23-9	59.6	C14H44O6Si7	4.97E+05	0.14
36.129	Heptasiloxane, hexadecamethyl-	541-01-5	61.5	C16H48O6Si7	1.58E+06	0.46
