## Supplementary material for "Feasibility of Integrating Canine Olfaction with Chemical and Microbial Profiling of Urine to Detect Lethal Prostate Cancer": AWP6241 (Non-Cancer)

Component RT	Compound Name	CAS#	Match Factor	Formula	Component Area	Area %
1.085	(2-Aziridinylethyl)amine	4025-37-0	67.4	C4H10N2	3.54E+07	6.87
1.231	Acetone	67-64-1	76.1	C3H6O	1.55E+06	0.30
1.466	2-Butanone	78-93-3	72.8	C4H8O	9.85E+05	0.19
1.539	Propane, 2-ethoxy-2-methyl-	637-92-3	57.4	C6H14O	4.23E+05	0.08
1.766	1,3-Hexadien-5-yne	10420-90-3	61.9	C6H6	3.05E+05	0.06
1.920	2-Pentanone	107-87-9	94.9	C5H10O	6.13E+06	1.19
2.006	1,5-Hexadien-3-ol	924-41-4	50.3	C6H10O	6.13E+05	0.12
2.353	Methyl Isobutyl Ketone	108-10-1	63.5	C6H12O	3.54E+05	0.07
2.511	Pyrrole	109-97-7	88.1	C4H5N	2.47E+06	0.48
2.635	Toluene	108-88-3	86.7	C7H8	1.24E+06	0.24
2.828	3-Hexanone	589-38-8	79.0	C6H12O	9.01E+05	0.17
2.892	2-Hexanone, 4-hydroxy-3-propyl-	62338-17-4	66.1	C9H18O2	5.89E+05	0.11
3.021	Hexanal	66-25-1	92.6	C6H12O	4.65E+06	0.90
3.239	Cyclotrisiloxane, hexamethyl-	541-05-9	95.3	C6H18O3Si3	5.86E+06	1.14
3.517	Benzenepropanoic acid, TBDMS derivative	78324-01-3	47.7	C15H24O2Si	4.99E+05	0.10
3.821	1-benzylindole	1000334-31-3	55.6	C15H13N	2.85E+05	0.06
3.984	4-Heptanone	123-19-3	94.1	C7H14O	7.73E+07	15.00
4.160	2,3,4-Trimethoxyphenylacetonitrile	68913-85-9	54.7	C11H13NO3	1.81E+05	0.04
4.245	2-Heptanone	110-43-0	75.9	C7H14O	2.37E+06	0.46
4.369	Cyclohexanone	108-94-1	49.6	C6H10O	3.81E+05	0.07
4.438	Heptanal	111-71-7	70.0	C7H14O	7.41E+05	0.14
4.883	8-Hydroxy-2-octanone	25368-54-1	71.3	C8H16O2	2.92E+06	0.57
4.960	2-Heptanone, 4-methyl-	6137-06-0	76.5	C8H16O	1.20E+06	0.23
5.222	Benzaldehyde, 2-nitro-4-trimethylsilyl-	30127-94-7	58.0	C10H13NO3Si	2.40E+05	0.05
5.333	13-Oxabicyclo[9.3.1]pentadecane, 15-chloro-	1000151-77-6	53.6	C14H25ClO	2.01E+05	0.04
5.470	Acetic acid, 3,4-dihydroxy-3-methyl-butyl ester	1000185-30-0	62.5	C7H14O4	1.99E+06	0.39
5.658	.beta.-Hydroxyethyltheophylline tert-butyldimethylsilyl ether	1000442-93-8	65.9	C15H26N4O3Si	3.43E+06	0.67
5.753	Dihydroxanthin	1000116-12-8	48.7	C17H24O5	9.08E+05	0.18
5.787	Ethanone, 1-(3-methylenecyclopentyl)-	54829-98-0	60.6	C8H12O	8.78E+05	0.17
5.915	Ethanol, 2-(1,1-dimethylethoxy)-	7580-85-0	64.5	C6H14O2	1.25E+06	0.24
6.018	Octanal	124-13-0	62.9	C8H16O	1.45E+06	0.28
6.125	1,3-Dimethyl 5-(methoxyimino)-4,6-dimethyl-2-oxocyclohexa-1(6),3-diene-1,3-dicarboxylate	1000388-36-7	53.5	C13H15NO6	3.84E+05	0.07
6.202	(E)-4-((1R,5S)-2,5,6,6-Tetramethylcyclohex-2-en-1-yl)but-3-en-2-one-rel-	472-46-8	64.0	C14H22O	6.45E+05	0.13
6.335	Benzene, 1-methyl-3-(1-methylethyl)-	535-77-3	84.8	C10H14	2.89E+06	0.56
6.416	1-Hexanol, 2-ethyl-	104-76-7	91.4	C8H18O	1.52E+07	2.94
6.639	d-Mannitol, 1-O-heptyl-	126403-07-4	51.2	C13H28O6	3.04E+05	0.06
6.853	.gamma.-Terpinene	99-85-4	79.4	C10H16	7.10E+05	0.14
7.076	5-Isopropyl-2-methylbicyclo[3.1.0]hexan-2-ol	546-79-2	61.5	C10H18O	4.65E+05	0.09
7.131	Dodecane, 1,2-dibromo-	55334-42-4	61.0	C12H24Br2	8.52E+05	0.17
7.380	Benzene, 1-methyl-4-(1-methylethenyl)-	1195-32-0	79.5	C10H12	5.34E+05	0.10
7.581	Nonanal	124-19-6	94.8	C9H18O	6.22E+06	1.21
7.932	Cyclopentasiloxane, decamethyl-	541-02-6	92.1	C10H30O5Si5	1.40E+06	0.27
7.971	Benzaldehyde, 3-chloro-	587-04-2	66.0	C7H5ClO	1.20E+06	0.23
8.249	Tetrabutyl titanate	5593-70-4	54.0	C16H36O4Ti	2.08E+05	0.04
8.450	Hexadecanoic acid, (2-phenyl-1,3-dioxolan-4-yl)methyl ester, cis-	42495-31-8	51.1	C26H42O4	1.75E+05	0.03
8.510	Phenol, 3-ethyl-5-methyl-	698-71-5	56.5	C9H12O	5.33E+05	0.10
8.591	3-Mercaptoindole, N,S-bis(trimethylsilyl)-	1000463-28-4	57.5	C14H23NSSi2	2.11E+05	0.04
8.660	Octadecane, 1-(ethenyloxy)-	930-02-9	58.7	C20H40O	4.91E+05	0.10
8.720	Cyclohexanol, 5-methyl-2-(1-methylethyl)-, (1.alpha.,2.beta.,5.alpha.)-(.+/-.)-	15356-70-4	80.5	C10H20O	1.01E+06	0.20
8.750	Terpinen-4-ol	562-74-3	85.8	C10H18O	3.36E+06	0.65
8.848	Cyclopropanedodecanoic acid, 2-octyl-, methyl ester	10152-65-5	55.6	C24H46O2	7.84E+05	0.15
8.985	6,9,12-Octadecatrienoic acid, methyl ester	2676-41-7	56.4	C19H32O2	1.97E+05	0.04
9.092	n-Nonadecanol-1	1454-84-8	65.8	C19H40O	1.94E+05	0.04
9.281	Benzofuran, 4,7-dimethyl-	28715-26-6	63.2	C10H10O	1.33E+05	0.03
9.315	Benzaldehyde, 2,4-dimethyl-	15764-16-6	91.2	C9H10O	2.54E+06	0.49
9.585	3,5-Dodecadiyne, 2-methyl-	55638-52-3	67.2	C13H20	3.93E+05	0.08
9.692	(-)-Carvone	6485-40-1	93.9	C10H14O	4.84E+06	0.94
10.094	Erucic acid	112-86-7	63.8	C22H42O2	7.64E+05	0.15
10.313	2,4'-Dimethoxy-2'(tert.-butyldimethylsilyl)oxychalcone	1000454-30-8	76.5	C23H30O4Si	1.72E+06	0.33
10.428	15-Hexenoic acid, 14-hydroxy-14-methyl-	1000197-40-1	54.6	C17H32O3	4.58E+05	0.09
10.613	1-Decanamine	2016-57-1	56.3	C10H23N	2.07E+05	0.04
10.711	3-Hexanone, 2,5-dimethyl-4-nitro-	59906-54-6	50.7	C8H15NO3	1.56E+05	0.03
10.775	Vinyl o-chlorobenzoate	15721-27-4	93.1	C9H7ClO2	8.80E+06	1.71
10.878	Pyrazine, 3-butyl-2,5-dimethyl-	40790-29-2	58.0	C10H16N2	3.17E+05	0.06
10.925	1,3,5,7,9-Pentasiloxane, 1,1,3,3,5,5,7,7,9,9-decamethyl-1,9-di(tert.butyl)-	1000458-50-6	55.2	C18H48O4Si5	3.02E+05	0.06
11.092	2,2,4-Trimethyl-1,3-pentanediol diisobutyrate	6846-50-0	87.7	C16H30O4	4.00E+06	0.78
11.388	Propanoic acid, 2-methyl-, 3-hydroxy-2,2,4-trimethylpentyl ester	77-68-9	95.1	C12H24O3	8.26E+06	1.60
11.478	Furan, 2-(dichloromethyl)-tetrahydro-	931-05-5	48.2	C5H8Cl2O	1.85E+05	0.04
11.580	1-Tricosanol	1/5/3133	67.0	C23H48O	2.85E+05	0.06
11.619	2-Methoxy-4-methyl-1-pentylbenzene	1000408-33-6	67.9	C13H20O	5.85E+05	0.11
11.675	Tetradecane	629-59-4	82.9	C14H30	1.19E+06	0.23
11.734	3-Dodecanol	10203-30-2	64.8	C12H26O	6.38E+05	0.12
11.850	Dodecanal	112-54-9	94.5	C12H24O	7.55E+06	1.46
12.201	Erucin	4430-36-8	85.1	C6H11NS2	2.10E+06	0.41
12.462	2,6-Dihydroxyacetophenone, 2TMS derivative	1000352-81-3	62.5	C14H24O3Si2	1.95E+06	0.38
12.612	Octadecane, 3-ethyl-5-(2-ethylbutyl)-	55282-12-7	60.1	C26H54	2.37E+05	0.05
12.711	1-Dodecanol	112-53-8	99.3	C12H26O	2.27E+08	44.04
12.925	Octadecane, 3-ethyl-5-(2-ethylbutyl)-	55282-12-7	57.3	C26H54	1.34E+05	0.03
13.040	Butylated Hydroxytoluene	128-37-0	78.7	C15H24O	3.59E+05	0.07
13.113	2,4-Di-tert-butylphenol	96-76-4	90.9	C14H22O	1.38E+06	0.27
13.349	Hexadecane, 1,1-bis(dodecyloxy)-	56554-64-4	69.5	C40H82O2	5.54E+05	0.11
13.550	Benzene, 1-chloro-4-[(1-methylethylidene)cyclopropyl]-, (R)-	24524-54-7	58.2	C12H13Cl	2.22E+05	0.04
13.644	2H-2a,7-Methanoazuleno[5,6-b]oxirene, octahydro-3,6,6,7a-tetramethyl-	29597-36-2	68.8	C15H24O	2.81E+05	0.05
13.726	1-Dodecanol, TMS derivative	6221-88-1	67.0	C15H34OSi	2.21E+05	0.04
14.025	2,2,4-Trimethyl-1,3-pentanediol diisobutyrate	6846-50-0	95.2	C16H30O4	1.24E+07	2.40
14.115	1,2-Benzenedicarboxylic acid, butyl octyl ester	84-78-6	62.4	C20H30O4	6.01E+05	0.12
14.244	Hexadecane, 1,1-bis(dodecyloxy)-	56554-64-4	65.1	C40H82O2	2.59E+05	0.05
14.321	Octadecanal, 2-bromo-	56599-95-2	71.3	C18H35BrO	3.94E+05	0.08
14.372	2,5-Dihydroxybenzoic acid, 3TMS derivative	3618-20-0	73.5	C16H30O4Si3	1.33E+06	0.26
14.432	Dodecanoic acid, 1-methylethyl ester	10233-13-3	62.2	C15H30O2	5.25E+05	0.10
14.719	Hexanoic acid, 3,5,5-trimethyl-, 2-ethylhexyl ester	1000406-82-2	62.1	C17H34O2	2.86E+05	0.06
14.839	Hexadecane, 1,1-bis(dodecyloxy)-	56554-64-4	61.2	C40H82O2	2.90E+05	0.06
15.087	Naphthalene, 1,6-dimethyl-4-(1-methylethyl)-	483-78-3	89.4	C15H18	7.22E+05	0.14
15.126	1,3-Dioxocane, 2-pentadecyl-	41583-11-3	53.4	C21H42O2	1.79E+05	0.03
15.203	Dodecyl acrylate	2156-97-0	90.4	C15H28O2	2.51E+06	0.49
15.271	Propanoic acid, decyl ester	5454-19-3	86.1	C13H26O2	3.65E+06	0.71
15.426	Benzoic acid, 2-ethylhexyl ester	5444-75-7	85.7	C15H22O2	1.76E+06	0.34
15.978	3,5-di-tert-Butyl-4-hydroxybenzaldehyde	1620-98-0	71.7	C15H22O2	2.20E+05	0.04
16.029	Heptasiloxane, hexadecamethyl-	541-01-5	75.0	C16H48O6Si7	6.35E+05	0.12
16.586	Isopropyl myristate	110-27-0	91.1	C17H34O2	1.50E+06	0.29
16.779	Octadecanal, 2-bromo-	56599-95-2	70.1	C18H35BrO	6.36E+05	0.12
17.027	1,2-Benzenedicarboxylic acid, bis(2-methylpropyl) ester	84-69-5	86.6	C16H22O4	1.56E+06	0.30
17.331	Octadecanal, 2-bromo-	56599-95-2	60.3	C18H35BrO	1.15E+05	0.02
17.498	Heptasiloxane, hexadecamethyl-	541-01-5	66.8	C16H48O6Si7	7.03E+05	0.14
17.618	Hexadecanoic acid, methyl ester	112-39-0	66.6	C17H34O2	2.60E+05	0.05
17.978	Dibutyl phthalate	84-74-2	84.1	C16H22O4	1.32E+06	0.26
18.543	Isopropyl palmitate	142-91-6	60.8	C19H38O2	1.40E+05	0.03
18.843	Heptasiloxane, hexadecamethyl-	541-01-5	71.6	C16H48O6Si7	3.73E+05	0.07
20.059	Heptasiloxane, hexadecamethyl-	541-01-5	74.2	C16H48O6Si7	3.48E+05	0.07
21.180	Heptasiloxane, hexadecamethyl-	541-01-5	71.9	C16H48O6Si7	3.19E+05	0.06
21.425	Methyl dehydroabietate	1235-74-1	71.9	C21H30O2	2.98E+05	0.06
22.242	Heptasiloxane, 1,1,3,3,5,5,7,7,9,9,11,11,13,13-tetradecamethyl-	19095-23-9	72.3	C14H44O6Si7	4.18E+05	0.08
23.240	Heptasiloxane, hexadecamethyl-	541-01-5	73.2	C16H48O6Si7	3.51E+05	0.07
24.169	Heptasiloxane, hexadecamethyl-	541-01-5	69.9	C16H48O6Si7	3.72E+05	0.07
25.039	Heptasiloxane, hexadecamethyl-	541-01-5	70.7	C16H48O6Si7	4.29E+05	0.08
25.856	Heptasiloxane, hexadecamethyl-	541-01-5	73.5	C16H48O6Si7	4.70E+05	0.09
26.627	Heptasiloxane, hexadecamethyl-	541-01-5	73.1	C16H48O6Si7	4.47E+05	0.09
27.364	Heptasiloxane, hexadecamethyl-	541-01-5	67.1	C16H48O6Si7	5.85E+05	0.11
28.190	Heptasiloxane, hexadecamethyl-	541-01-5	69.4	C16H48O6Si7	6.69E+05	0.13
29.192	Heptasiloxane, hexadecamethyl-	541-01-5	69.3	C16H48O6Si7	7.18E+05	0.14
30.395	Heptasiloxane, hexadecamethyl-	541-01-5	68.5	C16H48O6Si7	1.05E+06	0.20
31.898	Heptasiloxane, hexadecamethyl-	541-01-5	64.7	C16H48O6Si7	8.22E+05	0.16
33.769	Heptasiloxane, hexadecamethyl-	541-01-5	63.1	C16H48O6Si7	7.77E+05	0.15
36.163	Heptasiloxane, hexadecamethyl-	541-01-5	66.7	C16H48O6Si7	1.62E+06	0.31
