## Supplementary material for "Feasibility of Integrating Canine Olfaction with Chemical and Microbial Profiling of Urine to Detect Lethal Prostate Cancer": AWP6255 (Non-Cancer)

Component RT	Compound Name	CAS#	Match Factor	Formula	Component Area	Area %
1.055	(2-Aziridinylethyl)amine	4025-37-0	63.1	C4H10N2	2.45E+07	5.08
1.197	Acetone	67-64-1	82.7	C3H6O	3.27E+06	0.68
1.252	Hydrogen isocyanate	75-13-8	54.7	CHNO	3.59E+05	0.07
1.441	2-Butanone, 4,4-dimethoxy-3-methyl-	36075-03-3	62.0	C7H14O3	1.45E+06	0.30
1.736	1,3-Hexadien-5-yne	10420-90-3	52.8	C6H6	2.47E+05	0.05
1.895	2-Pentanone	107-87-9	88.0	C5H10O	2.53E+06	0.52
1.985	Pentanal	110-62-3	56.3	C5H10O	6.70E+05	0.14
2.336	Methyl Isobutyl Ketone	108-10-1	51.3	C6H12O	2.33E+05	0.05
2.387	1-Methoxy-4-(methylthio)but-2-ene	1000250-28-5	46.2	C6H12OS	2.93E+05	0.06
2.486	Pyrrole	109-97-7	87.5	C4H5N	2.49E+06	0.52
2.610	Toluene	108-88-3	86.6	C7H8	1.18E+06	0.24
2.811	3-Hexanone	589-38-8	67.7	C6H12O	6.45E+05	0.13
2.999	Hexanal	66-25-1	85.0	C6H12O	1.84E+06	0.38
3.183	Cyclotrisiloxane, hexamethyl-	541-05-9	88.6	C6H18O3Si3	3.16E+06	0.65
3.440	Thieno[2,3-c]furan-3-carbonitrile, 2-amino-4,6-dihydro-4,4,6,6-tetramethyl-	447412-24-0	55.2	C11H14N2OS	1.54E+06	0.32
3.804	Benzenebutanoic acid, .alpha.-oxo-, ethyl ester	64920-29-2	55.4	C12H14O3	2.18E+05	0.05
3.971	4-Heptanone	123-19-3	92.3	C7H14O	1.06E+08	21.93
4.143	Allyl Isothiocyanate	57-06-7	57.1	C4H5NS	6.74E+05	0.14
4.237	2-Heptanone	110-43-0	68.3	C7H14O	1.45E+06	0.30
4.352	Cyclohexanone	108-94-1	58.2	C6H10O	4.27E+05	0.09
4.434	2-Acetonyl-9-[3-deoxy-.beta.-d-ribouranosyl]hypoxanthine	132121-67-6	52.1	C13H16N4O5	4.50E+05	0.09
4.871	Cyclopropanemethanol, .alpha.,.alpha.-dimethyl-2-methylene-	126434-25-1	66.6	C7H12O	1.43E+06	0.30
4.952	5H-Dibenzo[a,d]cyclohepten-5-ol, 5-[3-(dimethylamino)propyl]-10,11-dihydro-	1159-03-1	56.2	C20H25NO	3.36E+05	0.07
5.423	Benzaldehyde	100-52-7	69.8	C7H6O	7.90E+05	0.16
5.457	4-Butoxy-2-butanone	30536-44-8	62.4	C8H16O2	1.82E+06	0.38
5.654	Cyclotetrasiloxane, octamethyl-	556-67-2	80.4	C8H24O4Si4	2.99E+06	0.62
5.718	Benzothiophene-2-carboxylic acid, 4,5-dihydro-3-acetamido-7-chloro-6-cyano-, ethyl ester	1000258-70-9	45.2	C14H13ClN2O3S	1.19E+06	0.25
5.907	3-Hydroxybutyric acid, t-butyl ester	90435-23-7	58.0	C8H16O3	1.01E+06	0.21
6.014	Z,Z-2,5-Pentadecadien-1-ol	139185-79-8	59.6	C15H28O	1.03E+06	0.21
6.121	4,6-Decadiyn-3-ol, 3-isopropyl-9-(methoxyethoxymethoxy)-	1000156-87-6	49.0	C17H28O4	1.00E+06	0.21
6.194	3-Buten-2-one, 4-(2,6,6-trimethyl-2-cyclohexen-1-yl)-	6901-97-9	57.4	C13H20O	4.79E+05	0.10
6.326	Benzene, 1-methyl-3-(1-methylethyl)-	535-77-3	69.5	C10H14	5.99E+05	0.12
6.412	1-Hexanol, 2-ethyl-	104-76-7	92.7	C8H18O	9.36E+06	1.94
6.630	2,7-Anhydro-l-galacto-heptulofuranose	1000126-01-5	53.6	C7H12O6	2.65E+05	0.05
6.780	3-Acetyl-1-(4-chlorophenyl)-5-hydroxymethyl-4,5-dihydro-1H-[1,2,4]triazin-6-one	139455-88-2	53.0	C12H12ClN3O3	1.45E+05	0.03
6.849	.gamma.-Terpinene	99-85-4	66.0	C10H16	4.08E+05	0.08
7.084	5.beta.,7.beta.H,10.alpha.-Eudesm-11-en-1.alpha.-ol	25826-85-1	57.6	C15H26O	3.35E+05	0.07
7.123	2-t-Butyl-5-methyl-10H-acridin-9-one	1000210-29-8	51.5	C18H19NO	3.60E+05	0.07
7.217	p-Cresol	106-44-5	69.7	C7H8O	6.45E+05	0.13
7.311	2-Pentene, 3-diethylboryl-2-(methyl-1-propynylsilyl)-	1000153-92-7	46.4	C13H25BSi	1.30E+05	0.03
7.376	1-Phenyl-1-butene	824-90-8	60.6	C10H12	9.06E+04	0.02
7.513	7-Hydroxy-6-methoxyisoflavone, 2-methylpropionate	1000449-16-4	53.5	C20H18O5	5.95E+05	0.12
7.581	Nonanal	124-19-6	93.2	C9H18O	4.48E+06	0.93
7.932	Cyclopentasiloxane, decamethyl-	541-02-6	92.4	C10H30O5Si5	2.35E+06	0.49
8.026	9,12,15-Octadecatrienoic acid, 2-phenyl-1,3-dioxan-5-yl ester	56700-76-6	54.3	C28H40O4	8.85E+04	0.02
8.245	9-Octadecenoic acid (Z)-, hexyl ester	20290-84-0	58.7	C24H46O2	5.10E+05	0.11
8.382	Cyclohexanone, 5-methyl-2-(1-methylethyl)-, cis-	491-07-6	58.0	C10H18O	2.42E+05	0.05
8.446	9-Octadecenoic acid, (2-phenyl-1,3-dioxolan-4-yl)methyl ester, trans-	56599-46-3	55.8	C28H44O4	5.26E+05	0.11
8.489	Benzofuran, 4,5,6,7-tetrahydro-3,6-dimethyl-	494-90-6	56.6	C10H14O	6.99E+05	0.14
8.592	Yohimban-17-one	523-14-8	57.9	C19H22N2O	3.34E+05	0.07
8.643	Cyclohexene, 3-acetoxy-4-(1-hydroxy-1-methylethyl)-1-methyl-	1000196-01-7	60.4	C12H20O3	8.33E+05	0.17
8.712	Cyclohexanol, 5-methyl-2-(1-methylethyl)-, (1.alpha.,2.beta.,5.alpha.)-(.+/-.)-	15356-70-4	95.5	C10H20O	9.80E+06	2.03
8.823	7-Methyl-Z,Z-8,10-hexadecadien-1-ol acetate	1000130-88-6	50.4	C19H34O2	7.44E+04	0.02
8.891	2,5-Octadecadiynoic acid, methyl ester	57156-91-9	57.6	C19H30O2	7.38E+04	0.02
9.063	1,3-Benzodioxole, 5-propyl-	94-58-6	78.6	C10H12O2	7.06E+05	0.15
9.311	Benzaldehyde, 2,4-dimethyl-	15764-16-6	89.8	C9H10O	2.09E+06	0.43
9.581	Benzaldehyde, 4-(1-methylethyl)-	122-03-2	71.5	C10H12O	9.55E+05	0.20
9.692	(-)-Carvone	6485-40-1	93.6	C10H14O	4.46E+06	0.93
9.855	2-Cyclohexen-1-one, 3-methyl-6-(1-methylethyl)-	89-81-6	53.1	C10H16O	2.41E+05	0.05
10.060	1-Decanol	112-30-1	70.8	C10H22O	1.34E+06	0.28
10.313	2,4'-Dimethoxy-2'(tert.-butyldimethylsilyl)oxychalcone	1000454-30-8	76.4	C23H30O4Si	1.31E+06	0.27
10.429	Octadecane, 3-ethyl-5-(2-ethylbutyl)-	55282-12-7	53.9	C26H54	1.76E+05	0.04
10.711	3-Hexanone, 2,5-dimethyl-4-nitro-	59906-54-6	55.0	C8H15NO3	4.08E+05	0.08
10.925	13-Eicosenoic acid, (Z)-, TMS derivative	1000333-52-6	57.9	C23H46O2Si	4.43E+05	0.09
11.084	2,2,4-Trimethyl-1,3-pentanediol diisobutyrate	6846-50-0	89.7	C16H30O4	6.76E+06	1.40
11.388	Propanoic acid, 2-methyl-, 3-hydroxy-2,2,4-trimethylpentyl ester	77-68-9	96.8	C12H24O3	1.26E+07	2.61
11.473	Trichloroacetic acid, 2-tetrahydrofurylmethyl ester	4743-27-5	41.3	C7H9Cl3O3	1.07E+05	0.02
11.580	Octadecanal, 2-bromo-	56599-95-2	62.7	C18H35BrO	2.49E+05	0.05
11.623	2-Methoxy-4-methyl-1-pentylbenzene	1000408-33-6	67.9	C13H20O	5.98E+05	0.12
11.670	Tetradecane	629-59-4	84.9	C14H30	1.28E+06	0.26
11.730	cis-11-Eicosenoic acid	5561-99-9	65.3	C20H38O2	6.70E+05	0.14
11.850	Dodecanal	112-54-9	94.3	C12H24O	6.67E+06	1.38
12.463	Octasiloxane, 1,1,3,3,5,5,7,7,9,9,11,11,13,13,15,15-hexadecamethyl-	19095-24-0	64.5	C16H50O7Si8	1.28E+06	0.27
12.702	1-Dodecanol	112-53-8	99.4	C12H26O	1.91E+08	39.68
12.929	Octadecane, 3-ethyl-5-(2-ethylbutyl)-	55282-12-7	49.7	C26H54	1.72E+05	0.04
13.041	Butylated Hydroxytoluene	128-37-0	91.3	C15H24O	1.49E+06	0.31
13.113	2,4-Di-tert-butylphenol	96-76-4	91.6	C14H22O	1.45E+06	0.30
13.349	9-Hexadecenoic acid	2091-29-4	63.1	C16H30O2	4.01E+05	0.08
13.559	1,2-Propanediol, 3-(octadecyloxy)-, diacetate	21994-81-0	57.8	C25H48O5	4.42E+05	0.09
13.644	Ethyl iso-allocholate	1000043-05-3	56.7	C26H44O5	1.24E+05	0.03
13.726	1-Dodecanol, TMS derivative	6221-88-1	67.9	C15H34OSi	3.19E+05	0.07
14.021	2,2,4-Trimethyl-1,3-pentanediol diisobutyrate	6846-50-0	95.2	C16H30O4	1.63E+07	3.38
14.111	1,2-Benzenedicarboxylic acid, butyl octyl ester	84-78-6	62.6	C20H30O4	5.57E+05	0.12
14.244	1-Hexadecanol, 2-methyl-	2490-48-4	67.0	C17H36O	2.44E+05	0.05
14.317	Octadecanal, 2-bromo-	56599-95-2	72.2	C18H35BrO	3.31E+05	0.07
14.372	3,4-Dihydroxyphenylglycol, 4TMS derivative	56114-62-6	76.1	C20H42O4Si4	2.61E+06	0.54
14.428	1-(.beta.-d-3,5-O-Diacetyl-arabinofuranosyl)thymine	1000287-38-7	55.0	C14H18N2O8	5.08E+05	0.11
14.719	Hexanoic acid, 3,5,5-trimethyl-, 2-ethylhexyl ester	1000406-82-2	59.5	C17H34O2	1.57E+05	0.03
14.835	1-Hexadecanol, 2-methyl-	2490-48-4	62.9	C17H36O	1.93E+05	0.04
14.886	1,3-Hexanediol, 2-ethyl-	94-96-2	63.7	C8H18O2	7.12E+05	0.15
14.972	Octaethylene glycol monododecyl ether	3055-98-9	64.0	C28H58O9	3.43E+05	0.07
15.130	1,2-Propanediol, 3-(octadecyloxy)-, diacetate	21994-81-0	53.2	C25H48O5	1.90E+05	0.04
15.203	Dodecyl acrylate	2156-97-0	89.5	C15H28O2	2.72E+06	0.56
15.271	Propanoic acid, decyl ester	5454-19-3	82.9	C13H26O2	3.40E+06	0.70
15.426	Benzoic acid, 2-ethylhexyl ester	5444-75-7	82.3	C15H22O2	1.66E+06	0.34
15.974	3,5-di-tert-Butyl-4-hydroxybenzaldehyde	1620-98-0	72.1	C15H22O2	1.73E+05	0.04
16.025	Heptasiloxane, hexadecamethyl-	541-01-5	74.3	C16H48O6Si7	6.64E+05	0.14
16.308	Octadecane, 3-ethyl-5-(2-ethylbutyl)-	55282-12-7	55.8	C26H54	9.08E+04	0.02
16.363	n-Hexadecylsuccinic anhydride	4200-91-3	53.8	C20H36O3	1.57E+05	0.03
16.582	Isopropyl myristate	110-27-0	88.7	C17H34O2	1.38E+06	0.29
16.774	Octadecanal, 2-bromo-	56599-95-2	66.1	C18H35BrO	3.70E+05	0.08
17.027	1,2-Benzenedicarboxylic acid, bis(2-methylpropyl) ester	84-69-5	85.3	C16H22O4	1.24E+06	0.26
17.340	Octadecanal, 2-bromo-	56599-95-2	57.9	C18H35BrO	9.45E+04	0.02
17.494	Heptasiloxane, hexadecamethyl-	541-01-5	65.8	C16H48O6Si7	6.12E+05	0.13
17.622	Pentadecanoic acid, 13-methyl-, methyl ester	5487-50-3	61.3	C17H34O2	1.84E+05	0.04
17.978	1,2-Benzenedicarboxylic acid, butyl 2-ethylhexyl ester	85-69-8	81.3	C20H30O4	9.20E+05	0.19
18.076	Glucitol, 6-O-octyl-	1000159-74-2	61.6	C14H30O6	3.27E+05	0.07
18.547	5H-Cyclopropa[3,4]benz[1,2-e]azulen-5-one, 9-(acetyloxy)-3-[(acetyloxy)methyl]-1,1a,1b,4,4a,7a,7b,8,9,9a-decahydro-4a,7b,9a-trihydroxy-1,1,6,8-tetramethyl-, [1ar-(1a.alpha.,1b.beta.,4a.beta.,7a.alpha.,7b.alpha.,8.alpha.,9.beta.,9a.alpha.)]-	77573-11-6	57.4	C24H32O8	1.19E+05	0.02
18.843	Heptasiloxane, hexadecamethyl-	541-01-5	71.0	C16H48O6Si7	3.21E+05	0.07
20.059	Heptasiloxane, hexadecamethyl-	541-01-5	71.1	C16H48O6Si7	3.39E+05	0.07
21.181	Heptasiloxane, hexadecamethyl-	541-01-5	73.0	C16H48O6Si7	3.17E+05	0.07
21.433	Methyl dehydroabietate	1235-74-1	69.6	C21H30O2	2.65E+05	0.05
22.243	Heptasiloxane, 1,1,3,3,5,5,7,7,9,9,11,11,13,13-tetradecamethyl-	19095-23-9	69.8	C14H44O6Si7	3.39E+05	0.07
23.236	Heptasiloxane, hexadecamethyl-	541-01-5	70.9	C16H48O6Si7	3.79E+05	0.08
24.169	Heptasiloxane, hexadecamethyl-	541-01-5	71.9	C16H48O6Si7	3.65E+05	0.08
25.043	Heptasiloxane, hexadecamethyl-	541-01-5	68.4	C16H48O6Si7	4.44E+05	0.09
25.857	Heptasiloxane, hexadecamethyl-	541-01-5	66.7	C16H48O6Si7	4.04E+05	0.08
26.623	Heptasiloxane, hexadecamethyl-	541-01-5	74.8	C16H48O6Si7	6.24E+05	0.13
27.364	Heptasiloxane, hexadecamethyl-	541-01-5	67.7	C16H48O6Si7	6.73E+05	0.14
28.199	Heptasiloxane, hexadecamethyl-	541-01-5	65.3	C16H48O6Si7	7.68E+05	0.16
29.188	Heptasiloxane, hexadecamethyl-	541-01-5	69.0	C16H48O6Si7	7.33E+05	0.15
30.408	Heptasiloxane, hexadecamethyl-	541-01-5	65.9	C16H48O6Si7	5.71E+05	0.12
30.755	Hexasiloxane, 1,1,3,3,5,5,7,7,9,9,11,11-dodecamethyl-	995-82-4	51.3	C12H38O5Si6	5.60E+04	0.01
31.903	Heptasiloxane, hexadecamethyl-	541-01-5	64.2	C16H48O6Si7	6.82E+05	0.14
33.774	Heptasiloxane, hexadecamethyl-	541-01-5	64.7	C16H48O6Si7	1.12E+06	0.23
36.116	Heptasiloxane, hexadecamethyl-	541-01-5	60.2	C16H48O6Si7	1.15E+06	0.24
