## Supplementary material for "Feasibility of Integrating Canine Olfaction with Chemical and Microbial Profiling of Urine to Detect Lethal Prostate Cancer": AWP6258 (Non-Cancer)

Component RT	Compound Name	CAS#	Match Factor	Formula	Component Area	Area %
1.547	dl-Alanine	302-72-7	63.0	C3H7NO2	4.14E+07	3.62
1.620	Alanine	56-41-7	55.8	C3H7NO2	2.08E+07	1.81
1.697	Hydrogen isocyanate	75-13-8	56.4	CHNO	4.65E+06	0.41
1.736	Hydrogen isocyanate	75-13-8	89.8	CHNO	2.93E+07	2.56
1.804	2-Propanone, 1-methoxy-	5878-19-3	62.8	C4H8O2	1.08E+07	0.94
2.125	Silanol, trimethyl-	1066-40-6	77.1	C3H10OSi	6.41E+06	0.56
2.198	2-Butanone	78-93-3	59.3	C4H8O	2.92E+06	0.26
2.297	Ethyl Acetate	141-78-6	79.4	C4H8O2	4.41E+06	0.39
2.875	Silanediol, dimethyl-	1066-42-8	88.3	C2H8O2Si	1.69E+07	1.47
3.628	Pyrrole	109-97-7	78.3	C4H5N	3.02E+06	0.26
3.872	Toluene	108-88-3	77.9	C7H8	1.76E+06	0.15
4.099	3-Methoxybenzaldehyde semicarbazone	14066-64-9	64.5	C9H11N3O2	8.28E+05	0.07
4.326	Hexanal	66-25-1	77.2	C6H12O	2.34E+06	0.20
4.588	Cyclotrisiloxane, hexamethyl-	541-05-9	81.7	C6H18O3Si3	1.84E+06	0.16
4.635	Cyclotrisiloxane, hexamethyl-	541-05-9	63.3	C6H18O3Si3	9.59E+05	0.08
4.870	Cyclotrisiloxane, hexamethyl-	541-05-9	72.7	C6H18O3Si3	2.19E+06	0.19
4.947	Tris(tert-butyldimethylsilyloxy)arsane	1000366-57-5	64.7	C18H45AsO3Si3	1.53E+06	0.13
5.457	4-Heptanone	123-19-3	83.7	C7H14O	2.23E+08	19.44
5.598	Allyl Isothiocyanate	57-06-7	89.6	C4H5NS	1.31E+07	1.14
5.731	2-Heptanone	110-43-0	86.8	C7H14O	8.41E+06	0.73
5.804	3-(3-Carboxy-4-hydroxyphenyl)-D-alanine	4303-95-1	65.6	C10H11NO5	3.26E+06	0.29
5.941	Heptanal	111-71-7	78.8	C7H14O	2.39E+06	0.21
6.480	Spiro[(tricyclo[6.2.2.0(2,7)]dodeca-5,9-diene)-4,1'-cyclobutane]-12,2'-dione, 3,3,5,8,11,11-hexamethyl-	91531-41-8	51.3	C21H28O2	5.71E+05	0.05
6.630	3-Hydroxy-4-methoxybenzaldehyde, TBDMS	1000461-64-9	74.1	C14H22O3Si	2.55E+06	0.22
7.003	(.+/-.)-2-Phenylpropanoic Acid, tert.-butyldimethylsilyl ester	1000453-23-5	64.6	C15H24O2Si	2.22E+06	0.19
7.071	Methylphosphonic acid, dinonyl ester	95428-88-9	51.1	C19H41O3P	1.44E+06	0.13
7.225	Cyclotetrasiloxane, octamethyl-	556-67-2	92.8	C8H24O4Si4	6.61E+06	0.58
7.268	4H-Pyran-3-carboxylic acid, 2-amino-5-cyano-6-ethyl-4-(3-pyridinyl)-, methyl ester	1000350-12-2	47.4	C15H15N3O3	5.12E+06	0.45
7.636	2,4-Di-tert-butylphenol	96-76-4	62.6	C14H22O	2.02E+07	1.76
7.731	Benzene, 1,4-dichloro-	106-46-7	65.0	C6H4Cl2	1.81E+07	1.58
8.039	2-Allylamino-4-oxo-4-p-tolyl-butyric acid	1000295-96-9	58.9	C14H17NO3	9.17E+06	0.80
8.750	N,N'-Bis(Carbobenzyloxy)-lysine methyl(ester)	1000130-42-0	55.2	C23H28N2O6	1.07E+06	0.09
9.054	Methanethione, (2,5-dimethylphenyl)-(2,4,6-trimethylphenyl)-, S-oxide	1000217-24-1	66.4	C18H20OS	1.60E+06	0.14
9.186	Benzyloxyamine, 2TMS derivative	79208-41-6	64.1	C13H25NOSi2	4.60E+06	0.40
9.272	Nonanal	124-19-6	81.3	C9H18O	3.28E+06	0.29
9.670	Cyclopentasiloxane, decamethyl-	541-02-6	92.3	C10H30O5Si5	3.72E+07	3.25
10.051	Picrotin, O,O'-bis(trimethylsilyl)-	1000454-49-3	54.3	C21H34O7Si2	2.38E+06	0.21
10.107	6-(Phenacylthio)-2-phenyl-5-(triphenylphosphonio)-4-pyrimidinolate	320580-28-7	52.5	C36H27N2O2PS	2.40E+06	0.21
10.193	Yohimban-17-one	523-14-8	57.4	C19H22N2O	2.50E+06	0.22
10.287	Stearic acid, 2-hydroxy-1-methylpropyl ester	14251-39-9	53.7	C22H44O3	5.98E+05	0.05
10.347	p-Coumaric alcohol, 2TMS derivative	1000079-08-7	64.8	C15H26O2Si2	8.03E+06	0.70
10.458	Pyrimidine-2,4,6-trione, 1-cyclohexyl-5-[(2-piperazin-1-yl-ethylamino)methylene]-	1000304-66-3	63.6	C17H27N5O3	1.78E+06	0.16
10.514	Ethanol, 1-(2-butoxyethoxy)-	54446-78-5	50.1	C8H18O3	6.85E+05	0.06
10.608	1-Tricosanol	1/5/3133	61.6	C23H48O	4.92E+05	0.04
10.728	Silane, trichlorooctadecyl-	112-04-9	58.5	C18H37Cl3Si	7.54E+05	0.07
10.826	n-Nonadecanol-1	1454-84-8	71.7	C19H40O	2.17E+06	0.19
11.053	Benzaldehyde, 3,4-dimethyl-	5973-71-7	93.9	C9H10O	1.09E+07	0.95
11.452	(-)-Carvone	6485-40-1	96.2	C10H14O	2.76E+07	2.41
11.576	(5.beta.)Pregnane-3,20.beta.-diol, 14.alpha.,18.alpha.-[4-methyl-3-oxo-(1-oxa-4-azabutane-1,4-diyl)]-, diacetate	1000194-30-3	57.0	C28H43NO6	6.53E+05	0.06
11.614	Stearic acid, 2-hydroxy-1-methylpropyl ester	14251-39-9	54.6	C22H44O3	1.03E+06	0.09
11.661	Acrylothiamide, 2-(4-chlorophenyl)-3-(methoxycarbonylmethylamino)-N-benzyl-	1000286-60-0	54.7	C19H19ClN2O2S	1.12E+06	0.10
11.773	1-Decanol	112-30-1	96.0	C10H22O	3.41E+07	2.98
12.060	Agaricic acid	666-99-9	60.9	C22H40O7	5.38E+05	0.05
12.124	2,4'-Dimethoxy-2'(tert.-butyldimethylsilyl)oxychalcone	1000454-30-8	77.5	C23H30O4Si	1.26E+07	1.10
12.287	Octadecanal, 2-bromo-	56599-95-2	61.4	C18H35BrO	1.02E+06	0.09
12.368	5'-Methyl-[2,2']bithiophenyl-5-carboxylic acid (2-oxo-1,2-dihydroindol-3-ylidene)hydrazide	1000303-07-4	46.1	C18H13N3O2S2	2.57E+05	0.02
12.484	1,2-Propanediol, 3-(octadecyloxy)-, diacetate	21994-81-0	51.3	C25H48O5	5.10E+05	0.04
12.552	(o-Methoxy-benzoyl)-tris(trimethylsilyl)-silane	81671-45-6	59.8	C17H34O2Si4	1.09E+06	0.10
12.651	1-Nitro-.beta.-d-arabinofuranose, tetraacetate	1000128-02-6	53.0	C13H17NO11	5.08E+05	0.04
12.740	(o-Methoxy-benzoyl)-tris(trimethylsilyl)-silane	81671-45-6	64.1	C17H34O2Si4	5.51E+06	0.48
12.916	2,2,4-Trimethyl-1,3-pentanediol diisobutyrate	6846-50-0	91.0	C16H30O4	1.75E+07	1.53
13.156	4-[2,2-Bis(methylthio)vinyl]-5-methyl-2-phenyl[1,3]dioxane	1000194-58-2	61.2	C15H20O2S2	1.14E+06	0.10
13.216	Propanoic acid, 2-methyl-, 3-hydroxy-2,2,4-trimethylpentyl ester	77-68-9	95.1	C12H24O3	2.16E+07	1.88
13.366	Quinoline, 4-methyl-	491-35-0	89.8	C10H9N	5.19E+06	0.45
13.426	Erucic acid	112-86-7	67.2	C22H42O2	1.90E+06	0.17
13.528	Octadecane, 1-(ethenyloxy)-	930-02-9	75.1	C20H40O	2.38E+06	0.21
13.618	1,1'-Biphenyl, 3-methyl-	643-93-6	58.4	C13H12	9.93E+05	0.09
13.661	Dodecanal	112-54-9	89.6	C12H24O	9.54E+06	0.83
13.892	Ethyl iso-allocholate	1000043-05-3	61.0	C26H44O5	1.54E+06	0.13
14.188	Estrone, TBDMS derivative	1000332-73-2	52.2	C24H36O2Si	6.63E+05	0.06
14.333	Octasiloxane, 1,1,3,3,5,5,7,7,9,9,11,11,13,13,15,15-hexadecamethyl-	19095-24-0	65.7	C16H50O7Si8	9.15E+06	0.80
14.496	1-Dodecanol	112-53-8	98.5	C12H26O	1.97E+08	17.24
14.680	4,7-Methano-1H-inden-1-one, 3,4,5,6,7,8,8-heptachloro-3a,4,5,6,7,7a-hexahydro-, (3a.alpha.,4.beta.,5.alpha.,6.alpha.,7.beta.,7a.alpha.)-	51179-71-6	57.6	C10H5Cl7O	9.02E+05	0.08
14.714	E-14-Hexadecenal	330207-53-9	78.4	C16H30O	3.65E+06	0.32
14.813	Pentadecane	629-62-9	79.8	C15H32	2.69E+06	0.23
14.869	1,3,5,7,9,11-hexasiloxane, 1,1,3,3,5,5,7,7,9,9,11,11-dodecamethyl-1,11-di(tert.butyl)-	1000458-50-7	64.5	C20H54O5Si6	2.41E+06	0.21
14.903	2,4-Di-tert-butylphenol	96-76-4	81.0	C14H22O	2.93E+06	0.26
14.963	Octadecanal, 2-bromo-	56599-95-2	72.2	C18H35BrO	7.16E+05	0.06
15.190	Hexadecane, 1,1-bis(dodecyloxy)-	56554-64-4	66.3	C40H82O2	8.08E+05	0.07
15.237	Octasiloxane, 1,1,3,3,5,5,7,7,9,9,11,11,13,13,15,15-hexadecamethyl-	19095-24-0	54.5	C16H50O7Si8	1.01E+06	0.09
15.374	Cyclooctane, phenyl-	16538-85-5	62.0	C14H20	1.11E+06	0.10
15.494	9-Octadecenoic acid, (2-phenyl-1,3-dioxolan-4-yl)methyl ester, cis-	56599-45-2	63.0	C28H44O4	7.67E+05	0.07
15.742	Benzene, nonyl-	1081-77-2	70.6	C15H24	2.08E+06	0.18
15.909	2,2,4-Trimethyl-1,3-pentanediol diisobutyrate	6846-50-0	90.7	C16H30O4	1.74E+07	1.52
16.025	Heneicosane, 11-(1-ethylpropyl)-	55282-11-6	66.7	C26H54	9.87E+05	0.09
16.187	Octadecanal, 2-bromo-	56599-95-2	71.9	C18H35BrO	9.17E+05	0.08
16.299	2,4-Dihydroxybenzoic acid, 3TMS derivative	10586-16-0	75.2	C16H30O4Si3	5.59E+06	0.49
16.504	Benzophenone	119-61-9	61.3	C13H10O	8.30E+05	0.07
16.624	Ethyl iso-allocholate	1000043-05-3	63.7	C26H44O5	1.20E+06	0.10
16.765	3,3,5,5,7,7,9,9,11,11,13,13-Dodecamethyl-1,15-bis(1,3,3,5,5-pentamethyl-2,4,6-trioxa-1,3,5-trisilacyclohexyl0-4,6,8,10,12-tetraoxa-3,5,7,9,11-tetrasilapentadecane	118229-41-7	62.0	C26H74O11Si12	1.52E+06	0.13
16.864	Andrographolide, tri-(trimethylsilyl)-	1000454-62-8	56.9	C29H54O5Si3	1.21E+06	0.11
16.962	Benzene, (3-octylundecyl)-	5637-96-7	67.2	C25H44	2.08E+06	0.18
17.082	Dodecyl acrylate	2156-97-0	94.4	C15H28O2	2.25E+07	1.96
17.155	Propanoic acid, decyl ester	5454-19-3	90.6	C13H26O2	2.61E+07	2.28
17.318	Benzoic acid, 2-ethylhexyl ester	5444-75-7	66.2	C15H22O2	3.92E+06	0.34
17.352	Ethanol, 2-(9-octadecenyloxy)-, (Z)-	5353-25-3	69.7	C20H40O2	1.78E+06	0.16
17.789	Tetradecanoic acid	544-63-8	81.7	C14H28O2	3.19E+06	0.28
17.994	Heptasiloxane, hexadecamethyl-	541-01-5	80.8	C16H48O6Si7	2.82E+06	0.25
18.110	Benzene, (3-octylundecyl)-	5637-96-7	64.0	C25H44	1.24E+06	0.11
18.191	1-Tricosanol	1/5/3133	72.6	C23H48O	1.30E+06	0.11
18.260	Octadecane, 3-ethyl-5-(2-ethylbutyl)-	55282-12-7	73.5	C26H54	2.71E+06	0.24
18.461	Octadecanal, 2-bromo-	56599-95-2	71.5	C18H35BrO	1.52E+06	0.13
18.500	Isopropyl myristate	110-27-0	80.8	C17H34O2	3.23E+06	0.28
18.727	5H-Cyclopropa[3,4]benz[1,2-e]azulen-5-one, 9-(acetyloxy)-3-[(acetyloxy)methyl]-1,1a,1b,4,4a,7a,7b,8,9,9a-decahydro-4a,7b,9a-trihydroxy-1,1,6,8-tetramethyl-, [1ar-(1a.alpha.,1b.beta.,4a.beta.,7a.alpha.,7b.alpha.,8.alpha.,9.beta.,9a.alpha.)]-	77573-11-6	61.1	C24H32O8	1.39E+06	0.12
18.804	Caffeine	58-08-2	73.5	C8H10N4O2	9.03E+05	0.08
18.851	Pentadecanoic acid	1002-84-2	79.0	C15H30O2	2.21E+06	0.19
18.915	1,2-Benzenedicarboxylic acid, bis(2-methylpropyl) ester	84-69-5	94.2	C16H22O4	1.65E+07	1.44
19.043	Cholesta-5,7,9(11)-trien-3-ol acetate	1255-91-0	63.5	C29H44O2	1.30E+06	0.11
19.236	17-Pentatriacontene	6971-40-0	64.3	C35H70	2.26E+06	0.20
19.305	Octadecane, 3-ethyl-5-(2-ethylbutyl)-	55282-12-7	74.3	C26H54	1.93E+06	0.17
19.399	1,2-Benzenedicarboxylic acid, bis(2-methylpropyl) ester	84-69-5	68.6	C16H22O4	1.15E+06	0.10
19.506	Heptasiloxane, hexadecamethyl-	541-01-5	74.7	C16H48O6Si7	2.17E+06	0.19
19.549	Hexadecanoic acid, methyl ester	112-39-0	79.2	C17H34O2	2.75E+06	0.24
19.733	.alpha.-D-Glucopyranoside, methyl 2-(acetylamino)-2-deoxy-3-O-(trimethylsilyl)-, cyclic methylboronate	54477-01-9	66.5	C13H26BNO6Si	2.63E+06	0.23
19.793	Hexane, 1,2,3,4,5,6-hexachlorooctafluoro-	307-25-5	58.9	C6Cl6F8	1.57E+06	0.14
19.883	1,2-Benzenedicarboxylic acid, butyl octyl ester	84-78-6	81.4	C20H30O4	2.96E+07	2.58
20.011	Ethyl iso-allocholate	1000043-05-3	60.6	C26H44O5	9.81E+05	0.09
20.050	Ethyl iso-allocholate	1000043-05-3	61.7	C26H44O5	8.58E+05	0.07
20.114	.beta.-D-Galactopyranoside, methyl 2,3-bis-O-(trimethylsilyl)-, cyclic butylboronate	56211-10-0	53.8	C17H37BO6Si2	9.55E+05	0.08
20.238	1-Tricosanol	1/5/3133	72.3	C23H48O	1.44E+06	0.13
20.298	Octadecane, 3-ethyl-5-(2-ethylbutyl)-	55282-12-7	76.4	C26H54	1.89E+06	0.17
20.384	2,4-Imidazolidinedione, 5-[3,4-bis[(trimethylsilyl)oxy]phenyl]-3-methyl-5-phenyl-1-(trimethylsilyl)-	55517-85-6	52.6	C25H40N2O4Si3	6.19E+05	0.05
20.499	Isopropyl palmitate	142-91-6	86.3	C19H38O2	3.31E+06	0.29
20.696	Palmitic Acid, TMS derivative	55520-89-3	67.7	C19H40O2Si	8.45E+05	0.07
20.880	Heptasiloxane, hexadecamethyl-	541-01-5	73.8	C16H48O6Si7	2.39E+06	0.21
21.009	Octadecanoic acid, 2-propenyl ester	6289-31-2	78.1	C21H40O2	1.97E+06	0.17
21.052	Heptasiloxane, 1,1,3,3,5,5,7,7,9,9,11,11,13,13-tetradecamethyl-	19095-23-9	50.9	C14H44O6Si7	9.23E+05	0.08
21.133	Hexadecanoic acid, propyl ester	2239-78-3	79.7	C19H38O2	1.71E+06	0.15
21.184	17-Pentatriacontene	6971-40-0	67.0	C35H70	5.23E+05	0.05
21.240	Octadecane, 3-ethyl-5-(2-ethylbutyl)-	55282-12-7	65.7	C26H54	7.99E+05	0.07
21.283	Octasiloxane, 1,1,3,3,5,5,7,7,9,9,11,11,13,13,15,15-hexadecamethyl-	19095-24-0	55.1	C16H50O7Si8	1.06E+06	0.09
21.313	2(3H)-Furanone, 5-dodecyldihydro-	730-46-1	70.2	C16H30O2	9.06E+05	0.08
21.604	Ethyl iso-allocholate	1000043-05-3	66.1	C26H44O5	8.54E+05	0.07
21.814	Andrographolide, tri-(trimethylsilyl)-	1000454-62-8	56.8	C29H54O5Si3	9.47E+05	0.08
22.127	Heptasiloxane, hexadecamethyl-	541-01-5	75.4	C16H48O6Si7	3.39E+06	0.30
22.932	4H-Cyclopropa[5',6']benz[1',2':7,8]azuleno[5,6-b]oxiren-4-one, 8-(acetyloxy)-1,1a,1b,1c,2a,3,3a,6a,6b,7,8,8a-dodecahydro-3a,6b,8a-trihydroxy-2a-(hydroxymethyl)-1,1,5,7-tetramethyl-, [1ar-(1a.alpha.,1b.beta.,1c.alpha.,2a.alpha.,3a.beta.,6a.alpha.,6b.alpha.,7.alpha.,8.beta.,8a.alpha.)]-	77573-35-4	63.7	C22H30O8	4.84E+05	0.04
22.979	17-Pentatriacontene	6971-40-0	64.3	C35H70	8.98E+05	0.08
23.017	Octadecane, 3-ethyl-5-(2-ethylbutyl)-	55282-12-7	80.6	C26H54	2.95E+06	0.26
23.278	Heptasiloxane, hexadecamethyl-	541-01-5	76.8	C16H48O6Si7	1.45E+06	0.13
23.557	(5.beta.)Pregnane-3,20.beta.-diol, 14.alpha.,18.alpha.-[4-methyl-3-oxo-(1-oxa-4-azabutane-1,4-diyl)]-, diacetate	1000194-30-3	59.5	C28H43NO6	8.87E+05	0.08
23.625	Octadecane, 3-ethyl-5-(2-ethylbutyl)-	55282-12-7	63.4	C26H54	8.26E+05	0.07
23.754	Hexanedioic acid, bis(2-ethylhexyl) ester	103-23-1	80.6	C22H42O4	1.96E+06	0.17
23.814	Ethyl iso-allocholate	1000043-05-3	64.7	C26H44O5	4.30E+05	0.04
23.852	Octadecane, 3-ethyl-5-(2-ethylbutyl)-	55282-12-7	74.1	C26H54	1.63E+06	0.14
24.366	Heptasiloxane, hexadecamethyl-	541-01-5	74.7	C16H48O6Si7	1.88E+06	0.16
24.653	Octadecane, 3-ethyl-5-(2-ethylbutyl)-	55282-12-7	76.4	C26H54	1.59E+06	0.14
25.381	Heptasiloxane, hexadecamethyl-	541-01-5	75.9	C16H48O6Si7	1.64E+06	0.14
26.340	Heptasiloxane, hexadecamethyl-	541-01-5	78.9	C16H48O6Si7	1.32E+06	0.12
26.494	1,3-Benzenedicarboxylic acid, bis(2-ethylhexyl) ester	137-89-3	77.8	C24H38O4	1.41E+06	0.12
26.987	10,13-Octadecadiynoic acid, methyl ester	18202-24-9	52.1	C19H30O2	6.04E+05	0.05
27.158	Ingol 12-acetate	51906-01-5	57.8	C22H32O7	7.30E+05	0.06
27.235	Heptasiloxane, hexadecamethyl-	541-01-5	73.5	C16H48O6Si7	1.35E+06	0.12
27.565	Pyridine, 3-(1,2,3,6-tetrahydro-5-methyl-6-phenyl-3-pyridyl)-5-methyl-6-phenyl-	301320-56-9	53.4	C24H24N2	1.03E+06	0.09
27.881	Phenanthrene, 2-dodecyl-9,10-dihydro-	55401-77-9	58.4	C26H36	6.52E+05	0.06
28.203	Heptasiloxane, hexadecamethyl-	541-01-5	72.6	C16H48O6Si7	1.08E+06	0.09
28.759	Cholesta-5,7-dien-3.beta.-ol, 3,5-dinitrobenzoate	5895-91-0	62.1	C34H46N2O6	8.59E+05	0.07
29.329	Heptasiloxane, hexadecamethyl-	541-01-5	73.2	C16H48O6Si7	1.09E+06	0.09
30.690	Heptasiloxane, hexadecamethyl-	541-01-5	64.9	C16H48O6Si7	7.72E+05	0.07
