## Supplementary material for "Feasibility of Integrating Canine Olfaction with Chemical and Microbial Profiling of Urine to Detect Lethal Prostate Cancer": AWP6373 (Cancer)

Component RT	Compound Name	CAS#	Match Factor	Formula	Component Area	Area %
1.055	Benzenemethanol, .alpha.-(1-aminoethyl)-	48115-38-4	50.6	C9H13NO	1.05E+07	6.36
1.085	l-Alanine ethylamide, (S)-	71773-95-0	63.9	C5H12N2O	1.78E+07	10.74
1.226	Acetone	67-64-1	70.1	C3H6O	8.59E+05	0.52
1.402	Silanol, trimethyl-	1066-40-6	70.8	C3H10OSi	2.14E+06	1.29
1.650	2,4-Hexadiyne	2809-69-0	58.7	C6H6	1.67E+05	0.10
1.766	Benzene	71-43-2	59.1	C6H6	2.11E+05	0.13
1.946	2-Furanol, tetrahydro-2,3-dimethyl-, trans-	61142-77-6	50.2	C6H12O2	2.26E+05	0.14
2.515	Pyrrole	109-97-7	54.6	C4H5N	1.68E+05	0.10
2.635	Toluene	108-88-3	73.9	C7H8	4.76E+05	0.29
3.029	Hexanal	66-25-1	64.4	C6H12O	4.47E+05	0.27
3.200	Cyclotrisiloxane, hexamethyl-	541-05-9	78.3	C6H18O3Si3	2.18E+06	1.32
3.980	4-Heptanone	123-19-3	48.0	C7H14O	3.07E+05	0.19
4.151	Allyl Isothiocyanate	57-06-7	74.0	C4H5NS	1.00E+06	0.61
4.374	Cyclooctanone, 2-bromo-	39261-18-2	54.2	C8H13BrO	5.45E+05	0.33
4.883	Ethanol, 1-(methylenecyclopropyl)-1-(methylene-1-trimethylsilylcyclopropyl)-	1000158-10-0	49.4	C13H22OSi	2.85E+05	0.17
5.470	(Butyrylthio)acetic acid, t-butyl ester	1000185-25-3	51.9	C10H18O3S	5.13E+05	0.31
5.607	Cyclotetrasiloxane, octamethyl-	556-67-2	88.4	C8H24O4Si4	6.02E+06	3.63
5.924	Benzothiazole-2,3-dicarboxylic acid, 2,3-dihydro-6-nitro-, dimethyl ester, 1,1-dioxide	335434-44-1	49.9	C11H10N2O8S	1.83E+05	0.11
6.022	Minoxidil	38304-91-5	54.4	C9H15N5O	2.94E+05	0.18
6.134	Octaethylene glycol monododecyl ether	3055-98-9	53.3	C28H58O9	3.39E+05	0.20
6.421	1-Hexanol, 2-ethyl-	104-76-7	81.9	C8H18O	2.89E+06	1.74
6.874	4-Dehydroxy-N-(4,5-methylenedioxy-2-nitrobenzylidene)tyramine	1000111-66-9	49.8	C16H14N2O4	3.24E+05	0.20
7.140	(-)-Octahydro-3,6,11-trimethyl-3,12-epoxy-12H-pyridino[4,3-j]1,2-benzo[c][1,2]-dioxepin-3-one	139727-35-8	49.6	C15H23NO4	2.06E+06	1.24
7.585	Nonanal	124-19-6	83.5	C9H18O	1.67E+06	1.01
7.936	Cyclopentasiloxane, decamethyl-	541-02-6	91.1	C10H30O5Si5	2.24E+06	1.35
8.420	7,7,9,9,11,11-Hexamethyl-3,6,8,10,12,15-hexaoxa-7,9,11-trisilaheptadecane	1000375-89-1	49.8	C14H36O6Si3	3.72E+05	0.22
8.600	p-Coumaric alcohol, 2TMS derivative	1000079-08-7	63.2	C15H26O2Si2	6.37E+05	0.38
8.664	1,7-Octanediol, 3,7-dimethyl-	107-74-4	49.8	C10H22O2	6.14E+05	0.37
8.720	Cyclohexanol, 5-methyl-2-(1-methylethyl)-, (1.alpha.,2.beta.,5.alpha.)-(.+/-.)-	15356-70-4	71.5	C10H20O	1.16E+06	0.70
9.315	Benzaldehyde, 2,4-dimethyl-	15764-16-6	89.7	C9H10O	1.48E+06	0.89
9.611	Cyclohexanone, 5-methyl-2-(1-methylethylidene)-	15932-80-6	78.4	C10H16O	5.46E+05	0.33
9.705	6,9,12-Octadecatrienoic acid, methyl ester	2676-41-7	51.6	C19H32O2	9.74E+04	0.06
9.855	9-Octadecenoic acid, (2-phenyl-1,3-dioxolan-4-yl)methyl ester, cis-	56599-45-2	49.9	C28H44O4	1.00E+05	0.06
10.086	Octadecanal, 2-bromo-	56599-95-2	50.7	C18H35BrO	2.99E+05	0.18
10.321	2,4'-Dimethoxy-2'(tert.-butyldimethylsilyl)oxychalcone	1000454-30-8	76.8	C23H30O4Si	1.74E+06	1.05
10.433	Cyclopropanedodecanoic acid, 2-octyl-, methyl ester	10152-65-5	53.1	C24H46O2	3.93E+05	0.24
10.510	tert-Butyldimethylsilyl 2-(3-((tert-butyldimethylsilyl)oxy)-4-methoxyphenyl)acetate	1000385-86-0	49.7	C21H38O4Si2	3.32E+05	0.20
10.715	3-Hexanone, 2,5-dimethyl-4-nitro-	59906-54-6	56.2	C8H15NO3	3.95E+05	0.24
10.934	(o-Methoxy-benzoyl)-tris(trimethylsilyl)-silane	81671-45-6	58.6	C17H34O2Si4	3.98E+05	0.24
11.088	2,2,4-Trimethyl-1,3-pentanediol diisobutyrate	6846-50-0	85.3	C16H30O4	3.06E+06	1.84
11.392	Propanoic acid, 2-methyl-, 3-hydroxy-2,2,4-trimethylpentyl ester	77-68-9	95.1	C12H24O3	7.75E+06	4.67
11.580	Octadecanal, 2-bromo-	56599-95-2	60.5	C18H35BrO	2.93E+05	0.18
11.679	Tetradecane	629-59-4	79.8	C14H30	8.69E+05	0.52
11.739	10-Octadecenoic acid, methyl ester	13481-95-3	59.0	C19H36O2	2.88E+05	0.17
11.854	Dodecanal	112-54-9	86.7	C12H24O	1.76E+06	1.06
12.201	Erucin	4430-36-8	86.8	C6H11NS2	3.41E+06	2.06
12.462	Octasiloxane, 1,1,3,3,5,5,7,7,9,9,11,11,13,13,15,15-hexadecamethyl-	19095-24-0	65.1	C16H50O7Si8	2.39E+06	1.44
12.531	2,5-Cyclohexadiene-1,4-dione, 2,6-bis(1,1-dimethylethyl)-	719-22-2	53.8	C14H20O2	1.64E+05	0.10
12.689	1-Dodecanol	112-53-8	98.3	C12H26O	4.50E+07	27.11
12.843	Behenic alcohol	661-19-8	59.5	C22H46O	9.09E+04	0.05
12.933	Heneicosane, 11-(1-ethylpropyl)-	55282-11-6	64.2	C26H54	3.17E+05	0.19
13.010	Hexasiloxane, 1,1,3,3,5,5,7,7,9,9,11,11-dodecamethyl-	995-82-4	59.6	C12H38O5Si6	2.80E+05	0.17
13.118	2,4-Di-tert-butylphenol	96-76-4	77.7	C14H22O	4.94E+05	0.30
13.259	Dodecanoic acid, methyl ester	111-82-0	52.5	C13H26O2	1.29E+05	0.08
13.349	Benzoic acid, 4-ethoxy-, ethyl ester	23676-09-7	58.8	C11H14O3	2.12E+05	0.13
13.400	Heptasiloxane, hexadecamethyl-	541-01-5	68.0	C16H48O6Si7	4.56E+05	0.27
13.850	Benzene, 1,1'-[3-(3-cyclopentylpropyl)-1,5-pentanediyl]bis-	55191-62-3	56.5	C25H34	2.37E+05	0.14
13.944	Octadecanal, 2-bromo-	56599-95-2	54.6	C18H35BrO	1.64E+05	0.10
14.025	2,2,4-Trimethyl-1,3-pentanediol diisobutyrate	6846-50-0	92.7	C16H30O4	7.27E+06	4.38
14.111	Diethyl Phthalate	84-66-2	80.9	C12H14O4	1.32E+06	0.79
14.248	Octadecane, 3-ethyl-5-(2-ethylbutyl)-	55282-12-7	54.9	C26H54	1.18E+05	0.07
14.321	Behenic alcohol	661-19-8	67.7	C22H46O	2.62E+05	0.16
14.381	2,4-Dihydroxybenzoic acid, 3TMS derivative	10586-16-0	75.6	C16H30O4Si3	1.54E+06	0.93
14.436	Dodecanoic acid, 1-methylethyl ester	10233-13-3	73.9	C15H30O2	7.50E+05	0.45
14.728	Hexanoic acid, 3,5,5-trimethyl-, 2-ethylhexyl ester	1000406-82-2	68.2	C17H34O2	3.46E+05	0.21
14.787	Cyclopentaneacetic acid, 3-oxo-2-pentyl-, methyl ester	24851-98-7	57.9	C13H22O3	9.47E+04	0.06
14.847	1-Hexadecanol, 2-methyl-	2490-48-4	67.0	C17H36O	4.07E+05	0.25
14.925	Ethyl iso-allocholate	1000043-05-3	59.8	C26H44O5	5.54E+04	0.03
15.134	1-Hexadecanol, 2-methyl-	2490-48-4	64.4	C17H36O	1.29E+06	0.78
15.207	9-Hexadecenoic acid	2091-29-4	64.4	C16H30O2	6.33E+05	0.38
15.271	1-Hexadecanol, 2-methyl-	2490-48-4	69.5	C17H36O	1.28E+06	0.77
15.426	Benzoic acid, 2-ethylhexyl ester	5444-75-7	85.5	C15H22O2	2.28E+06	1.38
16.034	Heptasiloxane, hexadecamethyl-	541-01-5	78.5	C16H48O6Si7	7.80E+05	0.47
16.106	2,2-Dimethyl-6-methylene-1-[3,5-dihydroxy-1-pentenyl]cyclohexan-1-perhydrol	1000212-02-6	61.9	C14H24O4	2.29E+05	0.14
16.162	9-Octadecenoic acid, (2-phenyl-1,3-dioxolan-4-yl)methyl ester, trans-	56599-46-3	50.8	C28H44O4	2.57E+05	0.15
16.252	Octadecanal, 2-bromo-	56599-95-2	62.2	C18H35BrO	1.69E+05	0.10
16.320	Octadecane, 3-ethyl-5-(2-ethylbutyl)-	55282-12-7	66.3	C26H54	1.61E+05	0.10
16.368	3,9:7,8-Diepoxybicyclo[4.3.0]nonane-6.beta.-ol-2-one, 9.alpha.-acetoxy-4-isopropenyl-5-methoxycarbonyl-1-methyl-	1000194-01-8	56.7	C18H22O8	2.92E+05	0.18
16.586	Isopropyl myristate	110-27-0	90.2	C17H34O2	1.56E+06	0.94
16.783	Octadecanal, 2-bromo-	56599-95-2	71.7	C18H35BrO	5.16E+05	0.31
17.027	1,2-Benzenedicarboxylic acid, butyl octyl ester	84-78-6	82.0	C20H30O4	7.57E+05	0.46
17.335	Octadecane, 3-ethyl-5-(2-ethylbutyl)-	55282-12-7	64.0	C26H54	2.53E+05	0.15
17.395	Octadecanal, 2-bromo-	56599-95-2	65.2	C18H35BrO	3.27E+05	0.20
17.502	Heptasiloxane, 1,1,3,3,5,5,7,7,9,9,11,11,13,13-tetradecamethyl-	19095-23-9	70.3	C14H44O6Si7	7.05E+05	0.43
17.622	Pentadecanoic acid, 13-methyl-, methyl ester	5487-50-3	62.8	C17H34O2	1.89E+05	0.11
17.982	1,2-Benzenedicarboxylic acid, butyl octyl ester	84-78-6	77.3	C20H30O4	6.92E+05	0.42
18.316	Octadecane, 3-ethyl-5-(2-ethylbutyl)-	55282-12-7	58.0	C26H54	9.52E+04	0.06
18.410	Benz[e]azulene-3,8-dione, 3a,4,6a 7,9,10,10a,10b-octahydro-3a,10a-dihydroxy-5-(hydroxymethyl)-7-(1-hydroxy-1-methylethyl)-2,10-dimethyl-, [3aR-(3a.alpha.,6a.alpha.,7.alpha.,10.beta.,10a.beta.,10b.beta.)]-	77590-91-1	54.6	C20H28O6	9.68E+04	0.06
18.547	Isopropyl palmitate	142-91-6	65.9	C19H38O2	2.28E+05	0.14
18.620	1H-Naphtho[2,1-b]pyran, 3-ethenyldodecahydro-3,4a,7,7,10a-pentamethyl-, [3R-(3.alpha.,4a.beta.,6a.alpha.,10a.beta.,10b.alpha.)]-	596-84-9	65.3	C20H34O	1.96E+05	0.12
18.847	Heptasiloxane, hexadecamethyl-	541-01-5	71.7	C16H48O6Si7	4.11E+05	0.25
19.241	Octadecane, 3-ethyl-5-(2-ethylbutyl)-	55282-12-7	61.8	C26H54	1.90E+05	0.11
19.382	3-(1,5-Dimethyl-hexa-1,4-dienyl)-2,2-dimethyl-4-trimethylsilylcyclopentanol	1000194-49-6	55.4	C18H34OSi	2.50E+05	0.15
20.063	Heptasiloxane, hexadecamethyl-	541-01-5	73.5	C16H48O6Si7	4.70E+05	0.28
20.979	9-Octadecenoic acid, (2-phenyl-1,3-dioxolan-4-yl)methyl ester, cis-	56599-45-2	55.9	C28H44O4	8.79E+04	0.05
21.189	Heptasiloxane, hexadecamethyl-	541-01-5	72.0	C16H48O6Si7	4.47E+05	0.27
21.433	Methyl dehydroabietate	1235-74-1	75.0	C21H30O2	3.78E+05	0.23
22.247	Heptasiloxane, hexadecamethyl-	541-01-5	75.7	C16H48O6Si7	5.08E+05	0.31
23.244	Heptasiloxane, hexadecamethyl-	541-01-5	75.1	C16H48O6Si7	4.85E+05	0.29
24.174	Heptasiloxane, hexadecamethyl-	541-01-5	72.1	C16H48O6Si7	4.76E+05	0.29
25.043	Heptasiloxane, hexadecamethyl-	541-01-5	71.7	C16H48O6Si7	4.82E+05	0.29
25.865	Heptasiloxane, hexadecamethyl-	541-01-5	73.3	C16H48O6Si7	5.10E+05	0.31
26.627	Heptasiloxane, hexadecamethyl-	541-01-5	72.4	C16H48O6Si7	5.65E+05	0.34
27.368	Heptasiloxane, hexadecamethyl-	541-01-5	72.7	C16H48O6Si7	5.95E+05	0.36
28.203	Heptasiloxane, hexadecamethyl-	541-01-5	69.3	C16H48O6Si7	6.38E+05	0.38
29.196	Heptasiloxane, hexadecamethyl-	541-01-5	66.6	C16H48O6Si7	7.37E+05	0.44
30.404	Heptasiloxane, hexadecamethyl-	541-01-5	62.0	C16H48O6Si7	7.25E+05	0.44
31.907	Heptasiloxane, hexadecamethyl-	541-01-5	63.1	C16H48O6Si7	7.99E+05	0.48
33.791	Heptasiloxane, hexadecamethyl-	541-01-5	52.6	C16H48O6Si7	5.90E+05	0.36
35.020	1,2-Benzisothiazol-3-amine, TBDMS derivative	1000332-57-2	52.7	C13H20N2SSi	1.12E+05	0.07
35.765	2-[(Trimethylsilyl)oxy]-2-{4-[(trimethylsilyl)oxy]phenyl}ethanamine	1000408-18-1	45.8	C14H27NO2Si2	6.45E+04	0.04
36.176	Octasiloxane, 1,1,3,3,5,5,7,7,9,9,11,11,13,13,15,15-hexadecamethyl-	19095-24-0	52.4	C16H50O7Si8	1.39E+06	0.84
