## Supplementary material for "Feasibility of Integrating Canine Olfaction with Chemical and Microbial Profiling of Urine to Detect Lethal Prostate Cancer": AWP6598 (Non-Cancer)

Component RT	Compound Name	CAS#	Match Factor	Formula	Component Area	Area %
1.090	(2-Aziridinylethyl)amine	4025-37-0	61.0	C4H10N2	2.26E+07	6.55
1.231	Acetone	67-64-1	80.3	C3H6O	3.16E+06	0.91
1.471	2-Butanone, 4,4-dimethoxy-3-methyl-	36075-03-3	67.5	C7H14O3	2.85E+06	0.83
1.770	2,4-Hexadiyne	2809-69-0	69.7	C6H6	4.50E+05	0.13
1.925	2-Pentanone	107-87-9	90.1	C5H10O	3.23E+06	0.93
2.023	1-Octanamine, N-methyl-	2439-54-5	46.7	C9H21N	3.13E+05	0.09
2.366	Methyl Isobutyl Ketone	108-10-1	56.6	C6H12O	2.61E+05	0.08
2.417	Disulfide, dimethyl	624-92-0	56.6	C2H6S2	3.34E+05	0.10
2.516	Pyrrole	109-97-7	84.1	C4H5N	1.40E+06	0.40
2.635	Toluene	108-88-3	86.4	C7H8	9.09E+05	0.26
2.858	Glutaric acid, 3-nitrophenethyl undecyl ester	1000376-75-4	53.7	C24H37NO6	1.55E+05	0.04
3.025	Hexanal	66-25-1	80.5	C6H12O	1.18E+06	0.34
3.231	Cyclotrisiloxane, hexamethyl-	541-05-9	95.8	C6H18O3Si3	5.42E+06	1.57
3.976	4-Heptanone	123-19-3	80.6	C7H14O	1.96E+06	0.57
4.027	Indole, 6-methyl-2-(3-pyridyl)-	293762-69-3	49.3	C14H12N2	4.88E+05	0.14
4.151	Allyl Isothiocyanate	57-06-7	88.2	C4H5NS	4.52E+06	1.31
4.284	Benzenepropanoic acid, TBDMS derivative	78324-01-3	53.9	C15H24O2Si	3.90E+05	0.11
4.374	Indole, 6-methyl-2-(4-pyridyl)-	107919-93-7	55.8	C14H12N2	1.93E+05	0.06
4.447	Octaethylene glycol monododecyl ether	3055-98-9	55.4	C28H58O9	2.87E+05	0.08
4.883	8-Hydroxy-2-octanone	25368-54-1	66.4	C8H16O2	1.25E+06	0.36
4.965	Isophthalic acid, di(2-methoxyethyl) ester	1000345-86-7	51.0	C14H18O6	2.31E+05	0.07
5.470	3-Hexanone, 2,5-dimethyl-4-nitro-	59906-54-6	54.6	C8H15NO3	1.22E+06	0.35
5.616	Cyclotetrasiloxane, octamethyl-	556-67-2	90.5	C8H24O4Si4	1.80E+06	0.52
5.650	1(2H)-Naphthalenone, 3,4-dihydro-2-(1-naphthalenylmethylene)-	55760-09-3	46.0	C21H16O	8.80E+05	0.25
5.727	Dihydroxanthin	1000116-12-8	49.9	C17H24O5	1.31E+06	0.38
5.915	Butane, 2,2'-[(2,2,2-trichloroethylidene)bis(oxy)]bis-	54890-04-9	53.5	C10H19Cl3O2	6.37E+05	0.18
6.022	9-Octadecen-12-ynoic acid, methyl ester	56847-05-3	58.0	C19H32O2	6.54E+05	0.19
6.134	4H-Pyrazole, 3-tert-butylsulfanyl-4,4-bistrifluoromethyl-	1000303-59-8	49.1	C9H10F6N2S	2.25E+05	0.07
6.339	Acetamide, N-(6-acetylaminobenzothiazol-2-yl)-2-(adamantan-1-yl)-	1000316-84-8	53.1	C21H25N3O2S	5.09E+05	0.15
6.429	1-Hexanol, 2-ethyl-	104-76-7	69.9	C8H18O	5.53E+06	1.60
6.639	t-Butyl-(2-[3-(2,2-dimethyl-6-methylene-cyclohexyl)-propyl]-[1,3]dithian-2-yl)-dimethyl-silane	95472-42-7	48.7	C22H42S2Si	8.43E+04	0.02
6.686	2,2,3,5,6,6,7-Heptamethyl[1,4,2,3,5,6,7] dioxapentasilepane	1000311-71-8	54.4	C7H24O2Si5	8.72E+04	0.03
7.157	11-Octadecenoic acid, methyl ester	52380-33-3	52.6	C19H36O2	4.11E+05	0.12
7.585	Nonanal	124-19-6	91.6	C9H18O	2.45E+06	0.71
7.932	Cyclopentasiloxane, decamethyl-	541-02-6	91.5	C10H30O5Si5	3.92E+06	1.13
8.386	3-Methylcyclopentadecylcarbamic acid, t-butyl ester	1000191-30-3	52.4	C21H41NO2	1.30E+05	0.04
8.502	9,12-Tetradecadien-1-ol, (Z,E)-, TBDMS derivative	1000373-39-7	50.4	C20H40OSi	3.83E+05	0.11
8.596	Yohimban-17-one	523-14-8	56.0	C19H22N2O	2.34E+05	0.07
8.716	Cyclohexanol, 5-methyl-2-(1-methylethyl)-, (1.alpha.,2.beta.,5.alpha.)-(.+/-.)-	15356-70-4	76.5	C10H20O	1.09E+06	0.31
8.849	1,2,5-Oxadiazol-3-amine, 4-[5-(4-chlorophenoxymethyl)-1,2,4-oxadiazol-3-yl]-	1000276-63-4	46.8	C11H8ClN5O3	2.18E+05	0.06
9.315	Benzaldehyde, 2,4-dimethyl-	15764-16-6	87.6	C9H10O	1.27E+06	0.37
9.606	Cyclohexanone, 5-methyl-2-(1-methylethylidene)-	15932-80-6	74.7	C10H16O	5.30E+05	0.15
9.696	(-)-Carvone	6485-40-1	97.8	C10H14O	4.35E+07	12.58
9.842	2-Cyclohexen-1-one, 3-methyl-6-(1-methylethyl)-	89-81-6	80.2	C10H16O	8.66E+05	0.25
10.313	4,6'-Dimethoxy-2'-(tert.-butyldimethylsilyl)oxychalcone	1000454-23-8	77.8	C23H30O4Si	1.62E+06	0.47
10.429	4-Heptanone, 3-ethyl-	1528-25-2	48.5	C9H18O	3.56E+05	0.10
10.608	Propane, 1-isothiocyanato-3-(methylthio)-	505-79-3	65.6	C5H9NS2	6.99E+05	0.20
10.711	3-Hexanone, 2,5-dimethyl-4-nitro-	59906-54-6	56.3	C8H15NO3	3.23E+05	0.09
10.874	Cyclopropanedodecanoic acid, 2-octyl-, methyl ester	10152-65-5	53.8	C24H46O2	1.12E+05	0.03
10.930	(o-Methoxy-benzoyl)-tris(trimethylsilyl)-silane	81671-45-6	54.6	C17H34O2Si4	3.02E+05	0.09
11.084	2,2,4-Trimethyl-1,3-pentanediol diisobutyrate	6846-50-0	89.3	C16H30O4	4.16E+06	1.20
11.388	Propanoic acid, 2-methyl-, 3-hydroxy-2,2,4-trimethylpentyl ester	77-68-9	95.5	C12H24O3	8.58E+06	2.48
11.469	3,7,7-Trimethyl-1-penta-1,3-dienyl-2-oxabicyclo[3.2.0]hept-3-ene	1000195-41-4	63.8	C14H20O	9.16E+05	0.27
11.576	9-Hexadecenoic acid	2091-29-4	63.0	C16H30O2	3.57E+05	0.10
11.675	Tetradecane	629-59-4	83.9	C14H30	1.10E+06	0.32
11.730	Z-8-Methyl-9-tetradecenoic acid	1000130-84-5	61.1	C15H28O2	4.23E+05	0.12
11.850	Dodecanal	112-54-9	92.5	C12H24O	3.90E+06	1.13
12.201	Erucin	4430-36-8	76.9	C6H11NS2	9.50E+05	0.27
12.274	1,6,6-Trimethyl-7-(3-oxobut-1-enyl)-3,8-dioxatricyclo[5.1.0.0(2,4)]octan-5-one	1000192-00-9	54.2	C13H16O4	1.35E+05	0.04
12.463	Octasiloxane, 1,1,3,3,5,5,7,7,9,9,11,11,13,13,15,15-hexadecamethyl-	19095-24-0	65.8	C16H50O7Si8	2.21E+06	0.64
12.707	1-Dodecanol	112-53-8	99.3	C12H26O	1.59E+08	45.87
12.929	Octadecanal, 2-bromo-	56599-95-2	54.1	C18H35BrO	1.60E+05	0.05
13.041	Butylated Hydroxytoluene	128-37-0	90.7	C15H24O	1.28E+06	0.37
13.113	2,4-Di-tert-butylphenol	96-76-4	87.5	C14H22O	7.68E+05	0.22
13.255	Octadecanoic acid, 9,10-dichloro-, methyl ester	33094-27-8	53.9	C19H36Cl2O2	1.60E+05	0.05
13.349	9-Hexadecenoic acid	2091-29-4	61.2	C16H30O2	2.56E+05	0.07
13.387	Heptasiloxane, hexadecamethyl-	541-01-5	65.8	C16H48O6Si7	1.21E+05	0.03
13.726	1-Dodecanol, TMS derivative	6221-88-1	65.0	C15H34OSi	1.56E+05	0.05
13.966	p-Menthane, 2,3-dibromo-8-phenyl-	1000152-61-6	65.4	C16H22Br2	3.57E+05	0.10
14.025	2,2,4-Trimethyl-1,3-pentanediol diisobutyrate	6846-50-0	94.7	C16H30O4	1.16E+07	3.35
14.111	Diethyl Phthalate	84-66-2	68.9	C12H14O4	7.53E+05	0.22
14.244	Octadecanal, 2-bromo-	56599-95-2	60.3	C18H35BrO	2.26E+05	0.07
14.325	13-Heptadecyn-1-ol	56554-77-9	62.1	C17H32O	1.40E+05	0.04
14.372	2,4-Dihydroxybenzoic acid, 3TMS derivative	10586-16-0	75.6	C16H30O4Si3	1.37E+06	0.40
14.432	Dodecanoic acid, 1-methylethyl ester	10233-13-3	62.2	C15H30O2	5.55E+05	0.16
14.719	Hexanoic acid, 3,5,5-trimethyl-, 2-ethylhexyl ester	1000406-82-2	65.2	C17H34O2	2.92E+05	0.08
14.788	Cyclopentaneacetic acid, 3-oxo-2-pentyl-, methyl ester	24851-98-7	72.6	C13H22O3	3.54E+05	0.10
14.843	9-Octadecenoic acid (Z)-, hexyl ester	20290-84-0	58.2	C24H46O2	3.16E+05	0.09
15.135	1,2-Propanediol, 3-(octadecyloxy)-, diacetate	21994-81-0	54.0	C25H48O5	2.10E+05	0.06
15.203	Dodecyl acrylate	2156-97-0	85.7	C15H28O2	1.28E+06	0.37
15.272	Propanoic acid, decyl ester	5454-19-3	80.3	C13H26O2	2.01E+06	0.58
15.426	Benzoic acid, 2-ethylhexyl ester	5444-75-7	83.9	C15H22O2	1.97E+06	0.57
16.025	Heptasiloxane, hexadecamethyl-	541-01-5	74.6	C16H48O6Si7	6.47E+05	0.19
16.582	Isopropyl myristate	110-27-0	90.8	C17H34O2	1.54E+06	0.45
16.779	2-Pentadecanone, 6,10,14-trimethyl-	502-69-2	70.7	C18H36O	5.66E+05	0.16
17.027	1,2-Benzenedicarboxylic acid, bis(2-methylpropyl) ester	84-69-5	86.8	C16H22O4	1.42E+06	0.41
17.335	Octadecanal, 2-bromo-	56599-95-2	59.0	C18H35BrO	1.23E+05	0.04
17.391	1b,4a-Epoxy-2H-cyclopenta[3,4]cyclopropa[8,9]cycloundec[1,2-b]oxiren-5(1aH)-one, 2,7,9,10-tetrakis(acetyloxy)decahydro-3,6,8,8,10a-pentamethyl-	51906-06-0	59.0	C28H38O11	1.31E+05	0.04
17.494	Heptasiloxane, hexadecamethyl-	541-01-5	67.3	C16H48O6Si7	6.88E+05	0.20
17.618	Pentadecanoic acid, 13-methyl-, methyl ester	5487-50-3	66.2	C17H34O2	2.40E+05	0.07
17.982	1,2-Benzenedicarboxylic acid, butyl 2-ethylhexyl ester	85-69-8	81.5	C20H30O4	9.07E+05	0.26
18.838	Heptasiloxane, hexadecamethyl-	541-01-5	71.3	C16H48O6Si7	3.94E+05	0.11
20.059	Heptasiloxane, hexadecamethyl-	541-01-5	72.3	C16H48O6Si7	3.57E+05	0.10
21.181	Heptasiloxane, hexadecamethyl-	541-01-5	74.7	C16H48O6Si7	3.38E+05	0.10
21.429	Methyl dehydroabietate	1235-74-1	71.1	C21H30O2	2.66E+05	0.08
22.243	Heptasiloxane, hexadecamethyl-	541-01-5	71.9	C16H48O6Si7	3.93E+05	0.11
22.602	Octan-2-yl palmitate	55194-81-5	70.8	C24H48O2	7.13E+05	0.21
23.236	Heptasiloxane, hexadecamethyl-	541-01-5	72.6	C16H48O6Si7	4.52E+05	0.13
24.169	Heptasiloxane, hexadecamethyl-	541-01-5	74.0	C16H48O6Si7	4.35E+05	0.13
25.039	Heptasiloxane, hexadecamethyl-	541-01-5	74.3	C16H48O6Si7	4.42E+05	0.13
25.852	Heptasiloxane, hexadecamethyl-	541-01-5	71.8	C16H48O6Si7	5.18E+05	0.15
26.623	Heptasiloxane, hexadecamethyl-	541-01-5	70.1	C16H48O6Si7	5.34E+05	0.15
27.364	Heptasiloxane, hexadecamethyl-	541-01-5	73.0	C16H48O6Si7	6.91E+05	0.20
28.199	Heptasiloxane, hexadecamethyl-	541-01-5	67.7	C16H48O6Si7	7.00E+05	0.20
29.188	Heptasiloxane, hexadecamethyl-	541-01-5	71.4	C16H48O6Si7	7.63E+05	0.22
30.400	Heptasiloxane, hexadecamethyl-	541-01-5	72.5	C16H48O6Si7	8.61E+05	0.25
31.894	Heptasiloxane, hexadecamethyl-	541-01-5	71.1	C16H48O6Si7	9.57E+05	0.28
33.761	Heptasiloxane, hexadecamethyl-	541-01-5	62.0	C16H48O6Si7	7.68E+05	0.22
36.133	Heptasiloxane, hexadecamethyl-	541-01-5	65.6	C16H48O6Si7	1.23E+06	0.36
