## Supplementary material for "Feasibility of Integrating Canine Olfaction with Chemical and Microbial Profiling of Urine to Detect Lethal Prostate Cancer": AWP6651 (Non-Cancer)

Component RT	Compound Name	CAS#	Match Factor	Formula	Component Area	Area %
1.603	cis-Aconitic anhydride	6318-55-4	31.4	C6H4O5	4.44E+06	0.40
1.736	(2-Aziridinylethyl)amine	4025-37-0	64.2	C4H10N2	4.15E+06	0.37
1.873	Diglycolamine	929-06-6	59.2	C4H11NO2	1.94E+06	0.17
2.019	Hydrogen isocyanate	75-13-8	89.1	CHNO	2.34E+07	2.10
2.254	Silanol, trimethyl-	1066-40-6	71.5	C3H10OSi	4.93E+05	0.04
2.387	Glycolaldehyde dimethyl acetal	30934-97-5	53.5	C4H10O3	1.47E+06	0.13
3.145	Silanediol, dimethyl-	1066-42-8	95.1	C2H8O2Si	1.41E+07	1.27
3.830	Pyrrole	109-97-7	68.7	C4H5N	1.65E+06	0.15
3.881	Pyrrole	109-97-7	49.6	C4H5N	1.69E+06	0.15
4.147	Tricyclo[3.2.2.0(2,4)]non-8-ene-6,6,7,7-tetracarbonitrile	62249-53-0	65.2	C13H8N4	7.37E+05	0.07
4.361	3-Hexanone	589-38-8	53.0	C6H12O	1.94E+06	0.17
4.601	Hexanal	66-25-1	71.4	C6H12O	2.69E+06	0.24
4.853	Cyclotrisiloxane, hexamethyl-	541-05-9	97.1	C6H18O3Si3	1.39E+07	1.25
4.896	Cyclotrisiloxane, hexamethyl-	541-05-9	91.5	C6H18O3Si3	9.37E+06	0.84
4.939	Cyclotrisiloxane, hexamethyl-	541-05-9	83.7	C6H18O3Si3	7.19E+05	0.06
4.978	Cyclotrisiloxane, hexamethyl-	541-05-9	78.9	C6H18O3Si3	1.95E+05	0.02
5.016	Cyclotrisiloxane, hexamethyl-	541-05-9	64.1	C6H18O3Si3	3.74E+04	0.00
5.055	Cyclobarbital	52-31-3	50.0	C12H16N2O3	1.86E+05	0.02
5.106	Cyclotrisiloxane, hexamethyl-	541-05-9	68.2	C6H18O3Si3	1.67E+06	0.15
5.192	1,4-Bis(trimethylsilyl)benzene	13183-70-5	50.8	C12H22Si2	1.66E+06	0.15
5.367	Cyclotrisiloxane, hexamethyl-	541-05-9	59.0	C6H18O3Si3	6.21E+05	0.06
5.740	4-Heptanone	123-19-3	94.4	C7H14O	8.22E+07	7.40
6.035	Oxime-, methoxy-phenyl-_	1000222-86-6	77.1	C8H9NO2	4.50E+06	0.41
6.112	Cyclotrisiloxane, hexamethyl-	541-05-9	56.8	C6H18O3Si3	1.30E+06	0.12
6.245	Heptanal	111-71-7	60.1	C7H14O	5.30E+05	0.05
6.361	1H-[1,2]-Dithiolo[3,4-c]quinoline-1-thione, 4,5-dihydro-5-(2-furoyl)-4,4-dimethyl-	301655-36-7	53.3	C17H13NO2S3	1.93E+05	0.02
6.772	8-(2-Acetyloxiran-2-yl)-6,6-dimethylocta-3,4-dien-2-one	91186-38-8	57.6	C14H20O3	1.80E+06	0.16
6.819	2-Heptanone, 4-methyl-	6137-06-0	57.6	C8H16O	1.82E+06	0.16
6.913	3-Hydroxy-4-methoxybenzaldehyde, TBDMS	1000461-64-9	74.9	C14H22O3Si	1.62E+06	0.15
7.136	1-Cyclooctene, 3-bromo-	1000163-39-0	63.4	C8H13Br	3.07E+06	0.28
7.234	cis-9-Tetradecenoic acid, isobutyl ester	1000405-16-1	56.9	C18H34O2	7.02E+05	0.06
7.298	4,5-Dihydrooxazole-5-one, 4-chloromethylene-2-phenyl-	14848-36-3	70.7	C10H6ClNO2	1.37E+06	0.12
7.341	4-Butoxy-2-butanone	30536-44-8	64.1	C8H16O2	3.99E+06	0.36
7.457	Methyl 3-bromo-1-adamantaneacetate	14575-01-0	47.6	C13H19BrO2	4.38E+05	0.04
7.568	Cyclotetrasiloxane, octamethyl-	556-67-2	89.5	C8H24O4Si4	7.84E+06	0.71
7.615	N8-(3-Chloro-4-fluorophenyl)-N2-(1-methylpiperidin-4-yl)pyrimido[5,4-d]pyrimidine-2,8-diamine	196612-93-8	49.0	C18H19ClFN7	1.52E+06	0.14
7.872	p-Dioxane, 2,3-bis(tert-butyloxy)-	1000149-87-9	58.9	C12H24O4	1.67E+06	0.15
7.949	13-Heptadecyn-1-ol	56554-77-9	57.9	C17H32O	1.74E+06	0.16
8.061	3-Hydroxybutyric acid, t-butyl ester	90435-23-7	64.4	C8H16O3	2.36E+06	0.21
8.236	1,4-Benzenediol, 2,5-bis(1,1-dimethylethyl)-	88-58-4	51.4	C14H22O2	1.73E+05	0.02
8.356	2-Ethyl-1-hexanol, pentafluoropropionate	1000365-51-1	76.6	C11H17F5O2	6.56E+06	0.59
8.455	11,14,17-Eicosatrienoic acid, methyl ester	55682-88-7	52.5	C21H36O2	2.07E+05	0.02
8.660	4H-1,2,4-triazol-3-ol, 5-[(phenylmethyl)thio]-	1000400-54-3	59.5	C9H9N3OS	1.46E+06	0.13
8.767	5-(3,7-Dimethylocta-2,6-dienyl)-4-methyl-2,3-dihydrothiophene 1,1-dioxide	1000305-61-4	50.6	C15H24O2S	7.70E+05	0.07
8.827	2,5-Hexanediol, 2,5-dimethyl-	110-03-2	53.7	C8H18O2	7.41E+05	0.07
9.063	p-Cresol	106-44-5	76.3	C7H8O	4.64E+06	0.42
9.225	2-Butenoic acid, 2-methyl-, 2-methylpropyl ester, (E)-	61692-84-0	65.7	C9H16O2	2.37E+06	0.21
9.380	2,5-Dihydroxybenzaldehyde, 2TMS derivative	56114-69-3	62.7	C13H22O3Si2	9.06E+05	0.08
9.457	Benzene, (2-methyl-1-propenyl)-	768-49-0	52.2	C10H12	3.41E+05	0.03
9.491	[1-(1H-Pyrrol-1-yl)cyclohexyl]acetic acid	1000460-17-9	47.1	C12H17NO2	4.30E+05	0.04
9.572	Heptadecane, 9-hexyl-	55124-79-3	51.9	C23H48	2.83E+05	0.03
9.632	Nonanal	124-19-6	82.4	C9H18O	5.03E+06	0.45
9.692	3,4-Dihydroxybenzaldehyde, bis(trimethylsilyl) ether	10586-13-7	54.0	C13H22O3Si2	1.58E+05	0.01
9.923	Pentasiloxane, 1,1,3,3,5,5,7,7,9,9-decamethyl-	995-83-5	51.4	C10H32O4Si5	1.42E+06	0.13
10.047	Cyclopentasiloxane, decamethyl-	541-02-6	90.4	C10H30O5Si5	1.94E+07	1.75
10.300	Octadecanal, 2-bromo-	56599-95-2	54.0	C18H35BrO	4.31E+05	0.04
10.433	1-O-Monoacetyl-2,3-O-dibenzoyl-d-ribofuranose	1000129-03-2	66.7	C21H20O8	2.22E+06	0.20
10.548	Octanoic acid	124-07-2	67.2	C8H16O2	4.42E+06	0.40
10.720	Phenol, 2,5-dichloro-	583-78-8	95.0	C6H4Cl2O	2.40E+07	2.16
10.870	dl-Menthol	89-78-1	78.2	C10H20O	1.82E+06	0.16
10.908	1-[1-(2,2-Dichlorovinylimino)-2,2-dimethylpropyl]-3-(p-tolyl)thiourea	92277-61-7	47.6	C15H19Cl2N3S	1.90E+06	0.17
11.011	tert-Hexadecanethiol	25360-09-2	64.5	C16H34S	1.32E+06	0.12
11.062	Naphthalene, 1,2,3,4-tetrahydro-1-methyl-	1559-81-5	67.5	C11H14	7.71E+05	0.07
11.127	Octadecane, 3-ethyl-5-(2-ethylbutyl)-	55282-12-7	52.4	C26H54	4.46E+05	0.04
11.216	Benzene, 1-methoxy-4-(1-methylpropyl)-	4917-90-2	72.0	C11H16O	1.61E+06	0.15
11.452	Benzaldehyde, 3,4-dimethyl-	5973-71-7	93.6	C9H10O	1.35E+07	1.21
11.520	Z-(13,14-Epoxy)tetradec-11-en-1-ol acetate	1000131-33-2	54.4	C16H28O3	1.03E+06	0.09
11.683	Allocryptopine	485-91-6	58.1	C21H23NO5	3.16E+05	0.03
11.739	Agaricic acid	666-99-9	51.4	C22H40O7	1.90E+05	0.02
11.850	D-Carvone	2244-16-8	77.5	C10H14O	1.82E+06	0.16
11.893	Benzene, 1,3-bis(1,1-dimethylethyl)-	1014-60-4	67.3	C14H22	1.27E+06	0.11
12.026	Nonanoic acid	112-05-0	86.4	C9H18O2	8.04E+06	0.72
12.210	1-Eicosanol	629-96-9	71.1	C20H42O	1.62E+06	0.15
12.351	1H-1,2,3,4-Tetrazole-1,5-diamine, N(1)-(1-naphthalenylmethyl)-	1000337-84-1	57.2	C12H12N6	2.03E+05	0.02
12.535	2,4'-Dimethoxy-2'(tert.-butyldimethylsilyl)oxychalcone	1000454-30-8	75.9	C23H30O4Si	6.91E+06	0.62
12.625	5H-Cyclopropa[3,4]benz[1,2-e]azulen-5-one, 9-(acetyloxy)-3-[(acetyloxy)methyl]-1,1a,1b,4,4a,7a,7b,8,9,9a-decahydro-4a,7b,9a-trihydroxy-1,1,6,8-tetramethyl-, [1ar-(1a.alpha.,1b.beta.,4a.beta.,7a.alpha.,7b.alpha.,8.alpha.,9.beta.,9a.alpha.)]-	77573-11-6	47.0	C24H32O8	1.23E+06	0.11
12.694	Ethyl iso-allocholate	1000043-05-3	54.9	C26H44O5	6.96E+05	0.06
12.767	2-Methoxy-4-vinylphenol	7786-61-0	94.2	C9H10O2	1.27E+07	1.15
12.895	Glycylsarcosine	29816-01-1	49.5	C5H10N2O3	8.92E+05	0.08
13.011	Phenol, 5-ethenyl-2-methoxy-	621-58-9	67.3	C9H10O2	8.41E+05	0.08
13.152	Cannabinol, TMS derivative	64846-18-0	56.2	C24H34O2Si	3.00E+05	0.03
13.345	2,2,4-Trimethyl-1,3-pentanediol diisobutyrate	6846-50-0	90.6	C16H30O4	2.94E+07	2.65
13.554	Andrographolide, tri-(trimethylsilyl)-	1000454-62-8	54.4	C29H54O5Si3	4.03E+05	0.04
13.640	Propanoic acid, 2-methyl-, 3-hydroxy-2,2,4-trimethylpentyl ester	77-68-9	97.6	C12H24O3	3.10E+07	2.80
13.730	15-Hexenoic acid, 14-hydroxy-14-methyl-	1000197-40-1	45.2	C17H32O3	1.09E+06	0.10
13.850	1-(1,2,3,4-Tetrahydro-naphthalen-1-yl)-adamantane	1000278-20-4	65.1	C20H26	1.76E+06	0.16
13.953	Tetradecane	629-59-4	74.7	C14H30	2.25E+06	0.20
14.034	2,4,7,9-Tetramethyl-5-decyn-4,7-diol	126-86-3	76.3	C14H26O2	1.63E+06	0.15
14.081	Dodecanal	112-54-9	94.4	C12H24O	1.15E+07	1.03
14.317	Spiro(1,2,3,4,4a,4b,5,6,7,8,8a,9-dodecahydro-4a-methyl-5-hydroxy-7,7-di(allyl)-phenanthren-8-one)-2,2'-(1',3'-dioxolane)	115051-23-5	52.8	C23H32O4	5.70E+05	0.05
14.449	Benzocycloheptatriene	264-09-5	56.1	C11H10	3.47E+05	0.03
14.531	Adipic acid, isohexyl 2-propyl ester	1000324-43-2	53.1	C15H28O4	2.98E+05	0.03
14.599	5H-Cyclopropa[3,4]benz[1,2-e]azulen-5-one, 9-(acetyloxy)-3-[(acetyloxy)methyl]-1,1a,1b,4,4a,7a,7b,8,9,9a-decahydro-4a,7b,9a-trihydroxy-1,1,6,8-tetramethyl-, [1ar-(1a.alpha.,1b.beta.,4a.beta.,7a.alpha.,7b.alpha.,8.alpha.,9.beta.,9a.alpha.)]-	77573-11-6	51.4	C24H32O8	2.62E+05	0.02
14.681	4H-1-Benzopyran-4-one, 2-[4-[(6-deoxy-.alpha.-l-mannopyranosyl)oxy]phenyl]-8-(.beta.-d-glucopyranosyloxy)-5,7-dihydroxy-	57396-71-1	51.3	C27H30O15	2.50E+05	0.02
14.775	Octasiloxane, 1,1,3,3,5,5,7,7,9,9,11,11,13,13,15,15-hexadecamethyl-	19095-24-0	65.0	C16H50O7Si8	6.39E+06	0.58
14.839	2,5-Cyclohexadiene-1,4-dione, 2,6-bis(1,1-dimethylethyl)-	719-22-2	60.4	C14H20O2	9.62E+05	0.09
14.930	1-Dodecanol	112-53-8	98.3	C12H26O	4.19E+08	37.75
15.143	Octadecanedioic acid	871-70-5	55.8	C18H34O4	2.90E+06	0.26
15.246	Heptacosane	593-49-7	52.6	C27H56	6.41E+05	0.06
15.319	2,4-Di-tert-butylphenol	96-76-4	91.1	C14H22O	3.75E+06	0.34
15.396	Octadecane, 3-ethyl-5-(2-ethylbutyl)-	55282-12-7	59.8	C26H54	8.22E+05	0.07
15.618	Hexadecane, 1,1-bis(dodecyloxy)-	56554-64-4	65.4	C40H82O2	4.55E+05	0.04
15.713	trans-13-Octadecenoic acid	693-71-0	57.4	C18H34O2	4.31E+05	0.04
15.901	Dodecanoic acid	143-07-7	82.2	C12H24O2	1.94E+06	0.17
16.038	1-Dodecanol, TMS derivative	6221-88-1	65.3	C15H34OSi	4.59E+05	0.04
16.346	2,2,4-Trimethyl-1,3-pentanediol diisobutyrate	6846-50-0	94.2	C16H30O4	1.28E+07	1.15
16.462	2,2-Difluoroheptacosanoic acid	146402-22-4	50.1	C14H26F2O2	3.45E+05	0.03
16.526	Hexadecane, 1,1-bis(dodecyloxy)-	56554-64-4	61.8	C40H82O2	3.27E+05	0.03
16.620	Ethanol, 2-(9-octadecenyloxy)-, (Z)-	5353-25-3	71.0	C20H40O2	9.34E+05	0.08
16.744	2,5-Dihydroxybenzoic acid, 3TMS derivative	3618-20-0	72.0	C16H30O4Si3	5.62E+06	0.51
16.924	Tributyl phosphate	126-73-8	58.1	C12H27O4P	3.82E+05	0.03
17.049	Cyclopentaneacetic acid, 3-oxo-2-pentyl-, methyl ester	24851-98-7	69.0	C13H22O3	8.99E+05	0.08
17.216	4,2'-Diethoxy-3-methoxy-5'-methylchalcone (isomer 2)	1000453-87-9	51.7	C21H24O4	3.62E+05	0.03
17.400	Benzene, (3-octylundecyl)-	5637-96-7	56.2	C25H44	2.67E+05	0.02
17.515	Dodecyl acrylate	2156-97-0	92.3	C15H28O2	6.18E+06	0.56
17.588	1-Hexadecanol, 2-methyl-	2490-48-4	78.5	C17H36O	4.79E+06	0.43
17.759	Benzoic acid, 2-ethylhexyl ester	5444-75-7	71.1	C15H22O2	2.37E+06	0.21
18.080	Hexanedioic acid, 3-methyl-, bis(1-methylpropyl) ester	57983-09-2	56.1	C15H28O4	4.29E+05	0.04
18.196	Tetradecanoic acid	544-63-8	63.1	C14H28O2	3.48E+05	0.03
18.329	3,5-di-tert-Butyl-4-hydroxybenzaldehyde	1620-98-0	85.4	C15H22O2	9.58E+05	0.09
18.453	Heptasiloxane, hexadecamethyl-	541-01-5	80.8	C16H48O6Si7	2.60E+06	0.23
18.569	9-Octadecenoic acid, (2-phenyl-1,3-dioxolan-4-yl)methyl ester, cis-	56599-45-2	54.2	C28H44O4	3.19E+05	0.03
18.714	Octadecane, 3-ethyl-5-(2-ethylbutyl)-	55282-12-7	64.4	C26H54	2.53E+05	0.02
18.903	Ethanol, 2-(9-octadecenyloxy)-, (Z)-	5353-25-3	78.4	C20H40O2	6.66E+05	0.06
18.937	Isopropyl myristate	110-27-0	87.2	C17H34O2	2.30E+06	0.21
19.052	1-Hexadecanol, 2-methyl-	2490-48-4	65.8	C17H36O	6.17E+05	0.06
19.151	Octadecanal, 2-bromo-	56599-95-2	67.1	C18H35BrO	1.04E+06	0.09
19.356	1,2-Benzenedicarboxylic acid, bis(2-methylpropyl) ester	84-69-5	97.1	C16H22O4	2.58E+07	2.32
19.511	Naphthalene, 2-phenyl-	612-94-2	63.4	C16H12	2.82E+05	0.03
19.571	Andrographolide, tri-(trimethylsilyl)-	1000454-62-8	58.9	C29H54O5Si3	4.36E+05	0.04
19.686	5-[(2,4-Dinitrophenyl)hydrazono]pentan-2-ol	1831-56-7	47.7	C11H14N4O5	3.24E+05	0.03
19.755	Octadecanenitrile	638-65-3	73.8	C18H35N	8.21E+05	0.07
19.840	1,2-Benzenedicarboxylic acid, bis(2-methylpropyl) ester	84-69-5	79.6	C16H22O4	2.24E+06	0.20
19.977	Heptasiloxane, hexadecamethyl-	541-01-5	74.3	C16H48O6Si7	4.13E+06	0.37
20.123	5H-Cyclopropa[3,4]benz[1,2-e]azulen-5-one, 9-(acetyloxy)-3-[(acetyloxy)methyl]-1,1a,1b,4,4a,7a,7b,8,9,9a-decahydro-4a,7b,9a-trihydroxy-1,1,6,8-tetramethyl-, [1ar-(1a.alpha.,1b.beta.,4a.beta.,7a.alpha.,7b.alpha.,8.alpha.,9.beta.,9a.alpha.)]-	77573-11-6	60.9	C24H32O8	5.24E+05	0.05
20.324	Dibutyl phthalate	84-74-2	96.8	C16H22O4	2.64E+07	2.38
20.478	Ethyl iso-allocholate	1000043-05-3	58.5	C26H44O5	3.58E+05	0.03
20.590	Betamethasone valerate	2152-44-5	59.8	C27H37FO6	2.19E+05	0.02
20.752	1,3-Dioxolo[4,5-c]pyran, tetrahydro-, 7-(2-acetoxyethyl)-7-hydroxy-2,2-dimethyl-4-(3-methoxycarbonyl-2-methylallyl)-	1000196-21-3	62.3	C18H28O8	4.54E+05	0.04
20.949	Isopropyl palmitate	142-91-6	90.4	C19H38O2	2.67E+06	0.24
21.074	Bufa-20,22-dienolide, 14,15-epoxy-3,11-dihydroxy-, (3.beta.,5.beta.,11.alpha.,15.beta.)-	39005-15-7	61.0	C24H32O5	2.86E+05	0.03
21.146	Octadecanoic acid, (2-phenyl-1,3-dioxolan-4-yl)methyl ester, cis-	56599-88-3	56.2	C28H46O4	2.82E+05	0.03
21.305	Fumaric acid, ethyl undec-2-en-1-yl ester	1000345-26-6	58.1	C17H28O4	1.00E+06	0.09
21.356	Heptasiloxane, hexadecamethyl-	541-01-5	78.4	C16H48O6Si7	2.64E+06	0.24
21.699	Octadecanal, 2-bromo-	56599-95-2	58.5	C18H35BrO	3.16E+05	0.03
21.733	Inosose, 2-desoxy-, O-methyloxime, tetrakis-O-(trimethylsilyl)-	1000149-50-8	54.9	C19H45NO5Si4	2.10E+05	0.02
21.759	Ethyl iso-allocholate	1000043-05-3	55.1	C26H44O5	2.83E+05	0.03
22.054	Fumaric acid, 3-methylbut-2-yl octadecyl ester	1000348-08-9	57.5	C27H50O4	1.90E+05	0.02
22.474	Hexadecanoic acid, butyl ester	111-06-8	86.5	C20H40O2	1.59E+06	0.14
22.611	Heptasiloxane, hexadecamethyl-	541-01-5	81.0	C16H48O6Si7	3.74E+06	0.34
23.711	4-Hydroxy-.beta.-ionone	116296-75-4	55.6	C13H20O2	3.05E+05	0.03
23.771	Heptasiloxane, hexadecamethyl-	541-01-5	83.4	C16H48O6Si7	5.49E+06	0.49
23.947	Methyl dehydroabietate	1235-74-1	70.3	C21H30O2	3.85E+05	0.03
24.204	Octadecanoic acid, butyl ester	123-95-5	78.8	C22H44O2	7.15E+05	0.06
24.863	Heptasiloxane, hexadecamethyl-	541-01-5	84.2	C16H48O6Si7	8.77E+06	0.79
25.891	Heptasiloxane, hexadecamethyl-	541-01-5	84.6	C16H48O6Si7	1.26E+07	1.13
26.850	Heptasiloxane, hexadecamethyl-	541-01-5	85.0	C16H48O6Si7	1.57E+07	1.42
27.291	Heptasiloxane, hexadecamethyl-	541-01-5	79.2	C16H48O6Si7	3.95E+06	0.36
27.809	Heptasiloxane, hexadecamethyl-	541-01-5	85.3	C16H48O6Si7	1.84E+07	1.66
28.901	Heptasiloxane, hexadecamethyl-	541-01-5	85.2	C16H48O6Si7	1.68E+07	1.51
30.198	Heptasiloxane, hexadecamethyl-	541-01-5	85.6	C16H48O6Si7	1.40E+07	1.26
31.620	Heptasiloxane, hexadecamethyl-	541-01-5	78.5	C16H48O6Si7	3.31E+06	0.30
31.791	Heptasiloxane, hexadecamethyl-	541-01-5	84.2	C16H48O6Si7	1.44E+07	1.30
33.778	Heptasiloxane, hexadecamethyl-	541-01-5	83.5	C16H48O6Si7	8.94E+06	0.81
36.317	Heptasiloxane, hexadecamethyl-	541-01-5	83.9	C16H48O6Si7	6.80E+06	0.61
