## Supplementary material for "Feasibility of Integrating Canine Olfaction with Chemical and Microbial Profiling of Urine to Detect Lethal Prostate Cancer": AWP8135 (Non-Cancer)

Component RT	Compound Name	CAS#	Match Factor	Formula	Component Area	Area %
1.702	(2-Aziridinylethyl)amine	4025-37-0	68.9	C4H10N2	1.08E+07	0.93
1.753	Actinobolin	24397-89-5	50.2	C13H20N2O6	1.31E+06	0.11
1.865	N-2,4-Dnp-L-arginine	1602-42-2	58.8	C12H16N6O6	2.72E+06	0.23
1.954	4H-Cyclopropa[5',6']benz[1',2':7,8]azuleno[5,6-b]oxiren-4-one, 8-(acetyloxy)-1,1a,1b,1c,2a,3,3a,6a,6b,7,8,8a-dodecahydro-3a,6b,8a-trihydroxy-2a-(hydroxymethyl)-1,1,5,7-tetramethyl-, (1a.alpha.,1b.beta.,1c.beta.,2a.beta.,3a.beta.,6a.alpha.,6b.alpha.,7.alpha.,8.beta.,8a.alpha.)-	77646-23-2	50.2	C22H30O8	2.55E+06	0.22
2.327	Silanol, trimethyl-	1066-40-6	66.3	C3H10OSi	1.22E+07	1.05
2.785	Hydrogen isocyanate	75-13-8	88.1	CHNO	1.43E+07	1.22
3.089	Butanedioic acid, 2,3-bis(acetyloxy)-, [R-(R*,R*)]-	51591-38-9	52.9	C8H10O8	5.19E+05	0.04
3.149	2-Pentanone	107-87-9	62.4	C5H10O	1.79E+06	0.15
3.710	Silanediol, dimethyl-	1066-42-8	95.7	C2H8O2Si	2.43E+07	2.09
3.907	Pyrrole	109-97-7	47.8	C4H5N	1.95E+06	0.17
4.194	Tricyclo[3.2.2.0(2,4)]non-8-ene-6,6,7,7-tetracarbonitrile	62249-53-0	69.5	C13H8N4	1.03E+06	0.09
4.408	3-Hexanone	589-38-8	55.1	C6H12O	1.35E+06	0.12
4.656	Hexanal	66-25-1	86.6	C6H12O	6.63E+06	0.57
4.823	l-Alanine, N-methoxycarbonyl-, pentyl ester	1000313-37-4	64.0	C10H19NO4	2.47E+05	0.02
4.913	Cyclotrisiloxane, hexamethyl-	541-05-9	97.5	C6H18O3Si3	1.70E+07	1.46
5.204	Cyclotrisiloxane, hexamethyl-	541-05-9	78.9	C6H18O3Si3	1.20E+07	1.03
5.808	4-Heptanone	123-19-3	93.0	C7H14O	5.85E+07	5.01
5.954	Allyl Isothiocyanate	57-06-7	82.0	C4H5NS	4.74E+06	0.41
6.095	2-Heptanone	110-43-0	67.4	C7H14O	1.80E+06	0.15
6.266	Oxime-, methoxy-phenyl-_	1000222-86-6	82.2	C8H9NO2	3.34E+07	2.87
6.313	Heptanal	111-71-7	62.9	C7H14O	3.38E+06	0.29
6.793	Thieno[2,3-c]furan-3-carbonitrile, 2-amino-4,6-dihydro-4,4,6,6-tetramethyl-	447412-24-0	54.4	C11H14N2OS	2.55E+05	0.02
6.853	5-Hexen-2-one, 5-methyl-	489673	58.4	C7H12O	1.97E+06	0.17
6.896	2-Heptanone, 4-methyl-	6137-06-0	81.8	C8H16O	4.70E+06	0.40
6.981	3-Hydroxy-4-methoxybenzaldehyde, TBDMS	1000461-64-9	75.3	C14H22O3Si	1.84E+06	0.16
7.204	1-Cyclooctene, 3-bromo-	1000163-39-0	56.5	C8H13Br	2.69E+06	0.23
7.273	Bicyclo[3.1.0]hex-2-ene, 4-methylene-1-(1-methylethyl)-	36262-09-6	66.2	C10H14	1.84E+06	0.16
7.375	Benzaldehyde	100-52-7	78.5	C7H6O	7.05E+06	0.60
7.624	Cyclotetrasiloxane, octamethyl-	556-67-2	90.8	C8H24O4Si4	1.65E+07	1.42
7.688	(S)-9-[(R)-2-(Hydroxymethyl)pyrrolidin-1-yl]-3-methyl-3,4-dihydro-2H-benzo[b][1,4,5]oxathiazepine 1,1-dioxide	1334427-01-8	54.3	C14H20N2O4S	1.34E+07	1.15
7.748	Phenol, 4-[(4,5-dihydro-5-methyl-2-thiazolyl)amino]-	1000362-46-0	48.4	C10H12N2OS	1.18E+07	1.01
7.941	Orthoformic acid, triisobutyl ester	16754-49-7	60.4	C13H28O3	1.15E+06	0.10
8.022	Octanal	124-13-0	76.2	C8H16O	3.59E+06	0.31
8.133	Limonen-6-ol, pivalate	1000124-59-2	58.1	C15H24O2	2.06E+06	0.18
8.309	1,3-Cyclohexadiene, 1-methyl-4-(1-methylethyl)-	99-86-5	71.4	C10H16	5.69E+05	0.05
8.424	2-Ethyl-1-hexanol, pentafluoropropionate	1000365-51-1	79.3	C11H17F5O2	2.81E+07	2.41
8.587	Eucalyptol	470-82-6	78.6	C10H18O	2.47E+06	0.21
8.716	Acethydrazide, 2-benzyloxycarbonylamino-N2-tert-butoxycarbonyl-	1000294-07-1	50.2	C15H21N3O5	7.03E+05	0.06
8.758	Bicyclo[2.2.1]hept-2-ene, 1,7,7-trimethyl-	464-17-5	51.2	C10H16	6.28E+05	0.05
8.827	15-Hexenoic acid, 14-hydroxy-14-methyl-	1000197-40-1	53.0	C17H32O3	4.18E+05	0.04
8.981	.gamma.-Terpinene	99-85-4	75.7	C10H16	4.37E+05	0.04
9.105	1,1-Cyclopropanedicarbonitrile, 2-butyl-2-methyl-	16738-89-9	72.2	C10H14N2	4.05E+06	0.35
9.272	Succinic acid, di(hex-5-en-1-yl) ester	1000391-29-2	60.8	C16H26O4	9.62E+05	0.08
9.431	2,5-Dihydroxybenzaldehyde, 2TMS derivative	56114-69-3	67.4	C13H22O3Si2	1.93E+06	0.17
9.499	Benzene, (2-methyl-1-propenyl)-	768-49-0	96.2	C10H12	1.70E+07	1.46
9.602	8,11,14-Eicosatrienoic acid, methyl ester, (Z,Z,Z)-	21061-10-9	66.7	C21H36O2	1.03E+06	0.09
9.671	Nonanal	124-19-6	84.3	C9H18O	2.19E+07	1.88
9.756	1-Hexadecanol, 1-[(2,2-dimethyl-1,3-dioxolan-4-yl)methoxy]-	56599-81-6	49.8	C22H44O4	3.27E+05	0.03
9.868	1,3,8-p-Menthatriene	18368-95-1	72.3	C10H14	1.06E+06	0.09
10.009	2-Cyclohexen-1-ol, 1-methyl-4-(1-methylethenyl)-, trans-	7212-40-0	69.9	C10H16O	1.03E+06	0.09
10.077	Cyclopentasiloxane, decamethyl-	541-02-6	89.2	C10H30O5Si5	9.07E+06	0.78
10.137	4-Acetyl-1-methylcyclohexene	1530612	89.6	C9H14O	1.03E+07	0.89
10.236	cis-p-Mentha-2,8-dien-1-ol	3886-78-0	74.4	C10H16O	3.38E+06	0.29
10.339	19,19-Dimethyl-eicosa-8,11-dienoic acid	1000297-01-9	70.0	C22H40O2	4.04E+06	0.35
10.398	trans-Verbenol	1820-09-3	90.8	C10H16O	6.91E+06	0.59
10.463	Cyclohexene, 1-methyl-4-(1-methylethyl)-	5502-88-5	70.7	C10H18	6.43E+06	0.55
10.540	2-Nonenal, (E)-	18829-56-6	73.2	C9H16O	5.16E+06	0.44
10.685	2-Dodecenal, (E)-	20407-84-5	69.6	C12H22O	3.52E+06	0.30
10.771	3-Mercaptoindole, N,S-bis(trimethylsilyl)-	1000463-28-4	52.7	C14H23NSSi2	2.98E+06	0.26
10.882	Cyclohexanol, 5-methyl-2-(1-methylethyl)-, (1.alpha.,2.beta.,5.alpha.)-(.+/-.)-	15356-70-4	93.8	C10H20O	8.05E+06	0.69
10.942	Terpinen-4-ol	562-74-3	84.6	C10H18O	4.03E+06	0.35
10.994	Benzenemethanol, .alpha.,.alpha.,4-trimethyl-	1197-01-9	78.1	C10H14O	7.67E+06	0.66
11.105	Methyl salicylate	119-36-8	80.0	C8H8O3	1.62E+06	0.14
11.144	8,11,14-Eicosatrienoic acid, methyl ester, (Z,Z,Z)-	21061-10-9	61.3	C21H36O2	8.62E+05	0.07
11.191	Cyclohexanone, 2-methyl-5-(1-methylethenyl)-	7764-50-3	66.8	C10H16O	7.69E+05	0.07
11.233	2-(Adamantan-1-ylamino)-ethanol	1000300-19-1	71.9	C12H21NO	2.05E+06	0.18
11.366	2-Isopropylidene-3-methylhexa-3,5-dienal	1000191-76-5	84.9	C10H14O	3.00E+06	0.26
11.469	Benzaldehyde, 3,4-dimethyl-	5973-71-7	90.7	C9H10O	1.26E+07	1.08
11.537	(+)-cis-Verbenol, acetate	29135-27-1	70.9	C12H18O2	2.12E+06	0.18
11.730	Benzaldehyde, 4-(1-methylethyl)-	122-03-2	92.5	C10H12O	4.86E+07	4.17
11.790	Benzaldehyde, 4-(1-methylethyl)-	122-03-2	87.4	C10H12O	8.36E+06	0.72
11.867	D-Carvone	2244-16-8	94.1	C10H14O	1.20E+07	1.03
12.026	2-Cyclohexen-1-one, 3-methyl-6-(1-methylethyl)-	89-81-6	73.9	C10H16O	6.51E+06	0.56
12.137	Citral	5392-40-5	70.7	C10H16O	8.68E+05	0.07
12.184	1-Decanol	112-30-1	82.7	C10H22O	3.61E+06	0.31
12.330	2-[4-methyl-6-(2,6,6-trimethylcyclohex-1-enyl)hexa-1,3,5-trienyl]cyclohex-1-en-1-carboxaldehyde	1000216-09-2	58.9	C23H32O	6.73E+05	0.06
12.432	Thymol	89-83-8	81.2	C10H14O	1.45E+06	0.12
12.557	Nordazepam, TMS derivative	55299-24-6	64.3	C18H19ClN2OSi	1.33E+07	1.14
12.659	p-Mentha-1,8-dien-7-ol	536-59-4	81.6	C10H16O	4.59E+06	0.39
12.784	Propane, 1-isothiocyanato-3-(methylthio)-	505-79-3	67.3	C5H9NS2	2.82E+07	2.42
12.903	1-[5-(Benzyloxymethyl)-2,2-dimethyl[1,3]dioxolan-4-yl]propan-2-one	91526-99-7	55.4	C16H22O4	5.22E+05	0.04
12.972	Acethydrazide, 2-(4-butylphenoxy)-N2-(4-ethoxybenzylideno)-	1000295-69-6	64.0	C21H26N2O3	1.02E+06	0.09
13.019	4-Hydroxy-2-methylacetophenone	875-59-2	69.1	C9H10O2	8.82E+05	0.08
13.160	Pentasiloxane, dodecamethyl-	141-63-9	59.4	C12H36O4Si5	6.34E+05	0.05
13.349	2,2,4-Trimethyl-1,3-pentanediol diisobutyrate	6846-50-0	91.8	C16H30O4	2.88E+07	2.47
13.456	Doconexent	6217-54-5	72.3	C22H32O2	2.97E+06	0.25
13.559	3,3-Dimethyl-1-phenyl-2-aza-spiro[4.5]deca-1,6,9-trien-8-one	1000297-21-2	71.1	C17H17NO	8.81E+05	0.08
13.649	Propanoic acid, 2-methyl-, 3-hydroxy-2,2,4-trimethylpentyl ester	77-68-9	96.6	C12H24O3	2.82E+07	2.42
13.867	1-(1,3-benzodioxol-5-yl)-N-(1,3-benzodioxol-4-ylmethyl)-N-methylpropan-2-amine	1000378-90-9	62.2	C19H21NO4	2.10E+06	0.18
13.957	Octadecane, 1-(ethenyloxy)-	930-02-9	70.8	C20H40O	1.36E+06	0.12
14.042	1b,4a-Epoxy-2H-cyclopenta[3,4]cyclopropa[8,9]cycloundec[1,2-b]oxiren-5(6H)-one, 7-(acetyloxy)decahydro-2,9,10-trihydroxy-3,6,8,8,10a-pentamethyl-	77573-08-1	63.7	C22H32O8	4.84E+05	0.04
14.085	Dodecanal	112-54-9	91.3	C12H24O	5.63E+06	0.48
14.308	Octadecanedioic acid	871-70-5	63.8	C18H34O4	8.23E+05	0.07
14.428	Erucin	4430-36-8	87.3	C6H11NS2	5.94E+06	0.51
14.779	Octasiloxane, 1,1,3,3,5,5,7,7,9,9,11,11,13,13,15,15-hexadecamethyl-	19095-24-0	64.9	C16H50O7Si8	6.30E+06	0.54
14.843	2,5-Cyclohexadiene-1,4-dione, 2,6-bis(1,1-dimethylethyl)-	719-22-2	67.8	C14H20O2	8.86E+05	0.08
14.937	1-Dodecanol	112-53-8	98.0	C12H26O	3.57E+08	30.58
15.079	Benzene, 1-(1,5-dimethyl-4-hexenyl)-4-methyl-	644-30-4	77.1	C15H22	2.40E+06	0.21
15.151	tert-Hexadecanethiol	25360-09-2	67.6	C16H34S	1.91E+06	0.16
15.246	Octadecane, 1-chloro-	3386-33-2	66.6	C18H37Cl	8.06E+05	0.07
15.318	2,4-Di-tert-butylphenol	96-76-4	85.9	C14H22O	3.25E+06	0.28
15.396	Octadecanal, 2-bromo-	56599-95-2	65.4	C18H35BrO	8.62E+05	0.07
15.618	Hexadecane, 1,1-bis(dodecyloxy)-	56554-64-4	69.1	C40H82O2	1.12E+06	0.10
15.892	Ethyl iso-allocholate	1000043-05-3	61.9	C26H44O5	4.63E+05	0.04
16.346	2,2,4-Trimethyl-1,3-pentanediol diisobutyrate	6846-50-0	94.6	C16H30O4	1.35E+07	1.16
16.530	Octadecanal, 2-bromo-	56599-95-2	63.0	C18H35BrO	3.36E+05	0.03
16.629	Hexadecane, 1,1-bis(dodecyloxy)-	56554-64-4	74.2	C40H82O2	1.22E+06	0.10
16.749	2,5-Dihydroxybenzoic acid, 3TMS derivative	3618-20-0	72.4	C16H30O4Si3	4.21E+06	0.36
16.928	Tributyl phosphate	126-73-8	62.5	C12H27O4P	6.12E+05	0.05
17.057	Cyclopentaneacetic acid, 3-oxo-2-pentyl-, methyl ester	24851-98-7	61.0	C13H22O3	6.87E+05	0.06
17.515	Dodecyl acrylate	2156-97-0	92.4	C15H28O2	1.64E+07	1.40
17.592	Propanoic acid, decyl ester	5454-19-3	80.4	C13H26O2	5.21E+06	0.45
17.763	Benzoic acid, 2-ethylhexyl ester	5444-75-7	70.0	C15H22O2	1.77E+06	0.15
17.828	Octadecane, 3-ethyl-5-(2-ethylbutyl)-	55282-12-7	50.8	C26H54	3.22E+05	0.03
18.085	Isoxazolo[2,3-b]benz[1,2]oxazine, perhydro-2-methoxycarbonyl-10-methyl-5a-trimethylsilyloxy-	111556-18-4	59.9	C16H29NO5Si	2.85E+05	0.02
18.192	2,2-Difluoroheptacosanoic acid	146402-22-4	59.2	C14H26F2O2	2.54E+05	0.02
18.329	3,5-di-tert-Butyl-4-hydroxybenzaldehyde	1620-98-0	79.4	C15H22O2	6.86E+05	0.06
18.457	Heptasiloxane, hexadecamethyl-	541-01-5	79.1	C16H48O6Si7	2.02E+06	0.17
18.624	2,4,6,8,10-Tetradecapentaenoic acid, 9a-(acetyloxy)-1a,1b,4,4a,5,7a,7b,8,9,9a-decahydro-4a,7b-dihydroxy-3-(hydroxymethyl)-1,1,6,8-tetramethyl-5-oxo-1H-cyclopropa[3,4]benz[1,2-e]azulen-9-yl ester, [1aR-(1a.alpha.,1b.beta.,4a.beta.,7a.alpha.,7b.alpha.,8.alpha.,9.beta.,9a.alpha.)]-	77550-17-5	51.2	C36H46O8	3.72E+05	0.03
18.902	Octadecanal, 2-bromo-	56599-95-2	69.6	C18H35BrO	2.71E+05	0.02
18.941	Isopropyl myristate	110-27-0	85.1	C17H34O2	1.69E+06	0.14
19.159	Octadecanal, 2-bromo-	56599-95-2	64.2	C18H35BrO	4.80E+05	0.04
19.361	1,2-Benzenedicarboxylic acid, bis(2-methylpropyl) ester	84-69-5	97.1	C16H22O4	2.19E+07	1.88
19.759	Eicosanenitrile	4616-73-3	62.8	C20H39N	3.87E+05	0.03
19.845	1,2-Benzenedicarboxylic acid, butyl octyl ester	84-78-6	77.4	C20H30O4	2.33E+06	0.20
19.977	Heptasiloxane, hexadecamethyl-	541-01-5	75.7	C16H48O6Si7	2.91E+06	0.25
20.324	Dibutyl phthalate	84-74-2	96.8	C16H22O4	2.19E+07	1.88
20.752	Octadecane, 3-ethyl-5-(2-ethylbutyl)-	55282-12-7	59.8	C26H54	5.61E+05	0.05
20.949	Isopropyl palmitate	142-91-6	89.9	C19H38O2	2.20E+06	0.19
21.305	Octanoic acid, 1-methyltridecyl ester	55193-79-8	58.0	C22H44O2	9.93E+05	0.09
21.360	Heptasiloxane, hexadecamethyl-	541-01-5	74.9	C16H48O6Si7	1.49E+06	0.13
21.759	Octadecanal, 2-bromo-	56599-95-2	64.6	C18H35BrO	7.94E+05	0.07
22.615	Heptasiloxane, hexadecamethyl-	541-01-5	78.2	C16H48O6Si7	1.58E+06	0.14
23.775	Heptasiloxane, hexadecamethyl-	541-01-5	80.6	C16H48O6Si7	1.70E+06	0.15
24.863	Heptasiloxane, hexadecamethyl-	541-01-5	80.2	C16H48O6Si7	2.09E+06	0.18
25.895	Heptasiloxane, hexadecamethyl-	541-01-5	82.2	C16H48O6Si7	1.96E+06	0.17
26.858	Heptasiloxane, hexadecamethyl-	541-01-5	80.6	C16H48O6Si7	1.76E+06	0.15
27.317	Heptasiloxane, hexadecamethyl-	541-01-5	74.1	C16H48O6Si7	2.33E+06	0.20
27.813	Heptasiloxane, hexadecamethyl-	541-01-5	79.7	C16H48O6Si7	1.71E+06	0.15
28.909	Heptasiloxane, hexadecamethyl-	541-01-5	77.8	C16H48O6Si7	1.44E+06	0.12
30.198	Heptasiloxane, hexadecamethyl-	541-01-5	75.4	C16H48O6Si7	1.15E+06	0.10
31.800	Heptasiloxane, hexadecamethyl-	541-01-5	71.7	C16H48O6Si7	4.26E+05	0.04
33.795	Heptasiloxane, hexadecamethyl-	541-01-5	71.2	C16H48O6Si7	9.25E+05	0.08
36.326	Heptasiloxane, hexadecamethyl-	541-01-5	69.0	C16H48O6Si7	1.48E+06	0.13
