## Supplementary material for "Feasibility of Integrating Canine Olfaction with Chemical and Microbial Profiling of Urine to Detect Lethal Prostate Cancer": AWP8926 (Non-Cancer)

Component RT	Compound Name	CAS#	Match Factor	Formula	Component Area	Area %
1.085	(2-Aziridinylethyl)amine	4025-37-0	64.6	C4H10N2	2.52E+07	13.25
1.231	Acetone	67-64-1	69.7	C3H6O	5.95E+05	0.31
1.295	Hydrogen isocyanate	75-13-8	58.1	CHNO	6.76E+05	0.36
1.402	Silanol, trimethyl-	1066-40-6	68.5	C3H10OSi	5.38E+05	0.28
1.766	Benzene	71-43-2	62.0	C6H6	3.83E+05	0.20
1.929	2-Pentanone	107-87-9	60.3	C5H10O	2.94E+05	0.15
2.122	Silanediol, dimethyl-	1066-42-8	50.5	C2H8O2Si	2.71E+05	0.14
2.516	Pyrrole	109-97-7	63.0	C4H5N	3.73E+05	0.20
2.631	Toluene	108-88-3	68.6	C7H8	3.50E+05	0.18
2.858	1,2-Benzenedicarboxylic acid, butyl octyl ester	84-78-6	56.7	C20H30O4	1.47E+05	0.08
3.025	Hexanal	66-25-1	74.4	C6H12O	7.63E+05	0.40
3.205	Cyclotrisiloxane, hexamethyl-	541-05-9	95.9	C6H18O3Si3	8.73E+06	4.59
3.984	4-Heptanone	123-19-3	50.8	C7H14O	4.21E+05	0.22
4.284	N-Methyl nicotinimidate, O-trimethylsilyl	1000141-33-7	57.7	C10H16N2OSi	3.42E+05	0.18
4.443	1,2-Benzisothiazol-3-amine, TBDMS derivative	1000332-57-2	59.3	C13H20N2SSi	1.60E+05	0.08
4.884	Acetic acid, 3-hydroxy-5,5-dimethoxy-3-methyl-pentyl ester	1000190-25-1	52.1	C10H20O5	3.84E+05	0.20
4.969	4-Methoxy-6-methyl-5-nitroisobenzofuran-1,3-dione	89586-40-3	53.9	C10H7NO6	2.05E+05	0.11
5.474	Silane, triethyl(2-phenylethoxy)-	14629-62-0	52.7	C14H24OSi	7.47E+05	0.39
5.611	Cyclotetrasiloxane, octamethyl-	556-67-2	92.4	C8H24O4Si4	1.33E+07	7.01
5.920	2,4,6-Cycloheptatrien-1-one, 3,5-bis-trimethylsilyl-	1000161-21-8	58.6	C13H22OSi2	2.12E+06	1.11
6.014	Octadecanal, 2-bromo-	56599-95-2	54.9	C18H35BrO	4.23E+06	2.22
6.138	Purin-2,6-dione, 8-[5-hydroxypentyl]-1,3-dimethyl-	1000127-85-6	49.4	C12H18N4O3	1.43E+06	0.75
6.425	1-Hexanol, 2-ethyl-	104-76-7	71.0	C8H18O	9.07E+05	0.48
6.451	Cyclohexanecarboxamide, N-hydroxy-2(E)-2,4-pentadienyl-	1000194-97-0	53.1	C12H19NO2	1.23E+06	0.65
7.585	Nonanal	124-19-6	92.7	C9H18O	2.39E+06	1.26
7.937	Cyclopentasiloxane, decamethyl-	541-02-6	92.3	C10H30O5Si5	2.02E+06	1.06
7.984	Benzyl methyl ketone	103-79-7	57.4	C9H10O	1.50E+06	0.79
8.091	2,6-Dihydroxyacetophenone, 2TMS derivative	1000352-81-3	59.5	C14H24O3Si2	1.05E+06	0.55
8.420	2,3-Dihydroxybenzoic acid, 3TMS derivative	3618-19-7	53.3	C16H30O4Si3	6.35E+05	0.33
8.596	Silane, methylvinyl(2-(adamant-1-yl)ethoxy)propoxy-	1000420-94-3	59.2	C18H32O2Si	3.10E+05	0.16
8.665	1-(1-Methoxypropan-2-yloxy)propan-2-yl acetate	1000367-08-6	51.0	C9H18O4	3.65E+05	0.19
8.720	Cyclohexanol, 5-methyl-2-(1-methylethyl)-, (1.alpha.,2.beta.,5.alpha.)-(.+/-.)-	15356-70-4	73.2	C10H20O	6.71E+05	0.35
9.097	8-Octadecenal	56554-94-0	54.2	C18H34O	1.23E+05	0.06
9.320	Benzaldehyde, 2,4-dimethyl-	15764-16-6	85.4	C9H10O	1.19E+06	0.62
9.705	4-Benzyl-4,5-dihydroisoxazole	1000191-08-3	67.9	C10H11NO	6.35E+05	0.33
10.317	4,6'-Dimethoxy-2'-(tert.-butyldimethylsilyl)oxychalcone	1000454-23-8	76.1	C23H30O4Si	1.45E+06	0.76
10.433	15-Hexenoic acid, 14-hydroxy-14-methyl-	1000197-40-1	53.5	C17H32O3	2.82E+05	0.15
10.711	Butyric acid, 1-propylpentyl ester	20286-46-8	54.3	C12H24O2	4.30E+05	0.23
10.930	Cannabinol, TMS derivative	64846-18-0	61.5	C24H34O2Si	3.39E+05	0.18
11.084	2,2,4-Trimethyl-1,3-pentanediol diisobutyrate	6846-50-0	91.2	C16H30O4	6.96E+06	3.66
11.392	Propanoic acid, 2-methyl-, 3-hydroxy-2,2,4-trimethylpentyl ester	77-68-9	96.4	C12H24O3	1.45E+07	7.60
11.576	1-Hexadecanol, 2-methyl-	2490-48-4	57.7	C17H36O	2.58E+05	0.14
11.675	Tetradecane	629-59-4	81.4	C14H30	8.56E+05	0.45
11.855	n-Nonadecanol-1	1454-84-8	82.9	C19H40O	1.42E+06	0.75
12.463	Octasiloxane, 1,1,3,3,5,5,7,7,9,9,11,11,13,13,15,15-hexadecamethyl-	19095-24-0	62.3	C16H50O7Si8	2.54E+06	1.34
12.617	Ethyl iso-allocholate	1000043-05-3	54.9	C26H44O5	2.16E+05	0.11
12.690	1-Dodecanol	112-53-8	98.5	C12H26O	3.89E+07	20.47
12.844	Dodecane, 1,2-dibromo-	55334-42-4	59.7	C12H24Br2	1.73E+05	0.09
12.938	Octadecane, 3-ethyl-5-(2-ethylbutyl)-	55282-12-7	60.9	C26H54	3.03E+05	0.16
13.015	Hexasiloxane, 1,1,3,3,5,5,7,7,9,9,11,11-dodecamethyl-	995-82-4	56.8	C12H38O5Si6	1.92E+05	0.10
13.113	2,4-Di-tert-butylphenol	96-76-4	75.6	C14H22O	3.08E+05	0.16
13.255	Octadecanoic acid, 9,10-dichloro-, methyl ester	33094-27-8	53.7	C19H36Cl2O2	1.30E+05	0.07
13.345	Benzoic acid, 4-ethoxy-, ethyl ester	23676-09-7	61.9	C11H14O3	2.13E+05	0.11
13.396	Heptasiloxane, hexadecamethyl-	541-01-5	70.1	C16H48O6Si7	2.95E+05	0.16
13.846	Sabinyl linoleate	1000465-84-4	56.3	C28H46O2	1.57E+05	0.08
14.026	2,2,4-Trimethyl-1,3-pentanediol diisobutyrate	6846-50-0	95.1	C16H30O4	1.40E+07	7.37
14.111	Diethyl Phthalate	84-66-2	71.9	C12H14O4	1.08E+06	0.57
14.325	Octadecanal, 2-bromo-	56599-95-2	64.2	C18H35BrO	1.67E+05	0.09
14.377	2,4-Dihydroxybenzoic acid, 3TMS derivative	10586-16-0	76.6	C16H30O4Si3	1.53E+06	0.80
14.428	4-Amino-7-diethylamino-chromen-2-one	107995-76-6	61.0	C13H16N2O2	7.19E+05	0.38
14.724	Hexanoic acid, 3,5,5-trimethyl-, 2-ethylhexyl ester	1000406-82-2	63.0	C17H34O2	2.19E+05	0.12
14.792	Cyclopentaneacetic acid, 3-oxo-2-pentyl-, methyl ester	24851-98-7	70.7	C13H22O3	2.56E+05	0.13
14.839	Octadecane, 3-ethyl-5-(2-ethylbutyl)-	55282-12-7	64.4	C26H54	3.34E+05	0.18
14.920	Azuleno[4,5-b]furan-2(3H)-one, decahydro-8,9-dihydroxy-6,9a-dimethyl-3-methylene-, [3aS-(3a.alpha.,6.beta.,6a.alpha.,8.alpha.,9.alpha.,9a.beta.,9b.alpha.)]-	5090-67-5	57.7	C15H22O4	6.46E+04	0.03
15.139	1,2-Propanediol, 3-(octadecyloxy)-, diacetate	21994-81-0	63.7	C25H48O5	9.89E+05	0.52
15.207	Hexadecane, 1,1-bis(dodecyloxy)-	56554-64-4	74.6	C40H82O2	1.02E+06	0.53
15.272	Hexadecane, 1,1-bis(dodecyloxy)-	56554-64-4	67.4	C40H82O2	1.14E+06	0.60
15.426	Benzoic acid, 2-ethylhexyl ester	5444-75-7	83.0	C15H22O2	1.56E+06	0.82
15.477	EMDP	102177-18-4	66.6	C19H21N	5.54E+05	0.29
16.034	Heptasiloxane, hexadecamethyl-	541-01-5	75.9	C16H48O6Si7	6.56E+05	0.35
16.102	1b,4a-Epoxy-2H-cyclopenta[3,4]cyclopropa[8,9]cycloundec[1,2-b]oxiren-5(1aH)-one, 2,7,9,10-tetrakis(acetyloxy)decahydro-3,6,8,8,10a-pentamethyl-	51906-06-0	57.0	C28H38O11	8.84E+04	0.05
16.321	Octadecane, 3-ethyl-5-(2-ethylbutyl)-	55282-12-7	61.4	C26H54	9.17E+04	0.05
16.359	2-Silabicyclo[2.2.2]-[5.6,7.8]dibenzo-2-chlor-3-neopentyl-2-vinyl-octa-5,7-diene	1000287-64-2	56.6	C22H25ClSi	1.72E+05	0.09
16.586	Isopropyl myristate	110-27-0	89.8	C17H34O2	1.50E+06	0.79
16.779	2-Pentadecanone, 6,10,14-trimethyl-	502-69-2	69.9	C18H36O	5.05E+05	0.27
17.032	1,2-Benzenedicarboxylic acid, bis(2-methylpropyl) ester	84-69-5	89.8	C16H22O4	2.10E+06	1.10
17.331	Octadecane, 3-ethyl-5-(2-ethylbutyl)-	55282-12-7	63.1	C26H54	1.80E+05	0.09
17.395	Agaricic acid	666-99-9	58.8	C22H40O7	2.51E+05	0.13
17.498	Heptasiloxane, 1,1,3,3,5,5,7,7,9,9,11,11,13,13-tetradecamethyl-	19095-23-9	65.9	C14H44O6Si7	9.20E+05	0.48
17.627	Pentadecanoic acid, 13-methyl-, methyl ester	5487-50-3	60.4	C17H34O2	1.75E+05	0.09
17.982	1,2-Benzenedicarboxylic acid, butyl 2-ethylhexyl ester	85-69-8	85.6	C20H30O4	1.35E+06	0.71
18.308	Octadecane, 3-ethyl-5-(2-ethylbutyl)-	55282-12-7	55.2	C26H54	9.37E+04	0.05
18.547	Isopropyl palmitate	142-91-6	69.9	C19H38O2	3.28E+05	0.17
18.847	Heptasiloxane, hexadecamethyl-	541-01-5	73.9	C16H48O6Si7	4.39E+05	0.23
18.963	1-Naphthalenepropanol, .alpha.-ethenyldecahydro-2-hydroxy-.alpha.,2,5,5,8a-pentamethyl-, [1R-[1.alpha.(R*),2.beta.,4a.beta.,8a.alpha.]]-	515-03-7	63.9	C20H36O2	1.36E+05	0.07
19.382	Andrographolide, tri-(trimethylsilyl)-	1000454-62-8	51.4	C29H54O5Si3	1.47E+05	0.08
20.063	Heptasiloxane, hexadecamethyl-	541-01-5	70.8	C16H48O6Si7	4.14E+05	0.22
21.185	Heptasiloxane, hexadecamethyl-	541-01-5	75.1	C16H48O6Si7	4.23E+05	0.22
21.433	Methyl dehydroabietate	1235-74-1	74.9	C21H30O2	3.75E+05	0.20
22.247	Heptasiloxane, hexadecamethyl-	541-01-5	72.6	C16H48O6Si7	4.33E+05	0.23
23.240	Heptasiloxane, hexadecamethyl-	541-01-5	69.2	C16H48O6Si7	3.72E+05	0.20
24.174	Heptasiloxane, hexadecamethyl-	541-01-5	74.3	C16H48O6Si7	4.19E+05	0.22
25.043	Heptasiloxane, hexadecamethyl-	541-01-5	72.3	C16H48O6Si7	4.68E+05	0.25
25.861	Heptasiloxane, hexadecamethyl-	541-01-5	74.7	C16H48O6Si7	5.98E+05	0.31
26.627	Heptasiloxane, hexadecamethyl-	541-01-5	76.8	C16H48O6Si7	6.80E+05	0.36
27.188	Heptasiloxane, 1,1,3,3,5,5,7,7,9,9,11,11,13,13-tetradecamethyl-	19095-23-9	59.0	C14H44O6Si7	6.27E+05	0.33
27.368	Heptasiloxane, hexadecamethyl-	541-01-5	74.3	C16H48O6Si7	9.14E+05	0.48
28.203	Heptasiloxane, hexadecamethyl-	541-01-5	71.4	C16H48O6Si7	9.79E+05	0.52
29.201	Heptasiloxane, hexadecamethyl-	541-01-5	76.2	C16H48O6Si7	1.09E+06	0.57
30.408	Heptasiloxane, hexadecamethyl-	541-01-5	69.4	C16H48O6Si7	1.20E+06	0.63
31.907	Heptasiloxane, hexadecamethyl-	541-01-5	71.4	C16H48O6Si7	1.17E+06	0.62
32.318	Demecolcine	477-30-5	47.0	C21H25NO5	1.26E+05	0.07
33.783	Heptasiloxane, hexadecamethyl-	541-01-5	68.4	C16H48O6Si7	1.14E+06	0.60
36.193	Heptasiloxane, 1,1,3,3,5,5,7,7,9,9,11,11,13,13-tetradecamethyl-	19095-23-9	62.2	C14H44O6Si7	1.32E+06	0.69
