## Supplementary material for "Feasibility of Integrating Canine Olfaction with Chemical and Microbial Profiling of Urine to Detect Lethal Prostate Cancer": AWP9211 (Non-Cancer)

Component RT	Compound Name	CAS#	Match Factor	Formula	Component Area	Area %
1.085	(2-Aziridinylethyl)amine	4025-37-0	65.3	C4H10N2	2.05E+07	8.30
1.227	Acetone	67-64-1	70.3	C3H6O	1.31E+06	0.53
1.466	Silanol, trimethyl-	1066-40-6	82.3	C3H10OSi	1.57E+07	6.36
1.916	2-Pentanone	107-87-9	92.1	C5H10O	6.57E+06	2.66
2.002	Benzenemethanol, 2-(2-aminopropoxy)-3-methyl-	53566-98-6	50.2	C11H17NO2	3.50E+05	0.14
2.062	Silanediol, dimethyl-	1066-42-8	56.3	C2H8O2Si	5.76E+05	0.23
2.413	6-Nonynoic acid	56630-31-0	54.7	C9H14O2	3.76E+05	0.15
2.507	Pyrrole	109-97-7	83.2	C4H5N	1.77E+06	0.72
2.862	3-Methoxybenzaldehyde semicarbazone	14066-64-9	59.5	C9H11N3O2	2.59E+05	0.10
3.021	Hexanal	66-25-1	70.2	C6H12O	7.37E+05	0.30
3.154	Cyclotrisiloxane, hexamethyl-	541-05-9	91.4	C6H18O3Si3	1.24E+07	5.01
3.971	4-Heptanone	123-19-3	92.2	C7H14O	5.14E+06	2.08
4.438	Cyclopropanedodecanoic acid, 2-octyl-, methyl ester	10152-65-5	51.7	C24H46O2	2.21E+05	0.09
4.883	Thieno[3,4-d]-1,3-dioxole, tetrahydro-2,2-dimethyl-, 5,5-dioxide	82813-85-2	47.9	C7H12O4S	2.18E+05	0.09
4.961	5H-Dibenzo[a,d]cyclohepten-5-ol, 5-[3-(dimethylamino)propyl]-10,11-dihydro-	1159-03-1	53.0	C20H25NO	1.83E+05	0.07
5.432	3-Benzoylmethyl-3-hydroxy-5-nitro-2-indolinone	1000224-13-8	61.4	C17H14N2O5	1.28E+05	0.05
5.470	(.+/-.)-2-Phenylpropanoic Acid, tert.-butyldimethylsilyl ester	1000453-23-5	57.1	C15H24O2Si	7.17E+05	0.29
5.599	Cyclotetrasiloxane, octamethyl-	556-67-2	91.2	C8H24O4Si4	4.36E+06	1.77
5.920	2,4,6-Cycloheptatrien-1-one, 3,5-bis-trimethylsilyl-	1000161-21-8	51.6	C13H22OSi2	5.58E+05	0.23
6.018	8,11,14-Eicosatrienoic acid, methyl ester, (Z,Z,Z)-	21061-10-9	59.7	C21H36O2	1.13E+06	0.46
6.117	Acethydrazide, N2-(4-trifluoromethyl-2-pyridyl)-	1000266-89-8	46.8	C8H8F3N3O	2.66E+05	0.11
6.331	l-Methionine, N-(m-toluoyl)-, methyl ester	1000299-64-1	53.0	C14H19NO3S	1.73E+05	0.07
6.416	1-Hexanol, 2-ethyl-	104-76-7	77.3	C8H18O	2.99E+06	1.21
6.733	4-Chloro-6-methoxy-N,N-dimethyl-5-nitroquinolin-2-amine	1000459-83-8	43.7	C12H12ClN3O3	8.49E+05	0.34
7.080	4-(1,5-Dihydrobenzo[e][1,3,2]dioxaborepin-3-yl)benzoic acid	1000287-94-3	52.0	C15H13BO4	3.87E+05	0.16
7.328	Coumarin-6-ol, 3,4-dihydro-4,4-dimethyl-5,7-dinitro-	1000129-26-7	54.7	C11H10N2O7	1.29E+05	0.05
7.376	N,N'-Bis(Carbobenzyloxy)-lysine methyl(ester)	1000130-42-0	51.1	C23H28N2O6	1.07E+05	0.04
7.513	2-Hydroxy-2-octylsebacic acid	101885-38-5	48.3	C18H34O5	2.76E+05	0.11
7.585	Nonanal	124-19-6	86.3	C9H18O	2.11E+06	0.85
7.941	Cyclopentasiloxane, decamethyl-	541-02-6	91.4	C10H30O5Si5	1.80E+06	0.73
8.086	Cyclotetrasiloxane, octamethyl-	556-67-2	77.1	C8H24O4Si4	1.12E+06	0.45
8.279	9,12-Hexadecadienoic acid, methyl ester	2462-80-8	56.2	C17H30O2	1.97E+05	0.08
8.390	Oleic Acid	112-80-1	50.1	C18H34O2	1.47E+05	0.06
8.442	17-Methoxy-4-methyl-d-homo-18-norandrosta-4,8,13,15,17-pentaen-3-one	100623-62-9	55.5	C21H24O2	4.04E+05	0.16
8.502	2,6-Dihydroxybenzoic acid, 3TMS derivative	3782-85-2	54.3	C16H30O4Si3	1.64E+05	0.07
8.609	p-Coumaric alcohol, 2TMS derivative	1000079-08-7	61.4	C15H26O2Si2	1.90E+06	0.77
8.716	Cyclohexanol, 5-methyl-2-(1-methylethyl)-, (1.alpha.,2.beta.,5.alpha.)-(.+/-.)-	15356-70-4	89.8	C10H20O	2.92E+06	1.18
8.870	(2-Benzyloxymethyl-4,5-dimethyl-1,4-cyclohexadienyl)formaldehyde 4-phenylsemicarbazone	96669-62-4	51.0	C24H27N3O2	3.22E+05	0.13
8.968	Methyl salicylate	119-36-8	70.1	C8H8O3	1.05E+06	0.42
9.093	1-Eicosanol	629-96-9	70.9	C20H42O	6.82E+05	0.28
9.311	Benzaldehyde, 3,4-dimethyl-	5973-71-7	84.7	C9H10O	9.68E+05	0.39
9.692	(-)-Carvone	6485-40-1	93.3	C10H14O	5.15E+06	2.09
9.863	N-Ethyl-2-phenyl-N-(pyridin-4-ylmethyl)-3-[(trimethylsilyl)oxy]propanamide	1000408-14-5	53.7	C20H28N2O2Si	1.67E+05	0.07
10.048	3-Methylcyclopentadecylcarbamic acid, t-butyl ester	1000191-30-3	57.6	C21H41NO2	2.25E+05	0.09
10.236	Octadecanal, 2-bromo-	56599-95-2	54.8	C18H35BrO	2.19E+05	0.09
10.317	2,4'-Dimethoxy-2'(tert.-butyldimethylsilyl)oxychalcone	1000454-30-8	75.9	C23H30O4Si	1.09E+06	0.44
10.360	tert-Butyldimethylsilyl 2-(3-((tert-butyldimethylsilyl)oxy)-4-methoxyphenyl)acetate	1000385-86-0	57.9	C21H38O4Si2	9.99E+05	0.40
10.514	Octadecanal, 2-bromo-	56599-95-2	56.3	C18H35BrO	5.19E+05	0.21
10.745	Cannabinol, TMS derivative	64846-18-0	58.4	C24H34O2Si	5.80E+05	0.23
10.934	(o-Methoxy-benzoyl)-tris(trimethylsilyl)-silane	81671-45-6	64.0	C17H34O2Si4	1.15E+06	0.47
11.002	Triacetin	102-76-1	55.6	C9H14O6	4.51E+05	0.18
11.084	2,2,4-Trimethyl-1,3-pentanediol diisobutyrate	6846-50-0	89.5	C16H30O4	6.27E+06	2.54
11.268	Benzene, heptyl-	1078-71-3	57.2	C13H20	5.16E+05	0.21
11.392	Propanoic acid, 2-methyl-, 3-hydroxy-2,2,4-trimethylpentyl ester	77-68-9	95.2	C12H24O3	9.21E+06	3.73
11.585	1-Tricosanol	1/5/3133	67.7	C23H48O	5.17E+05	0.21
11.623	Propanoic acid, 2-(2-methoxybenzoylamino)-3-phenyl-, ethyl ester	1000261-68-0	54.7	C19H21NO4	2.26E+05	0.09
11.679	Tetradecane	629-59-4	84.6	C14H30	1.72E+06	0.70
11.726	Ethanol, 2-(9,12-octadecadienyloxy)-, (Z,Z)-	17367-08-7	62.0	C20H38O2	5.84E+05	0.24
11.782	5,8,11,14-Eicosatetraynoic acid	1191-85-1	51.4	C20H24O2	1.27E+05	0.05
11.855	Dodecanal	112-54-9	80.9	C12H24O	1.56E+06	0.63
12.218	Falcarinol	21852-80-2	52.7	C17H24O	1.42E+06	0.57
12.467	Octasiloxane, 1,1,3,3,5,5,7,7,9,9,11,11,13,13,15,15-hexadecamethyl-	19095-24-0	68.1	C16H50O7Si8	1.59E+06	0.64
12.595	Benzene, octyl-	2189-60-8	61.9	C14H22	1.04E+06	0.42
12.694	1-Dodecanol	112-53-8	98.7	C12H26O	5.31E+07	21.49
12.848	1-Hexadecanol, 2-methyl-	2490-48-4	71.4	C17H36O	4.88E+05	0.20
12.938	Eicosane, 7-hexyl-	55333-99-8	73.7	C26H54	8.18E+05	0.33
13.019	Heptalene, 7,7'-dihydro-6,6'-bis(trimethylsilyl)methyl-	1000157-43-9	63.9	C22H34Si2	5.99E+05	0.24
13.122	Octadecanal, 2-bromo-	56599-95-2	66.4	C18H35BrO	6.33E+05	0.26
13.396	Heptasiloxane, 1,1,3,3,5,5,7,7,9,9,11,11,13,13-tetradecamethyl-	19095-23-9	62.3	C14H44O6Si7	2.87E+05	0.12
13.503	Benzene, 1-octenyl-	29518-72-7	61.0	C14H20	4.09E+05	0.17
13.649	5H-Cyclopropa[3,4]benz[1,2-e]azulen-5-one, 9-(acetyloxy)-3-[(acetyloxy)methyl]-1,1a,1b,4,4a,7a,7b,8,9,9a-decahydro-4a,7b,9a-trihydroxy-1,1,6,8-tetramethyl-, [1ar-(1a.alpha.,1b.beta.,4a.beta.,7a.alpha.,7b.alpha.,8.alpha.,9.beta.,9a.alpha.)]-	77573-11-6	58.4	C24H32O8	2.21E+05	0.09
13.739	1-Dodecanol, TMS derivative	6221-88-1	54.3	C15H34OSi	9.12E+04	0.04
13.850	Benzene, 1,1'-[3-(3-cyclopentylpropyl)-1,5-pentanediyl]bis-	55191-62-3	70.5	C25H34	8.01E+05	0.32
14.030	2,2,4-Trimethyl-1,3-pentanediol diisobutyrate	6846-50-0	90.4	C16H30O4	5.59E+06	2.26
14.115	Phthalic acid, 7-bromoheptyl hexyl ester	1000415-52-0	62.9	C21H31BrO4	1.19E+06	0.48
14.325	Octadecanal, 2-bromo-	56599-95-2	71.6	C18H35BrO	6.17E+05	0.25
14.385	2,4-Dihydroxybenzoic acid, 3TMS derivative	10586-16-0	76.2	C16H30O4Si3	1.37E+06	0.56
14.432	6-Amino-3-tert-butyl-4-(2,4-dichloro-phenyl)-1,4-dihydro-pyrano[2,3-c]pyrazole-5-carbonitrile	1000301-11-4	54.0	C17H16Cl2N4O	2.23E+05	0.09
14.479	Andrographolide, tri-(trimethylsilyl)-	1000454-62-8	52.7	C29H54O5Si3	4.45E+05	0.18
14.634	1H-2,8a-Methanocyclopenta[a]cyclopropa[e]cyclodecen-11-one, 5,6-bis(benzoyloxy)-1a,2,5,5a,6,9,10,10a-octahydro-5a-hydroxy-4-(hydroxymethyl)-1,1,7,9-tetramethyl-, [1aR-(1a.alpha.,2.alpha.,5.beta.,5a.beta.,6.beta.,8a.alpha.,9.alpha.,10a.alpha.)]-	77495-85-3	51.1	C34H36O7	1.59E+05	0.06
14.723	1,5-Diphenyl-1,5-hexadiene	1000211-27-2	54.1	C18H18	1.65E+05	0.07
14.792	Cyclopentaneacetic acid, 3-oxo-2-pentyl-, methyl ester	24851-98-7	64.9	C13H22O3	2.34E+05	0.09
14.873	3,3,5,5,7,7,9,9,11,11,13,13-Dodecamethyl-1,15-bis(1,3,3,5,5-pentamethyl-2,4,6-trioxa-1,3,5-trisilacyclohexyl0-4,6,8,10,12-tetraoxa-3,5,7,9,11-tetrasilapentadecane	118229-41-7	59.9	C26H74O11Si12	5.71E+05	0.23
14.929	t-Butyl-(2-[3-(2,2-dimethyl-6-methylene-cyclohexyl)-propyl]-[1,3]dithian-2-yl)-dimethyl-silane	95472-42-7	59.4	C22H42S2Si	5.98E+04	0.02
15.036	Benzene, decyl-	104-72-3	60.7	C16H26	1.96E+05	0.08
15.109	Cyclopropaneoctanoic acid, 2-[(2-pentylcyclopropyl)methyl]-, methyl ester, trans,trans-	10152-66-6	48.9	C21H38O2	1.46E+05	0.06
15.177	Octadecanal, 2-bromo-	56599-95-2	60.0	C18H35BrO	1.12E+05	0.05
15.212	Hexadecane, 1,1-bis(dodecyloxy)-	56554-64-4	75.2	C40H82O2	1.00E+06	0.41
15.276	1-Hexadecanol, 2-methyl-	2490-48-4	72.6	C17H36O	1.70E+06	0.69
15.430	Benzoic acid, 2-ethylhexyl ester	5444-75-7	69.2	C15H22O2	1.10E+06	0.45
15.464	8-Octadecenal	56554-94-0	68.2	C18H34O	6.35E+05	0.26
15.794	(5.beta.)Pregnane-3,20.beta.-diol, 14.alpha.,18.alpha.-[4-methyl-3-oxo-(1-oxa-4-azabutane-1,4-diyl)]-, diacetate	1000194-30-3	54.9	C28H43NO6	1.25E+05	0.05
16.038	Heptasiloxane, hexadecamethyl-	541-01-5	73.7	C16H48O6Si7	7.93E+05	0.32
16.166	9-Octadecenoic acid, (2-phenyl-1,3-dioxolan-4-yl)methyl ester, trans-	56599-46-3	52.3	C28H44O4	6.29E+05	0.25
16.256	Oleic Acid	112-80-1	68.4	C18H34O2	4.33E+05	0.18
16.325	Octadecanal, 2-bromo-	56599-95-2	64.9	C18H35BrO	7.17E+05	0.29
16.539	Ethyl iso-allocholate	1000043-05-3	59.7	C26H44O5	1.98E+05	0.08
16.590	Isopropyl myristate	110-27-0	71.9	C17H34O2	6.20E+05	0.25
16.817	5,8,11-Eicosatriynoic acid, tert-butyldimethylsilyl ester	1000333-56-2	62.4	C26H42O2Si	4.48E+05	0.18
17.031	1,2-Benzenedicarboxylic acid, bis(2-methylpropyl) ester	84-69-5	86.1	C16H22O4	1.70E+06	0.69
17.134	Octadecanal, 2-bromo-	56599-95-2	63.3	C18H35BrO	3.84E+05	0.16
17.267	1,3-O-Benzylidene glyceryl-2-myristate	1000036-49-3	62.5	C24H38O3	6.88E+05	0.28
17.348	Octadecanal, 2-bromo-	56599-95-2	68.1	C18H35BrO	5.86E+05	0.24
17.395	n-Hexadecylsuccinic anhydride	4200-91-3	63.7	C20H36O3	4.08E+05	0.17
17.507	Heptasiloxane, hexadecamethyl-	541-01-5	66.4	C16H48O6Si7	9.44E+05	0.38
17.622	Hexadecanoic acid, methyl ester	112-39-0	73.6	C17H34O2	5.45E+05	0.22
17.755	Naphthalene-1,3,3-tricarbonitrile, 3,4,4a,5,6,7-hexahydro-2-amino-4-(4-butoxyphenyl)-	300727-94-0	51.4	C23H24N4O	1.96E+05	0.08
17.982	1,2-Benzenedicarboxylic acid, butyl 2-methylpropyl ester	17851-53-5	84.6	C16H22O4	1.82E+06	0.74
18.119	Octadecanal, 2-bromo-	56599-95-2	63.7	C18H35BrO	5.67E+05	0.23
18.265	1b,4a-Epoxy-2H-cyclopenta[3,4]cyclopropa[8,9]cycloundec[1,2-b]oxiren-5(1aH)-one, 2,7,9,10-tetrakis(acetyloxy)decahydro-3,6,8,8,10a-pentamethyl-	51906-06-0	64.5	C28H38O11	6.79E+05	0.27
18.312	Octadecane, 3-ethyl-5-(2-ethylbutyl)-	55282-12-7	63.9	C26H54	3.07E+05	0.12
18.389	Ethyl iso-allocholate	1000043-05-3	64.2	C26H44O5	4.59E+05	0.19
18.552	Isopropyl palmitate	142-91-6	73.6	C19H38O2	4.97E+05	0.20
18.851	Heptasiloxane, hexadecamethyl-	541-01-5	70.9	C16H48O6Si7	8.76E+05	0.35
18.980	Cholesta-8,24-dien-3-ol, 4-methyl-, (3.beta.,4.alpha.)-	7199-92-0	57.3	C28H46O	1.59E+05	0.06
19.061	Octadecanoic acid, 2-propenyl ester	6289-31-2	75.7	C21H40O2	1.34E+06	0.54
19.108	3-(1,5-Dimethyl-hexa-1,4-dienyl)-2,2-dimethyl-4-trimethylsilylcyclopentanol	1000194-49-6	57.6	C18H34OSi	9.72E+05	0.39
19.177	Hexadecanoic acid, propyl ester	2239-78-3	74.9	C19H38O2	1.30E+06	0.53
19.245	Octadecane, 3-ethyl-5-(2-ethylbutyl)-	55282-12-7	62.6	C26H54	6.38E+05	0.26
19.369	9-Hexadecenoic acid	2091-29-4	78.5	C16H30O2	2.16E+06	0.87
19.661	Ethyl iso-allocholate	1000043-05-3	61.7	C26H44O5	2.87E+05	0.12
19.793	Andrographolide, tri-(trimethylsilyl)-	1000454-62-8	56.4	C29H54O5Si3	1.93E+05	0.08
20.072	Heptasiloxane, hexadecamethyl-	541-01-5	71.3	C16H48O6Si7	1.10E+06	0.45
20.132	Octadecane, 3-ethyl-5-(2-ethylbutyl)-	55282-12-7	65.0	C26H54	4.89E+05	0.20
20.239	3,4'-Isopropylidenediphenol	46765-25-7	61.0	C15H16O2	1.03E+06	0.42
20.311	Octadecanal, 2-bromo-	56599-95-2	59.3	C18H35BrO	3.39E+05	0.14
20.615	3,19:14,15-Diepoxypregnan-20-one, 3,11,18-triacetoxy-	1000197-28-0	55.4	C27H36O9	1.61E+05	0.07
20.830	4H-Cyclopropa[5',6']benz[1',2':7,8]azuleno[5,6-b]oxiren-4-one, 8-(acetyloxy)-1,1a,1b,1c,2a,3,3a,6a,6b,7,8,8a-dodecahydro-3a,6b,8a-trihydroxy-2a-(hydroxymethyl)-1,1,5,7-tetramethyl-, [1ar-(1a.alpha.,1b.beta.,1c.alpha.,2a.alpha.,3a.beta.,6a.alpha.,6b.alpha.,7.alpha.,8.beta.,8a.alpha.)]-	77573-35-4	65.2	C22H30O8	1.86E+05	0.08
20.941	Octadecanal, 2-bromo-	56599-95-2	63.0	C18H35BrO	4.70E+05	0.19
20.988	Octadecane, 3-ethyl-5-(2-ethylbutyl)-	55282-12-7	68.1	C26H54	8.81E+05	0.36
21.198	Heptasiloxane, hexadecamethyl-	541-01-5	67.8	C16H48O6Si7	9.09E+05	0.37
21.446	Dehydroabietic acid, TMS derivative	21414-49-3	57.1	C23H36O2Si	1.15E+05	0.05
21.506	Butanoic acid, 1a,2,5,5a,6,9,10,10a-octahydro-5a-hydroxy-4-(hydroxymethyl)-1,1,7,9-tetramethyl-6,11-dioxo-1H-2,8a-methanocyclopenta[a]cyclopropa[e]cyclodecen-5-yl ester, [1aR-(1a.alpha.,2.alpha.,5.beta.,5a.beta.,8a.alpha.,9.alpha.,10a.alpha.)]-	77508-70-4	54.7	C24H32O6	2.72E+05	0.11
21.587	Octadecane, 3-ethyl-5-(2-ethylbutyl)-	55282-12-7	53.9	C26H54	2.94E+05	0.12
21.759	Hexanedioic acid, dioctyl ester	123-79-5	80.5	C22H42O4	1.77E+06	0.72
21.810	Octadecane, 3-ethyl-5-(2-ethylbutyl)-	55282-12-7	58.0	C26H54	4.72E+05	0.19
22.251	Heptasiloxane, hexadecamethyl-	541-01-5	73.4	C16H48O6Si7	8.17E+05	0.33
22.397	Andrographolide, tri-(trimethylsilyl)-	1000454-62-8	46.6	C29H54O5Si3	2.09E+05	0.08
22.598	Octadecane, 3-ethyl-5-(2-ethylbutyl)-	55282-12-7	62.8	C26H54	7.33E+05	0.30
22.915	Bis(2-ethylhexyl) phthalate	117-81-7	70.7	C24H38O4	1.09E+06	0.44
23.249	Heptasiloxane, hexadecamethyl-	541-01-5	74.2	C16H48O6Si7	8.38E+05	0.34
24.101	(22S)-6.alpha.,11.beta.,21-Trihydroxy-16.alpha.,17.alpha.-propylmethylenedioxypregna-1,4-diene-3,20-dione	93861-53-1	56.1	C25H34O7	1.40E+05	0.06
24.182	Heptasiloxane, hexadecamethyl-	541-01-5	73.6	C16H48O6Si7	7.57E+05	0.31
24.439	1,3-Benzenedicarboxylic acid, bis(2-ethylhexyl) ester	137-89-3	60.1	C24H38O4	5.57E+05	0.23
24.850	Hydrocortisone Acetate	50-03-3	56.7	C23H32O6	3.74E+05	0.15
25.056	Heptasiloxane, hexadecamethyl-	541-01-5	74.6	C16H48O6Si7	1.09E+06	0.44
25.373	5,8,11-Eicosatriynoic acid, tert-butyldimethylsilyl ester	1000333-56-2	53.6	C26H42O2Si	3.72E+05	0.15
25.548	Ursodeoxycholic acid	128-13-2	54.6	C24H40O4	2.10E+05	0.09
25.865	Heptasiloxane, hexadecamethyl-	541-01-5	68.9	C16H48O6Si7	1.03E+06	0.42
26.353	3-Isopropyl-6a,7,10b-trimethyl-8-(2-oxo-2-phenylethyl)dodecahydrobenzo[f]chromene-7-carboxylic acid, methyl ester	1000194-69-9	43.0	C29H42O4	1.73E+05	0.07
26.636	Heptasiloxane, hexadecamethyl-	541-01-5	71.3	C16H48O6Si7	8.99E+05	0.36
27.377	Heptasiloxane, hexadecamethyl-	541-01-5	64.5	C16H48O6Si7	1.06E+06	0.43
28.216	Heptasiloxane, hexadecamethyl-	541-01-5	69.8	C16H48O6Si7	9.35E+05	0.38
29.218	Heptasiloxane, hexadecamethyl-	541-01-5	64.1	C16H48O6Si7	1.13E+06	0.46
30.425	2,5-Dihydroxybenzoic acid, 3TMS derivative	3618-20-0	58.4	C16H30O4Si3	1.28E+06	0.52
31.928	1,3,5,7,9,11-hexasiloxane, 1,1,3,3,5,5,7,7,9,9,11,11-dodecamethyl-1,11-di(tert.butyl)-	1000458-50-7	50.6	C20H54O5Si6	1.34E+06	0.54
33.834	Heptasiloxane, hexadecamethyl-	541-01-5	54.3	C16H48O6Si7	1.39E+06	0.56
