## Supplementary material for "Feasibility of Integrating Canine Olfaction with Chemical and Microbial Profiling of Urine to Detect Lethal Prostate Cancer": AWP9307 (Cancer)

Component RT	Compound Name	CAS#	Match Factor	Formula	Component Area	Area %
1.051	l-Alanine ethylamide, (S)-	71773-95-0	61.6	C5H12N2O	1.27E+07	4.38
1.090	(2-Aziridinylethyl)amine	4025-37-0	63.3	C4H10N2	1.58E+07	5.47
1.231	Acetone	67-64-1	68.8	C3H6O	1.39E+06	0.48
1.471	Silanol, trimethyl-	1066-40-6	78.0	C3H10OSi	5.36E+06	1.85
1.929	2-Pentanone	107-87-9	82.4	C5H10O	1.66E+06	0.57
2.516	Pyrrole	109-97-7	84.1	C4H5N	1.85E+06	0.64
2.640	4-Azido-2-phenylmethanesulfinyl-benzonitrile	1000294-18-3	60.2	C14H10N4OS	1.67E+05	0.06
2.837	3-Hexanone	589-38-8	62.4	C6H12O	5.01E+05	0.17
3.025	Hexanal	66-25-1	78.7	C6H12O	1.48E+06	0.51
3.201	Cyclotrisiloxane, hexamethyl-	541-05-9	94.0	C6H18O3Si3	2.31E+06	0.80
3.976	4-Heptanone	123-19-3	95.3	C7H14O	1.83E+07	6.31
4.258	2-Heptanone	110-43-0	60.0	C7H14O	4.59E+05	0.16
4.888	1,7-Nonadien-4-ol, 4,8-dimethyl-	17920-92-2	54.3	C11H20O	7.34E+05	0.25
4.965	2-Heptanone, 4-methyl-	6137-06-0	62.6	C8H16O	4.05E+05	0.14
5.470	n-Butyl isopentyl disulphide	75679-09-3	58.2	C9H20S2	9.86E+05	0.34
5.607	Cyclotetrasiloxane, octamethyl-	556-67-2	89.0	C8H24O4Si4	5.26E+06	1.82
5.920	p-Dioxane, 2,3-bis(tert-butyloxy)-	1000149-87-9	55.6	C12H24O4	8.38E+05	0.29
6.023	8,11,14-Eicosatrienoic acid, methyl ester, (Z,Z,Z)-	21061-10-9	60.6	C21H36O2	9.61E+05	0.33
6.125	Heptaethylene glycol monododecyl ether	3055-97-8	53.0	C26H54O8	4.95E+05	0.17
6.344	o-Cymene	527-84-4	59.9	C10H14	2.13E+05	0.07
6.425	1-Octyn-3-ol, 4-ethyl-	5877-42-9	79.4	C10H18O	2.97E+06	1.03
7.084	Thieno[2,3-c]furan-3-carbonitrile, 2-amino-4,6-dihydro-4,4,6,6-tetramethyl-	447412-24-0	55.5	C11H14N2OS	8.70E+05	0.30
7.585	Nonanal	124-19-6	77.9	C9H18O	1.41E+06	0.49
7.945	Cyclopentasiloxane, decamethyl-	541-02-6	87.1	C10H30O5Si5	1.67E+06	0.58
8.617	3-Mercaptoindole, N,S-bis(trimethylsilyl)-	1000463-28-4	57.9	C14H23NSSi2	2.01E+06	0.69
8.716	Cyclohexanol, 5-methyl-2-(1-methylethyl)-, (1.alpha.,2.beta.,5.alpha.)-(.+/-.)-	15356-70-4	91.3	C10H20O	5.79E+06	2.00
9.093	Octadecanal, 2-bromo-	56599-95-2	59.0	C18H35BrO	4.36E+05	0.15
9.315	Benzaldehyde, 2,4-dimethyl-	15764-16-6	84.1	C9H10O	1.59E+06	0.55
9.581	Benzaldehyde, 4-(1-methylethyl)-	122-03-2	58.2	C10H12O	5.53E+05	0.19
9.696	D-Carvone	2244-16-8	74.5	C10H14O	1.12E+06	0.39
9.851	2-Cyclohexen-1-one, 3-methyl-6-(1-methylethyl)-	89-81-6	53.7	C10H16O	3.36E+05	0.12
10.060	Octadecane, 3-ethyl-5-(2-ethylbutyl)-	55282-12-7	56.9	C26H54	2.37E+05	0.08
10.322	2,4'-Dimethoxy-2'(tert.-butyldimethylsilyl)oxychalcone	1000454-30-8	76.4	C23H30O4Si	2.53E+06	0.87
10.510	Octadecanal, 2-bromo-	56599-95-2	53.5	C18H35BrO	4.63E+05	0.16
10.720	Stearic acid, 3-(octadecyloxy)propyl ester	17367-40-7	49.1	C39H78O3	5.93E+05	0.21
10.938	Cannabinol, TMS derivative	64846-18-0	60.7	C24H34O2Si	7.87E+05	0.27
11.007	1,2,3,4-Butanetetrol, tetraacetate, (R*,S*)-	7208-40-4	52.8	C12H18O8	2.62E+05	0.09
11.088	2,2,4-Trimethyl-1,3-pentanediol diisobutyrate	6846-50-0	91.1	C16H30O4	1.08E+07	3.73
11.396	Propanoic acid, 2-methyl-, 3-hydroxy-2,2,4-trimethylpentyl ester	77-68-9	96.6	C12H24O3	1.70E+07	5.89
11.585	1-Tricosanol	1/5/3133	59.5	C23H48O	5.04E+05	0.17
11.679	Tetradecane	629-59-4	85.9	C14H30	1.96E+06	0.68
11.855	Dodecanal	112-54-9	85.7	C12H24O	2.01E+06	0.70
12.368	Adipic acid, hexadecyl 2-propyl ester	1000324-44-1	55.6	C25H48O4	2.50E+05	0.09
12.471	Octasiloxane, 1,1,3,3,5,5,7,7,9,9,11,11,13,13,15,15-hexadecamethyl-	19095-24-0	64.3	C16H50O7Si8	1.95E+06	0.67
12.591	Benzene, (3-octylundecyl)-	5637-96-7	62.5	C25H44	1.17E+06	0.40
12.707	1-Dodecanol	112-53-8	98.8	C12H26O	9.52E+07	32.95
12.852	Hexadecane, 1,1-bis(dodecyloxy)-	56554-64-4	67.5	C40H82O2	2.96E+05	0.10
12.934	Eicosane, 10-methyl-	54833-23-7	69.4	C21H44	5.28E+05	0.18
13.019	1,3,5,7,9,11-hexasiloxane, 1,1,3,3,5,5,7,7,9,9,11,11-dodecamethyl-1,11-di(tert.butyl)-	1000458-50-7	61.2	C20H54O5Si6	5.61E+05	0.19
13.122	2,4-Di-tert-butylphenol	96-76-4	72.3	C14H22O	7.12E+05	0.25
13.293	2-[4-methyl-6-(2,6,6-trimethylcyclohex-1-enyl)hexa-1,3,5-trienyl]cyclohex-1-en-1-carboxaldehyde	1000216-09-2	57.5	C23H32O	1.78E+05	0.06
13.734	1-Dodecanol, TMS derivative	6221-88-1	65.0	C15H34OSi	1.19E+05	0.04
13.854	Benzene, 1,1'-[3-(3-cyclopentylpropyl)-1,5-pentanediyl]bis-	55191-62-3	65.8	C25H34	5.29E+05	0.18
14.030	2,2,4-Trimethyl-1,3-pentanediol diisobutyrate	6846-50-0	93.4	C16H30O4	1.09E+07	3.77
14.111	Diethyl Phthalate	84-66-2	70.2	C12H14O4	1.21E+06	0.42
14.325	Octadecanal, 2-bromo-	56599-95-2	68.6	C18H35BrO	3.86E+05	0.13
14.381	2,4-Dihydroxybenzoic acid, 3TMS derivative	10586-16-0	75.5	C16H30O4Si3	1.83E+06	0.63
14.484	1-([1,1'-Biphenyl]-3-ylmethyl)-5-ethyl-4-(3-fluorophenyl)-imidazole	1000465-00-0	48.0	C24H21FN2	4.59E+05	0.16
14.719	5H-Cyclopropa[3,4]benz[1,2-e]azulen-5-one, 9-(acetyloxy)-3-[(acetyloxy)methyl]-1,1a,1b,4,4a,7a,7b,8,9,9a-decahydro-4a,7b,9a-trihydroxy-1,1,6,8-tetramethyl-, [1ar-(1a.alpha.,1b.beta.,4a.beta.,7a.alpha.,7b.alpha.,8.alpha.,9.beta.,9a.alpha.)]-	77573-11-6	54.3	C24H32O8	1.98E+05	0.07
14.792	Cyclopentaneacetic acid, 3-oxo-2-pentyl-, methyl ester	24851-98-7	66.6	C13H22O3	3.75E+05	0.13
14.873	3,3,5,5,7,7,9,9,11,11,13,13-Dodecamethyl-1,15-bis(1,3,3,5,5-pentamethyl-2,4,6-trioxa-1,3,5-trisilacyclohexyl0-4,6,8,10,12-tetraoxa-3,5,7,9,11-tetrasilapentadecane	118229-41-7	61.5	C26H74O11Si12	5.55E+05	0.19
15.092	Oxiraneundecanoic acid, 3-pentyl-, methyl ester, cis-	38520-30-8	63.3	C19H36O3	2.51E+06	0.87
15.212	1-Hexadecanol, 2-methyl-	2490-48-4	73.7	C17H36O	1.33E+06	0.46
15.276	1-Hexadecanol, 2-methyl-	2490-48-4	72.6	C17H36O	1.89E+06	0.65
15.430	Benzoic acid, 2-ethylhexyl ester	5444-75-7	72.1	C15H22O2	1.29E+06	0.45
15.464	Z-8-Octadecen-1-ol acetate	1000130-92-5	66.6	C20H38O2	8.57E+05	0.30
16.038	Heptasiloxane, hexadecamethyl-	541-01-5	75.1	C16H48O6Si7	8.50E+05	0.29
16.167	.psi.,.psi.-Carotene, 3,3',4,4'-tetradehydro-1,1',2,2'-tetrahydro-1,1'-dimethoxy-2,2'-dioxo-	1185-31-5	53.7	C42H56O4	5.80E+05	0.20
16.256	Octadecanal, 2-bromo-	56599-95-2	69.1	C18H35BrO	4.44E+05	0.15
16.325	Octadecane, 3-ethyl-5-(2-ethylbutyl)-	55282-12-7	69.4	C26H54	7.71E+05	0.27
16.590	Isopropyl myristate	110-27-0	83.2	C17H34O2	1.07E+06	0.37
16.783	.alpha.-Ethylether of 11-epi-dihydroartemisinin	1000128-44-5	62.3	C17H28O5	4.77E+05	0.17
17.027	1,2-Benzenedicarboxylic acid, bis(2-methylpropyl) ester	84-69-5	83.6	C16H22O4	1.56E+06	0.54
17.130	7-Methyl-Z-tetradecen-1-ol acetate	1000130-99-6	69.6	C17H32O2	4.19E+05	0.14
17.263	1,3-O-Benzylidene glyceryl-2-myristate	1000036-49-3	60.2	C24H38O3	5.23E+05	0.18
17.340	Octadecane, 3-ethyl-5-(2-ethylbutyl)-	55282-12-7	72.3	C26H54	5.01E+05	0.17
17.395	Oleic Acid	112-80-1	67.7	C18H34O2	3.37E+05	0.12
17.507	Heptasiloxane, hexadecamethyl-	541-01-5	69.0	C16H48O6Si7	8.70E+05	0.30
17.622	Hexadecanoic acid, methyl ester	112-39-0	79.1	C17H34O2	7.69E+05	0.27
17.982	1,2-Benzenedicarboxylic acid, bis(2-methylpropyl) ester	84-69-5	84.4	C16H22O4	1.56E+06	0.54
18.115	Octadecanoic acid, 2-propenyl ester	6289-31-2	66.4	C21H40O2	4.32E+05	0.15
18.265	Octadecanal, 2-bromo-	56599-95-2	68.6	C18H35BrO	5.68E+05	0.20
18.316	Octadecane, 3-ethyl-5-(2-ethylbutyl)-	55282-12-7	63.4	C26H54	2.96E+05	0.10
18.380	Ethyl iso-allocholate	1000043-05-3	58.8	C26H44O5	3.35E+05	0.12
18.547	Isopropyl palmitate	142-91-6	69.7	C19H38O2	4.09E+05	0.14
18.851	2,5-Dihydroxybenzoic acid, 3TMS derivative	3618-20-0	70.0	C16H30O4Si3	6.65E+05	0.23
19.057	Octadecanoic acid, 2-propenyl ester	6289-31-2	76.9	C21H40O2	9.16E+05	0.32
19.108	3-(1,5-Dimethyl-hexa-1,4-dienyl)-2,2-dimethyl-4-trimethylsilylcyclopentanol	1000194-49-6	55.2	C18H34OSi	6.03E+05	0.21
19.177	Hexadecanoic acid, propyl ester	2239-78-3	75.6	C19H38O2	9.26E+05	0.32
19.245	Octadecane, 3-ethyl-5-(2-ethylbutyl)-	55282-12-7	66.6	C26H54	5.70E+05	0.20
19.365	Octadecanal, 2-bromo-	56599-95-2	72.0	C18H35BrO	1.44E+06	0.50
19.656	Ethyl iso-allocholate	1000043-05-3	63.2	C26H44O5	1.29E+05	0.04
19.793	t-Butyldimethyl(2-styryl[1,3]dithian-2-yl)silane	1000192-03-8	51.8	C18H28S2Si	2.00E+05	0.07
20.067	Heptasiloxane, hexadecamethyl-	541-01-5	69.6	C16H48O6Si7	7.90E+05	0.27
20.132	Octadecane, 3-ethyl-5-(2-ethylbutyl)-	55282-12-7	70.1	C26H54	2.40E+05	0.08
20.239	3,4'-Isopropylidenediphenol	46765-25-7	54.5	C15H16O2	3.39E+05	0.12
20.984	Octadecane, 3-ethyl-5-(2-ethylbutyl)-	55282-12-7	64.6	C26H54	6.74E+05	0.23
21.194	Heptasiloxane, hexadecamethyl-	541-01-5	68.8	C16H48O6Si7	7.27E+05	0.25
21.583	Octadecane, 3-ethyl-5-(2-ethylbutyl)-	55282-12-7	63.1	C26H54	1.94E+05	0.07
21.759	Hexanedioic acid, dioctyl ester	123-79-5	71.9	C22H42O4	7.45E+05	0.26
21.810	Octadecane, 3-ethyl-5-(2-ethylbutyl)-	55282-12-7	62.9	C26H54	2.79E+05	0.10
22.251	Heptasiloxane, hexadecamethyl-	541-01-5	74.0	C16H48O6Si7	6.56E+05	0.23
22.598	Octadecane, 3-ethyl-5-(2-ethylbutyl)-	55282-12-7	60.5	C26H54	3.15E+05	0.11
22.911	Bis(2-ethylhexyl) phthalate	117-81-7	75.0	C24H38O4	9.60E+05	0.33
23.245	Heptasiloxane, hexadecamethyl-	541-01-5	69.8	C16H48O6Si7	6.59E+05	0.23
24.178	Heptasiloxane, hexadecamethyl-	541-01-5	73.1	C16H48O6Si7	6.34E+05	0.22
24.439	1,3-Benzenedicarboxylic acid, bis(2-ethylhexyl) ester	137-89-3	55.8	C24H38O4	2.85E+05	0.10
25.052	Heptasiloxane, hexadecamethyl-	541-01-5	70.1	C16H48O6Si7	7.68E+05	0.27
25.865	Heptasiloxane, hexadecamethyl-	541-01-5	69.0	C16H48O6Si7	8.47E+05	0.29
26.632	Heptasiloxane, hexadecamethyl-	541-01-5	70.5	C16H48O6Si7	8.13E+05	0.28
27.377	Heptasiloxane, hexadecamethyl-	541-01-5	68.9	C16H48O6Si7	9.02E+05	0.31
28.212	Heptasiloxane, hexadecamethyl-	541-01-5	64.6	C16H48O6Si7	8.12E+05	0.28
29.214	Heptasiloxane, hexadecamethyl-	541-01-5	68.2	C16H48O6Si7	1.13E+06	0.39
30.421	Heptasiloxane, hexadecamethyl-	541-01-5	64.3	C16H48O6Si7	1.27E+06	0.44
31.933	Heptasiloxane, hexadecamethyl-	541-01-5	58.6	C16H48O6Si7	1.06E+06	0.37
33.842	Heptasiloxane, hexadecamethyl-	541-01-5	61.7	C16H48O6Si7	1.24E+06	0.43
36.202	Heptasiloxane, hexadecamethyl-	541-01-5	54.4	C16H48O6Si7	1.44E+06	0.50
