## Supplementary material for "Feasibility of Integrating Canine Olfaction with Chemical and Microbial Profiling of Urine to Detect Lethal Prostate Cancer": JHBUI620 (Non-Cancer)

Component RT	Compound Name	CAS#	Match Factor	Formula	Component Area	Area %
0.927	l-Alanine ethylamide, (S)-	71773-95-0	53.7	C5H12N2O	2.07E+06	0.28
1.017	(2-Aziridinylethyl)amine	4025-37-0	61.5	C4H10N2	1.76E+06	0.24
1.059	Pregan-20-one, 2-hydroxy-5,6-epoxy-15-methyl-	1000295-45-9	47.3	C22H34O3	1.64E+05	0.02
1.132	Hydrogen isocyanate	75-13-8	85.7	CHNO	5.43E+06	0.74
1.162	Hydrogen isocyanate	75-13-8	56.9	CHNO	2.11E+07	2.90
1.942	2-Pentanone	107-87-9	65.1	C5H10O	1.45E+06	0.20
2.002	2-Pentanone	107-87-9	74.8	C5H10O	9.04E+06	1.24
2.511	8,11,14-Eicosatrienoic acid, methyl ester, (Z,Z,Z)-	21061-10-9	50.8	C21H36O2	4.40E+05	0.06
2.562	Disulfide, dimethyl	624-92-0	53.6	C2H6S2	8.86E+05	0.12
2.622	Pyrrole	109-97-7	65.4	C4H5N	1.72E+06	0.24
2.828	3-Benzylsulfanyl-3-fluoro-2-trifluoromethyl-acrylic acid methyl ester	1000275-92-0	62.1	C12H10F4O2S	2.90E+05	0.04
3.033	3-Hexanone	589-38-8	63.1	C6H12O	1.13E+06	0.16
3.085	8,11,14-Eicosatrienoic acid, methyl ester, (Z,Z,Z)-	21061-10-9	48.0	C21H36O2	4.10E+05	0.06
3.243	Hexanal	66-25-1	68.2	C6H12O	1.48E+06	0.20
3.719	Cyclotrisiloxane, hexamethyl-	541-05-9	95.6	C6H18O3Si3	6.45E+07	8.84
3.856	Cyclotrisiloxane, hexamethyl-	541-05-9	64.9	C6H18O3Si3	1.32E+07	1.81
4.275	4-Heptanone	123-19-3	89.8	C7H14O	1.84E+07	2.53
4.421	Allyl Isothiocyanate	57-06-7	91.1	C4H5NS	1.84E+07	2.53
4.549	2-Heptanone	110-43-0	78.0	C7H14O	3.94E+06	0.54
4.751	Cyclobarbital	52-31-3	53.0	C12H16N2O3	4.93E+05	0.07
4.862	Ethanone, 1-(2-furanyl)-	1192-62-7	70.5	C6H6O2	1.37E+06	0.19
4.990	Disulfide, methyl 2-propenyl	2179-58-0	54.8	C4H8S2	5.54E+05	0.08
5.230	(t-Butyl-dimethylsilyl)[2-methyl-2-(4-methyl-pent-3-enyl)-cyclopropyl]-methanol	1000190-47-3	52.1	C17H34OSi	4.64E+05	0.06
5.303	1,2,4-Benzenetricarboxylic acid, 1,2-dimethyl ester	54699-35-3	51.9	C11H10O6	5.36E+05	0.07
5.457	1,4-Benzenedicarboxamide, 2-nitro-	50739-80-5	53.0	C8H7N3O4	1.92E+05	0.03
5.598	1-Cyclooctene, 3-bromo-	1000163-39-0	69.7	C8H13Br	8.47E+06	1.16
5.684	Cyclobarbital	52-31-3	54.6	C12H16N2O3	2.78E+05	0.04
5.735	Benzaldehyde	100-52-7	80.5	C7H6O	2.47E+06	0.34
5.808	2-Chloro-2,5-dimethyl-5-propyl-2,5-disilaoctane	1000367-55-3	53.2	C11H27ClSi2	6.16E+05	0.08
5.851	Dimethyl trisulfide	3658-80-8	66.3	C2H6S3	6.21E+05	0.09
6.082	Cyclotetrasiloxane, octamethyl-	556-67-2	75.7	C8H24O4Si4	9.03E+06	1.24
6.168	4-(1-Trichlorosilyl-3,3-dimethylbutyl)cyclopentene	161371-69-3	52.6	C11H19Cl3Si	7.33E+05	0.10
6.309	Carbonic acid, monoamide, tert-butyl ester, N-heptyl-	1000420-59-6	51.4	C12H25NO2	5.42E+05	0.07
6.382	8,11,14-Eicosatrienoic acid, methyl ester, (Z,Z,Z)-	21061-10-9	58.1	C21H36O2	9.33E+05	0.13
6.485	Heptaethylene glycol monododecyl ether	3055-97-8	52.7	C26H54O8	4.68E+05	0.06
6.776	1-Hexanol, 2-ethyl-	104-76-7	81.0	C8H18O	2.78E+06	0.38
6.939	3-Octen-2-one	1669-44-9	69.2	C8H14O	1.29E+06	0.18
7.050	Benzaldehyde, 3-benzyloxy-2-fluoro-4-methoxy-	1000116-31-8	68.5	C15H13FO3	2.67E+06	0.37
7.410	2-(2-Pyrazinyl)-2-propanol	41110-22-9	58.6	C7H10N2O	1.27E+06	0.17
7.465	2-Pentadecyn-1-ol	2834-00-6	63.4	C15H28O	3.35E+06	0.46
7.658	5-Bromo-4-oxohex-2-enoic acid, methyl ester	1000186-89-4	47.8	C7H9BrO3	2.19E+05	0.03
7.821	1H-Trindene, 2,3,4,5,6,7,8,9-octahydro-1,1,4,4,7,7-hexamethyl-	40650-56-4	60.1	C21H30	1.81E+06	0.25
7.992	Nonanal	124-19-6	82.2	C9H18O	3.45E+06	0.47
8.142	Furan-2(3H)-one, 4,5-dihydro-4-(4-acetyl-3-methylpyrazol-5-ylmethyl)-5,5-dimethyl-	1000271-43-4	44.0	C13H18N2O3	3.76E+05	0.05
8.424	Cyclopentasiloxane, decamethyl-	541-02-6	84.9	C10H30O5Si5	1.96E+06	0.27
8.459	Cyclotetrasiloxane, octamethyl-	556-67-2	63.9	C8H24O4Si4	1.68E+06	0.23
8.497	3-Nonen-2-one	14309-57-0	53.3	C9H16O	3.70E+06	0.51
8.639	Cyclopropanedodecanoic acid, 2-octyl-, methyl ester	10152-65-5	54.2	C24H46O2	2.35E+06	0.32
8.681	N-Benzyl-2-phenethylamine	3647-71-0	56.3	C15H17N	1.67E+06	0.23
8.866	Ethanone, 1-(2-hydroxyphenyl)-	118-93-4	89.6	C8H8O2	1.06E+07	1.46
8.917	Pinocarvone	30460-92-5	56.7	C10H14O	5.60E+06	0.77
9.037	Cyclohexene, 3-acetoxy-4-(1-hydroxy-1-methylethyl)-1-methyl-	1000196-01-7	59.0	C12H20O3	3.56E+06	0.49
9.135	Ethanol, 2-(9-octadecenyloxy)-, (Z)-	5353-25-3	66.3	C20H40O2	4.50E+06	0.62
9.187	2-Methyl-pentanoic acid [4-(2-methyl-pentanoylsulfamoyl)-phenyl]-amide	1000296-31-0	48.8	C18H28N2O4S	2.86E+06	0.39
9.264	Semicarbazide, 1-(4-tert-butyl-phenoxy)-acetyl-4-phenyl-3-thia-	1000301-10-1	59.8	C19H23N3O2S	2.30E+06	0.31
9.392	L-.alpha.-Terpineol	10482-56-1	55.4	C10H18O	7.28E+06	1.00
9.675	Thiolane-3,3,4,4-tetracarbonitrile, 2,5-di-tert-butyl-	1000260-74-7	52.8	C16H20N4S	1.26E+06	0.17
9.816	Methylphosphonic acid, dinonyl ester	95428-88-9	54.3	C19H41O3P	7.02E+05	0.10
9.966	Benzaldehyde, 4-(1-methylethyl)-	122-03-2	61.5	C10H12O	9.41E+05	0.13
10.030	Cyclohexanone, 5-methyl-2-(1-methylethylidene)-	15932-80-6	52.0	C10H16O	7.83E+05	0.11
10.107	(-)-Carvone	6485-40-1	96.0	C10H14O	2.50E+07	3.43
10.257	3-Cyclohexen-1-one, 2-isopropyl-5-methyl-	1000155-47-0	81.4	C10H16O	2.06E+06	0.28
10.377	Nonanoic acid	112-05-0	54.3	C9H18O2	6.12E+05	0.08
10.463	2,5-Furandione, dihydro-3-tetradecyl-	47165-57-1	63.7	C18H32O3	1.18E+06	0.16
10.835	4,6'-Dimethoxy-2'(trimethylsilyl)oxychalcone	1000454-23-9	76.8	C20H24O4Si	4.49E+06	0.62
11.015	Phenol, 5-ethenyl-2-methoxy-	621-58-9	87.3	C9H10O2	8.22E+06	1.13
11.156	3-Hexanone, 2,5-dimethyl-4-nitro-	59906-54-6	54.3	C8H15NO3	1.51E+06	0.21
11.400	Piperonal	120-57-0	71.9	C8H6O3	1.39E+06	0.19
11.546	2,2,4-Trimethyl-1,3-pentanediol diisobutyrate	6846-50-0	90.5	C16H30O4	4.78E+07	6.55
11.687	Tetrahydropyran 12-tetradecyn-1-ol ether	96249-40-0	51.1	C19H34O2	6.19E+05	0.08
11.863	Propanoic acid, 2-methyl-, 3-hydroxy-2,2,4-trimethylpentyl ester	77-68-9	96.7	C12H24O3	5.35E+07	7.34
11.961	2-Buten-1-one, 1-(2,6,6-trimethyl-1,3-cyclohexadien-1-yl)-, (E)-	23726-93-4	58.3	C13H18O	6.82E+05	0.09
12.197	Octadecane, 3-ethyl-5-(2-ethylbutyl)-	55282-12-7	61.5	C26H54	4.91E+05	0.07
12.291	2,4,7,9-Tetramethyl-5-decyn-4,7-diol	126-86-3	55.5	C14H26O2	9.98E+05	0.14
12.330	n-Nonadecanol-1	1454-84-8	80.1	C19H40O	1.38E+06	0.19
12.428	Benzene, 1-methyl-4-(1-methylethyl)-2-nitro-	943-15-7	60.3	C10H13NO2	5.80E+05	0.08
12.544	1-Heptatriacotanol	105794-58-9	60.0	C37H76O	3.51E+05	0.05
12.668	Oleic acid, 3-(octadecyloxy)propyl ester	17367-41-8	59.5	C39H76O3	2.55E+05	0.03
12.758	Benzene, 1,1'-[3-(3-cyclopentylpropyl)-1,5-pentanediyl]bis-	55191-62-3	56.3	C25H34	6.57E+05	0.09
12.818	Agaricic acid	666-99-9	57.4	C22H40O7	8.81E+05	0.12
12.951	2,6-Di-tert-butyl-4-hydroxy-4-methylcyclohexa-2,5-dien-1-one	10396-80-2	78.9	C15H24O2	1.97E+06	0.27
13.015	2,6-Dihydroxyacetophenone, 2TMS derivative	1000352-81-3	69.1	C14H24O3Si2	3.54E+06	0.49
13.062	2(3H)-Furanone, 5-heptyldihydro-	104-67-6	54.4	C11H20O2	1.90E+06	0.26
13.160	1-Dodecanol	112-53-8	98.9	C12H26O	1.17E+08	16.03
13.366	Octadecane, 3-ethyl-5-(2-ethylbutyl)-	55282-12-7	56.1	C26H54	1.52E+06	0.21
13.473	Octadecane, 3-ethyl-5-(2-ethylbutyl)-	55282-12-7	62.9	C26H54	4.48E+05	0.06
13.550	2,4-Di-tert-butylphenol	96-76-4	96.7	C14H22O	6.67E+07	9.15
13.623	Octadecane, 3-ethyl-5-(2-ethylbutyl)-	55282-12-7	59.6	C26H54	1.02E+06	0.14
13.734	Ethyl iso-allocholate	1000043-05-3	52.2	C26H44O5	3.53E+05	0.05
13.965	Heptasiloxane, hexadecamethyl-	541-01-5	63.6	C16H48O6Si7	5.26E+05	0.07
14.068	12,14,14-Trimethyl-3,6,9-trioxapentadecan-1-ol	55489-54-8	57.1	C15H32O4	3.78E+05	0.05
14.539	2,2,4-Trimethyl-1,3-pentanediol diisobutyrate	6846-50-0	95.4	C16H30O4	4.32E+07	5.93
14.676	Octadecane, 3-ethyl-5-(2-ethylbutyl)-	55282-12-7	61.5	C26H54	3.13E+05	0.04
14.835	Octadecanal, 2-bromo-	56599-95-2	71.3	C18H35BrO	6.97E+05	0.10
14.925	4-Amino-7-diethylamino-chromen-2-one	107995-76-6	67.1	C13H16N2O2	9.80E+05	0.13
14.963	2,5-Dihydroxybenzoic acid, 3TMS derivative	3618-20-0	67.6	C16H30O4Si3	4.03E+06	0.55
15.259	2,5-Furandione, dihydro-3-tetradecyl-	47165-57-1	66.5	C18H32O3	8.46E+05	0.12
15.400	Agaricic acid	666-99-9	57.4	C22H40O7	2.14E+05	0.03
15.567	1-Tetradecanol	112-72-1	85.4	C14H30O	4.63E+06	0.63
15.730	Dodecyl acrylate	2156-97-0	91.2	C15H28O2	8.76E+06	1.20
15.807	Propanoic acid, decyl ester	5454-19-3	78.6	C13H26O2	2.75E+06	0.38
15.935	Benzoic acid, 2-ethylhexyl ester	5444-75-7	88.8	C15H22O2	3.92E+06	0.54
15.999	Andrographolide, tri-(trimethylsilyl)-	1000454-62-8	55.3	C29H54O5Si3	6.02E+05	0.08
16.295	Pimelic acid, hexadecyl 2-methylpropyl ester	1000393-86-2	55.4	C27H52O4	2.33E+05	0.03
16.470	3,5-di-tert-Butyl-4-hydroxybenzaldehyde	1620-98-0	85.7	C15H22O2	8.45E+05	0.12
16.646	Heptasiloxane, hexadecamethyl-	541-01-5	75.9	C16H48O6Si7	1.58E+06	0.22
17.143	Isopropyl myristate	110-27-0	88.0	C17H34O2	2.19E+06	0.30
17.327	2-Pentadecanone, 6,10,14-trimethyl-	502-69-2	71.2	C18H36O	9.43E+05	0.13
17.370	Caffeine	58-08-2	74.0	C8H10N4O2	1.20E+06	0.16
17.528	1,2-Benzenedicarboxylic acid, bis(2-methylpropyl) ester	84-69-5	96.1	C16H22O4	1.27E+07	1.74
17.674	1H-2,8a-Methanocyclopenta[a]cyclopropa[e]cyclodecen-11-one, 1a,2,5,5a,6,9,10,10a-octahydro-5,5a,6-trihydroxy-1,4-bis(hydroxymethyl)-1,7,9-trimethyl-, [1S-(1.alpha.,1a.alpha.,2.alpha.,5.beta.,5a.beta.,6.beta.,8a.alpha.,9.alpha.,10a.alpha.)]-	52557-29-6	64.2	C20H28O6	3.05E+05	0.04
17.939	17-Pentatriacontene	6971-40-0	64.9	C35H70	3.19E+05	0.04
17.999	1,2-Benzenedicarboxylic acid, bis(2-methylpropyl) ester	84-69-5	69.4	C16H22O4	1.28E+06	0.17
18.145	Heptasiloxane, hexadecamethyl-	541-01-5	74.2	C16H48O6Si7	1.07E+06	0.15
18.183	Hexadecanoic acid, methyl ester	112-39-0	67.9	C17H34O2	9.89E+05	0.14
18.252	10,11-Dioxatricyclo[6.2.2.0(1,6)]dodecane-7,7,8-tricarbonitrile, 9-imino-12-thiophen-2-yl-	1000277-11-5	50.6	C17H14N4O2S	3.05E+05	0.04
18.483	Dibutyl phthalate	84-74-2	95.3	C16H22O4	9.27E+06	1.27
18.539	2-[4-methyl-6-(2,6,6-trimethylcyclohex-1-enyl)hexa-1,3,5-trienyl]cyclohex-1-en-1-carboxaldehyde	1000216-09-2	67.2	C23H32O	9.84E+05	0.13
18.624	5H-3,5a-Epoxynaphth[2,1-c]oxepin, dodecahydro-3,8,8,11a-tetramethyl-, [3S-(3.alpha.,5a.alpha.,7a.alpha.,11a.beta.,11b.alpha.)]-	1153-34-0	78.8	C18H30O2	5.28E+05	0.07
19.129	Isopropyl palmitate	142-91-6	71.5	C19H38O2	6.60E+05	0.09
19.198	1H-Naphtho[2,1-b]pyran, 3-ethenyldodecahydro-3,4a,7,7,10a-pentamethyl-, [3R-(3.alpha.,4a.beta.,6a.alpha.,10a.beta.,10b.alpha.)]-	596-84-9	73.0	C20H34O	4.93E+05	0.07
19.515	Heptasiloxane, hexadecamethyl-	541-01-5	73.1	C16H48O6Si7	1.69E+06	0.23
20.757	Heptasiloxane, hexadecamethyl-	541-01-5	77.1	C16H48O6Si7	1.17E+06	0.16
21.904	Heptasiloxane, hexadecamethyl-	541-01-5	78.7	C16H48O6Si7	1.02E+06	0.14
22.992	Heptasiloxane, hexadecamethyl-	541-01-5	77.7	C16H48O6Si7	1.06E+06	0.15
24.011	Heptasiloxane, hexadecamethyl-	541-01-5	77.4	C16H48O6Si7	9.78E+05	0.13
24.970	Heptasiloxane, hexadecamethyl-	541-01-5	78.8	C16H48O6Si7	8.66E+05	0.12
25.861	Heptasiloxane, hexadecamethyl-	541-01-5	76.8	C16H48O6Si7	9.08E+05	0.12
26.704	Heptasiloxane, hexadecamethyl-	541-01-5	77.6	C16H48O6Si7	9.67E+05	0.13
27.522	Heptasiloxane, hexadecamethyl-	541-01-5	74.0	C16H48O6Si7	7.92E+05	0.11
28.477	Heptasiloxane, hexadecamethyl-	541-01-5	73.6	C16H48O6Si7	6.82E+05	0.09
29.625	Heptasiloxane, hexadecamethyl-	541-01-5	69.8	C16H48O6Si7	1.03E+06	0.14
31.038	Heptasiloxane, hexadecamethyl-	541-01-5	70.5	C16H48O6Si7	5.80E+05	0.08
