## Supplementary material for "Feasibility of Integrating Canine Olfaction with Chemical and Microbial Profiling of Urine to Detect Lethal Prostate Cancer": JHBUI735 (Non-Cancer)

Component RT	Compound Name	CAS#	Match Factor	Formula	Component Area	Area %
1.055	Norephedrine, (.+/-.)-	14838-15-4	51.2	C9H13NO	3.76E+06	0.42
1.154	(2-Aziridinylethyl)amine	4025-37-0	68.6	C4H10N2	1.28E+07	1.43
1.214	Hydrogen isocyanate	75-13-8	76.8	CHNO	1.38E+07	1.54
1.270	Hydrogen isocyanate	75-13-8	83.9	CHNO	3.23E+07	3.60
1.462	tert-Butyldimethylsilanol	18173-64-3	58.9	C6H16OSi	4.73E+05	0.05
1.526	Silanol, trimethyl-	1066-40-6	82.7	C3H10OSi	1.08E+07	1.21
2.160	Silanediol, dimethyl-	1066-42-8	72.3	C2H8O2Si	3.19E+06	0.36
2.199	Silanediol, dimethyl-	1066-42-8	78.0	C2H8O2Si	1.04E+07	1.16
2.820	Exo-norbornanol, dimethyl(pentafluorophenyl)silyl ether	1000278-56-7	46.6	C15H17F5OSi	4.31E+05	0.05
2.880	Pyrrole	109-97-7	43.4	C4H5N	3.90E+05	0.04
3.042	Toluene	108-88-3	92.7	C7H8	7.40E+06	0.83
3.094	Toluene	108-88-3	97.1	C7H8	2.87E+07	3.21
3.321	1,1,3,3-Tetramethyl-1,3-bis[(2Z)-pent-2-en-1-yloxy]disiloxane	1000352-70-7	65.3	C14H30O3Si2	2.29E+06	0.26
3.526	S-Methyl 2-propenethioate	5883-16-9	56.2	C4H6OS	1.37E+06	0.15
3.779	Cyclotrisiloxane, hexamethyl-	541-05-9	95.4	C6H18O3Si3	3.04E+07	3.39
4.100	Tris(tert-butyldimethylsilyloxy)arsane	1000366-57-5	64.6	C18H45AsO3Si3	6.93E+05	0.08
4.481	Methyl tiglate	6622-76-0	60.9	C6H10O2	1.02E+06	0.11
4.579	4-Heptanone	123-19-3	97.2	C7H14O	6.97E+07	7.78
4.729	Allyl Isothiocyanate	57-06-7	83.1	C4H5NS	3.47E+06	0.39
4.858	Nicotinonitrile, 2-(2-dimethylaminoethylsulfanyl)-4-methoxymethyl-6-methyl-	1000304-20-6	51.5	C13H19N3OS	1.09E+05	0.01
4.909	Oxime-, methoxy-phenyl-_	1000222-86-6	69.9	C8H9NO2	8.32E+05	0.09
5.063	14-Formol-9-hydroxyarteether	1000117-08-0	48.7	C17H26O7	3.94E+05	0.04
5.624	2-Heptanone, 4-methyl-	6137-06-0	54.4	C8H16O	9.27E+05	0.10
5.748	3-Hydroxy-4-methoxybenzaldehyde, TBDMS	1000461-64-9	77.9	C14H22O3Si	2.46E+06	0.27
5.928	1-Cyclooctene, 3-bromo-	1000163-39-0	66.2	C8H13Br	3.20E+06	0.36
6.070	Benzaldehyde	100-52-7	77.8	C7H6O	1.57E+06	0.18
6.125	2,4,6-Cycloheptatrien-1-one, 3,5-bis-trimethylsilyl-	1000161-21-8	66.2	C13H22OSi2	1.29E+06	0.14
6.194	Dimethyl trisulfide	3658-80-8	62.6	C2H6S3	2.42E+06	0.27
6.335	Cyclotetrasiloxane, octamethyl-	556-67-2	94.2	C8H24O4Si4	1.28E+07	1.43
6.408	2,3-Octanedione	585-25-1	49.4	C8H14O2	1.41E+07	1.57
6.498	1,4-Thiazine, perhydro-1-benzoylimino-4-(3-chloro-5-trifluoromethyl-2-pyridyl)-	1000266-16-5	46.5	C17H15ClF3N3OS	6.42E+06	0.72
6.720	Pyrimido[4,5-b]benzothien-4-ol, 5,6,7,8-tetrahydro-2-methyl-	19819-15-9	57.2	C11H12N2OS	5.47E+06	0.61
7.110	1-Hexanol, 2-ethyl-	104-76-7	89.1	C8H18O	6.03E+06	0.67
7.384	Cyclopropanedodecanoic acid, 2-octyl-, methyl ester	10152-65-5	57.3	C24H46O2	7.98E+05	0.09
7.791	1-Octanesulfonyl chloride	7795-95-1	76.7	C8H17ClO2S	5.29E+06	0.59
7.962	Dodecyl (E)-2-methylbut-2-enoate	1000373-75-0	54.1	C17H32O2	5.61E+05	0.06
8.142	2,5-Dihydroxybenzaldehyde, 2TMS derivative	56114-69-3	70.2	C13H22O3Si2	4.34E+06	0.48
8.258	2,4,6-Cycloheptatrien-1-one, 3,5-bis-trimethylsilyl-	1000161-21-8	54.3	C13H22OSi2	1.82E+06	0.20
8.335	Nonanal	124-19-6	90.5	C9H18O	5.44E+06	0.61
8.780	Cyclotetrasiloxane, octamethyl-	556-67-2	77.0	C8H24O4Si4	1.51E+07	1.68
8.986	Octadecanal, 2-bromo-	56599-95-2	53.3	C18H35BrO	7.35E+05	0.08
9.080	9,15-Octadecadienoic acid, methyl ester	56630-73-0	64.3	C19H34O2	1.10E+06	0.12
9.187	Behenic alcohol	661-19-8	69.7	C22H46O	2.64E+06	0.29
9.290	Octanoic acid	124-07-2	54.3	C8H16O2	1.41E+06	0.16
9.354	Octadecanal, 2-bromo-	56599-95-2	61.2	C18H35BrO	6.78E+05	0.08
9.410	2,2,3,5,6,6,7-Heptamethyl[1,4,2,3,5,6,7] dioxapentasilepane	1000311-71-8	64.5	C7H24O2Si5	3.10E+06	0.35
9.495	15-Hexenoic acid, 14-hydroxy-14-methyl-	1000197-40-1	63.5	C17H32O3	4.90E+05	0.05
9.559	5,7-Di-tert-butyl-8-hydroxy-3-methyl-3H-1,4-benzoxathiin-2-one	1000410-84-4	52.1	C17H24O3S	5.86E+05	0.07
9.662	Hexadecane, 1,1-bis(dodecyloxy)-	56554-64-4	63.4	C40H82O2	7.77E+05	0.09
9.752	1,10-Cycloeicosanedione	14113-56-5	48.6	C20H36O2	1.88E+05	0.02
9.825	2,4-Bis((2,2-diethoxyethyl)amino)-5-nitropyrimidine	97785-92-7	49.3	C16H29N5O6	9.02E+05	0.10
9.872	Octadecanal, 2-bromo-	56599-95-2	72.5	C18H35BrO	1.37E+06	0.15
10.030	Bicyclo[2.2.0]hex-2-ene-1-carboxylic acid, 5,5,6,6-tetracyano-2,3,4-tri(1,1-dimethylethyl)-, 1,1-dimethylethyl ester	90908-10-4	49.9	C27H36N4O2	2.80E+05	0.03
10.095	4-(2-Hydroxymethyl-benzyloxy)-phthalonitrile	1000295-96-7	66.2	C16H12N2O2	1.98E+06	0.22
10.172	Sulfurous acid, cyclohexylmethyl pentadecyl ester	1000309-22-3	60.5	C22H44O3S	2.80E+06	0.31
10.330	Benzaldehyde, 4-(1-methylethyl)-	122-03-2	70.3	C10H12O	2.50E+06	0.28
10.390	1,7-Octanediol, 3,7-dimethyl-	107-74-4	54.4	C10H22O2	8.63E+05	0.10
10.471	D-Carvone	2244-16-8	78.4	C10H14O	2.15E+06	0.24
10.506	Benzenamine, 4-methoxy-N,N-dimethyl-	701-56-4	70.0	C9H13NO	6.44E+06	0.72
10.621	3-Cyclohexen-1-one, 2-isopropyl-5-methyl-	1000155-47-0	63.7	C10H16O	5.76E+05	0.06
10.716	Nonanoic acid	112-05-0	72.1	C9H18O2	3.21E+06	0.36
10.814	1-Hexadecanol, 2-methyl-	2490-48-4	70.6	C17H36O	1.62E+06	0.18
11.105	Octadecanal, 2-bromo-	56599-95-2	60.5	C18H35BrO	4.77E+05	0.05
11.174	4,6'-Dimethoxy-2'(trimethylsilyl)oxychalcone	1000454-23-9	75.9	C20H24O4Si	5.36E+06	0.60
11.238	2,3'-Bifuran, octahydro-	73373-15-6	49.2	C8H14O2	1.95E+06	0.22
11.328	Octadecanal, 2-bromo-	56599-95-2	68.6	C18H35BrO	7.14E+05	0.08
11.384	Phenol, 5-ethenyl-2-methoxy-	621-58-9	88.4	C9H10O2	1.08E+07	1.20
11.516	3-Hexanone, 2,5-dimethyl-4-nitro-	59906-54-6	54.4	C8H15NO3	1.32E+06	0.15
11.623	Phenol, 5-ethenyl-2-methoxy-	621-58-9	70.4	C9H10O2	1.27E+06	0.14
11.718	Dihydroxanthin	1000116-12-8	51.2	C17H24O5	1.81E+05	0.02
11.795	2,6-Dihydroxyacetophenone, 2TMS derivative	1000352-81-3	61.2	C14H24O3Si2	1.07E+06	0.12
11.919	2,2,4-Trimethyl-1,3-pentanediol diisobutyrate	6846-50-0	91.8	C16H30O4	4.84E+07	5.39
12.034	Betamethasone valerate	2152-44-5	46.1	C27H37FO6	1.23E+06	0.14
12.231	Propanoic acid, 2-methyl-, 3-hydroxy-2,2,4-trimethylpentyl ester	77-68-9	98.0	C12H24O3	6.16E+07	6.87
12.458	Glycidyl (Z)-9-Heptadecenoate	1000465-63-2	56.6	C20H36O3	3.93E+05	0.04
12.561	Heneicosane, 11-(1-ethylpropyl)-	55282-11-6	71.2	C26H54	8.30E+05	0.09
12.651	2,4,7,9-Tetramethyl-5-decyn-4,7-diol	126-86-3	75.6	C14H26O2	1.91E+06	0.21
12.694	Dodecanal	112-54-9	84.8	C12H24O	4.79E+06	0.53
12.869	(E)-13-Docosenoic acid	506-33-2	64.2	C22H42O2	3.86E+05	0.04
12.921	Octadecane, 3-ethyl-5-(2-ethylbutyl)-	55282-12-7	61.2	C26H54	4.42E+05	0.05
13.006	Erucin	4430-36-8	79.0	C6H11NS2	4.60E+06	0.51
13.182	Tricyclo[4.2.2.0(2,5)]deca-7,9-diene-7,8-dicarboxylic acid, 3-cyano-, dimethyl ester	20185-30-2	60.7	C15H15NO4	1.15E+06	0.13
13.280	Heptasiloxane, 1,1,3,3,5,5,7,7,9,9,11,11,13,13-tetradecamethyl-	19095-23-9	70.1	C14H44O6Si7	5.04E+05	0.06
13.319	2,6-Di-tert-butyl-4-hydroxy-4-methylcyclohexa-2,5-dien-1-one	10396-80-2	79.0	C15H24O2	1.14E+06	0.13
13.366	Octasiloxane, 1,1,3,3,5,5,7,7,9,9,11,11,13,13,15,15-hexadecamethyl-	19095-24-0	65.7	C16H50O7Si8	3.02E+06	0.34
13.452	Benzene, (2-isothiocyanatoethyl)-	9/2/2257	97.5	C9H9NS	2.53E+07	2.82
13.525	1-Dodecanol	112-53-8	98.9	C12H26O	1.24E+08	13.82
13.743	1-Hexadecanol, 2-methyl-	2490-48-4	73.3	C17H36O	2.02E+06	0.22
13.837	Octadecane, 3-ethyl-5-(2-ethylbutyl)-	55282-12-7	71.6	C26H54	9.18E+05	0.10
13.914	2,4-Di-tert-butylphenol	96-76-4	96.6	C14H22O	3.70E+07	4.13
13.987	Octadecanal, 2-bromo-	56599-95-2	74.2	C18H35BrO	7.04E+05	0.08
14.115	(2R,8R,8aS)-8,8a-Dimethyl-2-(prop-1-en-2-yl)-1,2,3,7,8,8a-hexahydronaphthalene	5090-61-9	71.3	C15H22	1.02E+06	0.11
14.437	2-Myristynoyl pantetheine	1000111-63-6	57.6	C25H44N2O5S	2.65E+05	0.03
14.527	Dodecanoic acid	143-07-7	61.9	C12H24O2	8.80E+05	0.10
14.642	1-Dodecanol, TMS derivative	6221-88-1	74.2	C15H34OSi	7.49E+05	0.08
14.749	Benzene, [3-(2-cyclohexylethyl)-6-cyclopentylhexyl]-	55334-30-0	61.4	C25H40	9.70E+05	0.11
14.873	Hexanoic acid, 3,5,5-trimethyl-, 2-ethylhexyl ester	1000406-82-2	75.3	C17H34O2	9.28E+06	1.04
14.912	2,2,4-Trimethyl-1,3-pentanediol diisobutyrate	6846-50-0	92.1	C16H30O4	3.82E+07	4.26
14.998	4-(7-Hydroxy-2,2,7-trimethyltetrahydro[1,3]dioxolo[4,5-c]pyran-4-yl)-3-methylbut-2-enoic acid, methyl ester	1000191-32-1	49.1	C15H24O6	4.78E+05	0.05
15.045	Octadecane, 3-ethyl-5-(2-ethylbutyl)-	55282-12-7	61.3	C26H54	2.88E+05	0.03
15.203	Octadecanal, 2-bromo-	56599-95-2	73.1	C18H35BrO	2.14E+06	0.24
15.319	2,5-Dihydroxybenzoic acid, 3TMS derivative	3618-20-0	67.9	C16H30O4Si3	5.59E+06	0.62
15.524	Tributyl phosphate	126-73-8	63.8	C12H27O4P	3.01E+05	0.03
15.631	2,5-Furandione, dihydro-3-tetradecyl-	47165-57-1	64.7	C18H32O3	1.13E+06	0.13
15.678	4H-Cyclopropa[5',6']benz[1',2':7,8]azuleno[5,6-b]oxiren-4-one, 8,8a-bis(acetyloxy)-2a-[(acetyloxy)methyl]-1,1a,1b,1c,2a,3,3a,6a,6b,7,8,8a-dodecahydro-6b-hydroxy-3a-methoxy-1,1,5,7-tetramethyl-, [1aR-(1a.alpha.,1b.beta.,1c.alpha.,2a.alpha.,3a.beta.,6a.alpha.,6b.alpha.,7.alpha.,8.beta.,8a.alpha.)]-	64807-01-8	52.9	C27H36O10	4.13E+05	0.05
15.768	Octadecane, 3-ethyl-5-(2-ethylbutyl)-	55282-12-7	61.3	C26H54	5.08E+05	0.06
15.807	1,3,5,7,9,11-hexasiloxane, 1,1,3,3,5,5,7,7,9,9,11,11-dodecamethyl-1,11-di(tert.butyl)-	1000458-50-7	55.1	C20H54O5Si6	6.69E+05	0.07
15.888	1,13-Bis(trimethlysilyloxy)tridecane	1000196-23-0	57.2	C19H44O2Si2	8.33E+05	0.09
15.935	1-Tetradecanol	112-72-1	89.8	C14H30O	6.95E+06	0.78
16.102	Dodecyl acrylate	2156-97-0	92.3	C15H28O2	1.95E+07	2.18
16.175	1-Hexadecanol, 2-methyl-	2490-48-4	76.3	C17H36O	2.20E+06	0.25
16.316	Benzoic acid, 2-ethylhexyl ester	5444-75-7	88.2	C15H22O2	5.28E+06	0.59
16.363	Ethanol, 2-(9-octadecenyloxy)-, (Z)-	5353-25-3	72.8	C20H40O2	1.87E+06	0.21
16.663	Isoxazolo[2,3-b]benz[1,2]oxazine, perhydro-2-methoxycarbonyl-10-methyl-5a-trimethylsilyloxy-	111556-18-4	57.2	C16H29NO5Si	3.20E+05	0.04
16.805	Tetradecanoic acid	544-63-8	82.5	C14H28O2	1.66E+06	0.18
16.856	3,5-di-tert-Butyl-4-hydroxybenzaldehyde	1620-98-0	82.8	C15H22O2	1.58E+06	0.18
16.916	Heptasiloxane, hexadecamethyl-	541-01-5	65.4	C16H48O6Si7	8.05E+05	0.09
17.006	Heptasiloxane, hexadecamethyl-	541-01-5	78.0	C16H48O6Si7	1.97E+06	0.22
17.126	Octadecanoic acid, (2-phenyl-1,3-dioxolan-4-yl)methyl ester, cis-	56599-88-3	56.0	C28H46O4	5.57E+05	0.06
17.203	9,10-Ethanoanthracene, 9,10-dihydro-11,12-diacetyl-	1000210-11-9	59.9	C20H18O2	1.21E+06	0.13
17.276	Octadecane, 3-ethyl-5-(2-ethylbutyl)-	55282-12-7	65.2	C26H54	6.93E+05	0.08
17.468	Ethanol, 2-(9-octadecenyloxy)-, (Z)-	5353-25-3	68.9	C20H40O2	4.42E+05	0.05
17.515	Isopropyl myristate	110-27-0	87.7	C17H34O2	3.18E+06	0.35
17.631	Cholesta-8,24-dien-3-ol, 4-methyl-, (3.beta.,4.alpha.)-	7199-92-0	59.2	C28H46O	2.56E+05	0.03
17.704	2-Pentadecanone, 6,10,14-trimethyl-	502-69-2	73.0	C18H36O	1.61E+06	0.18
17.764	Caffeine	58-08-2	64.1	C8H10N4O2	9.37E+05	0.10
17.914	1,2-Benzenedicarboxylic acid, bis(2-methylpropyl) ester	84-69-5	96.4	C16H22O4	1.85E+07	2.06
18.243	Octadecanal, 2-bromo-	56599-95-2	64.9	C18H35BrO	4.43E+05	0.05
18.316	8-Octadecenal	56554-94-0	68.3	C18H34O	6.71E+05	0.07
18.389	1,2-Benzenedicarboxylic acid, bis(2-methylpropyl) ester	84-69-5	76.1	C16H22O4	1.24E+06	0.14
18.513	Heptasiloxane, hexadecamethyl-	541-01-5	73.7	C16H48O6Si7	1.39E+06	0.15
18.556	Hexadecanoic acid, methyl ester	112-39-0	73.8	C17H34O2	9.01E+05	0.10
18.727	1H-2,8a-Methanocyclopenta[a]cyclopropa[e]cyclodecen-11-one, 1a,2,5,5a,6,9,10,10a-octahydro-5,5a,6-trihydroxy-1,4-bis(hydroxymethyl)-1,7,9-trimethyl-, [1S-(1.alpha.,1a.alpha.,2.alpha.,5.beta.,5a.beta.,6.beta.,8a.alpha.,9.alpha.,10a.alpha.)]-	52557-29-6	71.8	C20H28O6	8.17E+05	0.09
18.873	Dibutyl phthalate	84-74-2	90.0	C16H22O4	2.08E+07	2.32
18.941	1-Naphthalenepropanol, .alpha.-ethenyldecahydro-2-hydroxy-.alpha.,2,5,5,8a-pentamethyl-, [1R-[1.alpha.(R*),2.beta.,4a.beta.,8a.alpha.]]-	515-03-7	60.5	C20H36O2	9.85E+05	0.11
19.044	2,4,6-Decatrienoic acid, 1a,2,5,5a,6,9,10,10a-octahydro-5,5a-dihydroxy-4-(hydroxymethyl)-1,1,7,9-tetramethyl-11-oxo-1H-2,8a-methanocyclopenta[a]cyclopropa[e]cyclodecen-6-yl ester, [1aR-(1a.alpha.,2.alpha.,5.beta.,5a.beta.,6.beta.,8a.alpha.,9.alpha.,10a.alpha.)]-	52557-28-5	62.3	C30H40O6	1.10E+06	0.12
19.104	3,5-di-tert-Butyl-4-hydroxyphenylpropionic acid	20170-32-5	76.4	C17H26O3	9.85E+05	0.11
19.237	n-Hexadecylsuccinic anhydride	4200-91-3	59.2	C20H36O3	5.49E+05	0.06
19.301	Octadecane, 3-ethyl-5-(2-ethylbutyl)-	55282-12-7	64.2	C26H54	8.31E+05	0.09
19.399	Ethyl iso-allocholate	1000043-05-3	67.4	C26H44O5	7.74E+05	0.09
19.511	Isopropyl palmitate	142-91-6	78.2	C19H38O2	1.47E+06	0.16
19.609	1H-Naphtho[2,1-b]pyran, 3-ethenyldodecahydro-3,4a,7,7,10a-pentamethyl-, [3R-(3.alpha.,4a.beta.,6a.alpha.,10a.beta.,10b.alpha.)]-	596-84-9	67.4	C20H34O	5.46E+05	0.06
19.849	Azafrin	507-61-9	55.8	C27H38O4	3.60E+05	0.04
19.883	Heptasiloxane, hexadecamethyl-	541-01-5	76.0	C16H48O6Si7	1.75E+06	0.20
19.930	1-Heptatriacotanol	105794-58-9	71.2	C37H76O	8.61E+05	0.10
20.016	Octadecane, 3-ethyl-5-(2-ethylbutyl)-	55282-12-7	66.7	C26H54	6.41E+05	0.07
20.144	Hexadecanoic acid, propyl ester	2239-78-3	64.7	C19H38O2	6.70E+05	0.07
20.243	Octadecane, 3-ethyl-5-(2-ethylbutyl)-	55282-12-7	60.7	C26H54	3.07E+05	0.03
20.294	Octadecanal, 2-bromo-	56599-95-2	70.5	C18H35BrO	5.64E+05	0.06
20.363	Andrographolide, tri-(trimethylsilyl)-	1000454-62-8	58.1	C29H54O5Si3	4.09E+05	0.05
20.461	17.alfa.,21.beta.-28,30-Bisnorhopane	1000360-26-1	58.8	C28H48	3.54E+05	0.04
20.590	Ethyl iso-allocholate	1000043-05-3	62.9	C26H44O5	5.28E+05	0.06
20.791	Octadecanoic acid, 2-hydroxy-1,3-propanediyl di-ester	504-40-5	63.5	C39H76O5	1.06E+06	0.12
20.941	Phenol, 4,4'-(1-methylethylidene)bis-	80-05-7	60.9	C15H16O2	4.73E+05	0.05
21.129	Heptasiloxane, hexadecamethyl-	541-01-5	77.7	C16H48O6Si7	1.50E+06	0.17
21.194	Heptasiloxane, hexadecamethyl-	541-01-5	62.4	C16H48O6Si7	7.12E+05	0.08
21.592	Benzene, 1,1'-sulfonylbis[4-chloro-	80-07-9	62.5	C12H8Cl2O2S	3.39E+05	0.04
21.857	1,2-Cinnolinedicarboxylic acid, 1,2,3,5,6,7,8,8a-octahydro-4-trimethylsilyloxy-, diethyl ester	215712-69-9	58.5	C17H30N2O5Si	5.72E+05	0.06
22.024	Octadecane, 3-ethyl-5-(2-ethylbutyl)-	55282-12-7	66.2	C26H54	5.10E+05	0.06
22.178	Nerinine	481-44-7	53.3	C19H25NO5	3.46E+05	0.04
22.277	Heptasiloxane, hexadecamethyl-	541-01-5	76.9	C16H48O6Si7	1.29E+06	0.14
22.414	Methyl dehydroabietate	1235-74-1	63.4	C21H30O2	9.06E+05	0.10
23.035	Trinexapac-ethyl, TMS derivative	1000334-05-5	57.2	C16H24O5Si	6.49E+05	0.07
23.364	Heptasiloxane, hexadecamethyl-	541-01-5	78.1	C16H48O6Si7	1.39E+06	0.15
23.527	Heptasiloxane, hexadecamethyl-	541-01-5	65.5	C16H48O6Si7	4.91E+05	0.05
23.647	2,5-Furandione, dihydro-3-octadecyl-	47458-32-2	61.9	C22H40O3	4.89E+05	0.05
24.388	Heptasiloxane, hexadecamethyl-	541-01-5	78.9	C16H48O6Si7	1.39E+06	0.15
24.581	Heptasiloxane, 1,1,3,3,5,5,7,7,9,9,11,11,13,13-tetradecamethyl-	19095-23-9	67.2	C14H44O6Si7	6.20E+05	0.07
25.347	Heptasiloxane, hexadecamethyl-	541-01-5	77.2	C16H48O6Si7	1.12E+06	0.13
25.565	Heptasiloxane, 1,1,3,3,5,5,7,7,9,9,11,11,13,13-tetradecamethyl-	19095-23-9	68.1	C14H44O6Si7	4.71E+05	0.05
26.242	Heptasiloxane, hexadecamethyl-	541-01-5	74.8	C16H48O6Si7	8.59E+05	0.10
26.490	Heptasiloxane, 1,1,3,3,5,5,7,7,9,9,11,11,13,13-tetradecamethyl-	19095-23-9	67.1	C14H44O6Si7	4.92E+05	0.05
27.077	Heptasiloxane, hexadecamethyl-	541-01-5	74.4	C16H48O6Si7	8.67E+05	0.10
27.385	Heptasiloxane, 1,1,3,3,5,5,7,7,9,9,11,11,13,13-tetradecamethyl-	19095-23-9	67.9	C14H44O6Si7	6.14E+05	0.07
27.963	Heptasiloxane, hexadecamethyl-	541-01-5	70.9	C16H48O6Si7	6.22E+05	0.07
28.404	Heptasiloxane, 1,1,3,3,5,5,7,7,9,9,11,11,13,13-tetradecamethyl-	19095-23-9	63.8	C14H44O6Si7	5.39E+05	0.06
29.012	Heptasiloxane, hexadecamethyl-	541-01-5	70.6	C16H48O6Si7	5.11E+05	0.06
