## Supplementary material for "Feasibility of Integrating Canine Olfaction with Chemical and Microbial Profiling of Urine to Detect Lethal Prostate Cancer": JHBUI887 (Cancer)

Component RT	Compound Name	CAS#	Match Factor	Formula	Component Area	Area %
1.017	l-Alanine ethylamide, (S)-	71773-95-0	61.3	C5H12N2O	1.46E+07	1.58
1.098	Pyrimidine-2,4(1H,3H)-dione, 5-amino-6-nitroso-	1000270-67-7	77.5	C4H4N4O3	1.25E+07	1.35
1.149	Hydrogen isocyanate	75-13-8	84.1	CHNO	6.92E+06	0.75
1.184	Diazene, dimethyl-	503-28-6	66.8	C2H6N2	4.34E+07	4.71
1.376	Silanol, trimethyl-	1066-40-6	66.9	C3H10OSi	4.07E+06	0.44
2.006	Silanediol, dimethyl-	1066-42-8	82.6	C2H8O2Si	9.17E+06	0.99
2.618	Pyrrole	109-97-7	58.3	C4H5N	6.90E+05	0.07
3.243	Hexanal	66-25-1	58.4	C6H12O	1.24E+06	0.13
3.509	Cyclotrisiloxane, hexamethyl-	541-05-9	96.1	C6H18O3Si3	8.67E+06	0.94
4.271	4-Heptanone	123-19-3	92.5	C7H14O	1.69E+07	1.83
4.417	Allyl Isothiocyanate	57-06-7	88.9	C4H5NS	6.13E+06	0.66
4.554	2-Heptanone	110-43-0	49.3	C7H14O	3.37E+05	0.04
4.755	Heptanal	111-71-7	52.2	C7H14O	4.10E+05	0.04
5.299	2-Heptanone, 4-methyl-	6137-06-0	59.3	C8H16O	8.81E+05	0.10
5.440	3-Hydroxy-4-methoxybenzaldehyde, TBDMS	1000461-64-9	65.6	C14H22O3Si	1.14E+06	0.12
5.594	Metofluthrin	240494-70-6	54.4	C18H20F4O3	1.26E+06	0.14
5.735	Benzaldehyde	100-52-7	70.7	C7H6O	1.21E+06	0.13
5.808	1,2-Benzisothiazol-3-amine, TBDMS derivative	1000332-57-2	58.5	C13H20N2SSi	4.02E+05	0.04
6.022	Cyclotetrasiloxane, octamethyl-	556-67-2	93.1	C8H24O4Si4	8.13E+06	0.88
6.082	2-Methyl-pentanoic acid [4-(2-methyl-pentanoylsulfamoyl)-phenyl]-amide	1000296-31-0	54.1	C18H28N2O4S	3.13E+06	0.34
6.108	Cyclotetrasiloxane, octamethyl-	556-67-2	65.0	C8H24O4Si4	3.82E+06	0.41
6.305	Butane, 2,2'-[(2,2,2-trichloroethylidene)bis(oxy)]bis-	54890-04-9	50.4	C10H19Cl3O2	2.79E+05	0.03
6.386	10-Octadecenal	56554-92-8	60.4	C18H34O	9.25E+05	0.10
6.480	2-Hexanol, 1-tert-butylthio-	1000161-43-6	50.6	C10H22OS	6.04E+05	0.07
6.776	1-Hexanol, 2-ethyl-	104-76-7	85.1	C8H18O	5.64E+06	0.61
7.050	1-Benzyl-3-pyrazin-2-yl-aziridine-2-carboxylic acid, ethyl ester	1000192-90-9	51.5	C16H17N3O2	7.34E+05	0.08
7.393	4,5-Dihydrooxazole-5-one, 4-chloromethylene-2-phenyl-	14848-36-3	69.0	C10H6ClNO2	1.26E+06	0.14
7.465	Phenol, 3-methyl-	108-39-4	68.3	C7H8O	4.26E+06	0.46
7.778	1,1-Cyclopropanedicarbonitrile, 2-(1-methylethyl)-2-phenyl-	74764-41-3	58.7	C14H14N2	5.52E+05	0.06
7.821	2,5-Dihydroxybenzaldehyde, 2TMS derivative	56114-69-3	65.5	C13H22O3Si2	9.76E+05	0.11
7.915	Octadecanal, 2-bromo-	56599-95-2	52.9	C18H35BrO	6.19E+05	0.07
7.988	Nonanal	124-19-6	75.9	C9H18O	4.55E+06	0.49
8.412	Cyclopentasiloxane, decamethyl-	541-02-6	87.9	C10H30O5Si5	1.78E+06	0.19
8.788	1-Methyl-2-phenylbenzimidazole	2622-63-1	52.0	C14H12N2	4.54E+05	0.05
9.007	1-Hexadecanol, 2-methyl-	2490-48-4	62.6	C17H36O	5.62E+05	0.06
9.084	3,3,5,5,7,7,9,9,11,11,13,13-Dodecamethyl-1,15-bis(1,3,3,5,5-pentamethyl-2,4,6-trioxa-1,3,5-trisilacyclohexyl0-4,6,8,10,12-tetraoxa-3,5,7,9,11-tetrasilapentadecane	118229-41-7	53.7	C26H74O11Si12	9.13E+05	0.10
9.135	Cyclohexanol, 5-methyl-2-(1-methylethyl)-	1490-04-6	66.1	C10H20O	1.83E+06	0.20
9.311	Octadecanal, 2-bromo-	56599-95-2	57.6	C18H35BrO	4.75E+05	0.05
9.516	Ethanol, 2-(9-octadecenyloxy)-, (Z)-	5353-25-3	61.0	C20H40O2	4.50E+05	0.05
9.675	Ether, tert-butyl 3,3-dimethylbutyl	4419-58-3	59.7	C10H22O	4.29E+06	0.47
9.820	1-[6,8-Dichloro-2-phenyl-4-quinolyl]hexahydro-3H-oxazolo[3,4-a]pyridine	1000252-18-9	52.0	C22H20Cl2N2O	1.59E+06	0.17
9.966	1,4-Bis[3,4-dimethylphenyl]-2,3-butanedione	34277-93-5	55.0	C20H22O2	7.74E+05	0.08
10.026	.beta.-N-Acetylneuraminic acid, methyl ester-2-methyl-8,9-methyl-boronate-3,7-di(trimethylsilyl)-	1000025-31-6	47.1	C20H40BNO9Si2	7.77E+05	0.08
10.099	D-Carvone	2244-16-8	56.0	C10H14O	8.08E+05	0.09
10.137	Benzene, 1,3-bis(1,1-dimethylethyl)-	1014-60-4	87.0	C14H22	4.23E+06	0.46
10.253	3-Cyclohexen-1-one, 2-isopropyl-5-methyl-	1000155-47-0	80.6	C10H16O	2.92E+06	0.32
10.377	Octadecanoic acid, 2-hydroxy-1,3-propanediyl di-ester	504-40-5	60.7	C39H76O5	1.57E+06	0.17
10.467	1-Tricosanol	1/5/3133	62.9	C23H48O	1.08E+06	0.12
10.745	Octadecanal, 2-bromo-	56599-95-2	51.2	C18H35BrO	6.10E+05	0.07
10.831	4,6'-Dimethoxy-2'(trimethylsilyl)oxychalcone	1000454-23-9	73.8	C20H24O4Si	6.25E+06	0.68
11.011	2-Methoxy-4-vinylphenol	7786-61-0	76.9	C9H10O2	2.99E+06	0.32
11.156	Flutamide	13311-84-7	52.0	C11H11F3N2O3	7.04E+05	0.08
11.448	Hexasiloxane, 1,1,3,3,5,5,7,7,9,9,11,11-dodecamethyl-	995-82-4	53.8	C12H38O5Si6	8.20E+05	0.09
11.546	2,2,4-Trimethyl-1,3-pentanediol diisobutyrate	6846-50-0	90.2	C16H30O4	5.23E+07	5.67
11.687	3-Hydroxy-4-decenoic acid, 9-(tetrahydropyran-2-yl)oxy-, 2-(trimethylsilyl)ethyl ester	1000196-05-3	44.6	C20H38O5Si	3.47E+05	0.04
11.863	Propanoic acid, 2-methyl-, 3-hydroxy-2,2,4-trimethylpentyl ester	77-68-9	95.6	C12H24O3	6.43E+07	6.97
12.197	Di-n-decylsulfone	111530-37-1	58.3	C20H42O2S	7.93E+05	0.09
12.330	Hexadecanal	629-80-1	84.4	C16H32O	8.22E+06	0.89
12.818	Agaricic acid	666-99-9	60.2	C22H40O7	9.15E+05	0.10
12.951	2,6-Di-tert-butyl-4-hydroxy-4-methylcyclohexa-2,5-dien-1-one	10396-80-2	78.1	C15H24O2	1.51E+06	0.16
13.023	2,6-Dihydroxyacetophenone, 2TMS derivative	1000352-81-3	67.4	C14H24O3Si2	6.37E+06	0.69
13.173	1-Dodecanol	112-53-8	97.6	C12H26O	2.44E+08	26.47
13.366	Agaricic acid	666-99-9	48.4	C22H40O7	5.06E+06	0.55
13.554	2,4-Di-tert-butylphenol	96-76-4	93.2	C14H22O	1.09E+08	11.77
13.619	Octadecanal, 2-bromo-	56599-95-2	59.4	C18H35BrO	7.34E+05	0.08
13.850	17-Pentatriacontene	6971-40-0	61.9	C35H70	4.42E+05	0.05
14.539	2,2,4-Trimethyl-1,3-pentanediol diisobutyrate	6846-50-0	94.7	C16H30O4	5.17E+07	5.61
14.749	9-Octadecenoic acid, (2-phenyl-1,3-dioxolan-4-yl)methyl ester, cis-	56599-45-2	62.9	C28H44O4	5.77E+05	0.06
14.839	Ethanol, 2-(9-octadecenyloxy)-, (Z)-	5353-25-3	75.1	C20H40O2	1.39E+06	0.15
14.925	2,4-Dimethyl-5,6-dimethoxy-8-aminoquinoline	64993-02-8	64.4	C13H16N2O2	8.87E+05	0.10
14.959	2,5-Dihydroxybenzoic acid, 3TMS derivative	3618-20-0	68.9	C16H30O4Si3	6.00E+06	0.65
15.263	Oleic Acid	112-80-1	65.2	C18H34O2	1.05E+06	0.11
15.396	Octane, 1,1'-oxybis-	629-82-3	67.0	C16H34O	6.33E+05	0.07
15.443	Andrographolide, tri-(trimethylsilyl)-	1000454-62-8	55.9	C29H54O5Si3	6.06E+05	0.07
15.575	1-Hexadecanol, 2-methyl-	2490-48-4	85.2	C17H36O	9.22E+06	1.00
15.730	Dodecyl acrylate	2156-97-0	93.0	C15H28O2	2.45E+07	2.66
15.807	1-Hexadecanol, 2-methyl-	2490-48-4	80.3	C17H36O	4.38E+06	0.47
15.935	Benzoic acid, 2-ethylhexyl ester	5444-75-7	90.2	C15H22O2	6.27E+06	0.68
15.999	Heptasiloxane, 1,1,3,3,5,5,7,7,9,9,11,11,13,13-tetradecamethyl-	19095-23-9	56.7	C14H44O6Si7	1.69E+06	0.18
16.290	Pimelic acid, 2-methylpropyl tetradecyl ester	1000393-86-0	56.5	C25H48O4	5.12E+05	0.06
16.470	3,5-di-tert-Butyl-4-hydroxybenzaldehyde	1620-98-0	90.1	C15H22O2	2.07E+06	0.22
16.646	Heptasiloxane, hexadecamethyl-	541-01-5	79.5	C16H48O6Si7	3.59E+06	0.39
16.899	Octadecane, 3-ethyl-5-(2-ethylbutyl)-	55282-12-7	62.8	C26H54	6.45E+05	0.07
17.143	Isopropyl myristate	110-27-0	90.9	C17H34O2	4.30E+06	0.47
17.327	2-Pentadecanone, 6,10,14-trimethyl-	502-69-2	74.7	C18H36O	2.13E+06	0.23
17.365	Caffeine	58-08-2	65.4	C8H10N4O2	1.25E+06	0.14
17.528	1,2-Benzenedicarboxylic acid, bis(2-methylpropyl) ester	84-69-5	97.0	C16H22O4	2.45E+07	2.66
17.939	n-Hexadecylsuccinic anhydride	4200-91-3	68.9	C20H36O3	6.79E+05	0.07
18.003	1,2-Benzenedicarboxylic acid, bis(2-methylpropyl) ester	84-69-5	79.7	C16H22O4	2.24E+06	0.24
18.145	Heptasiloxane, hexadecamethyl-	541-01-5	78.8	C16H48O6Si7	2.37E+06	0.26
18.179	Hexadecanoic acid, methyl ester	112-39-0	79.6	C17H34O2	2.38E+06	0.26
18.256	17-(1,5-Dimethyl-hex-2-enyl)-10,13-dimethyl-2,3,4,9,10,11,12,13,14,15,16,17-dodecahydro-1H-cyclopenta[a]phenanthren-3-ol	1000194-79-4	54.6	C27H42O	6.20E+05	0.07
18.316	1H-2,8a-Methanocyclopenta[a]cyclopropa[e]cyclodecen-11-one, 1a,2,5,5a,6,9,10,10a-octahydro-5,5a,6-trihydroxy-1,4-bis(hydroxymethyl)-1,7,9-trimethyl-, [1S-(1.alpha.,1a.alpha.,2.alpha.,5.beta.,5a.beta.,6.beta.,8a.alpha.,9.alpha.,10a.alpha.)]-	52557-29-6	64.8	C20H28O6	6.51E+05	0.07
18.483	Dibutyl phthalate	84-74-2	96.1	C16H22O4	2.29E+07	2.49
18.534	Azuleno[4,5-b]furan-2,9-dione, 9a-[(acetyloxy)methyl]decahydro-6-methyl-3-methylene-, [3as-(3a.alpha.,6.beta.,6a.alpha.,9a.beta.,9b.alpha.)]-	31299-06-6	59.6	C17H22O5	1.14E+06	0.12
18.628	5H-3,5a-Epoxynaphth[2,1-c]oxepin, dodecahydro-3,8,8,11a-tetramethyl-, [3S-(3.alpha.,5a.alpha.,7a.alpha.,11a.beta.,11b.alpha.)]-	1153-34-0	76.6	C18H30O2	8.05E+05	0.09
19.129	Isopropyl palmitate	142-91-6	81.5	C19H38O2	1.87E+06	0.20
19.194	1H-Naphtho[2,1-b]pyran, 3-ethenyldodecahydro-3,4a,7,7,10a-pentamethyl-, [3R-(3.alpha.,4a.beta.,6a.alpha.,10a.beta.,10b.alpha.)]-	596-84-9	70.4	C20H34O	7.47E+05	0.08
19.463	Octadecane, 3-ethyl-5-(2-ethylbutyl)-	55282-12-7	57.6	C26H54	4.60E+05	0.05
19.515	Heptasiloxane, hexadecamethyl-	541-01-5	74.2	C16H48O6Si7	4.02E+06	0.44
20.020	Andrographolide, tri-(trimethylsilyl)-	1000454-62-8	55.8	C29H54O5Si3	9.05E+05	0.10
20.757	Heptasiloxane, hexadecamethyl-	541-01-5	80.6	C16H48O6Si7	3.29E+06	0.36
21.904	Heptasiloxane, hexadecamethyl-	541-01-5	82.9	C16H48O6Si7	3.76E+06	0.41
22.003	Methyl dehydroabietate	1235-74-1	75.5	C21H30O2	4.07E+05	0.04
22.987	Heptasiloxane, hexadecamethyl-	541-01-5	82.6	C16H48O6Si7	4.56E+06	0.49
24.011	Heptasiloxane, hexadecamethyl-	541-01-5	83.5	C16H48O6Si7	4.63E+06	0.50
24.970	Heptasiloxane, hexadecamethyl-	541-01-5	84.2	C16H48O6Si7	4.10E+06	0.44
25.865	Heptasiloxane, hexadecamethyl-	541-01-5	84.2	C16H48O6Si7	3.62E+06	0.39
26.704	Heptasiloxane, hexadecamethyl-	541-01-5	82.8	C16H48O6Si7	3.24E+06	0.35
27.522	Heptasiloxane, hexadecamethyl-	541-01-5	82.7	C16H48O6Si7	2.55E+06	0.28
28.473	Heptasiloxane, hexadecamethyl-	541-01-5	80.6	C16H48O6Si7	2.01E+06	0.22
29.616	Heptasiloxane, hexadecamethyl-	541-01-5	80.0	C16H48O6Si7	2.01E+06	0.22
31.042	Heptasiloxane, hexadecamethyl-	541-01-5	78.0	C16H48O6Si7	1.64E+06	0.18
32.832	Heptasiloxane, hexadecamethyl-	541-01-5	73.7	C16H48O6Si7	1.61E+06	0.17
