## Supplementary material for "Feasibility of Integrating Canine Olfaction with Chemical and Microbial Profiling of Urine to Detect Lethal Prostate Cancer": JHBUI1028 (Cancer)

Component RT	Compound Name	CAS#	Match Factor	Formula	Component Area	Area %
0.940	dl-3-Aminoisobutyric acid, N-methyl-, methyl ester	1000332-87-9	48.0	C6H13NO2	2.37E+06	0.20
1.017	(2-Aziridinylethyl)amine	4025-37-0	59.9	C4H10N2	3.04E+06	0.26
1.068	Hydrogen isocyanate	75-13-8	70.0	CHNO	1.53E+06	0.13
1.102	Acetone	67-64-1	73.0	C3H6O	8.21E+06	0.71
1.179	Acetone	67-64-1	75.0	C3H6O	3.36E+06	0.29
1.346	Silanol, trimethyl-	1066-40-6	60.2	C3H10OSi	4.50E+06	0.39
1.950	2-Pentanone	107-87-9	75.5	C5H10O	8.31E+06	0.71
1.997	2-Pentanone	107-87-9	71.0	C5H10O	1.46E+07	1.26
2.280	2-Vinylfuran	1487-18-9	64.7	C6H6O	4.81E+05	0.04
2.331	2-Vinylfuran	1487-18-9	73.2	C6H6O	8.80E+05	0.08
2.503	Tetraacetyl-d-xylonic nitrile	1000130-04-4	53.3	C14H17NO9	6.41E+05	0.06
2.567	Disulfide, dimethyl	624-92-0	53.3	C2H6S2	8.45E+05	0.07
2.627	Pyrrole	109-97-7	41.8	C4H5N	4.59E+05	0.04
2.824	Spiro[2,4]hepta-4,6-diene	765-46-8	73.0	C7H8	1.73E+06	0.15
2.991	3-Hexanone	589-38-8	76.1	C6H12O	1.60E+06	0.14
3.025	3-Hexanone	589-38-8	68.7	C6H12O	3.20E+06	0.28
3.213	Hexanal	66-25-1	71.4	C6H12O	1.93E+06	0.17
3.239	Hexanal	66-25-1	62.8	C6H12O	2.40E+06	0.21
3.633	Cyclotrisiloxane, hexamethyl-	541-05-9	85.4	C6H18O3Si3	1.07E+07	0.92
3.714	Cyclotrisiloxane, hexamethyl-	541-05-9	60.5	C6H18O3Si3	2.58E+06	0.22
3.757	1,2-Benzisothiazol-3-amine, TBDMS derivative	1000332-57-2	54.4	C13H20N2SSi	7.43E+06	0.64
4.280	4-Heptanone	123-19-3	90.3	C7H14O	1.21E+08	10.40
4.417	Allyl Isothiocyanate	57-06-7	54.1	C4H5NS	1.14E+06	0.10
4.545	2-Heptanone	110-43-0	77.1	C7H14O	3.67E+06	0.31
4.626	Oxime-, methoxy-phenyl-_	1000222-86-6	59.1	C8H9NO2	9.32E+05	0.08
4.746	Heptanal	111-71-7	57.8	C7H14O	1.22E+06	0.11
4.853	Ethanone, 1-(2-furanyl)-	1192-62-7	88.4	C6H6O2	3.93E+06	0.34
5.222	1,2-Benzisothiazol-3-amine, TBDMS derivative	1000332-57-2	58.4	C13H20N2SSi	3.73E+05	0.03
5.294	Tetrahydrorhombifoline	3382-84-1	53.7	C15H24N2O	1.50E+06	0.13
5.376	Carbamic acid, N,N-dimethyl-, 4-isopropylphenyl ester	1000331-48-4	58.5	C12H17NO2	1.16E+06	0.10
5.449	o-Vanilin, TBDMS	1000461-66-9	67.2	C14H22O3Si	5.22E+05	0.04
5.551	3-Heptanone, 6-methyl-	624-42-0	53.4	C8H16O	4.61E+05	0.04
5.594	Bicyclo[3.1.0]hex-3-en-2-ol, 2-methyl-5-(1-methylethyl)-, (1.alpha.,2.alpha.,5.alpha.)-	97631-68-0	83.1	C10H16O	7.94E+06	0.68
5.731	Benzaldehyde	100-52-7	94.9	C7H6O	1.99E+07	1.71
5.851	Dimethyl trisulfide	3658-80-8	76.4	C2H6S3	1.86E+06	0.16
5.941	Phosphonic acid, (p-hydroxyphenyl)-	33795-18-5	56.0	C6H7O4P	5.75E+05	0.05
6.018	Cyclotetrasiloxane, octamethyl-	556-67-2	88.0	C8H24O4Si4	4.41E+06	0.38
6.082	Acetic acid, 3-acetoxy-1-ethyl-2-nitrobutyl ester	1000192-62-5	59.5	C10H17NO6	5.05E+06	0.43
6.172	(+)-3-Carene, 2-(acetylmethyl)-	1000151-80-2	68.6	C13H20O	4.47E+06	0.38
6.258	11-Benzyloxy-tricyclo[4.2.2.1(2,5)]undecan-7-ol	1000192-98-1	48.7	C18H24O2	1.83E+05	0.02
6.309	p-Dioxane, 2,3-bis(tert-butyloxy)-	1000149-87-9	49.7	C12H24O4	7.15E+05	0.06
6.378	Octanal	124-13-0	65.9	C8H16O	2.51E+06	0.22
6.425	p-Mentha-1,5,8-triene	21195-59-5	80.6	C10H14	5.46E+06	0.47
6.489	1,1-Cyclopropanedicarbonitrile, 2-(1-methylethyl)-2-phenyl-	74764-41-3	53.0	C14H14N2	1.60E+06	0.14
6.613	1,3-Cyclohexadiene, 1-methyl-4-(1-methylethyl)-	99-86-5	72.4	C10H16	2.53E+06	0.22
6.665	Benzene, (1-propylnonyl)-	2719-64-4	56.9	C18H30	1.47E+06	0.13
6.742	p-Cymene	99-87-6	94.0	C10H14	2.61E+07	2.24
6.776	1-Hexanol, 2-ethyl-	104-76-7	89.0	C8H18O	2.00E+07	1.72
6.849	.beta.-Phellandrene	555-10-2	68.3	C10H16	5.77E+06	0.50
7.041	1-(3-Benzyloxy-2-hydroxy-propyl)-3-phenyl-thiourea	1000294-75-7	52.6	C17H20N2O2S	1.14E+06	0.10
7.174	Cyclopentane, (methylthio)-	7133-36-0	60.7	C6H12S	2.21E+06	0.19
7.273	3-Carene	13466-78-9	70.7	C10H16	1.98E+06	0.17
7.371	5,6-Dithiabicyclo[2.1.1]hexane, 2,3-dimethyl-, 5-oxide	126038-52-6	50.2	C6H10OS2	7.92E+05	0.07
7.474	p-Cresol	106-44-5	90.6	C7H8O	1.66E+07	1.42
7.620	2-Butenoic acid, 2-methyl-, 2-methylpropyl ester, (E)-	61692-84-0	72.5	C9H16O2	1.25E+07	1.07
7.709	.alpha.-Ionone	127-41-3	60.3	C13H20O	1.56E+06	0.13
7.787	o-Isopropenyltoluene	7399-49-7	94.6	C10H12	3.02E+07	2.59
7.851	4-Oxepincarboxylic acid, 2,3,6,7-tetrahydro-, ethyl ester	38858-66-1	68.7	C9H14O3	5.50E+06	0.47
7.915	Linalool	78-70-6	87.7	C10H18O	1.37E+07	1.18
7.992	Nonanal	124-19-6	87.2	C9H18O	8.24E+06	0.71
8.052	Benzene, 1-methoxy-4-propyl-	104-45-0	77.8	C10H14O	2.20E+06	0.19
8.138	p-Mentha-1,5,8-triene	21195-59-5	77.7	C10H14	2.91E+06	0.25
8.279	2-Cyclohexen-1-ol, 1-methyl-4-(1-methylethenyl)-, trans-	7212-40-0	91.0	C10H16O	6.71E+06	0.58
8.343	Semicarbazide, 1-(4-tert-butyl-phenoxy)-acetyl-4-phenyl-3-thia-	1000301-10-1	63.7	C19H23N3O2S	2.60E+06	0.22
8.420	4-Acetyl-1-methylcyclohexene	9/1/6090	78.1	C9H14O	2.35E+07	2.01
8.502	2-Cyclohexen-1-ol, 1-methyl-4-(1-methylethenyl)-, trans-	7212-40-0	85.8	C10H16O	1.43E+07	1.23
8.596	(1R)-cis-Verbenol	13040-03-4	76.1	C10H16O	3.87E+06	0.33
8.651	trans-Verbenol	1820-09-3	92.5	C10H16O	1.26E+07	1.08
8.724	Cyclohexene, 3-methyl-6-(1-methylethyl)-	5256-65-5	74.8	C10H18	5.84E+06	0.50
8.814	(E)-13-Docosenoic acid	506-33-2	61.7	C22H42O2	4.41E+06	0.38
8.887	1,3-Cyclopentadiene, 5,5-dimethyl-2-ethyl-	1000162-25-6	70.4	C9H14	6.68E+06	0.57
9.011	Octanoic acid	124-07-2	71.2	C8H16O2	9.29E+06	0.80
9.037	p-Mentha-1,5-dien-8-ol	1686-20-0	65.0	C10H16O	6.64E+06	0.57
9.135	Cyclohexanol, 5-methyl-2-(1-methylethyl)-, (1.alpha.,2.beta.,5.alpha.)-(.+/-.)-	15356-70-4	91.5	C10H20O	1.52E+07	1.31
9.187	Terpinen-4-ol	562-74-3	86.6	C10H18O	1.13E+07	0.97
9.264	Benzenemethanol, .alpha.,.alpha.,4-trimethyl-	1197-01-9	68.0	C10H14O	7.38E+06	0.63
9.315	2-[1-(Adamantan-1-ylamino)-2,2,2-trifluoro-ethylidene]-malononitrile	1000275-90-9	60.6	C15H16F3N3	4.40E+06	0.38
9.392	L-.alpha.-Terpineol	10482-56-1	67.2	C10H18O	3.30E+06	0.28
9.469	(-)-trans-Isopiperitenol	74410-00-7	80.1	C10H16O	5.49E+06	0.47
9.508	1,3-Benzodioxole, 5-propyl-	94-58-6	83.7	C10H12O2	1.11E+07	0.95
9.585	2-Propenoic acid, 3-(2,2,6-trimethyl-7-oxabicyclo[4.1.0]hept-1-yl)-, methyl ester, (E)-	52298-37-0	51.6	C13H20O3	1.26E+06	0.11
9.615	2'-Deoxyadenosine, 3TMS derivative	1000375-68-0	44.2	C19H37N5O3Si3	8.07E+04	0.01
9.658	Benzofuran, 2,3-dihydro-	496-16-2	87.2	C8H8O	8.46E+06	0.73
9.701	Benzofuran, 4,7-dimethyl-	28715-26-6	86.7	C10H10O	1.52E+07	1.31
9.816	4,6'-Dimethoxy-2'(trimethylsilyl)oxychalcone	1000454-23-9	60.6	C20H24O4Si	6.20E+05	0.05
9.966	Benzaldehyde, 4-(1-methylethyl)-	122-03-2	83.4	C10H12O	9.80E+06	0.84
10.026	Spiro[3.6]deca-5,7-dien-1-one,5,9,9-trimethyl	81532-19-6	64.6	C13H18O	1.15E+06	0.10
10.107	(-)-Carvone	6485-40-1	91.7	C10H14O	9.59E+06	0.82
10.137	Benzene, 1,3-bis(1,1-dimethylethyl)-	1014-60-4	71.9	C14H22	2.95E+06	0.25
10.180	2'-Hydroxy-4',5'-dimethylacetophenone	36436-65-4	76.6	C10H12O2	2.77E+06	0.24
10.411	5-Quinolinol	578-67-6	72.9	C9H7NO	1.26E+07	1.08
10.458	1-Decanol	112-30-1	80.3	C10H22O	1.42E+07	1.22
10.698	Hydrocinnamic acid, benzyldimethylsilyl ester	1000376-18-9	46.2	C18H22O2Si	2.70E+05	0.02
10.771	Indole	120-72-9	62.0	C8H7N	1.47E+06	0.13
10.835	4,6'-Dimethoxy-2'(trimethylsilyl)oxychalcone	1000454-23-9	74.6	C20H24O4Si	8.13E+06	0.70
11.024	Phenol, 5-ethenyl-2-methoxy-	621-58-9	92.9	C9H10O2	5.72E+07	4.91
11.118	1,9-Dioxacyclohexadeca-3,11-diene-2,5,10,13-tetraone, 8,16-dimethyl-	1000195-90-4	49.0	C16H20O6	9.88E+05	0.08
11.255	Phenol, 5-ethenyl-2-methoxy-	621-58-9	85.0	C9H10O2	8.28E+06	0.71
11.353	Agaricic acid	666-99-9	53.9	C22H40O7	3.89E+05	0.03
11.452	Pyridine, 3-[2,2-bis(trimethylsilyloxy)vinyl]-	1000153-61-1	48.2	C13H23NO2Si2	9.16E+05	0.08
11.542	2,2,4-Trimethyl-1,3-pentanediol diisobutyrate	6846-50-0	83.9	C16H30O4	1.02E+07	0.88
11.739	9-Octadecenoic acid, (2-phenyl-1,3-dioxolan-4-yl)methyl ester, cis-	56599-45-2	57.5	C28H44O4	7.38E+05	0.06
11.812	Androsta-1,4-dien-3-one, 16,17-dihydroxy-, (16.beta.,17.beta.)-	934536-50-2	52.8	C19H26O3	5.80E+05	0.05
11.854	Propanoic acid, 2-methyl-, 3-hydroxy-2,2,4-trimethylpentyl ester	77-68-9	91.8	C12H24O3	1.17E+07	1.01
11.949	Dihydronopol	1000163-46-9	72.6	C11H20O	7.31E+06	0.63
12.056	Butanedinitrile, 2,3-dimethyl-2,3-diphenyl-	34508-75-3	66.8	C18H16N2	1.26E+06	0.11
12.098	1-(1,3-benzodioxol-5-yl)-N-(1,3-benzodioxol-4-ylmethyl)-N-methylpropan-2-amine	1000378-90-9	64.0	C19H21NO4	1.39E+06	0.12
12.201	Octadecane, 3-ethyl-5-(2-ethylbutyl)-	55282-12-7	63.4	C26H54	7.78E+05	0.07
12.295	2,4,7,9-Tetramethyl-5-decyn-4,7-diol	126-86-3	67.3	C14H26O2	1.44E+06	0.12
12.330	1-Eicosanol	629-96-9	79.7	C20H42O	7.43E+06	0.64
12.591	Naphthalene, 1-ethyl-	1127-76-0	66.8	C12H12	1.97E+06	0.17
12.629	Erucin	4430-36-8	49.5	C6H11NS2	1.27E+06	0.11
12.689	1-Cyclohexene-1-carboxylic acid, 4-(1-methylethenyl)-	7694-45-3	65.2	C10H14O2	3.69E+06	0.32
12.754	1H-2,8a-Methanocyclopenta[a]cyclopropa[e]cyclodecen-11-one, 5,6-bis(benzoyloxy)-1a,2,5,5a,6,9,10,10a-octahydro-5a-hydroxy-4-(hydroxymethyl)-1,1,7,9-tetramethyl-, [1aR-(1a.alpha.,2.alpha.,5.beta.,5a.beta.,6.beta.,8a.alpha.,9.alpha.,10a.alpha.)]-	77495-85-3	48.7	C34H36O7	4.11E+05	0.04
12.822	2,3,4,5-Tetrafluorobenzyl alcohol, 3-methylbutyl ether	1000375-29-3	49.0	C12H14F4O	3.34E+06	0.29
12.912	Octasiloxane, 1,1,3,3,5,5,7,7,9,9,11,11,13,13,15,15-hexadecamethyl-	19095-24-0	48.8	C16H50O7Si8	1.38E+05	0.01
12.955	2-[4-methyl-6-(2,6,6-trimethylcyclohex-1-enyl)hexa-1,3,5-trienyl]cyclohex-1-en-1-carboxaldehyde	1000216-09-2	53.7	C23H32O	7.29E+05	0.06
13.019	2,6-Dihydroxyacetophenone, 2TMS derivative	1000352-81-3	65.9	C14H24O3Si2	2.02E+06	0.17
13.169	1-Dodecanol	112-53-8	98.4	C12H26O	1.67E+08	14.38
13.267	Benzene, 1-methyl-4-(1,2,2-trimethylcyclopentyl)-, (R)-	16982-00-6	65.6	C15H22	3.52E+06	0.30
13.379	1-tert-Butyl-3-(3-methoxyphenyl)-bicyclo[1.1.1]pentan	245508-07-0	60.9	C16H22O	1.76E+06	0.15
13.473	Octadecane, 3-ethyl-5-(2-ethylbutyl)-	55282-12-7	57.3	C26H54	7.09E+05	0.06
13.550	2,4-Di-tert-butylphenol	96-76-4	96.5	C14H22O	6.37E+07	5.47
13.610	Ethyl iso-allocholate	1000043-05-3	63.1	C26H44O5	1.15E+06	0.10
13.734	(2R,8R,8aS)-8,8a-Dimethyl-2-(prop-1-en-2-yl)-1,2,3,7,8,8a-hexahydronaphthalene	5090-61-9	94.7	C15H22	1.15E+07	0.98
13.803	trans-Calamenene	73209-42-4	61.1	C15H22	7.37E+05	0.06
13.850	1H-Cyclopropa[3,4]benz[1,2-e]azulene-5,7b,9,9a-tetrol, 1a,1b,4,4a,5,7a,8,9-octahydro-3-(hydroxymethyl)-1,1,6,8-tetramethyl-, 5,9,9a-triacetate, [1aR-(1a.alpha.,1b.beta.,4a.beta.,5.beta.,7a.alpha.,7b.alpha.,8.alpha.,9.beta.,9a.alpha.)]-	77508-64-6	61.6	C26H36O8	9.71E+05	0.08
13.905	Andrographolide, tri-(trimethylsilyl)-	1000454-62-8	53.8	C29H54O5Si3	3.11E+05	0.03
13.944	1-Phenyl-1-octyne	16967-02-5	57.5	C14H18	5.13E+05	0.04
14.051	4-Isopropyl-6-methyl-1-methylene-1,2,3,4-tetrahydronaphthalene	50277-34-4	80.5	C15H20	1.62E+06	0.14
14.171	Ethyl iso-allocholate	1000043-05-3	72.7	C26H44O5	1.08E+06	0.09
14.248	Naphthalene, 1-methyl-7-(1-methylethyl)-	490-65-3	62.2	C14H16	2.62E+06	0.23
14.359	Isolongifolene, 4,5,9,10-dehydro-	156747-45-4	58.4	C15H20	4.62E+05	0.04
14.398	Octadecanoic acid, (2-phenyl-1,3-dioxolan-4-yl)methyl ester, cis-	56599-88-3	47.3	C28H46O4	3.50E+05	0.03
14.535	2,2,4-Trimethyl-1,3-pentanediol diisobutyrate	6846-50-0	89.9	C16H30O4	1.30E+07	1.12
14.612	Cadina-1(10),6,8-triene	1460-96-4	54.9	C15H22	2.85E+05	0.02
14.681	Ethyl iso-allocholate	1000043-05-3	56.2	C26H44O5	3.50E+05	0.03
14.740	(4aR,5S)-1-Hydroxy-4a,5-dimethyl-3-(propan-2-ylidene)-4,4a,5,6,7,8-hexahydronaphthalen-2(3H)-one	4895-42-5	51.4	C15H22O2	4.13E+05	0.04
14.835	Ethyl iso-allocholate	1000043-05-3	62.7	C26H44O5	6.00E+05	0.05
14.959	Hexasiloxane, tetradecamethyl-	107-52-8	72.4	C14H42O5Si6	3.71E+06	0.32
15.040	1,1'-Biphenyl, 2-ethyl-	1812-51-7	64.1	C14H14	1.18E+06	0.10
15.160	Tributyl phosphate	126-73-8	50.5	C12H27O4P	4.55E+05	0.04
15.340	2-(7-Amino-7H-[1,2,4]triazolo[4,3-b][1,2,4]triazol-3-ylsulfanyl)-N-(6-methoxy-benzothiazol-2-yl)-acetamide	1000295-80-6	60.3	C13H12N8O2S2	3.99E+05	0.03
15.584	Naphthalene, 1,6-dimethyl-4-(1-methylethyl)-	483-78-3	87.0	C15H18	5.84E+06	0.50
15.730	Dodecyl acrylate	2156-97-0	94.2	C15H28O2	3.29E+07	2.83
15.807	Propanoic acid, decyl ester	5454-19-3	78.2	C13H26O2	3.78E+06	0.33
15.935	Benzoic acid, 2-ethylhexyl ester	5444-75-7	79.5	C15H22O2	2.11E+06	0.18
15.995	t-Butyldimethyl(2-styryl[1,3]dithian-2-yl)silane	1000192-03-8	55.2	C18H28S2Si	1.11E+06	0.10
16.466	3,5-di-tert-Butyl-4-hydroxybenzaldehyde	1620-98-0	80.1	C15H22O2	7.53E+05	0.06
16.577	Andrographolide, tri-(trimethylsilyl)-	1000454-62-8	58.2	C29H54O5Si3	2.21E+05	0.02
16.646	Heptasiloxane, hexadecamethyl-	541-01-5	78.1	C16H48O6Si7	1.95E+06	0.17
16.714	Cyclopropanecarboxylic acid, 3-(2,2-dichloroethenyl)-2,2-dimethyl-, (3-phenoxyphenyl)methyl ester, trans-	61949-77-7	59.7	C21H20Cl2O3	5.00E+05	0.04
16.826	9,10-Ethanoanthracene, 9,10-dihydro-11,12-diacetyl-	1000210-11-9	56.5	C20H18O2	3.23E+05	0.03
16.903	Octadecane, 3-ethyl-5-(2-ethylbutyl)-	55282-12-7	59.8	C26H54	2.65E+05	0.02
17.087	Octadecanal, 2-bromo-	56599-95-2	65.4	C18H35BrO	2.51E+05	0.02
17.143	Isopropyl myristate	110-27-0	62.0	C17H34O2	9.23E+05	0.08
17.327	Ethyl iso-allocholate	1000043-05-3	62.5	C26H44O5	3.60E+05	0.03
17.524	1,2-Benzenedicarboxylic acid, bis(2-methylpropyl) ester	84-69-5	91.6	C16H22O4	4.41E+06	0.38
17.935	17-Pentatriacontene	6971-40-0	65.0	C35H70	5.01E+05	0.04
18.003	1,2-Benzenedicarboxylic acid, bis(2-methylpropyl) ester	84-69-5	61.7	C16H22O4	4.73E+05	0.04
18.145	Heptasiloxane, hexadecamethyl-	541-01-5	77.7	C16H48O6Si7	2.52E+06	0.22
18.483	1,2-Benzenedicarboxylic acid, butyl 2-methylpropyl ester	17851-53-5	90.6	C16H22O4	5.36E+06	0.46
19.134	Isopropyl palmitate	142-91-6	66.9	C19H38O2	4.33E+05	0.04
19.515	Heptasiloxane, hexadecamethyl-	541-01-5	77.2	C16H48O6Si7	2.23E+06	0.19
19.755	Andrographolide, tri-(trimethylsilyl)-	1000454-62-8	59.8	C29H54O5Si3	3.08E+05	0.03
19.947	Triclosan	3380-34-5	78.9	C12H7Cl3O2	8.97E+05	0.08
20.016	Cyclopenta(c) pyran-4-carboxylic acid, 1,4a-.alpha.,5,7a-.alpha.-tetrahydro-1-(trimethylsilyl)oxy-7-[(trimethylsilyl)oxymethyl]-, methyl ester	1000454-49-2	53.4	C17H30O5Si2	4.81E+05	0.04
20.757	Heptasiloxane, hexadecamethyl-	541-01-5	79.1	C16H48O6Si7	1.94E+06	0.17
21.904	Heptasiloxane, hexadecamethyl-	541-01-5	81.2	C16H48O6Si7	1.79E+06	0.15
22.988	Heptasiloxane, hexadecamethyl-	541-01-5	80.7	C16H48O6Si7	1.92E+06	0.17
24.011	Heptasiloxane, hexadecamethyl-	541-01-5	81.1	C16H48O6Si7	1.85E+06	0.16
24.966	Heptasiloxane, hexadecamethyl-	541-01-5	80.8	C16H48O6Si7	1.67E+06	0.14
25.861	Heptasiloxane, hexadecamethyl-	541-01-5	81.2	C16H48O6Si7	1.72E+06	0.15
26.700	Heptasiloxane, hexadecamethyl-	541-01-5	80.1	C16H48O6Si7	1.50E+06	0.13
27.522	Heptasiloxane, hexadecamethyl-	541-01-5	78.1	C16H48O6Si7	1.37E+06	0.12
28.468	Heptasiloxane, hexadecamethyl-	541-01-5	78.0	C16H48O6Si7	1.08E+06	0.09
29.625	Heptasiloxane, hexadecamethyl-	541-01-5	74.6	C16H48O6Si7	1.16E+06	0.10
29.727	Heptasiloxane, hexadecamethyl-	541-01-5	56.5	C16H48O6Si7	1.71E+06	0.15
30.592	Heptasiloxane, hexadecamethyl-	541-01-5	69.2	C16H48O6Si7	2.90E+06	0.25
31.042	Heptasiloxane, hexadecamethyl-	541-01-5	68.0	C16H48O6Si7	9.82E+05	0.08
32.823	Heptasiloxane, hexadecamethyl-	541-01-5	64.4	C16H48O6Si7	7.06E+05	0.06
