## Supplementary material for "Feasibility of Integrating Canine Olfaction with Chemical and Microbial Profiling of Urine to Detect Lethal Prostate Cancer": JHBUI3039 (Non-Cancer)

Component RT	Compound Name	CAS#	Match Factor	Formula	Component Area	Area %
1.090	Ethylamine, 2-(adamantan-1-yl)-1-methyl-	1000310-59-0	42.1	C13H23N	2.21E+07	7.97
1.231	Acetone	67-64-1	81.9	C3H6O	2.65E+06	0.96
1.475	Silanol, trimethyl-	1066-40-6	79.7	C3H10OSi	1.32E+07	4.75
1.925	2-Pentanone	107-87-9	86.7	C5H10O	2.16E+06	0.78
2.516	Pyrrole	109-97-7	81.3	C4H5N	1.25E+06	0.45
2.961	1-Phenylpropanol, TBDMS derivative	136116-42-2	53.8	C15H26OSi	1.43E+05	0.05
3.029	Hexanal	66-25-1	66.1	C6H12O	6.05E+05	0.22
3.222	Cyclotrisiloxane, hexamethyl-	541-05-9	93.9	C6H18O3Si3	2.51E+07	9.06
3.980	4-Heptanone	123-19-3	78.4	C7H14O	1.88E+06	0.68
4.451	Thieno[2,3-c]furan-3-carbonitrile, 2-amino-4,6-dihydro-4,4,6,6-tetramethyl-	447412-24-0	61.7	C11H14N2OS	2.37E+05	0.09
4.892	5-Hexenoic acid, 6-[p-chlorophenyl]-2,4-dioxo-, ethyl ester	76781-59-4	46.0	C14H13ClO4	1.11E+05	0.04
4.969	2-Heptanone, 4-methyl-	6137-06-0	51.1	C8H16O	2.12E+05	0.08
5.479	Silane, triethyl(2-phenylethoxy)-	14629-62-0	57.3	C14H24OSi	8.63E+05	0.31
5.611	Cyclotetrasiloxane, octamethyl-	556-67-2	88.4	C8H24O4Si4	7.37E+05	0.27
5.663	3-Methylcyclopentadecylcarbamic acid, t-butyl ester	1000191-30-3	49.0	C21H41NO2	3.34E+05	0.12
6.018	5H-9-Thia-1,2,3,3a,7,10-hexaazacyclopenta[b]fluoren-4-one, 6,6,7-trimethyl-6,7,8,10-tetrahydro-	1000310-91-5	52.6	C12H14N6OS	1.42E+06	0.51
6.134	Heptaethylene glycol monododecyl ether	3055-97-8	50.1	C26H54O8	4.02E+05	0.15
6.421	1-Hexanol, 2-ethyl-	104-76-7	83.0	C8H18O	5.06E+06	1.83
7.093	1-Octanol	111-87-5	84.2	C8H18O	2.50E+06	0.90
7.303	Succinic acid, 2-methylphenyl 6-chlorohexyl ester	1000357-53-9	50.7	C17H23ClO4	2.43E+05	0.09
7.585	Nonanal	124-19-6	87.8	C9H18O	3.00E+06	1.08
7.945	Cyclopentasiloxane, decamethyl-	541-02-6	91.1	C10H30O5Si5	2.11E+06	0.76
8.091	2,6-Dihydroxyacetophenone, 2TMS derivative	1000352-81-3	68.8	C14H24O3Si2	9.98E+05	0.36
8.438	Hexobarbital, tert-butyldimethylsilyl-	1000442-60-9	56.9	C18H30N2O3Si	5.94E+05	0.21
8.613	3-Mercaptoindole, N,S-bis(trimethylsilyl)-	1000463-28-4	63.7	C14H23NSSi2	2.30E+06	0.83
8.720	Phytol	150-86-7	62.1	C20H40O	8.53E+05	0.31
8.981	Cyclopropanedodecanoic acid, 2-octyl-, methyl ester	10152-65-5	54.6	C24H46O2	3.41E+05	0.12
9.093	n-Nonadecanol-1	1454-84-8	70.0	C19H40O	6.18E+05	0.22
9.371	Cyclohexane, 1,1'-dodecylidenebis[4-methyl-	55334-09-3	53.1	C26H50	6.30E+04	0.02
9.671	Benzene, 1,3-bis(1,1-dimethylethyl)-	1014-60-4	69.1	C14H22	3.58E+05	0.13
9.696	D-Carvone	2244-16-8	61.0	C10H14O	4.86E+05	0.18
9.859	1-(.beta.-d-Arabinofuranosyl)-4-difluoromethyl-5-bromouracil	102302-68-1	48.3	C10H11BrF2N2O6	1.11E+05	0.04
10.043	1-Decanol	112-30-1	89.8	C10H22O	3.29E+06	1.19
10.322	2,4'-Dimethoxy-2'(tert.-butyldimethylsilyl)oxychalcone	1000454-30-8	74.3	C23H30O4Si	1.60E+06	0.58
10.433	Dinonanoin monocaprylin	1000079-60-9	47.1	C29H54O6	1.58E+05	0.06
10.514	Z-3-Octadecen-1-ol acetate	1000131-08-1	57.9	C20H38O2	4.04E+05	0.15
10.716	Succinic acid, 2,4,6-trichlorophenyl neopentyl ester	1000389-59-1	45.6	C15H17Cl3O4	7.49E+05	0.27
10.938	(o-Methoxy-benzoyl)-tris(trimethylsilyl)-silane	81671-45-6	63.2	C17H34O2Si4	9.48E+05	0.34
11.007	Triacetin	102-76-1	53.8	C9H14O6	5.16E+05	0.19
11.088	2,2,4-Trimethyl-1,3-pentanediol diisobutyrate	6846-50-0	91.8	C16H30O4	1.51E+07	5.45
11.259	Benzene, heptyl-	1078-71-3	54.6	C13H20	6.38E+05	0.23
11.396	Propanoic acid, 2-methyl-, 3-hydroxy-2,2,4-trimethylpentyl ester	77-68-9	97.4	C12H24O3	2.33E+07	8.41
11.580	tert-Hexadecanethiol	25360-09-2	65.4	C16H34S	5.51E+05	0.20
11.679	Tetradecane	629-59-4	87.1	C14H30	2.34E+06	0.85
11.730	Ethyl iso-allocholate	1000043-05-3	52.8	C26H44O5	1.43E+05	0.05
11.795	Morpholine, 4-[2-(4-tert-butylbenzenesulfonyl)cyclohexyl]-	1000302-38-2	50.1	C20H31NO3S	1.28E+05	0.05
11.855	Dodecanal	112-54-9	81.4	C12H24O	1.44E+06	0.52
12.218	5,8,11,14-Eicosatetraenoic acid, methyl ester, (all-Z)-	2566-89-4	52.3	C21H34O2	4.41E+05	0.16
12.364	Adipic acid, 2-propyl tetradecyl ester	1000324-43-9	58.7	C23H44O4	2.42E+05	0.09
12.467	Octasiloxane, 1,1,3,3,5,5,7,7,9,9,11,11,13,13,15,15-hexadecamethyl-	19095-24-0	65.8	C16H50O7Si8	1.79E+06	0.65
12.591	Benzene, 1,1'-[3-(3-cyclopentylpropyl)-1,5-pentanediyl]bis-	55191-62-3	63.3	C25H34	9.87E+05	0.36
12.694	1-Dodecanol	112-53-8	98.5	C12H26O	4.55E+07	16.43
12.848	n-Heptadecanol-1	1454-85-9	74.8	C17H36O	4.22E+05	0.15
12.942	Eicosane, 3-methyl-	6418-46-8	69.7	C21H44	6.99E+05	0.25
13.024	Hexasiloxane, 1,1,3,3,5,5,7,7,9,9,11,11-dodecamethyl-	995-82-4	61.1	C12H38O5Si6	7.57E+05	0.27
13.118	2,4-Di-tert-butylphenol	96-76-4	97.4	C14H22O	8.89E+06	3.21
13.259	Ethyl iso-allocholate	1000043-05-3	56.2	C26H44O5	2.14E+05	0.08
13.400	Heptasiloxane, hexadecamethyl-	541-01-5	67.5	C16H48O6Si7	4.00E+05	0.14
13.507	Benzene, 1-octenyl-	29518-72-7	54.8	C14H20	4.76E+05	0.17
13.653	9,12-Hexadecadienoic acid, methyl ester	2462-80-8	59.6	C17H30O2	1.57E+05	0.06
13.734	4-(6-Amino-5-cyano-3-thiophen-2-yl-1,4-dihydro-pyrano[2,3-c]pyrazol-4-yl)-benzoic acid methyl ester	1000295-67-0	55.3	C19H14N4O3S	1.05E+05	0.04
13.850	Benzene, 1,1'-[3-(3-cyclopentylpropyl)-1,5-pentanediyl]bis-	55191-62-3	70.8	C25H34	5.39E+05	0.19
14.030	2,2,4-Trimethyl-1,3-pentanediol diisobutyrate	6846-50-0	94.9	C16H30O4	1.61E+07	5.82
14.111	Diethyl Phthalate	84-66-2	74.2	C12H14O4	1.31E+06	0.47
14.325	Octadecanal, 2-bromo-	56599-95-2	70.9	C18H35BrO	5.23E+05	0.19
14.381	2,4-Dihydroxybenzoic acid, 3TMS derivative	10586-16-0	74.2	C16H30O4Si3	1.53E+06	0.55
14.432	Benzamide, 3,5-di-tert-butyl-N-(5-methyl-1,3,4-thiadiazol-2-yl)-	330818-06-9	51.1	C18H25N3OS	2.75E+05	0.10
14.479	5,8,11,14-Eicosatetraynoic acid, TBDMS derivative	1000333-54-6	59.6	C26H38O2Si	4.39E+05	0.16
14.723	Oxazole, 5-ethyl-2-methyl-4-benzoyl-	1000129-13-8	56.2	C13H13NO2	2.76E+05	0.10
14.792	Cyclopentaneacetic acid, 3-oxo-2-pentyl-, methyl ester	24851-98-7	75.6	C13H22O3	6.05E+05	0.22
14.873	Heptasiloxane, hexadecamethyl-	541-01-5	54.7	C16H48O6Si7	5.64E+05	0.20
15.036	Benzene, 1,1'-[3-(3-cyclopentylpropyl)-1,5-pentanediyl]bis-	55191-62-3	68.6	C25H34	6.62E+05	0.24
15.070	1-Hexadecanol, 2-methyl-	2490-48-4	73.8	C17H36O	2.72E+06	0.98
15.182	16-Nitrobicyclo[10.4.0]hexadecan-1-ol-13-one	79880-69-6	62.7	C16H27NO4	3.89E+05	0.14
15.207	7-Methyl-Z-tetradecen-1-ol acetate	1000130-99-6	55.6	C17H32O2	5.40E+05	0.19
15.276	1-Hexadecanol, 2-methyl-	2490-48-4	68.0	C17H36O	1.58E+06	0.57
15.430	Benzoic acid, 2-ethylhexyl ester	5444-75-7	75.8	C15H22O2	1.53E+06	0.55
15.464	7-Methyl-Z-tetradecen-1-ol acetate	1000130-99-6	66.0	C17H32O2	6.31E+05	0.23
15.785	Strychane, 1-acetyl-20.alpha.-hydroxy-16-methylene-	2111-98-0	52.6	C21H26N2O2	7.91E+04	0.03
15.862	4-Hexyl-1-(7-methoxycarbonylheptyl)bicyclo[4.4.0]deca-2,5,7-triene	1000074-20-6	51.4	C25H40O2	7.87E+04	0.03
15.982	Phenol, 2,6-bis(1,1-dimethylethyl)-4-ethyl-	4130-42-1	70.3	C16H26O	2.55E+05	0.09
16.038	Heptasiloxane, hexadecamethyl-	541-01-5	74.8	C16H48O6Si7	7.77E+05	0.28
16.107	3-Isopropyl-6a,10b-dimethyl-8-(2-oxo-2-phenyl-ethyl)-dodecahydro-benzo[f]chromen-7-one	1000187-63-9	59.2	C26H36O3	1.06E+05	0.04
16.166	Chromone, 2,3-dihydro-7-benzyloxy-2,2-dimethyl-, semicarbazone	273217-51-9	57.1	C19H21N3O3	5.21E+05	0.19
16.256	Octadecanal, 2-bromo-	56599-95-2	67.6	C18H35BrO	4.25E+05	0.15
16.321	Octadecane, 3-ethyl-5-(2-ethylbutyl)-	55282-12-7	66.9	C26H54	3.55E+05	0.13
16.351	n-Hexadecylsuccinic anhydride	4200-91-3	50.3	C20H36O3	3.74E+05	0.14
16.539	Ethyl iso-allocholate	1000043-05-3	61.3	C26H44O5	2.22E+05	0.08
16.590	Isopropyl myristate	110-27-0	88.9	C17H34O2	1.64E+06	0.59
16.783	Octadecanal, 2-bromo-	56599-95-2	65.2	C18H35BrO	5.58E+05	0.20
17.031	1,2-Benzenedicarboxylic acid, bis(2-methylpropyl) ester	84-69-5	88.7	C16H22O4	2.31E+06	0.84
17.130	Octadecanoic acid, 2-propenyl ester	6289-31-2	68.1	C21H40O2	4.49E+05	0.16
17.263	9-Octadecenoic acid, (2-phenyl-1,3-dioxolan-4-yl)methyl ester, cis-	56599-45-2	65.0	C28H44O4	5.16E+05	0.19
17.348	Octadecanal, 2-bromo-	56599-95-2	68.3	C18H35BrO	5.90E+05	0.21
17.395	Heptadecanenitrile	5399-02-0	69.1	C17H33N	4.29E+05	0.15
17.502	Cyclopenta(c) pyran-4-carboxylic acid, 1,4a-.alpha.,5,7a-.alpha.-tetrahydro-1-(trimethylsilyl)oxy-7-[(trimethylsilyl)oxymethyl]-, methyl ester	1000454-49-2	61.2	C17H30O5Si2	1.01E+06	0.36
17.627	Hexadecanoic acid, methyl ester	112-39-0	86.8	C17H34O2	1.40E+06	0.51
17.751	Butanoic acid, 4-chloro-, 1,1a,1b,4,4a,5,7a,7b,8,9-decahydro-4a,7b-dihydroxy-3-(hydroxymethyl)-1,1,6,8-tetramethyl-5-oxo-9aH-cyclopropa[3,4]benz[1,2-e]azulene-9,9a-diyl ester, [1ar-(1a.alpha.,1b.beta.,4a.beta.,7a.alpha.,7b.alpha.,8.alpha.,9.beta.,9a.alpha.)]-	77573-10-5	55.5	C28H38Cl2O8	1.77E+05	0.06
17.982	1,2-Benzenedicarboxylic acid, bis(2-methylpropyl) ester	84-69-5	87.4	C16H22O4	2.26E+06	0.82
18.076	1-Heptatriacotanol	105794-58-9	61.7	C37H76O	2.24E+05	0.08
18.115	5H-Cyclopropa[3,4]benz[1,2-e]azulen-5-one, 9-(acetyloxy)-3-[(acetyloxy)methyl]-1,1a,1b,4,4a,7a,7b,8,9,9a-decahydro-4a,7b,9a-trihydroxy-1,1,6,8-tetramethyl-, [1ar-(1a.alpha.,1b.beta.,4a.beta.,7a.alpha.,7b.alpha.,8.alpha.,9.beta.,9a.alpha.)]-	77573-11-6	58.5	C24H32O8	3.57E+05	0.13
18.269	Ethyl iso-allocholate	1000043-05-3	62.5	C26H44O5	5.70E+05	0.21
18.312	Octadecane, 3-ethyl-5-(2-ethylbutyl)-	55282-12-7	59.2	C26H54	2.37E+05	0.09
18.385	Ethyl iso-allocholate	1000043-05-3	57.1	C26H44O5	3.17E+05	0.11
18.552	Isopropyl palmitate	142-91-6	81.0	C19H38O2	8.15E+05	0.29
18.851	Heptasiloxane, hexadecamethyl-	541-01-5	70.1	C16H48O6Si7	6.86E+05	0.25
18.984	Ethyl iso-allocholate	1000043-05-3	66.7	C26H44O5	1.62E+05	0.06
19.057	Octadecanoic acid, 2-propenyl ester	6289-31-2	76.3	C21H40O2	1.08E+06	0.39
19.108	3-(1,5-Dimethyl-hexa-1,4-dienyl)-2,2-dimethyl-4-trimethylsilylcyclopentanol	1000194-49-6	51.6	C18H34OSi	7.28E+05	0.26
19.172	Hexadecanoic acid, propyl ester	2239-78-3	76.7	C19H38O2	1.05E+06	0.38
19.245	Octadecane, 3-ethyl-5-(2-ethylbutyl)-	55282-12-7	67.6	C26H54	6.54E+05	0.24
19.365	9-Hexadecenoic acid	2091-29-4	77.8	C16H30O2	1.69E+06	0.61
19.656	1H-Cyclopropa[3,4]benz[1,2-e]azulene-5,7b,9,9a-tetrol, 1a,1b,4,4a,5,7a,8,9-octahydro-3-(hydroxymethyl)-1,1,6,8-tetramethyl-, 5,9,9a-triacetate, [1aR-(1a.alpha.,1b.beta.,4a.beta.,5.beta.,7a.alpha.,7b.alpha.,8.alpha.,9.beta.,9a.alpha.)]-	77508-64-6	63.2	C26H36O8	1.62E+05	0.06
19.746	Endrin	72-20-8	57.6	C12H8Cl6O	1.01E+05	0.04
19.798	Andrographolide, tri-(trimethylsilyl)-	1000454-62-8	55.3	C29H54O5Si3	1.16E+05	0.04
20.072	Heptasiloxane, hexadecamethyl-	541-01-5	67.9	C16H48O6Si7	7.83E+05	0.28
20.132	Octadecane, 3-ethyl-5-(2-ethylbutyl)-	55282-12-7	66.4	C26H54	2.63E+05	0.10
20.234	4-O-Methyl-12b,13,20-triacetoxy-2,9-dihydroxy-3a-carboxy-2,3-seco-tigla-1(10),6-diene-3,9-lactone	1000203-00-9	55.7	C27H36O10	2.74E+05	0.10
20.825	1H-2,8a-Methanocyclopenta[a]cyclopropa[e]cyclodecen-11-one, 1a,2,5,5a,6,9,10,10a-octahydro-5,5a,6-trihydroxy-1,4-bis(hydroxymethyl)-1,7,9-trimethyl-, [1S-(1.alpha.,1a.alpha.,2.alpha.,5.beta.,5a.beta.,6.beta.,8a.alpha.,9.alpha.,10a.alpha.)]-	52557-29-6	59.1	C20H28O6	8.01E+04	0.03
20.945	Octadecanal, 2-bromo-	56599-95-2	63.6	C18H35BrO	2.64E+05	0.10
20.988	Octadecane, 3-ethyl-5-(2-ethylbutyl)-	55282-12-7	67.9	C26H54	6.53E+05	0.24
21.194	Heptasiloxane, hexadecamethyl-	541-01-5	70.3	C16H48O6Si7	6.81E+05	0.25
21.442	Methyl dehydroabietate	1235-74-1	64.2	C21H30O2	2.28E+05	0.08
21.506	Ethyl iso-allocholate	1000043-05-3	60.1	C26H44O5	1.59E+05	0.06
21.583	Agaricic acid	666-99-9	57.5	C22H40O7	2.32E+05	0.08
21.759	Hexanedioic acid, dioctyl ester	123-79-5	77.3	C22H42O4	1.12E+06	0.40
21.806	Octadecane, 3-ethyl-5-(2-ethylbutyl)-	55282-12-7	60.5	C26H54	2.97E+05	0.11
22.251	Heptasiloxane, hexadecamethyl-	541-01-5	69.7	C16H48O6Si7	6.02E+05	0.22
22.594	Octadecane, 3-ethyl-5-(2-ethylbutyl)-	55282-12-7	58.6	C26H54	3.51E+05	0.13
22.911	Bis(2-ethylhexyl) phthalate	117-81-7	75.1	C24H38O4	9.89E+05	0.36
23.245	Heptasiloxane, hexadecamethyl-	541-01-5	68.1	C16H48O6Si7	5.99E+05	0.22
24.182	Heptasiloxane, hexadecamethyl-	541-01-5	66.9	C16H48O6Si7	5.78E+05	0.21
24.439	1,3-Benzenedicarboxylic acid, bis(2-ethylhexyl) ester	137-89-3	56.8	C24H38O4	3.37E+05	0.12
24.850	4,7-Methano-1H-inden-1-one, 3,4,5,6,7,8,8-heptachloro-3a,4,5,6,7,7a-hexahydro-, (3a.alpha.,4.beta.,5.alpha.,6.alpha.,7.beta.,7a.alpha.)-	51179-71-6	52.7	C10H5Cl7O	1.36E+05	0.05
25.052	Heptasiloxane, hexadecamethyl-	541-01-5	70.7	C16H48O6Si7	8.82E+05	0.32
25.381	17-(2-Hydroxy-1,5-dimethyl-hex-4-enyl)-4,4,10,13,14-pentamethyl-2,3,4,5,6,7,10,11,12,13,14,15,16,17-tetradecahydro-1H-cyclopenta[a]phenanthrene	1000194-71-5	48.3	C30H50O2	1.53E+05	0.06
25.865	Heptasiloxane, hexadecamethyl-	541-01-5	68.4	C16H48O6Si7	7.48E+05	0.27
26.340	4H-Pyrane-3-carboxamide, 5-cyano-6-ethoxy-2-methyl-4-(4-pyridyl)-	330593-30-1	44.7	C15H15N3O3	1.13E+05	0.04
26.632	Heptasiloxane, hexadecamethyl-	541-01-5	67.8	C16H48O6Si7	7.10E+05	0.26
27.372	Heptasiloxane, hexadecamethyl-	541-01-5	69.7	C16H48O6Si7	8.39E+05	0.30
28.216	Heptasiloxane, hexadecamethyl-	541-01-5	69.6	C16H48O6Si7	9.33E+05	0.34
29.218	Heptasiloxane, hexadecamethyl-	541-01-5	64.8	C16H48O6Si7	1.36E+06	0.49
30.421	Heptasiloxane, hexadecamethyl-	541-01-5	58.6	C16H48O6Si7	1.19E+06	0.43
31.933	2,4-Dihydroxybenzoic acid, 3TMS derivative	10586-16-0	56.7	C16H30O4Si3	1.23E+06	0.45
33.787	Trisiloxane, 1,1,1,5,5,5-hexamethyl-3,3-bis[(trimethylsilyl)oxy]-	3555-47-3	49.4	C12H36O4Si5	6.06E+05	0.22
36.189	Heptasiloxane, 1,1,3,3,5,5,7,7,9,9,11,11,13,13-tetradecamethyl-	19095-23-9	48.4	C14H44O6Si7	5.21E+05	0.19
