## Supplementary material for "Feasibility of Integrating Canine Olfaction with Chemical and Microbial Profiling of Urine to Detect Lethal Prostate Cancer": JHBUI3061 (Non-Cancer)

Component RT	Compound Name	CAS#	Match Factor	Formula	Component Area	Area %
1.629	(2-Aziridinylethyl)amine	4025-37-0	71.0	C4H10N2	4.73E+06	0.43
1.689	(2-Aziridinylethyl)amine	4025-37-0	53.3	C4H10N2	1.17E+07	1.06
2.233	Acetic acid, 10-dimethoxymethyl-13-methyl-3-oxo-4,5,6,7,8,9,10,11,12,13,14,15,16,17-tetradecahydro-3H-cyclopenta[a]phenanthren-17-yl (ester)	1000193-99-1	58.4	C23H34O5	3.34E+06	0.30
2.819	Hydrogen isocyanate	75-13-8	87.8	CHNO	3.45E+07	3.14
3.098	2-Pentanone	107-87-9	62.0	C5H10O	2.02E+06	0.18
3.714	Silanediol, dimethyl-	1066-42-8	95.3	C2H8O2Si	2.33E+07	2.12
3.886	Pyrrole	109-97-7	62.6	C4H5N	1.31E+06	0.12
4.626	Hexanal	66-25-1	75.5	C6H12O	2.31E+06	0.21
4.918	Cyclotrisiloxane, hexamethyl-	541-05-9	97.2	C6H18O3Si3	1.14E+07	1.04
5.187	Cyclotrisiloxane, hexamethyl-	541-05-9	81.7	C6H18O3Si3	3.37E+07	3.07
5.795	4-Heptanone	123-19-3	88.7	C7H14O	1.37E+08	12.44
5.941	Allyl Isothiocyanate	57-06-7	91.2	C4H5NS	1.77E+07	1.61
6.078	2-Heptanone	110-43-0	79.8	C7H14O	3.61E+06	0.33
6.249	Oxime-, methoxy-phenyl-_	1000222-86-6	82.5	C8H9NO2	1.67E+07	1.52
6.840	13-Docosenoic acid, methyl ester	56630-69-4	51.9	C23H44O2	4.93E+05	0.04
6.887	Oxane, 4-(1-hydroxy-2-dimethylaminoethyl)-4-(3,4-dimethoxyphenyl)-	127489-89-8	49.0	C17H27NO4	3.71E+05	0.03
6.973	3-Hydroxy-4-methoxybenzaldehyde, TBDMS	1000461-64-9	73.3	C14H22O3Si	2.42E+06	0.22
7.363	4,5-Dihydrooxazole-5-one, 4-chloromethylene-2-phenyl-	14848-36-3	71.1	C10H6ClNO2	1.86E+06	0.17
7.401	Cyclotrisiloxane, hexamethyl-	541-05-9	49.5	C6H18O3Si3	1.17E+06	0.11
7.478	Tetraacetyl-d-xylonic nitrile	1000130-04-4	49.8	C14H17NO9	5.29E+05	0.05
7.611	Cyclotetrasiloxane, octamethyl-	556-67-2	92.4	C8H24O4Si4	1.25E+07	1.14
7.675	Benzoic acid, 4-methyl-2-trimethylsilyloxy-, trimethylsilyl ester	1000385-69-8	45.4	C14H24O3Si2	1.16E+07	1.06
8.013	Dodecane, 1,2-dibromo-	55334-42-4	61.0	C12H24Br2	2.16E+06	0.20
8.125	3-Hydroxybutyric acid, t-butyl ester	90435-23-7	49.3	C8H16O3	1.14E+06	0.10
8.416	1-Hexanol, 2-ethyl-	104-76-7	90.4	C8H18O	9.86E+06	0.90
8.506	1,4-Bis(trimethylsilyl)benzene	13183-70-5	50.8	C12H22Si2	3.02E+05	0.03
8.579	3-Octen-2-one	1669-44-9	52.1	C8H14O	9.06E+05	0.08
8.694	1,4-Bis(trimethylsilyl)benzene	13183-70-5	57.0	C12H22Si2	7.38E+05	0.07
8.925	Thieno[2,3-c]furan-3-carbonitrile, 2-amino-4,6-dihydro-4,4,6,6-tetramethyl-	447412-24-0	55.3	C11H14N2OS	3.35E+05	0.03
9.101	Octadecane, 1-(ethenyloxy)-	930-02-9	62.9	C20H40O	2.53E+06	0.23
9.431	2-Hydrazino-4,6-dimethylpyrimidine, 2TMS derivative, peak 2	1000332-01-7	63.1	C12H26N4Si2	2.00E+06	0.18
9.495	Thieno[2,3-c]furan-3-carbonitrile, 2-amino-4,6-dihydro-4,4,6,6-tetramethyl-	447412-24-0	50.6	C11H14N2OS	1.41E+06	0.13
9.666	Nonanal	124-19-6	83.6	C9H18O	6.99E+06	0.64
10.073	Cyclopentasiloxane, decamethyl-	541-02-6	88.2	C10H30O5Si5	1.22E+07	1.11
10.330	Octadecane, 3-ethyl-5-(2-ethylbutyl)-	55282-12-7	53.5	C26H54	5.13E+05	0.05
10.535	9-Hexadecenoic acid	2091-29-4	62.7	C16H30O2	9.82E+05	0.09
10.587	Methyltris(trimethylsiloxy)silane	17928-28-8	47.2	C10H30O3Si4	4.98E+05	0.05
10.707	1-Tricosanol	1/5/3133	58.3	C23H48O	1.12E+06	0.10
10.762	3-Mercaptoindole, N,S-bis(trimethylsilyl)-	1000463-28-4	56.3	C14H23NSSi2	1.13E+06	0.10
10.882	Z,E-3,13-Octadecadien-1-ol	1000131-10-4	60.7	C18H34O	6.30E+05	0.06
10.934	Ethanol, 2-(2-butoxyethoxy)-	112-34-5	56.2	C8H18O3	8.14E+05	0.07
11.105	3-Decanol	1565-81-7	61.1	C10H22O	9.55E+05	0.09
11.139	6-Methoxypurine, TBDMS derivative	1000332-62-7	51.5	C12H20N4OSi	5.15E+05	0.05
11.229	Octadecanal, 2-bromo-	56599-95-2	59.8	C18H35BrO	5.49E+05	0.05
11.388	2-Oxa-4-azabicyclo[4.2.0]octa-3,7-diene-6-carboxylic acid, 1,7,8-tris(1,1-dimethylethyl)-3-(2,2-dimethylpropyl)-5-phenyl-, 1,1-dimethylethyl ester	101160-38-7	48.1	C34H53NO3	7.06E+05	0.06
11.469	Propan-1-one, 3-(4-chlorophenyl)-3-(4-chlorophenylthio)-1-(3,4-dimethylphenyl)-	284493-90-9	60.7	C23H20Cl2OS	9.32E+05	0.08
11.901	Benzene, 1,3-bis(1,1-dimethylethyl)-	1014-60-4	74.0	C14H22	9.32E+05	0.08
12.021	2-Cyclohexen-1-one, 3-methyl-6-(1-methylethyl)-	89-81-6	67.5	C10H16O	1.93E+06	0.18
12.180	1-Decanol	112-30-1	87.1	C10H22O	1.11E+07	1.01
12.278	2-Propenal, 3-phenyl-	104-55-2	76.7	C9H8O	3.41E+06	0.31
12.484	2,4,6-Cycloheptatrien-1-one, 3,5-bis-trimethylsilyl-	1000161-21-8	48.4	C13H22OSi2	4.54E+05	0.04
12.544	4,6'-Dimethoxy-2'-(tert.-butyldimethylsilyl)oxychalcone	1000454-23-8	74.8	C23H30O4Si	7.81E+06	0.71
12.698	Agaricic acid	666-99-9	55.3	C22H40O7	2.97E+05	0.03
12.779	Semicarbazide, 1-(4-tert-butyl-phenoxy)-acetyl-4-phenyl-3-thia-	1000301-10-1	54.4	C19H23N3O2S	3.70E+05	0.03
12.899	Ethyl iso-allocholate	1000043-05-3	53.3	C26H44O5	3.81E+05	0.03
13.169	(o-Methoxy-benzoyl)-tris(trimethylsilyl)-silane	81671-45-6	52.5	C17H34O2Si4	6.59E+05	0.06
13.349	2,2,4-Trimethyl-1,3-pentanediol diisobutyrate	6846-50-0	89.7	C16H30O4	4.19E+07	3.82
13.452	1,2,3-Triazole-4-carboxamide, N-(2,6-dichlorophenyl)-1-methyl-5-methylthio-	1000260-28-5	49.0	C11H10Cl2N4OS	1.01E+06	0.09
13.648	Propanoic acid, 2-methyl-, 3-hydroxy-2,2,4-trimethylpentyl ester	77-68-9	94.1	C12H24O3	4.25E+07	3.87
13.858	n-Hexadecylsuccinic anhydride	4200-91-3	54.0	C20H36O3	1.19E+06	0.11
13.957	Ethanol, 2-(octadecyloxy)-	2136-72-3	67.5	C20H42O2	1.97E+06	0.18
14.034	2,4,7,9-Tetramethyl-5-decyn-4,7-diol	126-86-3	57.7	C14H26O2	1.60E+06	0.15
14.085	Dodecanal	112-54-9	82.0	C12H24O	6.39E+06	0.58
14.316	Octadecanal, 2-bromo-	56599-95-2	52.6	C18H35BrO	6.64E+05	0.06
14.539	Heptanoic acid, docosyl ester	55320-07-5	53.4	C29H58O2	7.01E+05	0.06
14.603	Benzenepropanoic acid, 4-[(2,4-dinitrophenyl)azo]-, methyl ester	77573-34-3	52.1	C16H14N4O6	8.34E+05	0.08
14.676	Octadecane, 3-ethyl-5-(2-ethylbutyl)-	55282-12-7	45.9	C26H54	3.70E+05	0.03
14.775	Octasiloxane, 1,1,3,3,5,5,7,7,9,9,11,11,13,13,15,15-hexadecamethyl-	19095-24-0	70.1	C16H50O7Si8	7.26E+06	0.66
14.843	Octadecanal, 2-bromo-	56599-95-2	53.6	C18H35BrO	2.30E+06	0.21
14.929	1-Dodecanol	112-53-8	97.0	C12H26O	2.55E+08	23.23
15.147	Octadecane, 3-ethyl-5-(2-ethylbutyl)-	55282-12-7	55.1	C26H54	1.96E+06	0.18
15.250	Heptadecane, 9-hexyl-	55124-79-3	58.6	C23H48	5.28E+05	0.05
15.323	2,4-Di-tert-butylphenol	96-76-4	97.2	C14H22O	3.63E+07	3.30
15.400	Octadecane, 3-ethyl-5-(2-ethylbutyl)-	55282-12-7	57.7	C26H54	9.89E+05	0.09
15.622	Ethyl iso-allocholate	1000043-05-3	57.6	C26H44O5	4.89E+05	0.04
15.888	Betamethasone valerate	2152-44-5	47.2	C27H37FO6	3.00E+05	0.03
16.278	l-Serine, N,O-bis(m-toluoyl)-, methyl ester	1000299-64-4	49.6	C20H21NO5	4.41E+05	0.04
16.346	2,2,4-Trimethyl-1,3-pentanediol diisobutyrate	6846-50-0	91.2	C16H30O4	2.25E+07	2.05
16.620	Octadecanal, 2-bromo-	56599-95-2	68.4	C18H35BrO	7.76E+05	0.07
16.749	2,5-Dihydroxybenzoic acid, 3TMS derivative	3618-20-0	70.8	C16H30O4Si3	6.22E+06	0.57
16.924	Pregna-5,9(11)-dien-20-ol-3-one ethylene ketal	1000194-02-0	49.0	C23H34O3	5.20E+05	0.05
17.048	Cyclopentaneacetic acid, 3-oxo-2-pentyl-, methyl ester	24851-98-7	52.6	C13H22O3	8.32E+05	0.08
17.438	Hexadecane, 1,1-bis(dodecyloxy)-	56554-64-4	75.1	C40H82O2	1.14E+07	1.04
17.524	Dodecyl acrylate	2156-97-0	93.6	C15H28O2	1.14E+08	10.38
17.592	E-10-Dodecen-1-ol propionate	1000130-97-6	65.1	C15H28O2	4.03E+06	0.37
17.763	Benzoic acid, 2-ethylhexyl ester	5444-75-7	61.0	C15H22O2	2.15E+06	0.20
17.836	Molybdenum, (acetato-O,O')tris(.eta.3-2-propenyl)-	89922-75-8	43.6	C11H18MoO2	9.18E+05	0.08
18.085	Pimelic acid, 2-methylpropyl tetradecyl ester	1000393-86-0	51.7	C25H48O4	3.49E+05	0.03
18.192	.beta.-N-Acetylneuraminic acid, methyl ester-2-methyl-7,9-methyl-boronate-3,8-di(trimethylsilyl)-	1000025-31-7	58.0	C20H40BNO9Si2	3.47E+05	0.03
18.329	3,5-di-tert-Butyl-4-hydroxybenzaldehyde	1620-98-0	80.8	C15H22O2	8.31E+05	0.08
18.457	Heptasiloxane, hexadecamethyl-	541-01-5	79.7	C16H48O6Si7	2.85E+06	0.26
18.577	Butanoic acid, 4-chloro-, 1,1a,1b,4,4a,5,7a,7b,8,9-decahydro-4a,7b-dihydroxy-3-(hydroxymethyl)-1,1,6,8-tetramethyl-5-oxo-9aH-cyclopropa[3,4]benz[1,2-e]azulene-9,9a-diyl ester, [1ar-(1a.alpha.,1b.beta.,4a.beta.,7a.alpha.,7b.alpha.,8.alpha.,9.beta.,9a.alpha.)]-	77573-10-5	55.5	C28H38Cl2O8	6.23E+05	0.06
18.624	Ethyl iso-allocholate	1000043-05-3	58.5	C26H44O5	6.83E+05	0.06
18.710	Octadecane, 3-ethyl-5-(2-ethylbutyl)-	55282-12-7	58.9	C26H54	4.10E+05	0.04
18.902	Octadecanal, 2-bromo-	56599-95-2	61.4	C18H35BrO	3.54E+05	0.03
18.941	Isopropyl myristate	110-27-0	84.0	C17H34O2	2.43E+06	0.22
19.151	7-Methyl-Z-tetradecen-1-ol acetate	1000130-99-6	66.0	C17H32O2	1.02E+06	0.09
19.361	1,2-Benzenedicarboxylic acid, bis(2-methylpropyl) ester	84-69-5	96.5	C16H22O4	2.42E+07	2.20
19.699	9-Hexadecenoic acid	2091-29-4	63.2	C16H30O2	6.47E+05	0.06
19.759	Octadecane, 3-ethyl-5-(2-ethylbutyl)-	55282-12-7	62.0	C26H54	1.44E+06	0.13
19.844	1,2-Benzenedicarboxylic acid, bis(2-methylpropyl) ester	84-69-5	74.4	C16H22O4	2.31E+06	0.21
19.986	Heptasiloxane, hexadecamethyl-	541-01-5	64.3	C16H48O6Si7	4.48E+06	0.41
20.328	Dibutyl phthalate	84-74-2	96.0	C16H22O4	2.70E+07	2.45
20.752	n-Hexadecylsuccinic anhydride	4200-91-3	56.7	C20H36O3	5.02E+05	0.05
20.954	Isopropyl palmitate	142-91-6	88.2	C19H38O2	2.77E+06	0.25
21.305	Cholesta-8,24-dien-3-ol, 4-methyl-, (3.beta.,4.alpha.)-	7199-92-0	57.4	C28H46O	8.25E+05	0.08
21.360	Heptasiloxane, hexadecamethyl-	541-01-5	77.5	C16H48O6Si7	2.59E+06	0.24
21.737	Heptasiloxane, 1,1,3,3,5,5,7,7,9,9,11,11,13,13-tetradecamethyl-	19095-23-9	52.3	C14H44O6Si7	1.60E+06	0.15
22.615	Heptasiloxane, hexadecamethyl-	541-01-5	77.7	C16H48O6Si7	3.22E+06	0.29
23.775	Heptasiloxane, hexadecamethyl-	541-01-5	80.8	C16H48O6Si7	3.01E+06	0.27
24.863	Heptasiloxane, hexadecamethyl-	541-01-5	81.1	C16H48O6Si7	3.50E+06	0.32
25.895	Heptasiloxane, hexadecamethyl-	541-01-5	81.9	C16H48O6Si7	3.42E+06	0.31
26.854	Heptasiloxane, hexadecamethyl-	541-01-5	82.1	C16H48O6Si7	3.44E+06	0.31
27.813	Heptasiloxane, hexadecamethyl-	541-01-5	81.1	C16H48O6Si7	3.49E+06	0.32
28.909	Heptasiloxane, hexadecamethyl-	541-01-5	81.9	C16H48O6Si7	3.77E+06	0.34
30.203	Heptasiloxane, hexadecamethyl-	541-01-5	82.2	C16H48O6Si7	3.91E+06	0.36
31.795	Heptasiloxane, hexadecamethyl-	541-01-5	81.2	C16H48O6Si7	4.11E+06	0.37
33.795	Heptasiloxane, hexadecamethyl-	541-01-5	81.9	C16H48O6Si7	4.43E+06	0.40
36.339	Heptasiloxane, hexadecamethyl-	541-01-5	79.4	C16H48O6Si7	4.32E+06	0.39
