## Supplementary material for "Feasibility of Integrating Canine Olfaction with Chemical and Microbial Profiling of Urine to Detect Lethal Prostate Cancer": JHBUI3147 (Cancer)

Component RT	Compound Name	CAS#	Match Factor	Formula	Component Area	Area %
1.145	Hexanal	66-25-1	77.8	C6H12O	5.19E+06	0.63
1.573	2-Propanamine, 1-methoxy-	37143-54-7	53.6	C4H11NO	3.99E+07	4.82
1.809	Cyclotrisiloxane, hexamethyl-	541-05-9	92.1	C6H18O3Si3	1.94E+07	2.34
2.164	Silanol, trimethyl-	1066-40-6	77.9	C3H10OSi	1.73E+07	2.09
2.905	Silanediol, dimethyl-	1066-42-8	61.9	C2H8O2Si	4.91E+06	0.59
3.590	4-Heptanone	123-19-3	93.9	C7H14O	2.21E+07	2.67
4.117	trans-Carveol, tert.-butyldimethylsilyl ether	1000454-02-2	54.6	C16H30OSi	1.60E+06	0.19
4.549	Cyclotrisiloxane, hexamethyl-	541-05-9	94.0	C6H18O3Si3	4.32E+07	5.22
4.870	Cyclotrisiloxane, hexamethyl-	541-05-9	63.8	C6H18O3Si3	3.88E+06	0.47
5.286	8-Hydroxy-2-octanone	25368-54-1	61.1	C8H16O2	3.21E+06	0.39
5.405	2-Heptanone, 4-methyl-	6137-06-0	64.6	C8H16O	4.21E+06	0.51
5.864	Cyclopenteno[4.3-b]tetrahydrofuran, 3-[(4-methyl-5-oxo-3-phenylthio)tetrahydrofuran-2-yloxymethylene]-	1000211-22-7	49.8	C19H18O5S	8.26E+05	0.10
6.048	Benzaldehyde	100-52-7	67.9	C7H6O	2.37E+06	0.29
6.189	Methacrylaldehyde, tert-butyl isopropyl acetal	23230-85-5	59.9	C11H22O2	2.38E+06	0.29
6.489	1,7-Octanediol, 3,7-dimethyl-	107-74-4	54.7	C10H22O2	8.12E+05	0.10
6.557	Cyclotetrasiloxane, octamethyl-	556-67-2	90.5	C8H24O4Si4	4.42E+06	0.53
6.652	Tetrasiloxane, 1,1,3,3,5,5,7,7-octamethyl-	1000-05-1	66.6	C8H26O3Si4	4.40E+06	0.53
6.917	Pentanoic acid, 2,2,4,4-tetramethyl-	12/3/3302	62.0	C9H18O2	1.06E+06	0.13
6.994	Phenylalanine, 4-amino-N-t-butyloxycarbonyl-, t-butyl ester	1000116-78-6	57.6	C18H28N2O4	1.27E+06	0.15
7.144	d-Mannitol, 1-decylsulfonyl-	1000154-76-1	49.5	C16H34O7S	6.00E+05	0.07
7.221	Cyclotetrasiloxane, octamethyl-	556-67-2	95.7	C8H24O4Si4	2.64E+07	3.19
7.529	1-Hexanol, 2-ethyl-	104-76-7	89.1	C8H18O	1.21E+07	1.46
7.615	p-Hexylbenzaldehyde diethyl acetal	89511-01-3	62.3	C17H28O2	1.04E+07	1.26
8.005	1-(7-Isopropenyl-6-methoxy-3,3-dimethyl-bicyclo[3.2.0]hept-2-yl)-ethanone	1000194-07-7	51.4	C15H24O2	3.36E+05	0.04
8.112	Pyrrolidine, 1-(1-oxo-2,5-octadecadienyl)-	56666-48-9	52.8	C22H39NO	9.37E+05	0.11
8.360	1-Octyl trifluoroacetate	2561-21-9	73.2	C10H17F3O2	4.28E+06	0.52
8.998	Nonanal	124-19-6	89.7	C9H18O	4.89E+06	0.59
9.075	2,5-Dihydroxybenzaldehyde, 2TMS derivative	56114-69-3	70.5	C13H22O3Si2	1.31E+06	0.16
9.191	Pentasiloxane, 1,1,3,3,5,5,7,7,9,9-decamethyl-	995-83-5	54.5	C10H32O4Si5	4.19E+05	0.05
9.281	Octadecanal, 2-bromo-	56599-95-2	61.4	C18H35BrO	8.84E+05	0.11
9.490	Cyclopentasiloxane, decamethyl-	541-02-6	89.7	C10H30O5Si5	2.18E+06	0.26
9.666	Cyclopentasiloxane, decamethyl-	541-02-6	94.0	C10H30O5Si5	2.58E+07	3.12
10.171	3-Mercaptoindole, N,S-bis(trimethylsilyl)-	1000463-28-4	55.7	C14H23NSSi2	1.22E+06	0.15
10.347	Chroman-4-one, 2,3-dehydro-6-ethyl-7-methoxy-2-methyl-3-phenyl-	129414-72-8	64.8	C19H18O3	1.10E+07	1.33
10.612	1-Hexadecanol, 2-methyl-	2490-48-4	69.7	C17H36O	8.18E+05	0.10
10.647	Benzamide, N-(3,4-dihydro-2-cyano-3-spiro-cyclopentane-1-naphthyl)-	136819-71-1	51.9	C22H20N2O	2.88E+05	0.03
10.707	Octadecanal, 2-bromo-	56599-95-2	68.6	C18H35BrO	4.40E+05	0.05
10.826	Octadecanal, 2-bromo-	56599-95-2	64.2	C18H35BrO	4.37E+05	0.05
10.878	2-(2,2-Dimethylpropionyl)-3-(3-phenoxyphenyl)cyclopropane-1,1-dicarbonitrile	1000265-22-0	54.4	C22H20N2O2	7.18E+05	0.09
11.212	Cyclohexane, isothiocyanato-	1122-82-3	55.6	C7H11NS	1.90E+06	0.23
11.353	D-Carvone	2244-16-8	73.2	C10H14O	1.77E+06	0.21
11.392	Benzene, 1,3-bis(1,1-dimethylethyl)-	1014-60-4	78.6	C14H22	1.88E+06	0.23
11.584	(5.beta.)Pregnane-3,20.beta.-diol, 14.alpha.,18.alpha.-[4-methyl-3-oxo-(1-oxa-4-azabutane-1,4-diyl)]-, diacetate	1000194-30-3	58.1	C28H43NO6	5.59E+05	0.07
11.649	Acrylothiamide, 2-(4-chlorophenyl)-3-(methoxycarbonylmethylamino)-N-benzyl-	1000286-60-0	58.5	C19H19ClN2O2S	6.47E+05	0.08
11.768	1-Decanol	112-30-1	83.2	C10H22O	1.37E+07	1.66
12.081	2,4'-Dimethoxy-2'(tert.-butyldimethylsilyl)oxychalcone	1000454-30-8	72.5	C23H30O4Si	1.84E+06	0.22
12.120	2,4'-Dimethoxy-2'(tert.-butyldimethylsilyl)oxychalcone	1000454-30-8	76.6	C23H30O4Si	1.33E+07	1.61
12.291	Ethyl iso-allocholate	1000043-05-3	56.7	C26H44O5	2.43E+06	0.29
12.411	Cannabinol, TMS derivative	64846-18-0	57.1	C24H34O2Si	1.33E+06	0.16
12.548	(o-Methoxy-benzoyl)-tris(trimethylsilyl)-silane	81671-45-6	59.5	C17H34O2Si4	1.05E+06	0.13
12.740	(o-Methoxy-benzoyl)-tris(trimethylsilyl)-silane	81671-45-6	63.4	C17H34O2Si4	4.65E+06	0.56
12.906	2,2,4-Trimethyl-1,3-pentanediol diisobutyrate	6846-50-0	85.4	C16H30O4	1.42E+07	1.72
13.190	Propanoic acid, 2-methyl-, 3-hydroxy-2,2,4-trimethylpentyl ester	77-68-9	90.8	C12H24O3	1.47E+07	1.78
13.426	1-Tricosanol	1/5/3133	68.5	C23H48O	1.81E+06	0.22
13.511	Octadecane, 3-ethyl-5-(2-ethylbutyl)-	55282-12-7	68.6	C26H54	1.76E+06	0.21
13.657	Dodecanal	112-54-9	79.8	C12H24O	5.29E+06	0.64
14.188	2,6-Dihydroxyacetophenone, 2TMS derivative	1000352-81-3	53.2	C14H24O3Si2	3.87E+05	0.05
14.243	1,2-Propanediol, 3-(octadecyloxy)-, diacetate	21994-81-0	54.0	C25H48O5	3.32E+05	0.04
14.333	Octasiloxane, 1,1,3,3,5,5,7,7,9,9,11,11,13,13,15,15-hexadecamethyl-	19095-24-0	65.7	C16H50O7Si8	7.96E+06	0.96
14.500	1-Dodecanol	112-53-8	97.6	C12H26O	2.30E+08	27.80
14.714	E-14-Hexadecenal	330207-53-9	74.0	C16H30O	7.97E+06	0.96
14.809	Pentadecane	629-62-9	77.7	C15H32	3.58E+06	0.43
14.899	2,4-Di-tert-butylphenol	96-76-4	96.4	C14H22O	8.00E+07	9.66
15.185	Ethyl iso-allocholate	1000043-05-3	59.4	C26H44O5	3.30E+05	0.04
15.374	10,12-Tricosadiynoic acid, methyl ester	1000333-59-4	55.5	C24H40O2	7.55E+05	0.09
15.485	Ethyl iso-allocholate	1000043-05-3	59.7	C26H44O5	4.40E+05	0.05
15.541	13-Heptadecyn-1-ol	56554-77-9	47.2	C17H32O	7.45E+05	0.09
15.742	Benzene, 1,1'-[3-(3-cyclopentylpropyl)-1,5-pentanediyl]bis-	55191-62-3	66.9	C25H34	1.40E+06	0.17
15.905	2,2,4-Trimethyl-1,3-pentanediol diisobutyrate	6846-50-0	88.9	C16H30O4	1.14E+07	1.38
16.020	Octadecane, 3-ethyl-5-(2-ethylbutyl)-	55282-12-7	66.6	C26H54	9.38E+05	0.11
16.187	Octadecanal, 2-bromo-	56599-95-2	74.8	C18H35BrO	9.72E+05	0.12
16.299	2,4-Dihydroxybenzoic acid, 3TMS derivative	10586-16-0	77.0	C16H30O4Si3	4.85E+06	0.59
16.500	Benzophenone	119-61-9	70.9	C13H10O	8.50E+05	0.10
16.624	Ethyl iso-allocholate	1000043-05-3	64.8	C26H44O5	7.31E+05	0.09
16.761	3,3,5,5,7,7,9,9,11,11,13,13-Dodecamethyl-1,15-bis(1,3,3,5,5-pentamethyl-2,4,6-trioxa-1,3,5-trisilacyclohexyl0-4,6,8,10,12-tetraoxa-3,5,7,9,11-tetrasilapentadecane	118229-41-7	60.3	C26H74O11Si12	1.23E+06	0.15
16.962	.psi.,.psi.-Carotene, 3,4-didehydro-1,2-dihydro-1-methoxy-	5085-16-5	56.4	C41H58O	2.58E+06	0.31
17.082	Dodecyl acrylate	2156-97-0	91.1	C15H28O2	1.08E+07	1.30
17.155	1-Hexadecanol, 2-methyl-	2490-48-4	73.9	C17H36O	5.88E+06	0.71
17.318	Benzoic acid, 2-ethylhexyl ester	5444-75-7	70.3	C15H22O2	4.08E+06	0.49
17.352	Ethanol, 2-(9-octadecenyloxy)-, (Z)-	5353-25-3	63.0	C20H40O2	1.73E+06	0.21
17.442	5,8,11,14-Eicosatetraynoic acid, methyl ester	1000333-54-5	61.6	C21H26O2	8.41E+05	0.10
17.780	Tetradecanoic acid	544-63-8	73.1	C14H28O2	1.49E+06	0.18
17.883	3,5-di-tert-Butyl-4-hydroxybenzaldehyde	1620-98-0	72.0	C15H22O2	7.53E+05	0.09
17.994	Heptasiloxane, hexadecamethyl-	541-01-5	79.4	C16H48O6Si7	2.38E+06	0.29
18.110	Benzene, 1,1'-[3-(3-cyclopentylpropyl)-1,5-pentanediyl]bis-	55191-62-3	58.3	C25H34	6.99E+05	0.08
18.187	1-Tricosanol	1/5/3133	66.4	C23H48O	7.94E+05	0.10
18.264	Octadecane, 3-ethyl-5-(2-ethylbutyl)-	55282-12-7	72.4	C26H54	1.02E+06	0.12
18.307	2-Titanabicyclo[3.1.0]hex-3-ene, 3,4-dimethyl-1,5-diphenyl-bis(.eta.-5-cyclopentadienyl)-	1000160-50-3	59.5	C29H28Ti	1.13E+06	0.14
18.457	Ethyl iso-allocholate	1000043-05-3	67.7	C26H44O5	6.93E+05	0.08
18.495	Isopropyl myristate	110-27-0	80.7	C17H34O2	2.21E+06	0.27
18.714	Octadecanoic acid, (2-phenyl-1,3-dioxolan-4-yl)methyl ester, cis-	56599-88-3	60.1	C28H46O4	9.96E+05	0.12
18.804	Caffeine	58-08-2	76.7	C8H10N4O2	9.91E+05	0.12
18.847	Pentadecanoic acid	1002-84-2	66.6	C15H30O2	9.02E+05	0.11
18.915	1,2-Benzenedicarboxylic acid, bis(2-methylpropyl) ester	84-69-5	90.5	C16H22O4	7.51E+06	0.91
19.240	Octadecanoic acid, 4-hydroxy-, methyl ester	2420-38-4	62.4	C19H38O3	5.94E+05	0.07
19.300	Octadecane, 3-ethyl-5-(2-ethylbutyl)-	55282-12-7	69.7	C26H54	1.20E+06	0.14
19.399	1,2-Benzenedicarboxylic acid, bis(2-methylpropyl) ester	84-69-5	60.7	C16H22O4	4.63E+05	0.06
19.506	Heptasiloxane, hexadecamethyl-	541-01-5	75.4	C16H48O6Si7	1.72E+06	0.21
19.545	Hexadecanoic acid, methyl ester	112-39-0	82.5	C17H34O2	1.91E+06	0.23
19.793	Hexane, 1,2,3,4,5,6-hexachlorooctafluoro-	307-25-5	59.2	C6Cl6F8	5.50E+05	0.07
19.879	1,2-Benzenedicarboxylic acid, butyl octyl ester	84-78-6	82.5	C20H30O4	1.18E+07	1.42
20.016	Octadecane, 3-ethyl-5-(2-ethylbutyl)-	55282-12-7	53.9	C26H54	5.69E+05	0.07
20.234	17-Pentatriacontene	6971-40-0	63.6	C35H70	7.79E+05	0.09
20.298	Octadecane, 3-ethyl-5-(2-ethylbutyl)-	55282-12-7	75.5	C26H54	9.66E+05	0.12
20.499	Isopropyl palmitate	142-91-6	83.3	C19H38O2	2.14E+06	0.26
20.696	Ethyl iso-allocholate	1000043-05-3	59.8	C26H44O5	3.60E+05	0.04
20.885	Heptasiloxane, hexadecamethyl-	541-01-5	77.8	C16H48O6Si7	1.85E+06	0.22
21.009	Octadecanoic acid, 2-propenyl ester	6289-31-2	71.3	C21H40O2	8.55E+05	0.10
21.052	Cyclopenta(c) pyran-4-carboxylic acid, 1,4a-.alpha.,5,7a-.alpha.-tetrahydro-1-(trimethylsilyl)oxy-7-[(trimethylsilyl)oxymethyl]-, methyl ester	1000454-49-2	51.6	C17H30O5Si2	8.53E+05	0.10
21.137	Hexadecanoic acid, propyl ester	2239-78-3	67.2	C19H38O2	6.75E+05	0.08
21.185	Ethyl iso-allocholate	1000043-05-3	59.7	C26H44O5	2.05E+05	0.02
21.240	Octadecane, 3-ethyl-5-(2-ethylbutyl)-	55282-12-7	71.7	C26H54	1.29E+06	0.16
21.283	Tartronic acid, 3TMS derivative	38165-93-4	49.6	C12H28O5Si3	1.04E+06	0.13
21.309	Octadecanal, 2-bromo-	56599-95-2	63.0	C18H35BrO	1.10E+06	0.13
21.814	Andrographolide, tri-(trimethylsilyl)-	1000454-62-8	54.7	C29H54O5Si3	6.46E+05	0.08
22.127	Heptasiloxane, hexadecamethyl-	541-01-5	79.1	C16H48O6Si7	3.35E+06	0.40
23.017	Octadecane, 3-ethyl-5-(2-ethylbutyl)-	55282-12-7	78.7	C26H54	1.21E+06	0.15
23.278	Heptasiloxane, hexadecamethyl-	541-01-5	76.9	C16H48O6Si7	1.60E+06	0.19
23.548	Ethyl iso-allocholate	1000043-05-3	57.1	C26H44O5	4.28E+05	0.05
23.754	Hexanedioic acid, dioctyl ester	123-79-5	58.7	C22H42O4	5.64E+05	0.07
23.848	Octadecane, 3-ethyl-5-(2-ethylbutyl)-	55282-12-7	65.2	C26H54	9.93E+05	0.12
24.362	Heptasiloxane, hexadecamethyl-	541-01-5	78.2	C16H48O6Si7	1.81E+06	0.22
24.649	Hexadecanoic acid, 1-(hydroxymethyl)-1,2-ethanediyl ester	761-35-3	65.9	C35H68O5	8.66E+05	0.10
24.974	Butylaldehyde, 4-benzyloxy-4-[2,2,-dimethyl-4-dioxolanyl]-	149180-87-0	65.7	C16H22O4	4.74E+05	0.06
25.385	Heptasiloxane, hexadecamethyl-	541-01-5	80.2	C16H48O6Si7	1.75E+06	0.21
26.340	Heptasiloxane, hexadecamethyl-	541-01-5	78.9	C16H48O6Si7	1.55E+06	0.19
26.494	1,3-Benzenedicarboxylic acid, bis(2-ethylhexyl) ester	137-89-3	68.1	C24H38O4	1.03E+06	0.12
27.239	Heptasiloxane, hexadecamethyl-	541-01-5	77.3	C16H48O6Si7	1.44E+06	0.17
28.203	Heptasiloxane, hexadecamethyl-	541-01-5	76.5	C16H48O6Si7	1.20E+06	0.14
29.325	Heptasiloxane, hexadecamethyl-	541-01-5	73.5	C16H48O6Si7	1.30E+06	0.16
30.686	Heptasiloxane, hexadecamethyl-	541-01-5	67.9	C16H48O6Si7	9.74E+05	0.12
32.378	Heptasiloxane, hexadecamethyl-	541-01-5	61.9	C16H48O6Si7	1.01E+06	0.12
34.506	Heptasiloxane, hexadecamethyl-	541-01-5	58.6	C16H48O6Si7	1.28E+06	0.16
