## Supplementary material for "Feasibility of Integrating Canine Olfaction with Chemical and Microbial Profiling of Urine to Detect Lethal Prostate Cancer": JHBUI3179 (Non-Cancer)

Component RT	Compound Name	CAS#	Match Factor	Formula	Component Area	Area %
1.081	l-Alanine ethylamide, (S)-	71773-95-0	65.3	C5H12N2O	3.63E+07	13.06
1.222	Acetone	67-64-1	92.5	C3H6O	1.08E+07	3.90
1.287	Hydrogen isocyanate	75-13-8	55.5	CHNO	3.45E+05	0.12
1.466	2-Butanone, 4,4-dimethoxy-3-methyl-	36075-03-3	64.0	C7H14O3	1.70E+06	0.61
1.539	Propane, 2-ethoxy-2-methyl-	637-92-3	51.4	C6H14O	2.33E+05	0.08
1.762	1,3-Hexadien-5-yne	10420-90-3	57.1	C6H6	3.22E+05	0.12
1.916	2-Pentanone	107-87-9	96.4	C5H10O	1.37E+07	4.92
2.002	Pyridine-3-carboxamide, 1,2-dihydro-4,6-dimethyl-2-thioxo-	79927-21-2	48.6	C8H10N2OS	6.11E+05	0.22
2.357	1H-Pyrrole, 1-methyl-	96-54-8	56.8	C5H7N	2.97E+05	0.11
2.511	Pyrrole	109-97-7	86.5	C4H5N	1.74E+06	0.63
2.640	1,5-Heptadien-3-yne	3511-27-1	68.2	C7H8	2.65E+05	0.10
2.828	3-Hexanone	589-38-8	55.5	C6H12O	2.74E+05	0.10
2.888	Ephedrine, TMS derivative	54833-35-1	46.5	C13H23NOSi	1.77E+05	0.06
3.021	Hexanal	66-25-1	84.9	C6H12O	1.69E+06	0.61
3.213	Cyclotrisiloxane, hexamethyl-	541-05-9	83.0	C6H18O3Si3	6.97E+06	2.51
3.976	4-Heptanone	123-19-3	91.4	C7H14O	4.82E+06	1.73
4.442	Dodecane, 1,2-dibromo-	55334-42-4	51.6	C12H24Br2	2.77E+05	0.10
4.883	1,1,1,3,3,3-Hexafluoro-2-[(1-isopropoxycarbonyl)ethoxyimino] propane	74387-56-7	56.4	C9H11F6NO3	7.46E+05	0.27
4.969	2-Heptanone, 4-methyl-	6137-06-0	60.6	C8H16O	4.96E+05	0.18
5.247	2'-Hydroxypropiophenone, TMS derivative	33342-87-9	49.5	C12H18O2Si	1.74E+05	0.06
5.324	6-Methoxy-2-hydroxyquinoxaline-4-oxide	90417-61-1	47.4	C9H8N2O3	2.13E+05	0.08
5.432	Benzaldehyde	100-52-7	86.3	C7H6O	1.99E+06	0.72
5.466	Acetic acid, 3,4-dihydroxy-3-methyl-butyl ester	1000185-30-0	57.4	C7H14O4	9.42E+05	0.34
5.603	Cyclotetrasiloxane, octamethyl-	556-67-2	90.8	C8H24O4Si4	6.29E+06	2.26
5.924	Bicyclo[2.2.0]hex-2-ene-1-carboxylic acid, 5,5,6,6-tetracyano-2,3,4-tri(1,1-dimethylethyl)-, 1,1-dimethylethyl ester	90908-10-4	50.7	C27H36N4O2	1.98E+05	0.07
6.022	Pyrazole[4,5-b]imidazole, 1-formyl-3-ethyl-6-.beta.-d-ribofuranosyl-	1000127-72-0	50.3	C12H16N4O5	2.69E+05	0.10
6.125	2-(2-(2-Butoxyethoxy)ethoxy)ethyl isobutyl carbonate	1000378-28-6	51.0	C15H30O6	2.23E+05	0.08
6.425	1-Hexanol, 2-ethyl-	104-76-7	84.0	C8H18O	2.46E+06	0.89
6.716	3-(Benzylthio)acrylic acid, methyl ester	1000192-96-8	59.7	C11H12O2S	2.39E+05	0.09
7.101	1-Octanol	111-87-5	72.0	C8H18O	1.60E+06	0.57
7.226	Phenol, 3-methyl-	108-39-4	59.6	C7H8O	3.58E+05	0.13
7.585	Nonanal	124-19-6	80.4	C9H18O	1.14E+06	0.41
7.941	Cyclopentasiloxane, decamethyl-	541-02-6	92.2	C10H30O5Si5	2.59E+06	0.93
8.249	9-Octadecenoic acid (Z)-, phenylmethyl ester	55130-16-0	51.6	C25H40O2	1.92E+05	0.07
8.407	1,3-Dioxolane-2-methanol, 2,4-dimethyl-	53951-43-2	56.4	C6H12O3	1.75E+06	0.63
8.596	p-Coumaric alcohol, 2TMS derivative	1000079-08-7	63.0	C15H26O2Si2	4.71E+05	0.17
8.652	1-(1-Methoxypropan-2-yloxy)propan-2-yl acetate	1000367-08-6	65.4	C9H18O4	1.68E+06	0.61
8.716	Cyclohexanol, 5-methyl-2-(1-methylethyl)-, (1.alpha.,2.beta.,5.alpha.)-(.+/-.)-	15356-70-4	92.1	C10H20O	4.01E+06	1.44
8.878	1-(4-Amino-furazan-3-yl)-5-(2,6-dimethyl-morpholin-4-ylmethyl)-1H-[1,2,3]triazole-4-carboxylic acid ethyl ester	1000276-15-1	48.7	C14H21N7O4	3.54E+05	0.13
8.981	Glycidyl (Z)-9-Heptadecenoate	1000465-63-2	53.4	C20H36O3	2.30E+05	0.08
9.093	Octadecane, 1-(ethenyloxy)-	930-02-9	68.1	C20H40O	2.51E+05	0.09
9.581	Benzaldehyde, 4-(1-methylethyl)-	122-03-2	62.7	C10H12O	3.68E+05	0.13
9.666	Benzene, 1,3-bis(1,1-dimethylethyl)-	1014-60-4	79.6	C14H22	6.89E+05	0.25
10.047	1-Decanol	112-30-1	87.8	C10H22O	3.43E+06	1.23
10.317	2,4'-Dimethoxy-2'(tert.-butyldimethylsilyl)oxychalcone	1000454-30-8	76.6	C23H30O4Si	1.63E+06	0.59
10.433	2,3'-Bifuran, octahydro-	73373-15-6	54.8	C8H14O2	4.44E+05	0.16
10.715	3-Hexanone, 2,5-dimethyl-4-nitro-	59906-54-6	57.7	C8H15NO3	7.91E+05	0.28
10.930	Pentasiloxane, dodecamethyl-	141-63-9	59.3	C12H36O4Si5	5.84E+05	0.21
11.088	2,2,4-Trimethyl-1,3-pentanediol diisobutyrate	6846-50-0	89.6	C16H30O4	5.80E+06	2.09
11.306	2(3H)-Furanone, 5-heptyldihydro-	104-67-6	57.7	C11H20O2	3.29E+05	0.12
11.392	Propanoic acid, 2-methyl-, 3-hydroxy-2,2,4-trimethylpentyl ester	77-68-9	96.3	C12H24O3	1.27E+07	4.57
11.580	1-Hexadecanol, 2-methyl-	2490-48-4	63.8	C17H36O	3.57E+05	0.13
11.679	Tetradecane	629-59-4	80.8	C14H30	9.36E+05	0.34
11.730	Cyclopropanedodecanoic acid, 2-octyl-, methyl ester	10152-65-5	60.5	C24H46O2	3.02E+05	0.11
11.854	Dodecanal	112-54-9	88.8	C12H24O	2.69E+06	0.97
12.351	5,9-Undecadien-2-one, 6,10-dimethyl-, (E)-	3796-70-1	74.0	C13H22O	5.10E+05	0.18
12.467	Octasiloxane, 1,1,3,3,5,5,7,7,9,9,11,11,13,13,15,15-hexadecamethyl-	19095-24-0	65.2	C16H50O7Si8	3.24E+06	1.16
12.617	9-Octadecenoic acid, (2-phenyl-1,3-dioxolan-4-yl)methyl ester, cis-	56599-45-2	59.6	C28H44O4	2.94E+05	0.11
12.698	1-Dodecanol	112-53-8	98.8	C12H26O	9.24E+07	33.23
12.848	1-Tricosanol	1/5/3133	67.2	C23H48O	5.08E+05	0.18
12.934	Eicosane, 10-methyl-	54833-23-7	64.8	C21H44	5.44E+05	0.20
13.019	1,3,5,7,9,11-hexasiloxane, 1,1,3,3,5,5,7,7,9,9,11,11-dodecamethyl-1,11-di(tert.butyl)-	1000458-50-7	56.6	C20H54O5Si6	2.91E+05	0.10
13.113	2,4-Di-tert-butylphenol	96-76-4	97.2	C14H22O	5.93E+06	2.13
13.263	Undecanoic acid, 11-bromo-, methyl ester	6287-90-7	52.8	C12H23BrO2	2.29E+05	0.08
13.340	Benzoic acid, 4-ethoxy-, ethyl ester	23676-09-7	72.5	C11H14O3	5.14E+05	0.18
13.392	Heptasiloxane, hexadecamethyl-	541-01-5	58.7	C16H48O6Si7	3.58E+05	0.13
13.730	1-Dodecanol, TMS derivative	6221-88-1	64.8	C15H34OSi	1.84E+05	0.07
13.850	Benzene, 1,1'-[3-(3-cyclopentylpropyl)-1,5-pentanediyl]bis-	55191-62-3	63.1	C25H34	2.69E+05	0.10
14.025	2,2,4-Trimethyl-1,3-pentanediol diisobutyrate	6846-50-0	93.3	C16H30O4	7.08E+06	2.55
14.111	Diethyl Phthalate	84-66-2	74.9	C12H14O4	1.11E+06	0.40
14.325	Ethanol, 2-(9-octadecenyloxy)-, (Z)-	5353-25-3	70.7	C20H40O2	3.68E+05	0.13
14.381	2,4-Dihydroxybenzoic acid, 3TMS derivative	10586-16-0	74.5	C16H30O4Si3	1.26E+06	0.45
14.436	Dodecanoic acid, 1-methylethyl ester	10233-13-3	71.9	C15H30O2	6.79E+05	0.24
14.728	Hexanoic acid, 3,5,5-trimethyl-, 2-ethylhexyl ester	1000406-82-2	61.9	C17H34O2	2.56E+05	0.09
14.788	Cyclopentaneacetic acid, 3-oxo-2-pentyl-, methyl ester	24851-98-7	63.3	C13H22O3	1.58E+05	0.06
14.848	Hexadecane, 1,1-bis(dodecyloxy)-	56554-64-4	67.7	C40H82O2	4.08E+05	0.15
14.925	1-Penten-3-one, 1-(2,6,6-trimethyl-1-cyclohexen-1-yl)-	127-43-5	60.7	C14H22O	1.02E+05	0.04
15.070	Hexadecane, 1,1-bis(dodecyloxy)-	56554-64-4	78.7	C40H82O2	1.26E+06	0.45
15.139	1,2-Propanediol, 3-(octadecyloxy)-, diacetate	21994-81-0	48.5	C25H48O5	6.32E+05	0.23
15.177	Octadecanal, 2-bromo-	56599-95-2	56.2	C18H35BrO	2.59E+05	0.09
15.207	Octadecanal, 2-bromo-	56599-95-2	62.7	C18H35BrO	5.23E+05	0.19
15.271	Hexadecane, 1,1-bis(dodecyloxy)-	56554-64-4	71.5	C40H82O2	1.43E+06	0.51
15.426	Benzoic acid, 2-ethylhexyl ester	5444-75-7	81.2	C15H22O2	1.93E+06	0.69
16.034	Heptasiloxane, hexadecamethyl-	541-01-5	74.8	C16H48O6Si7	5.46E+05	0.20
16.102	Dihydroxanthin	1000116-12-8	62.3	C17H24O5	2.28E+05	0.08
16.316	Octadecane, 3-ethyl-5-(2-ethylbutyl)-	55282-12-7	65.7	C26H54	1.67E+05	0.06
16.368	2-Silabicyclo[2.2.2]-[5.6,7.8]dibenzo-2-chlor-3-neopentyl-2-vinyl-octa-5,7-diene	1000287-64-2	58.2	C22H25ClSi	2.25E+05	0.08
16.590	Isopropyl myristate	110-27-0	88.2	C17H34O2	1.40E+06	0.50
16.774	Octadecanal, 2-bromo-	56599-95-2	72.2	C18H35BrO	3.86E+05	0.14
17.027	1,2-Benzenedicarboxylic acid, butyl octyl ester	84-78-6	75.2	C20H30O4	5.69E+05	0.20
17.340	Octadecane, 3-ethyl-5-(2-ethylbutyl)-	55282-12-7	62.4	C26H54	2.53E+05	0.09
17.391	Octadecanal, 2-bromo-	56599-95-2	58.5	C18H35BrO	1.79E+05	0.06
17.498	Heptasiloxane, hexadecamethyl-	541-01-5	63.9	C16H48O6Si7	6.05E+05	0.22
17.986	1,2-Benzenedicarboxylic acid, butyl octyl ester	84-78-6	70.0	C20H30O4	4.88E+05	0.18
18.547	Isopropyl palmitate	142-91-6	61.6	C19H38O2	2.14E+05	0.08
18.620	1H-Naphtho[2,1-b]pyran, 3-ethenyldodecahydro-3,4a,7,7,10a-pentamethyl-, [3R-(3.alpha.,4a.beta.,6a.alpha.,10a.beta.,10b.alpha.)]-	596-84-9	66.3	C20H34O	1.94E+05	0.07
18.847	Heptasiloxane, hexadecamethyl-	541-01-5	67.5	C16H48O6Si7	2.72E+05	0.10
19.241	Ethyl iso-allocholate	1000043-05-3	59.3	C26H44O5	1.82E+05	0.07
19.382	Andrographolide, tri-(trimethylsilyl)-	1000454-62-8	54.7	C29H54O5Si3	2.56E+05	0.09
20.063	Heptasiloxane, hexadecamethyl-	541-01-5	69.3	C16H48O6Si7	3.35E+05	0.12
21.189	Heptasiloxane, hexadecamethyl-	541-01-5	70.1	C16H48O6Si7	3.02E+05	0.11
21.438	Methyl dehydroabietate	1235-74-1	67.5	C21H30O2	3.14E+05	0.11
22.247	Heptasiloxane, hexadecamethyl-	541-01-5	67.7	C16H48O6Si7	3.52E+05	0.13
23.240	Heptasiloxane, hexadecamethyl-	541-01-5	70.0	C16H48O6Si7	4.10E+05	0.15
24.178	Heptasiloxane, hexadecamethyl-	541-01-5	68.1	C16H48O6Si7	4.14E+05	0.15
25.047	Heptasiloxane, hexadecamethyl-	541-01-5	69.3	C16H48O6Si7	4.54E+05	0.16
25.865	Heptasiloxane, hexadecamethyl-	541-01-5	72.7	C16H48O6Si7	4.63E+05	0.17
26.627	Heptasiloxane, hexadecamethyl-	541-01-5	66.7	C16H48O6Si7	5.36E+05	0.19
27.372	Heptasiloxane, hexadecamethyl-	541-01-5	66.4	C16H48O6Si7	5.83E+05	0.21
28.207	Heptasiloxane, hexadecamethyl-	541-01-5	64.3	C16H48O6Si7	6.35E+05	0.23
29.205	Heptasiloxane, hexadecamethyl-	541-01-5	67.7	C16H48O6Si7	9.82E+05	0.35
30.404	Heptasiloxane, hexadecamethyl-	541-01-5	57.2	C16H48O6Si7	5.06E+05	0.18
31.915	Heptasiloxane, hexadecamethyl-	541-01-5	58.3	C16H48O6Si7	1.06E+06	0.38
33.504	Heptasiloxane, 1,1,3,3,5,5,7,7,9,9,11,11,13,13-tetradecamethyl-	19095-23-9	48.3	C14H44O6Si7	2.79E+05	0.10
33.800	[4-(3,4-Dimethoxyphenyl)-6-methylene-7-oxo-4,5,6,7-tetrahydrobenzo[b]thiophen-5-yl]methyl acetate	1000443-00-6	47.9	C20H20O5S	1.02E+06	0.37
