## Supplementary material for "Feasibility of Integrating Canine Olfaction with Chemical and Microbial Profiling of Urine to Detect Lethal Prostate Cancer": JHBUI3255 (Non-Cancer)

Component RT	Compound Name	CAS#	Match Factor	Formula	Component Area	Area %
1.047	Norpseudoephedrine	36393-56-3	45.6	C9H13NO	1.13E+07	6.49
1.085	(2-Aziridinylethyl)amine	4025-37-0	65.5	C4H10N2	1.39E+07	8.04
1.231	Acetone	67-64-1	67.8	C3H6O	6.54E+05	0.38
1.454	Silanol, trimethyl-	1066-40-6	65.1	C3H10OSi	1.47E+06	0.85
1.539	Propanoic acid, propyl ester	106-36-5	45.4	C6H12O2	4.28E+05	0.25
1.929	2-Pentanone	107-87-9	62.7	C5H10O	3.24E+05	0.19
2.023	Acetic acid, 1,1-dimethylethyl ester	540-88-5	60.2	C6H12O2	3.23E+05	0.19
2.357	Benzenemethanol, 2-(2-aminopropoxy)-3-methyl-	53566-98-6	45.5	C11H17NO2	8.19E+04	0.05
2.515	Pyrrole	109-97-7	58.6	C4H5N	3.62E+05	0.21
2.631	Toluene	108-88-3	53.8	C7H8	1.84E+05	0.11
2.867	1,3-Diisopropoxy-1,3-dimethyl-1,3-disilacyclobutane	198066-66-9	53.1	C10H24O2Si2	1.79E+05	0.10
3.029	Hexanal	66-25-1	54.5	C6H12O	3.13E+05	0.18
3.205	Cyclotrisiloxane, hexamethyl-	541-05-9	94.4	C6H18O3Si3	1.57E+07	9.04
3.556	Cyclotrisiloxane, hexamethyl-	541-05-9	52.0	C6H18O3Si3	5.55E+06	3.20
3.976	4-Heptanone	123-19-3	60.9	C7H14O	5.13E+05	0.30
4.271	Benzenamine, 2-(cyclopropylmethyl)-4,5-dimethoxy-	1000327-32-3	48.5	C12H17NO2	1.50E+05	0.09
4.879	1-(.beta.-d-5-O-Acetylribofuranosyl)-5-bromouracil	60657-56-9	51.6	C11H13BrN2O7	1.66E+05	0.10
4.965	2-Dimethyl(trimethylsilyl)silyloxytetradecane	1000245-68-7	47.6	C19H44OSi2	8.09E+04	0.05
5.329	Thiourea, N-(2-methylpropyl)-N'-phenyl-	16275-53-9	53.0	C11H16N2S	9.58E+04	0.06
5.470	d-Mannitol, 1-decylsulfonyl-	1000154-76-1	50.5	C16H34O7S	4.36E+05	0.25
5.598	Cyclotetrasiloxane, octamethyl-	556-67-2	87.1	C8H24O4Si4	4.03E+06	2.33
5.915	1H-1,2,3-Triazole-4-carboxylic acid, 1-[4-(dimethylamino)-6-methoxy-1,3,5-triazin-2-yl]-5-methyl-, methyl ester	1000316-27-0	50.1	C11H15N7O3	1.25E+05	0.07
6.022	1,6,9,12,15-Pentaoxaheptadecane-3,4-diol, trans-	89863-22-9	46.9	C12H24O7	1.77E+05	0.10
6.129	2-tert-Butyl-4-methyl-6-(1-methyl-1-phenylethyl)phenol	33129-83-8	51.6	C20H26O	6.10E+05	0.35
6.425	1-Hexanol, 2-ethyl-	104-76-7	67.2	C8H18O	2.91E+06	1.68
7.106	1-Octyl trifluoroacetate	2561-21-9	60.0	C10H17F3O2	6.22E+05	0.36
7.380	Methoxyacetic acid, 3-phenyl-2-propenyl ester	74563-48-7	51.9	C12H14O3	1.42E+05	0.08
7.585	Nonanal	124-19-6	75.7	C9H18O	6.37E+05	0.37
7.799	Stearic anhydride	638-08-4	46.3	C36H70O3	7.32E+04	0.04
7.936	Cyclopentasiloxane, decamethyl-	541-02-6	91.6	C10H30O5Si5	2.09E+06	1.21
8.073	Cyclotetrasiloxane, octamethyl-	556-67-2	69.4	C8H24O4Si4	3.40E+05	0.20
8.403	1,3-Dioxolane-2-methanol, 2,4-dimethyl-	53951-43-2	53.4	C6H12O3	9.82E+05	0.57
8.600	Chroman-4-one, 2,3-dehydro-6-ethyl-7-methoxy-2-methyl-3-phenyl-	129414-72-8	60.4	C19H18O3	3.95E+05	0.23
8.652	1-(1-Methoxypropan-2-yloxy)propan-2-yl acetate	1000367-08-6	62.1	C9H18O4	7.77E+05	0.45
8.716	6-Octadecenoic acid, (Z)-	593-39-5	50.5	C18H34O2	1.33E+05	0.08
8.874	Musk ketone	81-14-1	49.1	C14H18N2O5	2.08E+05	0.12
8.981	Benzenemethanol, 4-[(1-ethylpropyl)amino]-2-methyl-3,5-dinitro-	56750-76-6	46.9	C13H19N3O5	1.20E+05	0.07
9.088	Dodecanoic acid, 3-hydroxy-	1883-13-2	58.2	C12H24O3	1.09E+05	0.06
9.255	Octadecanoic acid, 2-(octadecyloxy)ethyl ester	28843-25-6	48.9	C38H76O3	4.80E+04	0.03
9.662	Benzene, 1,3-bis(1,1-dimethylethyl)-	1014-60-4	72.2	C14H22	3.26E+05	0.19
9.855	N-Ethyl-2-phenyl-N-(pyridin-4-ylmethyl)-3-[(trimethylsilyl)oxy]propanamide	1000408-14-5	54.0	C20H28N2O2Si	6.84E+04	0.04
10.047	1-Decanol	112-30-1	78.3	C10H22O	1.03E+06	0.60
10.313	2,4'-Dimethoxy-2'(tert.-butyldimethylsilyl)oxychalcone	1000454-30-8	74.9	C23H30O4Si	1.18E+06	0.68
10.429	2,3'-Bifuran, octahydro-	73373-15-6	56.9	C8H14O2	4.14E+05	0.24
10.514	Ethyl iso-allocholate	1000043-05-3	52.9	C26H44O5	7.19E+04	0.04
10.613	13-Eicosenoic acid, (Z)-, TMS derivative	1000333-52-6	50.9	C23H46O2Si	8.75E+04	0.05
10.711	3-Hexanone, 2,5-dimethyl-4-nitro-	59906-54-6	65.8	C8H15NO3	8.28E+05	0.48
10.930	Pentasiloxane, dodecamethyl-	141-63-9	58.0	C12H36O4Si5	3.29E+05	0.19
11.028	Dihydroxanthin	1000116-12-8	51.4	C17H24O5	1.02E+05	0.06
11.088	2,2,4-Trimethyl-1,3-pentanediol diisobutyrate	6846-50-0	86.8	C16H30O4	3.58E+06	2.06
11.144	t-Butyl-(2-[3-(2,2-dimethyl-6-methylene-cyclohexyl)-propyl]-[1,3]dithian-2-yl)-dimethyl-silane	95472-42-7	49.9	C22H42S2Si	1.85E+05	0.11
11.289	9-Octadecenoic acid, (2-phenyl-1,3-dioxolan-4-yl)methyl ester, cis-	56599-45-2	56.1	C28H44O4	2.16E+05	0.12
11.392	Propanoic acid, 2-methyl-, 3-hydroxy-2,2,4-trimethylpentyl ester	77-68-9	95.4	C12H24O3	9.86E+06	5.69
11.580	Octadecanal, 2-bromo-	56599-95-2	59.6	C18H35BrO	2.72E+05	0.16
11.675	Tetradecane	629-59-4	77.9	C14H30	6.70E+05	0.39
11.854	Dodecanal	112-54-9	78.2	C12H24O	7.20E+05	0.42
12.107	t-Butyl-(2-[3-(2,2-dimethyl-6-methylene-cyclohexyl)-propyl]-[1,3]dithian-2-yl)-dimethyl-silane	95472-42-7	59.1	C22H42S2Si	1.66E+05	0.10
12.210	1,3-Dioxocane, 2-pentadecyl-	41583-11-3	47.6	C21H42O2	8.78E+04	0.05
12.283	Dihydroxanthin	1000116-12-8	54.6	C17H24O5	1.45E+05	0.08
12.347	5,9-Undecadien-2-one, 6,10-dimethyl-, (E)-	3796-70-1	73.7	C13H22O	8.41E+05	0.48
12.462	Octasiloxane, 1,1,3,3,5,5,7,7,9,9,11,11,13,13,15,15-hexadecamethyl-	19095-24-0	63.4	C16H50O7Si8	4.07E+06	2.35
12.535	2,5-Cyclohexadiene-1,4-dione, 2,6-bis(1,1-dimethylethyl)-	719-22-2	66.6	C14H20O2	4.03E+05	0.23
12.617	9-Octadecenoic acid, (2-phenyl-1,3-dioxolan-4-yl)methyl ester, cis-	56599-45-2	56.2	C28H44O4	7.35E+05	0.42
12.685	1-Dodecanol	112-53-8	97.7	C12H26O	2.40E+07	13.85
12.767	Benzene, 1-methyl-4-(1,2,2-trimethylcyclopentyl)-, (R)-	16982-00-6	58.8	C15H22	8.18E+05	0.47
12.848	n-Tetracosanol-1	506-51-4	68.1	C24H50O	4.51E+05	0.26
12.934	Eicosane, 7-hexyl-	55333-99-8	70.6	C26H54	5.57E+05	0.32
13.015	Heptalene, 7,7'-dihydro-6,6'-bis(trimethylsilyl)methyl-	1000157-43-9	58.3	C22H34Si2	4.59E+05	0.26
13.113	2,4-Di-tert-butylphenol	96-76-4	97.1	C14H22O	6.51E+06	3.76
13.255	Dodecanoic acid, methyl ester	111-82-0	59.9	C13H26O2	2.24E+05	0.13
13.340	Benzoic acid, 4-ethoxy-, ethyl ester	23676-09-7	83.9	C11H14O3	8.42E+05	0.49
13.392	Heptasiloxane, hexadecamethyl-	541-01-5	63.0	C16H48O6Si7	3.48E+05	0.20
13.563	Ethyl iso-allocholate	1000043-05-3	54.0	C26H44O5	4.37E+04	0.03
13.683	2-Myristynoyl pantetheine	1000111-63-6	57.5	C25H44N2O5S	1.64E+05	0.09
13.837	Benzene, [3-(2-cyclohexylethyl)-6-cyclopentylhexyl]-	55334-30-0	54.8	C25H40	4.00E+05	0.23
13.931	Ethyl iso-allocholate	1000043-05-3	60.8	C26H44O5	2.63E+05	0.15
14.025	2,2,4-Trimethyl-1,3-pentanediol diisobutyrate	6846-50-0	93.6	C16H30O4	6.84E+06	3.94
14.107	Diethyl Phthalate	84-66-2	76.6	C12H14O4	1.55E+06	0.90
14.325	Ethanol, 2-(9-octadecenyloxy)-, (Z)-	5353-25-3	71.6	C20H40O2	3.78E+05	0.22
14.381	2,4-Dihydroxybenzoic acid, 3TMS derivative	10586-16-0	76.1	C16H30O4Si3	1.61E+06	0.93
14.432	Dodecanoic acid, 1-methylethyl ester	10233-13-3	85.1	C15H30O2	1.84E+06	1.06
14.723	Hexanoic acid, 3,5,5-trimethyl-, 2-ethylhexyl ester	1000406-82-2	73.9	C17H34O2	7.73E+05	0.45
14.788	Cyclopentaneacetic acid, 3-oxo-2-pentyl-, methyl ester	24851-98-7	64.7	C13H22O3	2.39E+05	0.14
14.843	Octane, 1,1'-oxybis-	629-82-3	73.6	C16H34O	8.44E+05	0.49
14.925	2-(4a,8-Dimethyl-6-oxo-1,2,3,4,4a,5,6,8a-octahydro-naphthalen-2-yl)-propionaldehyde	1000190-21-8	69.6	C15H22O2	4.27E+05	0.25
14.972	Dihydroxanthin	1000116-12-8	59.3	C17H24O5	1.55E+05	0.09
15.006	6,9,12,15-Docosatetraenoic acid, methyl ester	17364-34-0	57.6	C23H38O2	2.43E+05	0.14
15.066	9-Hexadecenoic acid	2091-29-4	73.5	C16H30O2	6.71E+05	0.39
15.134	12,14,14-Trimethyl-3,6,9-trioxapentadecan-1-ol	55489-54-8	51.6	C15H32O4	8.22E+05	0.47
15.207	Octadecanal, 2-bromo-	56599-95-2	70.4	C18H35BrO	7.98E+05	0.46
15.267	2-Pentadecanone	2345-28-0	77.1	C15H30O	1.93E+06	1.11
15.426	Benzoic acid, 2-ethylhexyl ester	5444-75-7	87.5	C15H22O2	3.23E+06	1.86
15.537	5,8,11,14-Eicosatetraynoic acid, methyl ester	1000333-54-5	55.8	C21H26O2	9.21E+04	0.05
15.982	3,5-di-tert-Butyl-4-hydroxybenzaldehyde	1620-98-0	66.7	C15H22O2	1.71E+05	0.10
16.034	Heptasiloxane, hexadecamethyl-	541-01-5	74.6	C16H48O6Si7	5.73E+05	0.33
16.102	2,2-Dimethyl-6-methylene-1-[3,5-dihydroxy-1-pentenyl]cyclohexan-1-perhydrol	1000212-02-6	65.4	C14H24O4	4.07E+05	0.23
16.154	1-Methyl-2,3-O-dibenzyl-6-benzoyl-.alpha.-d-glucopyranose	1000127-07-9	51.3	C28H30O7	1.52E+05	0.09
16.316	Octadecane, 3-ethyl-5-(2-ethylbutyl)-	55282-12-7	60.3	C26H54	9.41E+04	0.05
16.351	Isoxsuprine, 2TMS derivative	335627-87-7	52.9	C24H39NO3Si2	2.33E+05	0.13
16.586	Isopropyl myristate	110-27-0	91.8	C17H34O2	1.93E+06	1.11
16.779	2-Pentadecanone, 6,10,14-trimethyl-	502-69-2	75.7	C18H36O	6.99E+05	0.40
16.869	7-Acetyl-6-ethyl-1,1,4,4-tetramethyltetralin	88-29-9	79.4	C18H26O	4.42E+05	0.25
16.950	7-Acetyl-6-ethyl-1,1,4,4-tetramethyltetralin	88-29-9	57.5	C18H26O	6.35E+04	0.04
17.027	1,2-Benzenedicarboxylic acid, butyl octyl ester	84-78-6	79.0	C20H30O4	7.00E+05	0.40
17.143	Oxiraneoctanoic acid, 3-octyl-, cis-	24560-98-3	59.7	C18H34O3	2.94E+05	0.17
17.335	9-Octadecenoic acid, (2-phenyl-1,3-dioxolan-4-yl)methyl ester, cis-	56599-45-2	65.1	C28H44O4	2.47E+05	0.14
17.395	Octadecanal, 2-bromo-	56599-95-2	65.0	C18H35BrO	4.26E+05	0.25
17.502	Octasiloxane, 1,1,3,3,5,5,7,7,9,9,11,11,13,13,15,15-hexadecamethyl-	19095-24-0	65.5	C16H50O7Si8	6.77E+05	0.39
17.622	Pentadecanoic acid, 13-methyl-, methyl ester	5487-50-3	68.5	C17H34O2	3.14E+05	0.18
17.768	2-[4-methyl-6-(2,6,6-trimethylcyclohex-1-enyl)hexa-1,3,5-trienyl]cyclohex-1-en-1-carboxaldehyde	1000216-09-2	60.3	C23H32O	9.15E+04	0.05
17.896	5H-Cyclopropa[3,4]benz[1,2-e]azulen-5-one, 9-(acetyloxy)-3-[(acetyloxy)methyl]-1,1a,1b,4,4a,7a,7b,8,9,9a-decahydro-4a,7b,9a-trihydroxy-1,1,6,8-tetramethyl-, [1ar-(1a.alpha.,1b.beta.,4a.beta.,7a.alpha.,7b.alpha.,8.alpha.,9.beta.,9a.alpha.)]-	77573-11-6	59.3	C24H32O8	8.82E+04	0.05
17.978	1,2-Benzenedicarboxylic acid, butyl 2-ethylhexyl ester	85-69-8	74.2	C20H30O4	6.57E+05	0.38
18.068	Benz[e]azulene-3,8-dione, 5-[(acetyloxy)methyl]-3a,4,6a,7,9,10,10a,10b-octahydro-3a,10a-dihydroxy-2,10-dimethyl-, (3a.alpha.,6a.alpha.,10.beta.,10a.beta.,10b.beta.)-(+)-	25536-74-7	56.8	C19H24O6	7.22E+04	0.04
18.277	t-Butyl-(2-[3-(2,2-dimethyl-6-methylene-cyclohexyl)-propyl]-[1,3]dithian-2-yl)-dimethyl-silane	95472-42-7	52.8	C22H42S2Si	8.12E+04	0.05
18.312	Octadecane, 3-ethyl-5-(2-ethylbutyl)-	55282-12-7	61.2	C26H54	1.15E+05	0.07
18.410	1H-Naphtho[2,1-b]pyran, 3-ethenyldodecahydro-3,4a,7,7,10a-pentamethyl-, [3R-(3.alpha.,4a.beta.,6a.alpha.,10a.beta.,10b.alpha.)]-	596-84-9	71.1	C20H34O	3.01E+05	0.17
18.547	Isopropyl palmitate	142-91-6	61.2	C19H38O2	2.11E+05	0.12
18.616	1H-Naphtho[2,1-b]pyran, 3-ethenyldodecahydro-3,4a,7,7,10a-pentamethyl-, [3R-(3.alpha.,4a.beta.,6a.alpha.,10a.beta.,10b.alpha.)]-	596-84-9	79.8	C20H34O	4.70E+05	0.27
18.847	Heptasiloxane, hexadecamethyl-	541-01-5	68.3	C16H48O6Si7	3.43E+05	0.20
18.963	2-[4-methyl-6-(2,6,6-trimethylcyclohex-1-enyl)hexa-1,3,5-trienyl]cyclohex-1-en-1-carboxaldehyde	1000216-09-2	64.8	C23H32O	1.94E+05	0.11
19.104	t-Butyl-(2-[3-(2,2-dimethyl-6-methylene-cyclohexyl)-propyl]-[1,3]dithian-2-yl)-dimethyl-silane	95472-42-7	57.6	C22H42S2Si	1.08E+05	0.06
19.245	Octadecane, 3-ethyl-5-(2-ethylbutyl)-	55282-12-7	58.4	C26H54	2.21E+05	0.13
19.382	Cyclopenta(c) pyran-4-carboxylic acid, 1,4a-.alpha.,5,7a-.alpha.-tetrahydro-1-(trimethylsilyl)oxy-7-[(trimethylsilyl)oxymethyl]-, methyl ester	1000454-49-2	54.9	C17H30O5Si2	2.69E+05	0.16
20.063	Heptasiloxane, hexadecamethyl-	541-01-5	67.4	C16H48O6Si7	4.00E+05	0.23
20.136	Octadecane, 3-ethyl-5-(2-ethylbutyl)-	55282-12-7	57.4	C26H54	7.51E+04	0.04
20.577	1H-2,8a-Methanocyclopenta[a]cyclopropa[e]cyclodecen-11-one, 5,6-bis(acetyloxy)-4-[(acetyloxy)methyl]-1a,2,5,5a,6,9,10,10a-octahydro-5a-hydroxy-1,1,7,9-tetramethyl-, [1aR-(1a.alpha.,2.alpha.,5.beta.,5a.beta.,6.beta.,8a.alpha.,9.alpha.,10a.alpha.)]-	30220-45-2	53.9	C26H34O8	1.38E+05	0.08
20.988	Octadecane, 1,1'-[1,3-propanediylbis(oxy)]bis-	17367-38-3	53.3	C39H80O2	1.19E+05	0.07
21.125	Androsta-1,4-dien-3-one, 6.beta.,17.beta.-dihydroxy-, 17-acetate	95815-25-1	59.0	C21H28O4	1.23E+05	0.07
21.189	Heptasiloxane, hexadecamethyl-	541-01-5	74.4	C16H48O6Si7	3.39E+05	0.20
21.438	Methyl dehydroabietate	1235-74-1	70.7	C21H30O2	3.84E+05	0.22
22.247	Heptasiloxane, hexadecamethyl-	541-01-5	70.0	C16H48O6Si7	3.92E+05	0.23
23.249	Heptasiloxane, hexadecamethyl-	541-01-5	71.7	C16H48O6Si7	4.33E+05	0.25
24.174	Heptasiloxane, hexadecamethyl-	541-01-5	72.6	C16H48O6Si7	4.00E+05	0.23
25.051	Heptasiloxane, hexadecamethyl-	541-01-5	64.4	C16H48O6Si7	5.33E+05	0.31
25.861	Heptasiloxane, hexadecamethyl-	541-01-5	68.5	C16H48O6Si7	5.53E+05	0.32
26.627	Heptasiloxane, hexadecamethyl-	541-01-5	71.9	C16H48O6Si7	6.22E+05	0.36
27.368	Heptasiloxane, hexadecamethyl-	541-01-5	73.1	C16H48O6Si7	7.77E+05	0.45
28.207	Heptasiloxane, hexadecamethyl-	541-01-5	72.9	C16H48O6Si7	9.14E+05	0.53
29.201	Heptasiloxane, hexadecamethyl-	541-01-5	74.3	C16H48O6Si7	9.14E+05	0.53
30.421	Heptasiloxane, hexadecamethyl-	541-01-5	69.2	C16H48O6Si7	9.36E+05	0.54
31.247	4,5-Acridinedicarboxylic acid, 9,10-dihydro-9-oxo-	98370-49-1	50.2	C15H9NO5	2.99E+05	0.17
31.907	Heptasiloxane, hexadecamethyl-	541-01-5	63.9	C16H48O6Si7	1.09E+06	0.63
33.787	Heptasiloxane, hexadecamethyl-	541-01-5	61.2	C16H48O6Si7	1.25E+06	0.72
36.189	1,3,5,7,9,11-hexasiloxane, 1,1,3,3,5,5,7,7,9,9,11,11-dodecamethyl-1,11-di(tert.butyl)-	1000458-50-7	56.8	C20H54O5Si6	1.42E+06	0.82
