## Supplementary material for "Feasibility of Integrating Canine Olfaction with Chemical and Microbial Profiling of Urine to Detect Lethal Prostate Cancer": JHBUI3381 (Non-Cancer)

Component RT	Compound Name	CAS#	Match Factor	Formula	Component Area	Area %
1.085	(2-Aziridinylethyl)amine	4025-37-0	63.6	C4H10N2	3.43E+07	13.64
1.227	Acetone	67-64-1	66.4	C3H6O	5.16E+05	0.21
1.312	Hydrogen isocyanate	75-13-8	63.6	CHNO	8.76E+05	0.35
1.419	Silanol, trimethyl-	1066-40-6	68.0	C3H10OSi	8.20E+05	0.33
1.762	2,4-Hexadiyne	2809-69-0	54.3	C6H6	1.26E+05	0.05
1.920	2-Pentanone	107-87-9	86.3	C5H10O	1.43E+06	0.57
2.117	Silanediol, dimethyl-	1066-42-8	46.1	C2H8O2Si	1.63E+05	0.06
2.357	1,3-Dioxan-5-ol, 4,4,5-trimethyl-	54063-14-8	49.1	C7H14O3	1.07E+05	0.04
2.507	Pyrrole	109-97-7	75.4	C4H5N	5.32E+05	0.21
2.635	1-Dimethyl(isopropyl)silyloxy-3-phenylpropane	1000278-72-9	49.4	C14H24OSi	9.50E+04	0.04
2.854	Glutaric acid, dodecyl 3-nitrophenethyl ester	1000376-75-5	56.8	C25H39NO6	1.18E+05	0.05
3.021	Hexanal	66-25-1	60.9	C6H12O	2.57E+05	0.10
3.205	Cyclotrisiloxane, hexamethyl-	541-05-9	95.2	C6H18O3Si3	7.11E+06	2.83
3.971	4-Heptanone	123-19-3	80.0	C7H14O	1.56E+06	0.62
4.772	Cyclopentanecarboxylic acid, ethenyl ester	16523-06-1	55.8	C8H12O2	4.15E+05	0.17
4.879	Thieno[2,3-c]furan-3-carbonitrile, 2-amino-4,6-dihydro-4,4,6,6-tetramethyl-	447412-24-0	53.7	C11H14N2OS	6.11E+04	0.02
5.312	[1-(1H-Pyrrol-1-yl)cyclohexyl]acetic acid	1000460-17-9	51.9	C12H17NO2	3.30E+05	0.13
5.470	Tris(tert-butyldimethylsilyloxy)arsane	1000366-57-5	56.2	C18H45AsO3Si3	5.79E+05	0.23
5.594	Cyclotetrasiloxane, octamethyl-	556-67-2	88.0	C8H24O4Si4	2.82E+06	1.12
5.714	3-Methylsalicylic acid, 2TMS derivative	1000153-57-1	57.2	C14H24O3Si2	3.95E+05	0.16
6.121	Perhydro-htx-8-one, 1-acetyl-2-depentyl-	82267-11-6	51.8	C16H27NO2	1.13E+05	0.05
6.416	1-Hexanol, 2-ethyl-	104-76-7	70.9	C8H18O	1.79E+06	0.71
7.101	Octadecane, 1-(ethenyloxy)-	930-02-9	60.6	C20H40O	7.77E+05	0.31
7.474	2-Ethylhydroquinone, bis(trimethylsilyl) ether	1000463-15-0	58.8	C14H26O2Si2	2.78E+05	0.11
7.581	Nonanal	124-19-6	83.3	C9H18O	1.30E+06	0.52
7.932	Cyclopentasiloxane, decamethyl-	541-02-6	93.3	C10H30O5Si5	2.63E+06	1.05
8.073	2,4-Dihydroxyacetophenone, 2TMS derivative	1000352-82-1	59.8	C14H24O3Si2	2.98E+05	0.12
8.399	1,3-Dioxolane-2-methanol, 2,4-dimethyl-	53951-43-2	61.3	C6H12O3	7.36E+05	0.29
8.416	1,3,2-Dioxaphospholane-4,5-dicarboxylic acid, 2-t-butyl-, bis(2-methoxyethyl) ester	85862-01-7	48.8	C14H25O8P	1.42E+06	0.57
8.596	p-Coumaric alcohol, 2TMS derivative	1000079-08-7	61.7	C15H26O2Si2	6.01E+05	0.24
8.643	1-(1-Methoxypropan-2-yloxy)propan-2-yl acetate	1000367-08-6	68.3	C9H18O4	1.69E+06	0.67
8.716	Ethanol, 2-(9-octadecenyloxy)-, (Z)-	5353-25-3	61.2	C20H40O2	9.43E+05	0.38
9.084	Octadecanal, 2-bromo-	56599-95-2	65.7	C18H35BrO	2.71E+05	0.11
9.251	Pivalic acid vinyl ester	3377-92-2	61.5	C7H12O2	4.23E+05	0.17
9.367	Bicyclo[3.2.0]heptan-2-one, 6-hydroxy-5-methyl-6-vinyl-	1005276-66-3	58.6	C10H14O2	1.25E+05	0.05
9.534	1,3-Dioxane, 5-(hexadecyloxy)-2-pentadecyl-, trans-	34315-34-9	59.8	C35H70O3	1.68E+05	0.07
9.602	Cyclohexanone, 5-methyl-2-(1-methylethylidene)-	15932-80-6	74.1	C10H16O	3.97E+05	0.16
9.688	(-)-Carvone	6485-40-1	92.6	C10H14O	4.35E+06	1.73
9.838	2-Cyclohexen-1-one, 3-methyl-6-(1-methylethyl)-	89-81-6	85.2	C10H16O	1.35E+06	0.54
10.047	1-Decanol	112-30-1	78.3	C10H22O	1.11E+06	0.44
10.249	Stearic acid, 3-(octadecyloxy)propyl ester	17367-40-7	59.8	C39H78O3	1.79E+05	0.07
10.313	2,4'-Dimethoxy-2'(tert.-butyldimethylsilyl)oxychalcone	1000454-30-8	75.0	C23H30O4Si	1.55E+06	0.62
10.429	2,3'-Bifuran, octahydro-	73373-15-6	56.2	C8H14O2	3.61E+05	0.14
10.506	Ethyl iso-allocholate	1000043-05-3	55.4	C26H44O5	1.38E+05	0.05
10.711	3-Hexanone, 2,5-dimethyl-4-nitro-	59906-54-6	66.9	C8H15NO3	1.30E+06	0.52
10.930	(o-Methoxy-benzoyl)-tris(trimethylsilyl)-silane	81671-45-6	60.7	C17H34O2Si4	6.13E+05	0.24
11.079	2,2,4-Trimethyl-1,3-pentanediol diisobutyrate	6846-50-0	90.9	C16H30O4	1.41E+07	5.61
11.311	Octadecanal, 2-bromo-	56599-95-2	57.6	C18H35BrO	4.97E+05	0.20
11.396	Propanoic acid, 2-methyl-, 3-hydroxy-2,2,4-trimethylpentyl ester	77-68-9	97.2	C12H24O3	3.06E+07	12.18
11.576	1-Hexadecanol, 2-methyl-	2490-48-4	66.8	C17H36O	4.92E+05	0.20
11.675	Tetradecane	629-59-4	86.3	C14H30	1.79E+06	0.71
11.730	9-Hexadecenoic acid	2091-29-4	55.3	C16H30O2	2.71E+05	0.11
11.850	Dodecanal	112-54-9	79.8	C12H24O	1.23E+06	0.49
12.060	16-Nitrobicyclo[10.4.0]hexadecan-1-ol-13-one	79880-69-6	57.9	C16H27NO4	2.71E+05	0.11
12.197	Ethyl iso-allocholate	1000043-05-3	57.5	C26H44O5	9.16E+04	0.04
12.257	Ethanol, 2-(9,12-octadecadienyloxy)-, (Z,Z)-	17367-08-7	59.3	C20H38O2	2.80E+05	0.11
12.364	(5.beta.)Pregnane-3,20.beta.-diol, 14.alpha.,18.alpha.-[4-methyl-3-oxo-(1-oxa-4-azabutane-1,4-diyl)]-, diacetate	1000194-30-3	52.4	C28H43NO6	2.21E+05	0.09
12.458	Octasiloxane, 1,1,3,3,5,5,7,7,9,9,11,11,13,13,15,15-hexadecamethyl-	19095-24-0	65.7	C16H50O7Si8	2.76E+06	1.10
12.488	2,6-Di-tert-butyl-4-hydroxy-4-methylcyclohexa-2,5-dien-1-one	10396-80-2	80.2	C15H24O2	2.00E+06	0.80
12.612	Ethyl iso-allocholate	1000043-05-3	53.2	C26H44O5	4.41E+05	0.18
12.681	1-Dodecanol	112-53-8	97.8	C12H26O	2.77E+07	11.03
12.844	Behenic alcohol	661-19-8	70.9	C22H46O	4.37E+05	0.17
12.929	Pentadecane	629-62-9	69.7	C15H32	5.19E+05	0.21
13.015	Heptalene, 7,7'-dihydro-6,6'-bis(trimethylsilyl)methyl-	1000157-43-9	59.6	C22H34Si2	4.73E+05	0.19
13.109	2,4-Di-tert-butylphenol	96-76-4	98.7	C14H22O	1.69E+07	6.71
13.255	Dodecanoic acid, methyl ester	111-82-0	62.1	C13H26O2	1.92E+05	0.08
13.336	Benzoic acid, 4-ethoxy-, ethyl ester	23676-09-7	83.3	C11H14O3	8.38E+05	0.33
13.392	Heptasiloxane, hexadecamethyl-	541-01-5	74.2	C16H48O6Si7	6.06E+05	0.24
13.537	1b,4a-Epoxy-2H-cyclopenta[3,4]cyclopropa[8,9]cycloundec[1,2-b]oxiren-5(6H)-one, 7-(acetyloxy)decahydro-2,9,10-trihydroxy-3,6,8,8,10a-pentamethyl-	77573-08-1	55.1	C22H32O8	1.59E+05	0.06
13.559	(5.beta.)Pregnane-3,20.beta.-diol, 14.alpha.,18.alpha.-[4-methyl-3-oxo-(1-oxa-4-azabutane-1,4-diyl)]-, diacetate	1000194-30-3	50.4	C28H43NO6	8.13E+04	0.03
13.644	.alpha.-d-Xylopyranoside, methyl-2,3,4-tris-O-[9-borabicyclo[3.3.1]non-9-yl]-	1000151-91-2	53.4	C30H51B3O5	8.06E+04	0.03
13.837	Benzene, 1,1'-[3-(3-cyclopentylpropyl)-1,5-pentanediyl]bis-	55191-62-3	63.3	C25H34	4.05E+05	0.16
13.931	Octadecane, 3-ethyl-5-(2-ethylbutyl)-	55282-12-7	60.1	C26H54	3.40E+05	0.14
14.025	2,2,4-Trimethyl-1,3-pentanediol diisobutyrate	6846-50-0	95.6	C16H30O4	2.09E+07	8.30
14.107	Diethyl Phthalate	84-66-2	78.1	C12H14O4	1.65E+06	0.66
14.175	t-Butyl-(2-[3-(2,2-dimethyl-6-methylene-cyclohexyl)-propyl]-[1,3]dithian-2-yl)-dimethyl-silane	95472-42-7	53.3	C22H42S2Si	5.87E+04	0.02
14.321	Ethanol, 2-(9-octadecenyloxy)-, (Z)-	5353-25-3	74.3	C20H40O2	3.56E+05	0.14
14.372	2,4-Dihydroxybenzoic acid, 3TMS derivative	10586-16-0	75.7	C16H30O4Si3	2.01E+06	0.80
14.428	2,4-Dimethyl-5,6-dimethoxy-8-aminoquinoline	64993-02-8	64.4	C13H16N2O2	1.83E+06	0.73
14.723	Hexanoic acid, 3,5,5-trimethyl-, 2-ethylhexyl ester	1000406-82-2	68.7	C17H34O2	4.48E+05	0.18
14.788	Cyclopentaneacetic acid, 3-oxo-2-pentyl-, methyl ester	24851-98-7	70.4	C13H22O3	3.64E+05	0.14
14.839	1-Hexadecanol, 2-methyl-	2490-48-4	71.1	C17H36O	6.09E+05	0.24
14.916	1-Penten-3-one, 1-(2,6,6-trimethyl-1-cyclohexen-1-yl)-	127-43-5	59.5	C14H22O	1.42E+05	0.06
15.070	1-Hexadecanol, 2-methyl-	2490-48-4	74.7	C17H36O	1.02E+06	0.41
15.134	1,3-Dioxocane, 2-pentadecyl-	41583-11-3	56.7	C21H42O2	9.05E+05	0.36
15.207	1-Hexadecanol, 2-methyl-	2490-48-4	66.8	C17H36O	6.46E+05	0.26
15.267	2-Pentadecanone	2345-28-0	72.7	C15H30O	1.56E+06	0.62
15.426	Benzoic acid, 2-ethylhexyl ester	5444-75-7	86.7	C15H22O2	3.10E+06	1.23
15.862	5,8,11,14-Eicosatetraynoic acid, TMS derivative	1000333-54-7	57.2	C23H32O2Si	6.86E+04	0.03
15.978	3,5-di-tert-Butyl-4-hydroxybenzaldehyde	1620-98-0	84.0	C15H22O2	6.85E+05	0.27
16.029	Heptasiloxane, hexadecamethyl-	541-01-5	75.3	C16H48O6Si7	9.99E+05	0.40
16.102	Ethyl iso-allocholate	1000043-05-3	65.6	C26H44O5	3.77E+05	0.15
16.162	1-Methyl-2,3-O-dibenzyl-6-benzoyl-.alpha.-d-glucopyranose	1000127-07-9	51.0	C28H30O7	2.94E+05	0.12
16.256	Ethyl iso-allocholate	1000043-05-3	57.9	C26H44O5	1.99E+05	0.08
16.312	Octadecane, 3-ethyl-5-(2-ethylbutyl)-	55282-12-7	63.9	C26H54	2.09E+05	0.08
16.359	2-Azatricyclo[3.3.1.0(3,7)]nonane-3-carboxylic acid, 4-hydroxy-8-oxo-4-phenyl-1-[4-methyl-2-[[9H-fluoren-9-yl]methoxy]formamido]pentanoyl]-, tert-butyl ester	1000287-93-5	57.3	C40H44N2O7	3.43E+05	0.14
16.535	Octadecanal, 2-bromo-	56599-95-2	67.2	C18H35BrO	2.88E+05	0.11
16.586	Isopropyl myristate	110-27-0	94.7	C17H34O2	3.79E+06	1.51
16.779	2-Pentadecanone, 6,10,14-trimethyl-	502-69-2	77.5	C18H36O	1.03E+06	0.41
16.864	7-Acetyl-6-ethyl-1,1,4,4-tetramethyltetralin	88-29-9	72.7	C18H26O	2.27E+05	0.09
16.946	Butanoic acid, 1a,2,5,5a,6,9,10,10a-octahydro-5a-hydroxy-4-(hydroxymethyl)-1,1,7,9-tetramethyl-6,11-dioxo-1H-2,8a-methanocyclopenta[a]cyclopropa[e]cyclodecen-5-yl ester, [1aR-(1a.alpha.,2.alpha.,5.beta.,5a.beta.,8a.alpha.,9.alpha.,10a.alpha.)]-	77508-70-4	53.5	C24H32O6	1.07E+05	0.04
17.027	1,2-Benzenedicarboxylic acid, bis(2-methylpropyl) ester	84-69-5	88.5	C16H22O4	2.39E+06	0.95
17.220	Octadecanal, 2-bromo-	56599-95-2	74.0	C18H35BrO	9.90E+05	0.39
17.335	7-Methyl-Z-tetradecen-1-ol acetate	1000130-99-6	64.9	C17H32O2	3.15E+05	0.13
17.395	n-Hexadecylsuccinic anhydride	4200-91-3	64.1	C20H36O3	5.18E+05	0.21
17.494	7,9-Di-tert-butyl-1-oxaspiro(4,5)deca-6,9-diene-2,8-dione	82304-66-3	78.9	C17H24O3	2.09E+06	0.83
17.622	Pentadecanoic acid, 13-methyl-, methyl ester	5487-50-3	62.4	C17H34O2	3.32E+05	0.13
17.755	5H-Cyclopropa[3,4]benz[1,2-e]azulen-5-one, 9-(acetyloxy)-3-[(acetyloxy)methyl]-1,1a,1b,4,4a,7a,7b,8,9,9a-decahydro-4a,7b,9a-trihydroxy-1,1,6,8-tetramethyl-, [1ar-(1a.alpha.,1b.beta.,4a.beta.,7a.alpha.,7b.alpha.,8.alpha.,9.beta.,9a.alpha.)]-	77573-11-6	65.1	C24H32O8	1.46E+05	0.06
17.892	5H-Cyclopropa[3,4]benz[1,2-e]azulen-5-one, 9-(acetyloxy)-3-[(acetyloxy)methyl]-1,1a,1b,4,4a,7a,7b,8,9,9a-decahydro-4a,7b,9a-trihydroxy-1,1,6,8-tetramethyl-, [1ar-(1a.alpha.,1b.beta.,4a.beta.,7a.alpha.,7b.alpha.,8.alpha.,9.beta.,9a.alpha.)]-	77573-11-6	65.7	C24H32O8	1.23E+05	0.05
17.978	1,2-Benzenedicarboxylic acid, butyl 2-ethylhexyl ester	85-69-8	86.2	C20H30O4	1.93E+06	0.77
18.068	4a,7a-Epoxy-5H-cyclopenta[a]cyclopropa[f]cycloundecen-4(1H)-one, 2,7,10,11-tetrakis(acetyloxy)decahydro-8,9-dihydroxy-1,1,3,6,9-pentamethyl-	51906-05-9	54.6	C28H40O12	9.75E+04	0.04
18.256	1H-2,8a-Methanocyclopenta[a]cyclopropa[e]cyclodecen-11-one, 1a,2,5,5a,6,9,10,10a-octahydro-5,5a,6-trihydroxy-1,4-bis(hydroxymethyl)-1,7,9-trimethyl-, [1S-(1.alpha.,1a.alpha.,2.alpha.,5.beta.,5a.beta.,6.beta.,8a.alpha.,9.alpha.,10a.alpha.)]-	52557-29-6	61.4	C20H28O6	1.36E+05	0.05
18.303	Octadecane, 3-ethyl-5-(2-ethylbutyl)-	55282-12-7	57.3	C26H54	1.58E+05	0.06
18.410	1H-Naphtho[2,1-b]pyran, 3-ethenyldodecahydro-3,4a,7,7,10a-pentamethyl-, [3R-(3.alpha.,4a.beta.,6a.alpha.,10a.beta.,10b.alpha.)]-	596-84-9	65.3	C20H34O	2.08E+05	0.08
18.547	Isopropyl palmitate	142-91-6	80.5	C19H38O2	6.28E+05	0.25
18.616	1H-Naphtho[2,1-b]pyran, 3-ethenyldodecahydro-3,4a,7,7,10a-pentamethyl-, [3R-(3.alpha.,4a.beta.,6a.alpha.,10a.beta.,10b.alpha.)]-	596-84-9	72.4	C20H34O	3.74E+05	0.15
18.723	Octadecanoic acid, (2-phenyl-1,3-dioxolan-4-yl)methyl ester, cis-	56599-88-3	59.5	C28H46O4	9.88E+04	0.04
18.847	Heptasiloxane, hexadecamethyl-	541-01-5	72.8	C16H48O6Si7	5.28E+05	0.21
18.958	1-Heptatriacotanol	105794-58-9	73.0	C37H76O	3.14E+05	0.12
19.048	Octadecanoic acid, 2-propenyl ester	6289-31-2	55.5	C21H40O2	1.75E+05	0.07
19.100	3-(1,5-Dimethyl-hexa-1,4-dienyl)-2,2-dimethyl-4-trimethylsilylcyclopentanol	1000194-49-6	54.3	C18H34OSi	7.58E+04	0.03
19.172	6,9,12-Octadecatrienoic acid, methyl ester	2676-41-7	48.8	C19H32O2	9.42E+04	0.04
19.241	Ethyl iso-allocholate	1000043-05-3	62.8	C26H44O5	2.80E+05	0.11
19.382	2,4-Imidazolidinedione, 5-[3,4-bis[(trimethylsilyl)oxy]phenyl]-3-methyl-5-phenyl-1-(trimethylsilyl)-	55517-85-6	54.1	C25H40N2O4Si3	3.38E+05	0.13
19.793	Hexasiloxane, 1,1,3,3,5,5,7,7,9,9,11,11-dodecamethyl-	995-82-4	52.1	C12H38O5Si6	7.34E+04	0.03
20.063	Heptasiloxane, hexadecamethyl-	541-01-5	73.4	C16H48O6Si7	6.63E+05	0.26
20.127	3-Methylcyclopentadecylcarbamic acid, t-butyl ester	1000191-30-3	55.8	C21H41NO2	8.87E+04	0.04
20.243	4a.alpha.,4b.beta.-Gibbane-1.alpha.,10.beta.-dicarboxylic acid, 4a-formyl-7-hydroxy-1-methyl-8-methylene-, dimethyl ester	6980-45-6	53.3	C22H30O6	7.91E+04	0.03
20.573	4-(2,4-Dinitrophenyl)-3a-methoxy-2,3,3a,4,6,7,8,9-octahydro-1H-4,5-diaza-cyclopenta[c]indene	41063-02-9	59.5	C17H20N4O5	1.29E+05	0.05
20.984	Stearic acid, 3-(octadecyloxy)propyl ester	17367-40-7	57.7	C39H78O3	1.05E+05	0.04
21.125	Andrographolide, tri-(trimethylsilyl)-	1000454-62-8	59.6	C29H54O5Si3	9.74E+04	0.04
21.189	Heptasiloxane, hexadecamethyl-	541-01-5	74.3	C16H48O6Si7	5.64E+05	0.22
21.279	1H-2,8a-Methanocyclopenta[a]cyclopropa[e]cyclodecen-11-one, 1a,2,5,5a,6,9,10,10a-octahydro-5,5a,6-trihydroxy-1,4-bis(hydroxymethyl)-1,7,9-trimethyl-, [1S-(1.alpha.,1a.alpha.,2.alpha.,5.beta.,5a.beta.,6.beta.,8a.alpha.,9.alpha.,10a.alpha.)]-	52557-29-6	61.5	C20H28O6	9.51E+04	0.04
21.433	Methyl dehydroabietate	1235-74-1	82.1	C21H30O2	7.96E+05	0.32
22.247	Heptasiloxane, hexadecamethyl-	541-01-5	74.5	C16H48O6Si7	6.04E+05	0.24
23.240	Heptasiloxane, hexadecamethyl-	541-01-5	75.0	C16H48O6Si7	6.96E+05	0.28
24.174	Heptasiloxane, hexadecamethyl-	541-01-5	76.1	C16H48O6Si7	6.14E+05	0.24
25.047	Heptasiloxane, hexadecamethyl-	541-01-5	75.8	C16H48O6Si7	8.37E+05	0.33
25.865	Heptasiloxane, hexadecamethyl-	541-01-5	75.5	C16H48O6Si7	7.87E+05	0.31
26.632	Heptasiloxane, hexadecamethyl-	541-01-5	71.7	C16H48O6Si7	7.34E+05	0.29
27.218	4-Methyl-3-(3-nitrophenyl)-6-phenyl-5,6-dihydro-4H-[1,2,4,5]oxatriazine	1000211-21-7	45.7	C15H14N4O3	6.34E+05	0.25
27.368	Heptasiloxane, hexadecamethyl-	541-01-5	70.9	C16H48O6Si7	8.80E+05	0.35
28.212	Heptasiloxane, hexadecamethyl-	541-01-5	67.4	C16H48O6Si7	7.65E+05	0.30
29.205	Heptasiloxane, hexadecamethyl-	541-01-5	70.4	C16H48O6Si7	8.80E+05	0.35
30.425	Heptasiloxane, hexadecamethyl-	541-01-5	63.7	C16H48O6Si7	8.50E+05	0.34
31.920	Heptasiloxane, hexadecamethyl-	541-01-5	59.8	C16H48O6Si7	7.06E+05	0.28
33.782	Heptasiloxane, hexadecamethyl-	541-01-5	59.4	C16H48O6Si7	7.24E+05	0.29
36.185	Heptasiloxane, hexadecamethyl-	541-01-5	53.0	C16H48O6Si7	1.15E+06	0.46
