## Supplementary material for "Feasibility of Integrating Canine Olfaction with Chemical and Microbial Profiling of Urine to Detect Lethal Prostate Cancer": JHBUI3420 (Non-Cancer)

Component RT	Compound Name	CAS#	Match Factor	Formula	Component Area	Area %
1.043	(2-Aziridinylethyl)amine	4025-37-0	63.8	C4H10N2	2.30E+07	9.78
1.094	Benzeneethanamine, 2-fluoro-.beta.,3-dihydroxy-N-methyl-	103439-04-9	47.2	C9H12FNO2	9.44E+06	4.01
1.188	Acetone	67-64-1	84.4	C3H6O	5.41E+06	2.30
1.436	Silanol, trimethyl-	1066-40-6	64.2	C3H10OSi	1.38E+06	0.58
1.736	Benzene	71-43-2	51.1	C6H6	2.08E+05	0.09
1.899	2-Pentanone	107-87-9	84.7	C5H10O	1.38E+06	0.58
1.929	2-Pentanone	107-87-9	52.7	C5H10O	1.53E+06	0.65
2.486	Pyrrole	109-97-7	80.2	C4H5N	1.76E+06	0.74
2.610	Spiro[2,4]hepta-4,6-diene	765-46-8	53.2	C7H8	2.09E+05	0.09
2.841	Phthalic acid, nonyl tridec-2-yn-1-yl ester	1000315-44-2	47.9	C30H46O4	2.64E+05	0.11
3.012	Hexanal	66-25-1	61.4	C6H12O	5.29E+05	0.22
3.967	4-Heptanone	123-19-3	84.7	C7H14O	3.28E+06	1.39
4.151	1-Propanamine, 3-(triethoxysilyl)-	919-30-2	53.2	C9H23NO3Si	2.49E+05	0.11
4.438	Thieno[2,3-c]furan-3-carbonitrile, 2-amino-4,6-dihydro-4,4,6,6-tetramethyl-	447412-24-0	57.0	C11H14N2OS	2.57E+05	0.11
4.627	Ethanone, 1-(2-furanyl)-	1192-62-7	57.1	C6H6O2	7.67E+05	0.33
4.875	Dihydroxanthin	1000116-12-8	50.5	C17H24O5	3.50E+05	0.15
4.965	Oxane, 4-(1-hydroxy-2-dimethylaminoethyl)-4-(3,4-dimethoxyphenyl)-	127489-89-8	57.1	C17H27NO4	4.20E+05	0.18
5.474	1-Nitro-2-acetamido-1,2-dideoxy-d-glucitol	1000126-98-2	52.4	C8H16N2O7	7.19E+05	0.30
5.603	Cyclotetrasiloxane, octamethyl-	556-67-2	84.3	C8H24O4Si4	2.84E+06	1.20
5.723	Auramine	492-80-8	44.3	C17H21N3	1.08E+06	0.46
5.915	Butane, 2,2'-[(2,2,2-trichloroethylidene)bis(oxy)]bis-	54890-04-9	51.0	C10H19Cl3O2	3.38E+05	0.14
6.018	4a,7,7,10a-Tetramethyldodecahydrobenzo[f]chromen-3-ylamine	1000191-96-2	55.4	C17H31NO	2.18E+05	0.09
6.121	4-Methyl-3-(3-nitrophenyl)-6-phenyl-5,6-dihydro-4H-[1,2,4,5]oxatriazine	1000211-21-7	49.0	C15H14N4O3	1.46E+05	0.06
6.425	1-Hexanol, 2-ethyl-	104-76-7	77.2	C8H18O	5.33E+06	2.26
7.114	1-Octyl trifluoroacetate	2561-21-9	63.7	C10H17F3O2	2.08E+06	0.88
7.581	Nonanal	124-19-6	85.3	C9H18O	1.94E+06	0.82
7.932	Cyclopentasiloxane, decamethyl-	541-02-6	90.9	C10H30O5Si5	3.49E+06	1.48
8.245	1,2-Propanediol, 3-(octadecyloxy)-, diacetate	21994-81-0	49.3	C25H48O5	9.42E+04	0.04
8.382	Cyclohexanone, 5-methyl-2-(1-methylethyl)-, (2R-cis)-	1196-31-2	83.2	C10H18O	1.13E+06	0.48
8.442	3-Methylcyclopentadecylcarbamic acid, t-butyl ester	1000191-30-3	54.9	C21H41NO2	3.56E+05	0.15
8.523	Cyclohexanone, 5-methyl-2-(1-methylethyl)-, cis-	491-07-6	71.7	C10H18O	5.72E+05	0.24
8.592	Chroman-4-one, 2,3-dehydro-6-ethyl-7-methoxy-2-methyl-3-phenyl-	129414-72-8	59.7	C19H18O3	1.59E+05	0.07
8.729	Ethanol, 2-(9-octadecenyloxy)-, (Z)-	5353-25-3	65.5	C20H40O2	4.54E+05	0.19
9.088	Octadecane, 1-(ethenyloxy)-	930-02-9	61.7	C20H40O	1.47E+05	0.06
9.255	Propanoic acid, 2,2-dimethyl-, anhydride with diethylborinic acid	34574-27-1	51.8	C9H19BO2	1.53E+05	0.06
9.662	Benzene, 1,3-bis(1,1-dimethylethyl)-	1014-60-4	92.2	C14H22	1.36E+06	0.58
9.696	(-)-Carvone	6485-40-1	74.8	C10H14O	9.52E+05	0.40
10.056	1-Decanol	112-30-1	81.9	C10H22O	2.66E+06	1.13
10.313	2,4'-Dimethoxy-2'(tert.-butyldimethylsilyl)oxychalcone	1000454-30-8	76.3	C23H30O4Si	1.08E+06	0.46
10.429	3-Hexanone, 2,5-dimethyl-4-nitro-	59906-54-6	51.4	C8H15NO3	2.47E+05	0.10
10.613	.beta.-D-Glucopyranose, 4-O-.beta.-D-galactopyranosyl-	5965-66-2	54.1	C12H22O11	1.38E+05	0.06
10.711	Furan, 2-(dichloromethyl)-tetrahydro-	931-05-5	52.4	C5H8Cl2O	1.26E+05	0.05
10.921	(o-Methoxy-benzoyl)-tris(trimethylsilyl)-silane	81671-45-6	58.8	C17H34O2Si4	2.85E+05	0.12
11.088	2,2,4-Trimethyl-1,3-pentanediol diisobutyrate	6846-50-0	87.8	C16H30O4	3.49E+06	1.48
11.388	Propanoic acid, 2-methyl-, 3-hydroxy-2,2,4-trimethylpentyl ester	77-68-9	96.0	C12H24O3	8.27E+06	3.51
11.576	cis-11-Eicosenoic acid	5561-99-9	56.4	C20H38O2	2.07E+05	0.09
11.670	Tetradecane	629-59-4	80.9	C14H30	8.65E+05	0.37
11.850	Dodecanal	112-54-9	92.3	C12H24O	3.49E+06	1.48
12.458	2,6-Dihydroxyacetophenone, 2TMS derivative	1000352-81-3	63.7	C14H24O3Si2	1.76E+06	0.75
12.531	2,5-Cyclohexadiene-1,4-dione, 2,6-bis(1,1-dimethylethyl)-	719-22-2	70.8	C14H20O2	1.96E+05	0.08
12.608	Agaricic acid	666-99-9	55.6	C22H40O7	2.01E+05	0.09
12.685	1-Dodecanol	112-53-8	98.7	C12H26O	5.94E+07	25.19
12.929	Heptacosane	593-49-7	55.7	C27H56	1.71E+05	0.07
13.036	Butylated Hydroxytoluene	128-37-0	91.5	C15H24O	1.18E+06	0.50
13.113	2,4-Di-tert-butylphenol	96-76-4	98.6	C14H22O	3.49E+07	14.81
13.255	9-Bromononanoic acid, methyl(ester)	67878-15-3	48.9	C10H19BrO2	1.43E+05	0.06
13.387	Heptasiloxane, hexadecamethyl-	541-01-5	70.5	C16H48O6Si7	1.04E+05	0.04
13.567	(-)-cis-3,4-Dimethyl-2-phenyltetrahydro-1,4-thiazine	1000244-63-5	53.5	C12H17NS	2.29E+05	0.10
13.726	1-Dodecanol, TMS derivative	6221-88-1	61.9	C15H34OSi	1.51E+05	0.06
14.021	2,2,4-Trimethyl-1,3-pentanediol diisobutyrate	6846-50-0	95.4	C16H30O4	1.69E+07	7.18
14.111	Diethyl Phthalate	84-66-2	65.1	C12H14O4	5.50E+05	0.23
14.321	Octadecanal, 2-bromo-	56599-95-2	76.7	C18H35BrO	2.78E+05	0.12
14.372	2,4-Dihydroxybenzoic acid, 3TMS derivative	10586-16-0	74.5	C16H30O4Si3	1.35E+06	0.57
14.428	Dodecanoic acid, 1-methylethyl ester	10233-13-3	56.3	C15H30O2	5.58E+05	0.24
14.723	Hexanoic acid, 3,5,5-trimethyl-, 2-ethylhexyl ester	1000406-82-2	63.1	C17H34O2	2.72E+05	0.12
14.788	Cyclopentaneacetic acid, 3-oxo-2-pentyl-, methyl ester	24851-98-7	61.4	C13H22O3	9.60E+04	0.04
14.843	Octane, 1,1'-oxybis-	629-82-3	61.9	C16H34O	3.05E+05	0.13
15.130	Octadecane, 3-ethyl-5-(2-ethylbutyl)-	55282-12-7	55.7	C26H54	2.69E+05	0.11
15.203	Dodecyl acrylate	2156-97-0	73.7	C15H28O2	6.68E+05	0.28
15.272	Hexadecane, 1,1-bis(dodecyloxy)-	56554-64-4	78.8	C40H82O2	1.50E+06	0.64
15.421	Benzoic acid, 2-ethylhexyl ester	5444-75-7	85.4	C15H22O2	1.95E+06	0.83
15.978	3,5-di-tert-Butyl-4-hydroxybenzaldehyde	1620-98-0	85.2	C15H22O2	4.88E+05	0.21
16.025	Heptasiloxane, hexadecamethyl-	541-01-5	74.7	C16H48O6Si7	6.73E+05	0.29
16.102	Octadecanal, 2-bromo-	56599-95-2	56.8	C18H35BrO	1.75E+05	0.07
16.582	Isopropyl myristate	110-27-0	91.6	C17H34O2	1.52E+06	0.65
16.774	2-Pentadecanone, 6,10,14-trimethyl-	502-69-2	75.1	C18H36O	6.63E+05	0.28
17.023	1,2-Benzenedicarboxylic acid, bis(2-methylpropyl) ester	84-69-5	88.8	C16H22O4	1.72E+06	0.73
17.391	n-Hexadecylsuccinic anhydride	4200-91-3	59.3	C20H36O3	1.39E+05	0.06
17.494	Heptasiloxane, hexadecamethyl-	541-01-5	63.0	C16H48O6Si7	7.10E+05	0.30
17.618	Hexadecanoic acid, methyl ester	112-39-0	66.4	C17H34O2	2.55E+05	0.11
17.978	1,2-Benzenedicarboxylic acid, bis(2-methylpropyl) ester	84-69-5	85.4	C16H22O4	1.22E+06	0.52
18.543	Hexadecanoic acid, 1-(hydroxymethyl)-1,2-ethanediyl ester	761-35-3	60.3	C35H68O5	1.86E+05	0.08
18.611	1H-Naphtho[2,1-b]pyran, 3-ethenyldodecahydro-3,4a,7,7,10a-pentamethyl-, [3R-(3.alpha.,4a.beta.,6a.alpha.,10a.beta.,10b.alpha.)]-	596-84-9	56.4	C20H34O	1.31E+05	0.06
18.843	Heptasiloxane, hexadecamethyl-	541-01-5	72.3	C16H48O6Si7	3.42E+05	0.14
20.059	Heptasiloxane, hexadecamethyl-	541-01-5	72.1	C16H48O6Si7	3.61E+05	0.15
21.181	Heptasiloxane, hexadecamethyl-	541-01-5	71.2	C16H48O6Si7	3.08E+05	0.13
21.429	Methyl dehydroabietate	1235-74-1	74.7	C21H30O2	3.12E+05	0.13
22.238	Heptasiloxane, hexadecamethyl-	541-01-5	68.3	C16H48O6Si7	3.49E+05	0.15
23.236	Heptasiloxane, hexadecamethyl-	541-01-5	69.2	C16H48O6Si7	3.66E+05	0.16
24.169	Heptasiloxane, hexadecamethyl-	541-01-5	69.8	C16H48O6Si7	4.23E+05	0.18
25.039	Heptasiloxane, hexadecamethyl-	541-01-5	71.7	C16H48O6Si7	5.32E+05	0.23
25.857	Heptasiloxane, hexadecamethyl-	541-01-5	71.4	C16H48O6Si7	4.51E+05	0.19
26.623	Heptasiloxane, hexadecamethyl-	541-01-5	71.8	C16H48O6Si7	5.60E+05	0.24
27.364	Heptasiloxane, hexadecamethyl-	541-01-5	71.4	C16H48O6Si7	6.60E+05	0.28
28.194	Heptasiloxane, hexadecamethyl-	541-01-5	68.0	C16H48O6Si7	5.93E+05	0.25
29.188	Heptasiloxane, hexadecamethyl-	541-01-5	59.3	C16H48O6Si7	1.01E+06	0.43
30.400	Heptasiloxane, hexadecamethyl-	541-01-5	67.8	C16H48O6Si7	7.40E+05	0.31
31.894	Heptasiloxane, 1,1,3,3,5,5,7,7,9,9,11,11,13,13-tetradecamethyl-	19095-23-9	58.5	C14H44O6Si7	7.79E+05	0.33
33.770	Heptasiloxane, hexadecamethyl-	541-01-5	65.6	C16H48O6Si7	7.48E+05	0.32
36.133	Heptasiloxane, hexadecamethyl-	541-01-5	65.0	C16H48O6Si7	1.28E+06	0.54
