## Supplementary material for "Feasibility of Integrating Canine Olfaction with Chemical and Microbial Profiling of Urine to Detect Lethal Prostate Cancer": JHBUI3422 (Non-Cancer)

Component RT	Compound Name	CAS#	Match Factor	Formula	Component Area	Area %
1.055	3-Methoxyamphetamine	17862-85-0	45.4	C10H15NO	6.34E+06	1.86
1.090	(2-Aziridinylethyl)amine	4025-37-0	63.2	C4H10N2	1.30E+07	3.83
1.184	Acetone	67-64-1	70.6	C3H6O	2.34E+06	0.69
1.227	Acetone	67-64-1	86.4	C3H6O	5.81E+06	1.71
1.475	Silanol, trimethyl-	1066-40-6	80.9	C3H10OSi	5.84E+06	1.72
1.916	2-Pentanone	107-87-9	97.8	C5H10O	2.30E+07	6.75
2.511	Pyrrole	109-97-7	86.0	C4H5N	1.79E+06	0.53
2.832	3-Pentanone, 2-methyl-	565-69-5	61.1	C6H12O	4.10E+05	0.12
3.029	Hexanal	66-25-1	69.5	C6H12O	6.00E+05	0.18
3.196	Cyclotrisiloxane, hexamethyl-	541-05-9	91.1	C6H18O3Si3	5.04E+06	1.48
3.976	4-Heptanone	123-19-3	89.7	C7H14O	4.10E+06	1.21
4.155	Allyl Isothiocyanate	57-06-7	85.4	C4H5NS	2.22E+06	0.65
4.258	2-Heptanone	110-43-0	56.2	C7H14O	4.49E+05	0.13
5.431	Benzaldehyde	100-52-7	80.3	C7H6O	1.80E+06	0.53
5.607	Cyclotetrasiloxane, octamethyl-	556-67-2	88.2	C8H24O4Si4	2.34E+06	0.69
5.688	1-Butene, 4-isothiocyanato-	3386-97-8	56.6	C5H7NS	1.32E+06	0.39
5.723	3-[6-Chloro-1-(oxolan-2-ylmethyl)-1,3-benzodiazol-2-yl]propanoic acid	1000444-61-4	44.1	C15H17ClN2O3	2.44E+06	0.72
6.022	Octadecanal, 2-bromo-	56599-95-2	54.4	C18H35BrO	4.62E+05	0.14
6.425	1-Hexanol, 2-ethyl-	104-76-7	82.9	C8H18O	2.07E+06	0.61
7.101	1-Octanol	111-87-5	77.3	C8H18O	1.21E+06	0.36
7.221	p-Cresol	106-44-5	76.3	C7H8O	4.28E+05	0.13
7.590	Nonanal	124-19-6	88.1	C9H18O	1.94E+06	0.57
7.941	Cyclopentasiloxane, decamethyl-	541-02-6	90.8	C10H30O5Si5	2.31E+06	0.68
8.125	2,6-Dihydroxyacetophenone, 2TMS derivative	1000352-81-3	64.7	C14H24O3Si2	5.53E+05	0.16
8.446	5,7-Di-tert-butyl-8-hydroxy-3-methyl-3H-1,4-benzoxathiin-2-one	1000410-84-4	55.9	C17H24O3S	4.29E+05	0.13
8.600	Hydroxychavicol, bis-O-TMS	1000465-79-3	63.0	C15H26O2Si2	1.24E+06	0.36
8.720	Cyclohexanol, 5-methyl-2-(1-methylethyl)-, (1.alpha.,2.beta.,5.alpha.)-(.+/-.)-	15356-70-4	75.0	C10H20O	1.15E+06	0.34
9.097	Decanal	112-31-2	61.2	C10H20O	3.18E+05	0.09
9.671	Benzene, 1,3-bis(1,1-dimethylethyl)-	1014-60-4	89.7	C14H22	1.34E+06	0.39
9.696	D-Carvone	2244-16-8	79.4	C10H14O	1.56E+06	0.46
10.043	1-Decanol	112-30-1	89.8	C10H22O	4.12E+06	1.21
10.317	2,4'-Dimethoxy-2'(tert.-butyldimethylsilyl)oxychalcone	1000454-30-8	76.9	C23H30O4Si	8.69E+05	0.26
10.351	Octadecane, 3-ethyl-5-(2-ethylbutyl)-	55282-12-7	52.0	C26H54	3.24E+05	0.10
10.608	Propane, 1-isothiocyanato-3-(methylthio)-	505-79-3	74.6	C5H9NS2	1.40E+06	0.41
10.934	(o-Methoxy-benzoyl)-tris(trimethylsilyl)-silane	81671-45-6	60.5	C17H34O2Si4	9.02E+05	0.27
11.011	Triacetin	102-76-1	49.2	C9H14O6	4.67E+05	0.14
11.088	2,2,4-Trimethyl-1,3-pentanediol diisobutyrate	6846-50-0	91.7	C16H30O4	1.19E+07	3.49
11.396	Propanoic acid, 2-methyl-, 3-hydroxy-2,2,4-trimethylpentyl ester	77-68-9	97.2	C12H24O3	1.89E+07	5.56
11.580	1-Hexadecanol, 2-methyl-	2490-48-4	63.6	C17H36O	5.39E+05	0.16
11.679	Tetradecane	629-59-4	91.9	C14H30	2.89E+06	0.85
11.854	Dodecanal	112-54-9	86.8	C12H24O	1.96E+06	0.58
12.210	Erucin	4430-36-8	61.0	C6H11NS2	4.35E+05	0.13
12.368	Diisopropyl adipate	6938-94-9	58.6	C12H22O4	3.38E+05	0.10
12.467	Octasiloxane, 1,1,3,3,5,5,7,7,9,9,11,11,13,13,15,15-hexadecamethyl-	19095-24-0	63.0	C16H50O7Si8	1.84E+06	0.54
12.595	Benzene, (3-octylundecyl)-	5637-96-7	61.7	C25H44	1.06E+06	0.31
12.711	1-Dodecanol	112-53-8	99.2	C12H26O	1.40E+08	41.04
12.848	Octadecanal, 2-bromo-	56599-95-2	72.3	C18H35BrO	1.37E+06	0.40
12.938	Pentadecane	629-62-9	66.9	C15H32	1.21E+06	0.36
13.019	Heptalene, 7,7'-dihydro-6,6'-bis(trimethylsilyl)methyl-	1000157-43-9	63.0	C22H34Si2	5.92E+05	0.17
13.118	2,4-Di-tert-butylphenol	96-76-4	98.5	C14H22O	1.55E+07	4.55
13.734	1-Dodecanol, TMS derivative	6221-88-1	66.3	C15H34OSi	1.99E+05	0.06
13.850	Benzene, nonyl-	1081-77-2	63.4	C15H24	3.08E+05	0.09
14.030	2,2,4-Trimethyl-1,3-pentanediol diisobutyrate	6846-50-0	94.6	C16H30O4	1.16E+07	3.42
14.107	Diethyl Phthalate	84-66-2	78.1	C12H14O4	1.07E+06	0.31
14.325	Hexadecane, 1,1-bis(dodecyloxy)-	56554-64-4	68.5	C40H82O2	3.63E+05	0.11
14.381	2,4-Dihydroxybenzoic acid, 3TMS derivative	10586-16-0	76.3	C16H30O4Si3	1.09E+06	0.32
14.792	Cyclopentaneacetic acid, 3-oxo-2-pentyl-, methyl ester	24851-98-7	71.1	C13H22O3	3.63E+05	0.11
14.869	Cyclopenta(c) pyran-4-carboxylic acid, 1,4a-.alpha.,5,7a-.alpha.-tetrahydro-1-(trimethylsilyl)oxy-7-[(trimethylsilyl)oxymethyl]-, methyl ester	1000454-49-2	57.0	C17H30O5Si2	3.34E+05	0.10
15.066	1-Tetradecanol	112-72-1	88.7	C14H30O	3.05E+06	0.90
15.207	trans-13-Octadecenoic acid	693-71-0	70.0	C18H34O2	4.33E+05	0.13
15.276	Hexadecane, 1,1-bis(dodecyloxy)-	56554-64-4	70.1	C40H82O2	7.94E+05	0.23
15.430	Benzoic acid, 2-ethylhexyl ester	5444-75-7	77.0	C15H22O2	1.14E+06	0.33
16.034	Heptasiloxane, hexadecamethyl-	541-01-5	73.3	C16H48O6Si7	5.49E+05	0.16
16.586	Isopropyl myristate	110-27-0	86.8	C17H34O2	1.09E+06	0.32
16.783	7-Methyl-Z-tetradecen-1-ol acetate	1000130-99-6	64.5	C17H32O2	4.41E+05	0.13
17.031	1,2-Benzenedicarboxylic acid, bis(2-methylpropyl) ester	84-69-5	87.0	C16H22O4	1.45E+06	0.42
17.340	Octadecanal, 2-bromo-	56599-95-2	62.7	C18H35BrO	3.30E+05	0.10
17.502	Heptasiloxane, hexadecamethyl-	541-01-5	65.2	C16H48O6Si7	6.14E+05	0.18
17.622	Hexadecanoic acid, methyl ester	112-39-0	85.8	C17H34O2	8.84E+05	0.26
17.982	1,2-Benzenedicarboxylic acid, bis(2-methylpropyl) ester	84-69-5	86.2	C16H22O4	1.41E+06	0.41
18.547	Isopropyl palmitate	142-91-6	74.3	C19H38O2	5.24E+05	0.15
18.851	Heptasiloxane, hexadecamethyl-	541-01-5	69.2	C16H48O6Si7	3.91E+05	0.11
19.057	Octadecanoic acid, 2-propenyl ester	6289-31-2	69.3	C21H40O2	2.97E+05	0.09
19.177	Hexadecanoic acid, propyl ester	2239-78-3	63.0	C19H38O2	3.07E+05	0.09
19.245	Octadecane, 3-ethyl-5-(2-ethylbutyl)-	55282-12-7	64.5	C26H54	3.30E+05	0.10
19.378	9-Octadecenoic acid, (2-phenyl-1,3-dioxolan-4-yl)methyl ester, cis-	56599-45-2	58.3	C28H44O4	5.72E+05	0.17
20.067	Heptasiloxane, hexadecamethyl-	541-01-5	70.8	C16H48O6Si7	4.47E+05	0.13
20.984	Octadecane, 3-ethyl-5-(2-ethylbutyl)-	55282-12-7	62.8	C26H54	3.18E+05	0.09
21.193	Heptasiloxane, hexadecamethyl-	541-01-5	70.2	C16H48O6Si7	4.20E+05	0.12
22.251	Heptasiloxane, hexadecamethyl-	541-01-5	71.4	C16H48O6Si7	3.68E+05	0.11
22.910	3',8,8'-Trimethoxy-3-piperidyl-2,2'-binaphthalene-1,1',4,4'-tetrone	127611-84-1	59.9	C28H25NO7	3.25E+05	0.10
23.244	Heptasiloxane, hexadecamethyl-	541-01-5	67.6	C16H48O6Si7	3.99E+05	0.12
24.178	Heptasiloxane, hexadecamethyl-	541-01-5	68.5	C16H48O6Si7	3.95E+05	0.12
25.051	Heptasiloxane, hexadecamethyl-	541-01-5	71.3	C16H48O6Si7	5.16E+05	0.15
25.865	Heptasiloxane, hexadecamethyl-	541-01-5	68.9	C16H48O6Si7	4.57E+05	0.13
26.627	Heptasiloxane, hexadecamethyl-	541-01-5	68.4	C16H48O6Si7	4.76E+05	0.14
27.377	Heptasiloxane, hexadecamethyl-	541-01-5	66.4	C16H48O6Si7	5.69E+05	0.17
28.216	Heptasiloxane, hexadecamethyl-	541-01-5	64.7	C16H48O6Si7	7.13E+05	0.21
29.201	Heptasiloxane, hexadecamethyl-	541-01-5	63.2	C16H48O6Si7	6.99E+05	0.21
30.417	Heptasiloxane, hexadecamethyl-	541-01-5	53.5	C16H48O6Si7	4.91E+05	0.14
31.937	Heptasiloxane, hexadecamethyl-	541-01-5	52.9	C16H48O6Si7	8.41E+05	0.25
33.808	Heptasiloxane, hexadecamethyl-	541-01-5	49.1	C16H48O6Si7	1.05E+06	0.31
36.167	Heptasiloxane, 1,1,3,3,5,5,7,7,9,9,11,11,13,13-tetradecamethyl-	19095-23-9	53.5	C14H44O6Si7	1.67E+06	0.49
